# Deep Insertion, Deletion, and Missense Mutation Libraries for Exploring Protein Variation in Evolution, Disease, and Biology

**DOI:** 10.1101/2022.07.26.501589

**Authors:** Christian B. Macdonald, David Nedrud, Patrick Rockefeller Grimes, Donovan Trinidad, James S. Fraser, Willow Coyote-Maestas

**Affiliations:** Department of Bioengineering and Therapeutic Sciences, University of California, San Francisco, United States; Bio-Techne, Minneapolis, Minnesota, United Stated; Department of Medicine, Division of Infectious Disease, University of California, San Francisco, United States; Quantitative Biosciences Institute, University of California, San Francisco, United States

## Abstract

Insertions and deletions (indels) are a major source of genetic variation in evolution and the cause of nearly 30% of Mendelian disease. Despite their importance, indels are left out of nearly every systematic mutational scan to date due to technical challenges associated with making indel-containing libraries, limiting our understanding of indels in disease, biology, and evolution. Here we present a library generation method, DIMPLE, that generates deletions, insertions, and missense at similar frequencies within any gene. To benchmark DIMPLE, we generated libraries within four genes (Kir2.1, VatD, TRPV1, and OPRM1) of varying length and evolutionary origin. DIMPLE produces libraries that are near complete, low cost, and low bias. We measured how missense mutations and indels of varying length impact the potassium channel Kir2.1 surface expression. Across all Kir2.1’s secondary structure, deletions are more disruptive than insertions, beta sheets are extremely sensitive to large deletions, and flexible loops allow insertions far more frequently than deletions. DIMPLE’s low bias, ease of use, and low cost will enable high throughput probing of the importance of indels in disease and evolution.
