## Supplementary material for "Deep Insertion, Deletion, and Missense Mutation Libraries for Exploring Protein Variation in Evolution, Disease, and Biology": ABCG2_mutations.csv

>Gly610Cys
['TGC']
>Gly610Asp
['GAC']
>Gly610Ser
['TCT']
>Gly610Gln
['CAA']
>Gly610Met
['ATG']
>Gly610Asn
['AAC']
>Gly610Pro
['CCC']
>Gly610Lys
['AAG']
>Gly610Thr
['ACA']
>Gly610Phe
['TTC']
>Gly610Ala
['GCA']
>Gly610Gly
['GGG']
>Gly610Ile
['ATC']
>Gly610Leu
['CTG']
>Gly610His
['CAC']
>Gly610Arg
['CGA']
>Gly610Trp
['TGG']
>Gly610Val
['GTC']
>Gly610Glu
['GAA']
>Gly610Tyr
['TAC']
>Glu611Cys
['TGT']
>Glu611Asp
['GAC']
>Glu611Ser
['TCC']
>Glu611Gln
['CAG']
>Glu611Met
['ATG']
>Glu611Asn
['AAC']
>Glu611Pro
['CCA']
>Glu611Lys
['AAA']
>Glu611Thr
['ACC']
>Glu611Phe
['TTT']
>Glu611Ala
['GCA']
>Glu611Gly
['GGA']
>Glu611Ile
['ATA']
>Glu611Leu
['CTT']
>Glu611His
['CAT']
>Glu611Arg
['AGA']
>Glu611Trp
['TGG']
>Glu611Val
['GTA']
>Glu611Glu
['GAG']
>Glu611Tyr
['TAT']
>Glu612Cys
['TGT']
>Glu612Asp
['GAC']
>Glu612Ser
['TCC']
>Glu612Gln
['CAA']
>Glu612Met
['ATG']
>Glu612Asn
['AAT']
>Glu612Pro
['CCA']
>Glu612Lys
['AAA']
>Glu612Thr
['ACG']
>Glu612Phe
['TTT']
>Glu612Ala
['GCA']
>Glu612Gly
['GGC']
>Glu612Ile
['ATC']
>Glu612Leu
['CTG']
>Glu612His
['CAT']
>Glu612Arg
['CGA']
>Glu612Trp
['TGG']
>Glu612Val
['GTC']
>Glu612Glu
['GAG']
>Glu612Tyr
['TAC']
>Tyr613Cys
['TGC']
>Tyr613Asp
['GAC']
>Tyr613Ser
['TCC']
>Tyr613Gln
['CAG']
>Tyr613Met
['ATG']
>Tyr613Asn
['AAT']
>Tyr613Pro
['CCG']
>Tyr613Lys
['AAA']
>Tyr613Thr
['ACA']
>Tyr613Phe
['TTC']
>Tyr613Ala
['GCT']
>Tyr613Gly
['GGG']
>Tyr613Ile
['ATC']
>Tyr613Leu
['CTT']
>Tyr613His
['CAT']
>Tyr613Arg
['CGA']
>Tyr613Trp
['TGG']
>Tyr613Val
['GTT']
>Tyr613Glu
['GAA']
>Tyr613Tyr
['TAC']
>Leu614Cys
['TGT']
>Leu614Asp
['GAT']
>Leu614Ser
['TCA']
>Leu614Gln
['CAG']
>Leu614Met
['ATG']
>Leu614Asn
['AAC']
>Leu614Pro
['CCC']
>Leu614Lys
['AAA']
>Leu614Thr
['ACG']
>Leu614Phe
['TTT']
>Leu614Ala
['GCG']
>Leu614Gly
['GGA']
>Leu614Ile
['ATA']
>Leu614Leu
['TTA']
>Leu614His
['CAC']
>Leu614Arg
['AGG']
>Leu614Trp
['TGG']
>Leu614Val
['GTA']
>Leu614Glu
['GAA']
>Leu614Tyr
['TAC']
>Val615Cys
['TGT']
>Val615Asp
['GAT']
>Val615Ser
['TCT']
>Val615Gln
['CAA']
>Val615Met
['ATG']
>Val615Asn
['AAC']
>Val615Pro
['CCT']
>Val615Lys
['AAA']
>Val615Thr
['ACT']
>Val615Phe
['TTT']
>Val615Ala
['GCA']
>Val615Gly
['GGC']
>Val615Ile
['ATT']
>Val615Leu
['CTC']
>Val615His
['CAT']
>Val615Arg
['CGG']
>Val615Trp
['TGG']
>Val615Val
['GTG']
>Val615Glu
['GAA']
>Val615Tyr
['TAT']
>Lys616Cys
['TGT']
>Lys616Asp
['GAC']
>Lys616Ser
['AGC']
>Lys616Gln
['CAA']
>Lys616Met
['ATG']
>Lys616Asn
['AAC']
>Lys616Pro
['CCA']
>Lys616Lys
['AAA']
>Lys616Thr
['ACA']
>Lys616Phe
['TTT']
>Lys616Ala
['GCG']
>Lys616Gly
['GGG']
>Lys616Ile
['ATT']
>Lys616Leu
['CTC']
>Lys616His
['CAT']
>Lys616Arg
['CGC']
>Lys616Trp
['TGG']
>Lys616Val
['GTG']
>Lys616Glu
['GAA']
>Lys616Tyr
['TAT']
>Gln617Cys
['TGC']
>Gln617Asp
['GAT']
>Gln617Ser
['TCA']
>Gln617Gln
['CAA']
>Gln617Met
['ATG']
>Gln617Asn
['AAC']
>Gln617Pro
['CCC']
>Gln617Lys
['AAA']
>Gln617Thr
['ACA']
>Gln617Phe
['TTT']
>Gln617Ala
['GCC']
>Gln617Gly
['GGA']
>Gln617Ile
['ATC']
>Gln617Leu
['TTA']
>Gln617His
['CAC']
>Gln617Arg
['AGG']
>Gln617Trp
['TGG']
>Gln617Val
['GTG']
>Gln617Glu
['GAG']
>Gln617Tyr
['TAT']
>Gly618Cys
['TGT']
>Gly618Asp
['GAT']
>Gly618Ser
['AGC']
>Gly618Gln
['CAA']
>Gly618Met
['ATG']
>Gly618Asn
['AAC']
>Gly618Pro
['CCG']
>Gly618Lys
['AAA']
>Gly618Thr
['ACA']
>Gly618Phe
['TTC']
>Gly618Ala
['GCC']
>Gly618Gly
['GGA']
>Gly618Ile
['ATT']
>Gly618Leu
['TTG']
>Gly618His
['CAC']
>Gly618Arg
['CGG']
>Gly618Trp
['TGG']
>Gly618Val
['GTA']
>Gly618Glu
['GAA']
>Gly618Tyr
['TAT']
>Ile619Cys
['TGC']
>Ile619Asp
['GAC']
>Ile619Ser
['TCC']
>Ile619Gln
['CAG']
>Ile619Met
['ATG']
>Ile619Asn
['AAT']
>Ile619Pro
['CCA']
>Ile619Lys
['AAG']
>Ile619Thr
['ACT']
>Ile619Phe
['TTT']
>Ile619Ala
['GCT']
>Ile619Gly
['GGC']
>Ile619Ile
['ATA']
>Ile619Leu
['TTG']
>Ile619His
['CAT']
>Ile619Arg
['CGC']
>Ile619Trp
['TGG']
>Ile619Val
['GTC']
>Ile619Glu
['GAA']
>Ile619Tyr
['TAT']
>Asp620Cys
['TGT']
>Asp620Asp
['GAC']
>Asp620Ser
['AGC']
>Asp620Gln
['CAA']
>Asp620Met
['ATG']
>Asp620Asn
['AAT']
>Asp620Pro
['CCT']
>Asp620Lys
['AAA']
>Asp620Thr
['ACC']
>Asp620Phe
['TTC']
>Asp620Ala
['GCC']
>Asp620Gly
['GGG']
>Asp620Ile
['ATC']
>Asp620Leu
['CTG']
>Asp620His
['CAC']
>Asp620Arg
['CGC']
>Asp620Trp
['TGG']
>Asp620Val
['GTT']
>Asp620Glu
['GAA']
>Asp620Tyr
['TAC']
>Leu621Cys
['TGC']
>Leu621Asp
['GAT']
>Leu621Ser
['TCC']
>Leu621Gln
['CAA']
>Leu621Met
['ATG']
>Leu621Asn
['AAT']
>Leu621Pro
['CCG']
>Leu621Lys
['AAG']
>Leu621Thr
['ACT']
>Leu621Phe
['TTC']
>Leu621Ala
['GCA']
>Leu621Gly
['GGG']
>Leu621Ile
['ATC']
>Leu621Leu
['TTA']
>Leu621His
['CAC']
>Leu621Arg
['CGC']
>Leu621Trp
['TGG']
>Leu621Val
['GTC']
>Leu621Glu
['GAA']
>Leu621Tyr
['TAC']
>Ser622Cys
['TGT']
>Ser622Asp
['GAT']
>Ser622Ser
['TCC']
>Ser622Gln
['CAG']
>Ser622Met
['ATG']
>Ser622Asn
['AAT']
>Ser622Pro
['CCG']
>Ser622Lys
['AAA']
>Ser622Thr
['ACC']
>Ser622Phe
['TTC']
>Ser622Ala
['GCA']
>Ser622Gly
['GGG']
>Ser622Ile
['ATC']
>Ser622Leu
['CTC']
>Ser622His
['CAT']
>Ser622Arg
['CGT']
>Ser622Trp
['TGG']
>Ser622Val
['GTC']
>Ser622Glu
['GAA']
>Ser622Tyr
['TAT']
>Pro623Cys
['TGT']
>Pro623Asp
['GAT']
>Pro623Ser
['AGT']
>Pro623Gln
['CAG']
>Pro623Met
['ATG']
>Pro623Asn
['AAT']
>Pro623Pro
['CCA']
>Pro623Lys
['AAG']
>Pro623Thr
['ACC']
>Pro623Phe
['TTT']
>Pro623Ala
['GCG']
>Pro623Gly
['GGA']
>Pro623Ile
['ATT']
>Pro623Leu
['TTA']
>Pro623His
['CAT']
>Pro623Arg
['CGT']
>Pro623Trp
['TGG']
>Pro623Val
['GTA']
>Pro623Glu
['GAA']
>Pro623Tyr
['TAT']
>Trp624Cys
['TGC']
>Trp624Asp
['GAC']
>Trp624Ser
['AGT']
>Trp624Gln
['CAA']
>Trp624Met
['ATG']
>Trp624Asn
['AAT']
>Trp624Pro
['CCT']
>Trp624Lys
['AAA']
>Trp624Thr
['ACG']
>Trp624Phe
['TTC']
>Trp624Ala
['GCC']
>Trp624Gly
['GGC']
>Trp624Ile
['ATA']
>Trp624Leu
['CTC']
>Trp624His
['CAT']
>Trp624Arg
['CGG']
>Trp624Val
['GTG']
>Trp624Glu
['GAA']
>Trp624Tyr
['TAC']
>Gly625Cys
['TGT']
>Gly625Asp
['GAC']
>Gly625Ser
['TCT']
>Gly625Gln
['CAA']
>Gly625Met
['ATG']
>Gly625Asn
['AAT']
>Gly625Pro
['CCT']
>Gly625Lys
['AAA']
>Gly625Thr
['ACA']
>Gly625Phe
['TTT']
>Gly625Ala
['GCC']
>Gly625Gly
['GGT']
>Gly625Ile
['ATT']
>Gly625Leu
['CTG']
>Gly625His
['CAC']
>Gly625Arg
['CGC']
>Gly625Trp
['TGG']
>Gly625Val
['GTT']
>Gly625Glu
['GAA']
>Gly625Tyr
['TAC']
>Leu626Cys
['TGC']
>Leu626Asp
['GAC']
>Leu626Ser
['TCC']
>Leu626Gln
['CAA']
>Leu626Met
['ATG']
>Leu626Asn
['AAC']
>Leu626Pro
['CCC']
>Leu626Lys
['AAG']
>Leu626Thr
['ACT']
>Leu626Phe
['TTC']
>Leu626Ala
['GCT']
>Leu626Gly
['GGT']
>Leu626Ile
['ATT']
>Leu626Leu
['CTT']
>Leu626His
['CAC']
>Leu626Arg
['CGG']
>Leu626Trp
['TGG']
>Leu626Val
['GTT']
>Leu626Glu
['GAG']
>Leu626Tyr
['TAT']
>Trp627Cys
['TGT']
>Trp627Asp
['GAC']
>Trp627Ser
['TCG']
>Trp627Gln
['CAG']
>Trp627Met
['ATG']
>Trp627Asn
['AAT']
>Trp627Pro
['CCT']
>Trp627Lys
['AAG']
>Trp627Thr
['ACA']
>Trp627Phe
['TTT']
>Trp627Ala
['GCT']
>Trp627Gly
['GGT']
>Trp627Ile
['ATA']
>Trp627Leu
['TTG']
>Trp627His
['CAC']
>Trp627Arg
['CGT']
>Trp627Val
['GTG']
>Trp627Glu
['GAA']
>Trp627Tyr
['TAC']
>Lys628Cys
['TGT']
>Lys628Asp
['GAC']
>Lys628Ser
['TCC']
>Lys628Gln
['CAA']
>Lys628Met
['ATG']
>Lys628Asn
['AAT']
>Lys628Pro
['CCC']
>Lys628Lys
['AAA']
>Lys628Thr
['ACG']
>Lys628Phe
['TTC']
>Lys628Ala
['GCA']
>Lys628Gly
['GGG']
>Lys628Ile
['ATA']
>Lys628Leu
['CTT']
>Lys628His
['CAT']
>Lys628Arg
['CGT']
>Lys628Trp
['TGG']
>Lys628Val
['GTA']
>Lys628Glu
['GAG']
>Lys628Tyr
['TAT']
>Asn629Cys
['TGT']
>Asn629Asp
['GAT']
>Asn629Ser
['AGC']
>Asn629Gln
['CAG']
>Asn629Met
['ATG']
>Asn629Asn
['AAC']
>Asn629Pro
['CCG']
>Asn629Lys
['AAA']
>Asn629Thr
['ACT']
>Asn629Phe
['TTT']
>Asn629Ala
['GCT']
>Asn629Gly
['GGC']
>Asn629Ile
['ATC']
>Asn629Leu
['CTC']
>Asn629His
['CAC']
>Asn629Arg
['CGG']
>Asn629Trp
['TGG']
>Asn629Val
['GTA']
>Asn629Glu
['GAA']
>Asn629Tyr
['TAC']
>His630Cys
['TGT']
>His630Asp
['GAC']
>His630Ser
['TCC']
>His630Gln
['CAA']
>His630Met
['ATG']
>His630Asn
['AAC']
>His630Pro
['CCC']
>His630Lys
['AAA']
>His630Thr
['ACA']
>His630Phe
['TTT']
>His630Ala
['GCC']
>His630Gly
['GGG']
>His630Ile
['ATC']
>His630Leu
['CTG']
>His630His
['CAT']
>His630Arg
['AGA']
>His630Trp
['TGG']
>His630Val
['GTT']
>His630Glu
['GAG']
>His630Tyr
['TAC']
>Val631Cys
['TGC']
>Val631Asp
['GAC']
>Val631Ser
['TCA']
>Val631Gln
['CAG']
>Val631Met
['ATG']
>Val631Asn
['AAT']
>Val631Pro
['CCA']
>Val631Lys
['AAG']
>Val631Thr
['ACC']
>Val631Phe
['TTC']
>Val631Ala
['GCG']
>Val631Gly
['GGG']
>Val631Ile
['ATC']
>Val631Leu
['CTG']
>Val631His
['CAT']
>Val631Arg
['AGG']
>Val631Trp
['TGG']
>Val631Val
['GTT']
>Val631Glu
['GAA']
>Val631Tyr
['TAC']
>Ala632Cys
['TGC']
>Ala632Asp
['GAT']
>Ala632Ser
['AGT']
>Ala632Gln
['CAG']
>Ala632Met
['ATG']
>Ala632Asn
['AAT']
>Ala632Pro
['CCC']
>Ala632Lys
['AAG']
>Ala632Thr
['ACT']
>Ala632Phe
['TTT']
>Ala632Ala
['GCT']
>Ala632Gly
['GGT']
>Ala632Ile
['ATT']
>Ala632Leu
['CTC']
>Ala632His
['CAC']
>Ala632Arg
['CGC']
>Ala632Trp
['TGG']
>Ala632Val
['GTG']
>Ala632Glu
['GAG']
>Ala632Tyr
['TAT']
>Leu633Cys
['TGT']
>Leu633Asp
['GAT']
>Leu633Ser
['TCC']
>Leu633Gln
['CAG']
>Leu633Met
['ATG']
>Leu633Asn
['AAC']
>Leu633Pro
['CCT']
>Leu633Lys
['AAG']
>Leu633Thr
['ACC']
>Leu633Phe
['TTC']
>Leu633Ala
['GCA']
>Leu633Gly
['GGG']
>Leu633Ile
['ATC']
>Leu633Leu
['CTC']
>Leu633His
['CAC']
>Leu633Arg
['CGG']
>Leu633Trp
['TGG']
>Leu633Val
['GTA']
>Leu633Glu
['GAA']
>Leu633Tyr
['TAT']
>Ala634Cys
['TGT']
>Ala634Asp
['GAC']
>Ala634Ser
['TCA']
>Ala634Gln
['CAA']
>Ala634Met
['ATG']
>Ala634Asn
['AAT']
>Ala634Pro
['CCT']
>Ala634Lys
['AAA']
>Ala634Thr
['ACC']
>Ala634Phe
['TTT']
>Ala634Ala
['GCC']
>Ala634Gly
['GGC']
>Ala634Ile
['ATC']
>Ala634Leu
['CTA']
>Ala634His
['CAT']
>Ala634Arg
['AGG']
>Ala634Trp
['TGG']
>Ala634Val
['GTG']
>Ala634Glu
['GAG']
>Ala634Tyr
['TAC']
>Cys635Cys
['TGC']
>Cys635Asp
['GAT']
>Cys635Ser
['AGC']
>Cys635Gln
['CAA']
>Cys635Met
['ATG']
>Cys635Asn
['AAC']
>Cys635Pro
['CCT']
>Cys635Lys
['AAG']
>Cys635Thr
['ACC']
>Cys635Phe
['TTT']
>Cys635Ala
['GCC']
>Cys635Gly
['GGC']
>Cys635Ile
['ATA']
>Cys635Leu
['CTG']
>Cys635His
['CAC']
>Cys635Arg
['AGG']
>Cys635Trp
['TGG']
>Cys635Val
['GTA']
>Cys635Glu
['GAG']
>Cys635Tyr
['TAC']
>Met636Cys
['TGT']
>Met636Asp
['GAT']
>Met636Ser
['AGT']
>Met636Gln
['CAG']
>Met636Asn
['AAT']
>Met636Pro
['CCC']
>Met636Lys
['AAG']
>Met636Thr
['ACT']
>Met636Phe
['TTT']
>Met636Ala
['GCT']
>Met636Gly
['GGC']
>Met636Ile
['ATA']
>Met636Leu
['CTA']
>Met636His
['CAC']
>Met636Arg
['AGG']
>Met636Trp
['TGG']
>Met636Val
['GTG']
>Met636Glu
['GAG']
>Met636Tyr
['TAT']
>Ile637Cys
['TGC']
>Ile637Asp
['GAT']
>Ile637Ser
['TCG']
>Ile637Gln
['CAG']
>Ile637Met
['ATG']
>Ile637Asn
['AAC']
>Ile637Pro
['CCT']
>Ile637Lys
['AAG']
>Ile637Thr
['ACG']
>Ile637Phe
['TTT']
>Ile637Ala
['GCC']
>Ile637Gly
['GGC']
>Ile637Ile
['ATC']
>Ile637Leu
['CTA']
>Ile637His
['CAT']
>Ile637Arg
['CGC']
>Ile637Trp
['TGG']
>Ile637Val
['GTG']
>Ile637Glu
['GAG']
>Ile637Tyr
['TAT']
>Val638Cys
['TGT']
>Val638Asp
['GAT']
>Val638Ser
['TCC']
>Val638Gln
['CAG']
>Val638Met
['ATG']
>Val638Asn
['AAC']
>Val638Pro
['CCA']
>Val638Lys
['AAA']
>Val638Thr
['ACA']
>Val638Phe
['TTC']
>Val638Ala
['GCC']
>Val638Gly
['GGT']
>Val638Ile
['ATC']
>Val638Leu
['TTG']
>Val638His
['CAC']
>Val638Arg
['AGA']
>Val638Trp
['TGG']
>Val638Val
['GTA']
>Val638Glu
['GAG']
>Val638Tyr
['TAC']
>Ile639Cys
['TGC']
>Ile639Asp
['GAC']
>Ile639Ser
['TCA']
>Ile639Gln
['CAG']
>Ile639Met
['ATG']
>Ile639Asn
['AAT']
>Ile639Pro
['CCA']
>Ile639Lys
['AAG']
>Ile639Thr
['ACG']
>Ile639Phe
['TTT']
>Ile639Ala
['GCC']
>Ile639Gly
['GGC']
>Ile639Ile
['ATA']
>Ile639Leu
['CTA']
>Ile639His
['CAC']
>Ile639Arg
['CGG']
>Ile639Trp
['TGG']
>Ile639Val
['GTT']
>Ile639Glu
['GAG']
>Ile639Tyr
['TAC']
>Phe640Cys
['TGT']
>Phe640Asp
['GAT']
>Phe640Ser
['TCC']
>Phe640Gln
['CAG']
>Phe640Met
['ATG']
>Phe640Asn
['AAC']
>Phe640Pro
['CCG']
>Phe640Lys
['AAA']
>Phe640Thr
['ACC']
>Phe640Phe
['TTT']
>Phe640Ala
['GCG']
>Phe640Gly
['GGT']
>Phe640Ile
['ATT']
>Phe640Leu
['TTG']
>Phe640His
['CAC']
>Phe640Arg
['CGG']
>Phe640Trp
['TGG']
>Phe640Val
['GTG']
>Phe640Glu
['GAA']
>Phe640Tyr
['TAC']
>Leu641Cys
['TGT']
>Leu641Asp
['GAT']
>Leu641Ser
['TCG']
>Leu641Gln
['CAA']
>Leu641Met
['ATG']
>Leu641Asn
['AAT']
>Leu641Pro
['CCA']
>Leu641Lys
['AAG']
>Leu641Thr
['ACA']
>Leu641Phe
['TTC']
>Leu641Ala
['GCG']
>Leu641Gly
['GGG']
>Leu641Ile
['ATC']
>Leu641Leu
['TTA']
>Leu641His
['CAT']
>Leu641Arg
['CGT']
>Leu641Trp
['TGG']
>Leu641Val
['GTT']
>Leu641Glu
['GAG']
>Leu641Tyr
['TAT']
>Thr642Cys
['TGC']
>Thr642Asp
['GAC']
>Thr642Ser
['TCC']
>Thr642Gln
['CAA']
>Thr642Met
['ATG']
>Thr642Asn
['AAC']
>Thr642Pro
['CCA']
>Thr642Lys
['AAG']
>Thr642Thr
['ACT']
>Thr642Phe
['TTC']
>Thr642Ala
['GCT']
>Thr642Gly
['GGG']
>Thr642Ile
['ATC']
>Thr642Leu
['CTA']
>Thr642His
['CAT']
>Thr642Arg
['CGC']
>Thr642Trp
['TGG']
>Thr642Val
['GTT']
>Thr642Glu
['GAA']
>Thr642Tyr
['TAT']
>Ile643Cys
['TGC']
>Ile643Asp
['GAC']
>Ile643Ser
['AGC']
>Ile643Gln
['CAG']
>Ile643Met
['ATG']
>Ile643Asn
['AAT']
>Ile643Pro
['CCG']
>Ile643Lys
['AAA']
>Ile643Thr
['ACA']
>Ile643Phe
['TTC']
>Ile643Ala
['GCA']
>Ile643Gly
['GGC']
>Ile643Ile
['ATA']
>Ile643Leu
['TTA']
>Ile643His
['CAC']
>Ile643Arg
['CGT']
>Ile643Trp
['TGG']
>Ile643Val
['GTG']
>Ile643Glu
['GAA']
>Ile643Tyr
['TAT']
>Ala644Cys
['TGC']
>Ala644Asp
['GAC']
>Ala644Ser
['AGC']
>Ala644Gln
['CAA']
>Ala644Met
['ATG']
>Ala644Asn
['AAT']
>Ala644Pro
['CCT']
>Ala644Lys
['AAA']
>Ala644Thr
['ACT']
>Ala644Phe
['TTC']
>Ala644Ala
['GCA']
>Ala644Gly
['GGA']
>Ala644Ile
['ATA']
>Ala644Leu
['TTG']
>Ala644His
['CAT']
>Ala644Arg
['CGC']
>Ala644Trp
['TGG']
>Ala644Val
['GTG']
>Ala644Glu
['GAA']
>Ala644Tyr
['TAC']
>Tyr645Cys
['TGT']
>Tyr645Asp
['GAC']
>Tyr645Ser
['TCA']
>Tyr645Gln
['CAA']
>Tyr645Met
['ATG']
>Tyr645Asn
['AAT']
>Tyr645Pro
['CCG']
>Tyr645Lys
['AAG']
>Tyr645Thr
['ACG']
>Tyr645Phe
['TTC']
>Tyr645Ala
['GCC']
>Tyr645Gly
['GGA']
>Tyr645Ile
['ATA']
>Tyr645Leu
['CTC']
>Tyr645His
['CAT']
>Tyr645Arg
['CGC']
>Tyr645Trp
['TGG']
>Tyr645Val
['GTA']
>Tyr645Glu
['GAA']
>Tyr645Tyr
['TAT']
>Leu646Cys
['TGT']
>Leu646Asp
['GAC']
>Leu646Ser
['AGC']
>Leu646Gln
['CAG']
>Leu646Met
['ATG']
>Leu646Asn
['AAC']
>Leu646Pro
['CCA']
>Leu646Lys
['AAA']
>Leu646Thr
['ACT']
>Leu646Phe
['TTC']
>Leu646Ala
['GCA']
>Leu646Gly
['GGT']
>Leu646Ile
['ATA']
>Leu646Leu
['TTG']
>Leu646His
['CAC']
>Leu646Arg
['AGG']
>Leu646Trp
['TGG']
>Leu646Val
['GTG']
>Leu646Glu
['GAG']
>Leu646Tyr
['TAC']
>Lys647Cys
['TGT']
>Lys647Asp
['GAC']
>Lys647Ser
['AGC']
>Lys647Gln
['CAA']
>Lys647Met
['ATG']
>Lys647Asn
['AAT']
>Lys647Pro
['CCA']
>Lys647Lys
['AAG']
>Lys647Thr
['ACG']
>Lys647Phe
['TTC']
>Lys647Ala
['GCA']
>Lys647Gly
['GGC']
>Lys647Ile
['ATC']
>Lys647Leu
['CTC']
>Lys647His
['CAC']
>Lys647Arg
['AGG']
>Lys647Trp
['TGG']
>Lys647Val
['GTC']
>Lys647Glu
['GAG']
>Lys647Tyr
['TAC']
>Leu648Cys
['TGC']
>Leu648Asp
['GAC']
>Leu648Ser
['TCT']
>Leu648Gln
['CAA']
>Leu648Met
['ATG']
>Leu648Asn
['AAT']
>Leu648Pro
['CCC']
>Leu648Lys
['AAG']
>Leu648Thr
['ACT']
>Leu648Phe
['TTC']
>Leu648Ala
['GCC']
>Leu648Gly
['GGT']
>Leu648Ile
['ATT']
>Leu648Leu
['CTG']
>Leu648His
['CAC']
>Leu648Arg
['CGG']
>Leu648Trp
['TGG']
>Leu648Val
['GTC']
>Leu648Glu
['GAA']
>Leu648Tyr
['TAT']
>Leu649Cys
['TGT']
>Leu649Asp
['GAT']
>Leu649Ser
['TCA']
>Leu649Gln
['CAG']
>Leu649Met
['ATG']
>Leu649Asn
['AAC']
>Leu649Pro
['CCG']
>Leu649Lys
['AAG']
>Leu649Thr
['ACA']
>Leu649Phe
['TTT']
>Leu649Ala
['GCT']
>Leu649Gly
['GGT']
>Leu649Ile
['ATT']
>Leu649Leu
['TTG']
>Leu649His
['CAC']
>Leu649Arg
['CGA']
>Leu649Trp
['TGG']
>Leu649Val
['GTA']
>Leu649Glu
['GAA']
>Leu649Tyr
['TAC']
>Phe650Cys
['TGT']
>Phe650Asp
['GAT']
>Phe650Ser
['AGC']
>Phe650Gln
['CAA']
>Phe650Met
['ATG']
>Phe650Asn
['AAC']
>Phe650Pro
['CCA']
>Phe650Lys
['AAA']
>Phe650Thr
['ACA']
>Phe650Phe
['TTC']
>Phe650Ala
['GCC']
>Phe650Gly
['GGA']
>Phe650Ile
['ATT']
>Phe650Leu
['TTA']
>Phe650His
['CAC']
>Phe650Arg
['CGA']
>Phe650Trp
['TGG']
>Phe650Val
['GTA']
>Phe650Glu
['GAA']
>Phe650Tyr
['TAC']
>Leu651Cys
['TGC']
>Leu651Asp
['GAC']
>Leu651Ser
['TCA']
>Leu651Gln
['CAG']
>Leu651Met
['ATG']
>Leu651Asn
['AAT']
>Leu651Pro
['CCA']
>Leu651Lys
['AAG']
>Leu651Thr
['ACC']
>Leu651Phe
['TTC']
>Leu651Ala
['GCC']
>Leu651Gly
['GGA']
>Leu651Ile
['ATT']
>Leu651Leu
['CTA']
>Leu651His
['CAT']
>Leu651Arg
['CGC']
>Leu651Trp
['TGG']
>Leu651Val
['GTG']
>Leu651Glu
['GAG']
>Leu651Tyr
['TAC']
>Lys652Cys
['TGT']
>Lys652Asp
['GAC']
>Lys652Ser
['TCA']
>Lys652Gln
['CAG']
>Lys652Met
['ATG']
>Lys652Asn
['AAT']
>Lys652Pro
['CCG']
>Lys652Lys
['AAG']
>Lys652Thr
['ACA']
>Lys652Phe
['TTC']
>Lys652Ala
['GCG']
>Lys652Gly
['GGC']
>Lys652Ile
['ATT']
>Lys652Leu
['CTC']
>Lys652His
['CAT']
>Lys652Arg
['CGG']
>Lys652Trp
['TGG']
>Lys652Val
['GTT']
>Lys652Glu
['GAG']
>Lys652Tyr
['TAT']
>Lys653Cys
['TGT']
>Lys653Asp
['GAC']
>Lys653Ser
['TCG']
>Lys653Gln
['CAA']
>Lys653Met
['ATG']
>Lys653Asn
['AAT']
>Lys653Pro
['CCG']
>Lys653Lys
['AAG']
>Lys653Thr
['ACG']
>Lys653Phe
['TTT']
>Lys653Ala
['GCA']
>Lys653Gly
['GGC']
>Lys653Ile
['ATA']
>Lys653Leu
['CTG']
>Lys653His
['CAC']
>Lys653Arg
['CGA']
>Lys653Trp
['TGG']
>Lys653Val
['GTA']
>Lys653Glu
['GAA']
>Lys653Tyr
['TAT']
>Tyr654Cys
['TGT']
>Tyr654Asp
['GAC']
>Tyr654Ser
['TCG']
>Tyr654Gln
['CAA']
>Tyr654Met
['ATG']
>Tyr654Asn
['AAC']
>Tyr654Pro
['CCG']
>Tyr654Lys
['AAA']
>Tyr654Thr
['ACG']
>Tyr654Phe
['TTT']
>Tyr654Ala
['GCG']
>Tyr654Gly
['GGT']
>Tyr654Ile
['ATC']
>Tyr654Leu
['CTC']
>Tyr654His
['CAC']
>Tyr654Arg
['CGC']
>Tyr654Trp
['TGG']
>Tyr654Val
['GTA']
>Tyr654Glu
['GAA']
>Tyr654Tyr
['TAC']
>Ser655Cys
['TGC']
>Ser655Asp
['GAC']
>Ser655Ser
['TCG']
>Ser655Gln
['CAA']
>Ser655Met
['ATG']
>Ser655Asn
['AAT']
>Ser655Pro
['CCA']
>Ser655Lys
['AAA']
>Ser655Thr
['ACC']
>Ser655Phe
['TTC']
>Ser655Ala
['GCC']
>Ser655Gly
['GGA']
>Ser655Ile
['ATT']
>Ser655Leu
['CTA']
>Ser655His
['CAT']
>Ser655Arg
['CGA']
>Ser655Trp
['TGG']
>Ser655Val
['GTC']
>Ser655Glu
['GAA']
>Ser655Tyr
['TAT']
