## Supplementary material for "Deep Insertion, Deletion, and Missense Mutation Libraries for Exploring Protein Variation in Evolution, Disease, and Biology": Abeta42_mutations.csv

>Ala3Cys
['TGT']
>Ala3Asp
['GAT']
>Ala3Ser
['TCA']
>Ala3Gln
['CAG']
>Ala3Met
['ATG']
>Ala3Asn
['AAT']
>Ala3Pro
['CCT']
>Ala3Lys
['AAA']
>Ala3Thr
['ACT']
>Ala3Phe
['TTT']
>Ala3Ala
['GCG']
>Ala3Gly
['GGC']
>Ala3Ile
['ATA']
>Ala3Leu
['CTG']
>Ala3His
['CAT']
>Ala3Arg
['AGG']
>Ala3Trp
['TGG']
>Ala3Val
['GTA']
>Ala3Glu
['GAA']
>Ala3Tyr
['TAT']
>Glu4Cys
['TGC']
>Glu4Asp
['GAT']
>Glu4Ser
['TCG']
>Glu4Gln
['CAG']
>Glu4Met
['ATG']
>Glu4Asn
['AAC']
>Glu4Pro
['CCA']
>Glu4Lys
['AAG']
>Glu4Thr
['ACG']
>Glu4Phe
['TTT']
>Glu4Ala
['GCG']
>Glu4Gly
['GGT']
>Glu4Ile
['ATC']
>Glu4Leu
['TTA']
>Glu4His
['CAC']
>Glu4Arg
['CGC']
>Glu4Trp
['TGG']
>Glu4Val
['GTC']
>Glu4Glu
['GAG']
>Glu4Tyr
['TAC']
>Phe5Cys
['TGT']
>Phe5Asp
['GAC']
>Phe5Ser
['TCA']
>Phe5Gln
['CAG']
>Phe5Met
['ATG']
>Phe5Asn
['AAT']
>Phe5Pro
['CCT']
>Phe5Lys
['AAG']
>Phe5Thr
['ACA']
>Phe5Phe
['TTT']
>Phe5Ala
['GCC']
>Phe5Gly
['GGC']
>Phe5Ile
['ATA']
>Phe5Leu
['CTA']
>Phe5His
['CAC']
>Phe5Arg
['AGG']
>Phe5Trp
['TGG']
>Phe5Val
['GTC']
>Phe5Glu
['GAG']
>Phe5Tyr
['TAC']
>Arg6Cys
['TGC']
>Arg6Asp
['GAT']
>Arg6Ser
['AGT']
>Arg6Gln
['CAA']
>Arg6Met
['ATG']
>Arg6Asn
['AAC']
>Arg6Pro
['CCG']
>Arg6Lys
['AAG']
>Arg6Thr
['ACA']
>Arg6Phe
['TTC']
>Arg6Ala
['GCA']
>Arg6Gly
['GGC']
>Arg6Ile
['ATT']
>Arg6Leu
['TTA']
>Arg6His
['CAC']
>Arg6Arg
['AGA']
>Arg6Trp
['TGG']
>Arg6Val
['GTG']
>Arg6Glu
['GAA']
>Arg6Tyr
['TAC']
>His7Cys
['TGT']
>His7Asp
['GAC']
>His7Ser
['TCC']
>His7Gln
['CAA']
>His7Met
['ATG']
>His7Asn
['AAT']
>His7Pro
['CCG']
>His7Lys
['AAG']
>His7Thr
['ACA']
>His7Phe
['TTT']
>His7Ala
['GCC']
>His7Gly
['GGT']
>His7Ile
['ATC']
>His7Leu
['TTG']
>His7His
['CAC']
>His7Arg
['AGA']
>His7Trp
['TGG']
>His7Val
['GTA']
>His7Glu
['GAA']
>His7Tyr
['TAC']
>Asp8Cys
['TGC']
>Asp8Asp
['GAT']
>Asp8Ser
['AGC']
>Asp8Gln
['CAA']
>Asp8Met
['ATG']
>Asp8Asn
['AAC']
>Asp8Pro
['CCG']
>Asp8Lys
['AAG']
>Asp8Thr
['ACC']
>Asp8Phe
['TTT']
>Asp8Ala
['GCT']
>Asp8Gly
['GGA']
>Asp8Ile
['ATA']
>Asp8Leu
['CTA']
>Asp8His
['CAC']
>Asp8Arg
['CGA']
>Asp8Trp
['TGG']
>Asp8Val
['GTG']
>Asp8Glu
['GAG']
>Asp8Tyr
['TAC']
>Ser9Cys
['TGT']
>Ser9Asp
['GAT']
>Ser9Ser
['TCT']
>Ser9Gln
['CAG']
>Ser9Met
['ATG']
>Ser9Asn
['AAC']
>Ser9Pro
['CCA']
>Ser9Lys
['AAG']
>Ser9Thr
['ACA']
>Ser9Phe
['TTC']
>Ser9Ala
['GCA']
>Ser9Gly
['GGC']
>Ser9Ile
['ATC']
>Ser9Leu
['TTG']
>Ser9His
['CAC']
>Ser9Arg
['CGC']
>Ser9Trp
['TGG']
>Ser9Val
['GTC']
>Ser9Glu
['GAA']
>Ser9Tyr
['TAT']
>Gly10Cys
['TGC']
>Gly10Asp
['GAT']
>Gly10Ser
['TCA']
>Gly10Gln
['CAA']
>Gly10Met
['ATG']
>Gly10Asn
['AAC']
>Gly10Pro
['CCA']
>Gly10Lys
['AAA']
>Gly10Thr
['ACC']
>Gly10Phe
['TTC']
>Gly10Ala
['GCA']
>Gly10Gly
['GGT']
>Gly10Ile
['ATC']
>Gly10Leu
['TTA']
>Gly10His
['CAC']
>Gly10Arg
['CGG']
>Gly10Trp
['TGG']
>Gly10Val
['GTA']
>Gly10Glu
['GAG']
>Gly10Tyr
['TAT']
>Tyr11Cys
['TGT']
>Tyr11Asp
['GAC']
>Tyr11Ser
['TCG']
>Tyr11Gln
['CAG']
>Tyr11Met
['ATG']
>Tyr11Asn
['AAT']
>Tyr11Pro
['CCT']
>Tyr11Lys
['AAG']
>Tyr11Thr
['ACA']
>Tyr11Phe
['TTT']
>Tyr11Ala
['GCG']
>Tyr11Gly
['GGT']
>Tyr11Ile
['ATC']
>Tyr11Leu
['CTT']
>Tyr11His
['CAT']
>Tyr11Arg
['AGA']
>Tyr11Trp
['TGG']
>Tyr11Val
['GTC']
>Tyr11Glu
['GAA']
>Tyr11Tyr
['TAC']
>Glu12Cys
['TGT']
>Glu12Asp
['GAC']
>Glu12Ser
['TCA']
>Glu12Gln
['CAG']
>Glu12Met
['ATG']
>Glu12Asn
['AAT']
>Glu12Pro
['CCA']
>Glu12Lys
['AAA']
>Glu12Thr
['ACA']
>Glu12Phe
['TTC']
>Glu12Ala
['GCT']
>Glu12Gly
['GGT']
>Glu12Ile
['ATA']
>Glu12Leu
['TTG']
>Glu12His
['CAC']
>Glu12Arg
['CGG']
>Glu12Trp
['TGG']
>Glu12Val
['GTC']
>Glu12Glu
['GAG']
>Glu12Tyr
['TAC']
>Val13Cys
['TGT']
>Val13Asp
['GAC']
>Val13Ser
['TCA']
>Val13Gln
['CAA']
>Val13Met
['ATG']
>Val13Asn
['AAC']
>Val13Pro
['CCG']
>Val13Lys
['AAG']
>Val13Thr
['ACG']
>Val13Phe
['TTT']
>Val13Ala
['GCT']
>Val13Gly
['GGA']
>Val13Ile
['ATC']
>Val13Leu
['CTA']
>Val13His
['CAC']
>Val13Arg
['AGG']
>Val13Trp
['TGG']
>Val13Val
['GTA']
>Val13Glu
['GAA']
>Val13Tyr
['TAT']
>His14Cys
['TGT']
>His14Asp
['GAC']
>His14Ser
['TCG']
>His14Gln
['CAA']
>His14Met
['ATG']
>His14Asn
['AAT']
>His14Pro
['CCA']
>His14Lys
['AAA']
>His14Thr
['ACT']
>His14Phe
['TTT']
>His14Ala
['GCA']
>His14Gly
['GGT']
>His14Ile
['ATT']
>His14Leu
['CTA']
>His14His
['CAC']
>His14Arg
['CGT']
>His14Trp
['TGG']
>His14Val
['GTG']
>His14Glu
['GAA']
>His14Tyr
['TAC']
>His15Cys
['TGT']
>His15Asp
['GAT']
>His15Ser
['TCC']
>His15Gln
['CAA']
>His15Met
['ATG']
>His15Asn
['AAC']
>His15Pro
['CCC']
>His15Lys
['AAA']
>His15Thr
['ACC']
>His15Phe
['TTC']
>His15Ala
['GCG']
>His15Gly
['GGC']
>His15Ile
['ATT']
>His15Leu
['CTT']
>His15His
['CAC']
>His15Arg
['AGG']
>His15Trp
['TGG']
>His15Val
['GTA']
>His15Glu
['GAG']
>His15Tyr
['TAC']
>Gln16Cys
['TGC']
>Gln16Asp
['GAT']
>Gln16Ser
['AGT']
>Gln16Gln
['CAG']
>Gln16Met
['ATG']
>Gln16Asn
['AAT']
>Gln16Pro
['CCG']
>Gln16Lys
['AAA']
>Gln16Thr
['ACC']
>Gln16Phe
['TTC']
>Gln16Ala
['GCA']
>Gln16Gly
['GGT']
>Gln16Ile
['ATC']
>Gln16Leu
['CTG']
>Gln16His
['CAC']
>Gln16Arg
['CGT']
>Gln16Trp
['TGG']
>Gln16Val
['GTG']
>Gln16Glu
['GAA']
>Gln16Tyr
['TAT']
>Lys17Cys
['TGC']
>Lys17Asp
['GAC']
>Lys17Ser
['TCC']
>Lys17Gln
['CAG']
>Lys17Met
['ATG']
>Lys17Asn
['AAT']
>Lys17Pro
['CCA']
>Lys17Lys
['AAG']
>Lys17Thr
['ACT']
>Lys17Phe
['TTT']
>Lys17Ala
['GCC']
>Lys17Gly
['GGC']
>Lys17Ile
['ATA']
>Lys17Leu
['CTT']
>Lys17His
['CAC']
>Lys17Arg
['CGA']
>Lys17Trp
['TGG']
>Lys17Val
['GTT']
>Lys17Glu
['GAG']
>Lys17Tyr
['TAC']
>Leu18Cys
['TGC']
>Leu18Asp
['GAC']
>Leu18Ser
['AGT']
>Leu18Gln
['CAG']
>Leu18Met
['ATG']
>Leu18Asn
['AAC']
>Leu18Pro
['CCA']
>Leu18Lys
['AAG']
>Leu18Thr
['ACT']
>Leu18Phe
['TTC']
>Leu18Ala
['GCA']
>Leu18Gly
['GGT']
>Leu18Ile
['ATA']
>Leu18Leu
['CTA']
>Leu18His
['CAT']
>Leu18Arg
['CGT']
>Leu18Trp
['TGG']
>Leu18Val
['GTA']
>Leu18Glu
['GAG']
>Leu18Tyr
['TAC']
>Val19Cys
['TGC']
>Val19Asp
['GAC']
>Val19Ser
['TCT']
>Val19Gln
['CAA']
>Val19Met
['ATG']
>Val19Asn
['AAC']
>Val19Pro
['CCT']
>Val19Lys
['AAG']
>Val19Thr
['ACA']
>Val19Phe
['TTC']
>Val19Ala
['GCG']
>Val19Gly
['GGA']
>Val19Ile
['ATT']
>Val19Leu
['CTC']
>Val19His
['CAT']
>Val19Arg
['AGA']
>Val19Trp
['TGG']
>Val19Val
['GTT']
>Val19Glu
['GAG']
>Val19Tyr
['TAC']
>Phe20Cys
['TGT']
>Phe20Asp
['GAT']
>Phe20Ser
['TCT']
>Phe20Gln
['CAG']
>Phe20Met
['ATG']
>Phe20Asn
['AAC']
>Phe20Pro
['CCG']
>Phe20Lys
['AAG']
>Phe20Thr
['ACA']
>Phe20Phe
['TTT']
>Phe20Ala
['GCT']
>Phe20Gly
['GGA']
>Phe20Ile
['ATC']
>Phe20Leu
['CTG']
>Phe20His
['CAT']
>Phe20Arg
['AGA']
>Phe20Trp
['TGG']
>Phe20Val
['GTA']
>Phe20Glu
['GAG']
>Phe20Tyr
['TAT']
>Phe21Cys
['TGT']
>Phe21Asp
['GAC']
>Phe21Ser
['TCC']
>Phe21Gln
['CAA']
>Phe21Met
['ATG']
>Phe21Asn
['AAC']
>Phe21Pro
['CCA']
>Phe21Lys
['AAG']
>Phe21Thr
['ACC']
>Phe21Phe
['TTC']
>Phe21Ala
['GCA']
>Phe21Gly
['GGT']
>Phe21Ile
['ATC']
>Phe21Leu
['CTT']
>Phe21His
['CAC']
>Phe21Arg
['AGA']
>Phe21Trp
['TGG']
>Phe21Val
['GTA']
>Phe21Glu
['GAG']
>Phe21Tyr
['TAT']
>Ala22Cys
['TGC']
>Ala22Asp
['GAC']
>Ala22Ser
['TCT']
>Ala22Gln
['CAG']
>Ala22Met
['ATG']
>Ala22Asn
['AAT']
>Ala22Pro
['CCA']
>Ala22Lys
['AAG']
>Ala22Thr
['ACC']
>Ala22Phe
['TTT']
>Ala22Ala
['GCT']
>Ala22Gly
['GGT']
>Ala22Ile
['ATC']
>Ala22Leu
['TTG']
>Ala22His
['CAT']
>Ala22Arg
['CGG']
>Ala22Trp
['TGG']
>Ala22Val
['GTA']
>Ala22Glu
['GAG']
>Ala22Tyr
['TAC']
>Glu23Cys
['TGC']
>Glu23Asp
['GAT']
>Glu23Ser
['AGT']
>Glu23Gln
['CAA']
>Glu23Met
['ATG']
>Glu23Asn
['AAC']
>Glu23Pro
['CCC']
>Glu23Lys
['AAA']
>Glu23Thr
['ACT']
>Glu23Phe
['TTC']
>Glu23Ala
['GCC']
>Glu23Gly
['GGG']
>Glu23Ile
['ATA']
>Glu23Leu
['CTT']
>Glu23His
['CAT']
>Glu23Arg
['CGC']
>Glu23Trp
['TGG']
>Glu23Val
['GTT']
>Glu23Glu
['GAG']
>Glu23Tyr
['TAT']
>Asp24Cys
['TGC']
>Asp24Asp
['GAC']
>Asp24Ser
['TCG']
>Asp24Gln
['CAA']
>Asp24Met
['ATG']
>Asp24Asn
['AAC']
>Asp24Pro
['CCA']
>Asp24Lys
['AAA']
>Asp24Thr
['ACC']
>Asp24Phe
['TTT']
>Asp24Ala
['GCT']
>Asp24Gly
['GGT']
>Asp24Ile
['ATA']
>Asp24Leu
['TTG']
>Asp24His
['CAC']
>Asp24Arg
['CGC']
>Asp24Trp
['TGG']
>Asp24Val
['GTC']
>Asp24Glu
['GAG']
>Asp24Tyr
['TAC']
>Val25Cys
['TGC']
>Val25Asp
['GAT']
>Val25Ser
['AGC']
>Val25Gln
['CAA']
>Val25Met
['ATG']
>Val25Asn
['AAC']
>Val25Pro
['CCG']
>Val25Lys
['AAG']
>Val25Thr
['ACC']
>Val25Phe
['TTT']
>Val25Ala
['GCT']
>Val25Gly
['GGA']
>Val25Ile
['ATC']
>Val25Leu
['TTG']
>Val25His
['CAT']
>Val25Arg
['CGC']
>Val25Trp
['TGG']
>Val25Val
['GTC']
>Val25Glu
['GAA']
>Val25Tyr
['TAC']
>Gly26Cys
['TGC']
>Gly26Asp
['GAC']
>Gly26Ser
['TCG']
>Gly26Gln
['CAG']
>Gly26Met
['ATG']
>Gly26Asn
['AAC']
>Gly26Pro
['CCT']
>Gly26Lys
['AAG']
>Gly26Thr
['ACC']
>Gly26Phe
['TTC']
>Gly26Ala
['GCC']
>Gly26Gly
['GGG']
>Gly26Ile
['ATC']
>Gly26Leu
['CTC']
>Gly26His
['CAT']
>Gly26Arg
['CGA']
>Gly26Trp
['TGG']
>Gly26Val
['GTA']
>Gly26Glu
['GAG']
>Gly26Tyr
['TAC']
>Ser27Cys
['TGT']
>Ser27Asp
['GAC']
>Ser27Ser
['AGC']
>Ser27Gln
['CAA']
>Ser27Met
['ATG']
>Ser27Asn
['AAC']
>Ser27Pro
['CCA']
>Ser27Lys
['AAG']
>Ser27Thr
['ACA']
>Ser27Phe
['TTT']
>Ser27Ala
['GCG']
>Ser27Gly
['GGC']
>Ser27Ile
['ATA']
>Ser27Leu
['TTA']
>Ser27His
['CAT']
>Ser27Arg
['CGT']
>Ser27Trp
['TGG']
>Ser27Val
['GTT']
>Ser27Glu
['GAG']
>Ser27Tyr
['TAC']
>Asn28Cys
['TGC']
>Asn28Asp
['GAC']
>Asn28Ser
['TCA']
>Asn28Gln
['CAG']
>Asn28Met
['ATG']
>Asn28Asn
['AAT']
>Asn28Pro
['CCT']
>Asn28Lys
['AAG']
>Asn28Thr
['ACG']
>Asn28Phe
['TTT']
>Asn28Ala
['GCC']
>Asn28Gly
['GGG']
>Asn28Ile
['ATC']
>Asn28Leu
['CTG']
>Asn28His
['CAT']
>Asn28Arg
['CGC']
>Asn28Trp
['TGG']
>Asn28Val
['GTA']
>Asn28Glu
['GAA']
>Asn28Tyr
['TAC']
>Lys29Cys
['TGC']
>Lys29Asp
['GAC']
>Lys29Ser
['TCT']
>Lys29Gln
['CAG']
>Lys29Met
['ATG']
>Lys29Asn
['AAC']
>Lys29Pro
['CCG']
>Lys29Lys
['AAG']
>Lys29Thr
['ACT']
>Lys29Phe
['TTC']
>Lys29Ala
['GCA']
>Lys29Gly
['GGG']
>Lys29Ile
['ATA']
>Lys29Leu
['TTA']
>Lys29His
['CAT']
>Lys29Arg
['CGT']
>Lys29Trp
['TGG']
>Lys29Val
['GTT']
>Lys29Glu
['GAG']
>Lys29Tyr
['TAC']
>Gly30Cys
['TGC']
>Gly30Asp
['GAT']
>Gly30Ser
['AGT']
>Gly30Gln
['CAA']
>Gly30Met
['ATG']
>Gly30Asn
['AAT']
>Gly30Pro
['CCA']
>Gly30Lys
['AAG']
>Gly30Thr
['ACA']
>Gly30Phe
['TTT']
>Gly30Ala
['GCG']
>Gly30Gly
['GGG']
>Gly30Ile
['ATA']
>Gly30Leu
['CTT']
>Gly30His
['CAC']
>Gly30Arg
['CGA']
>Gly30Trp
['TGG']
>Gly30Val
['GTT']
>Gly30Glu
['GAA']
>Gly30Tyr
['TAC']
>Ala31Cys
['TGC']
>Ala31Asp
['GAC']
>Ala31Ser
['TCT']
>Ala31Gln
['CAG']
>Ala31Met
['ATG']
>Ala31Asn
['AAT']
>Ala31Pro
['CCT']
>Ala31Lys
['AAA']
>Ala31Thr
['ACG']
>Ala31Phe
['TTT']
>Ala31Ala
['GCT']
>Ala31Gly
['GGC']
>Ala31Ile
['ATT']
>Ala31Leu
['CTT']
>Ala31His
['CAT']
>Ala31Arg
['CGT']
>Ala31Trp
['TGG']
>Ala31Val
['GTA']
>Ala31Glu
['GAA']
>Ala31Tyr
['TAC']
>Ile32Cys
['TGC']
>Ile32Asp
['GAT']
>Ile32Ser
['TCT']
>Ile32Gln
['CAG']
>Ile32Met
['ATG']
>Ile32Asn
['AAT']
>Ile32Pro
['CCG']
>Ile32Lys
['AAG']
>Ile32Thr
['ACA']
>Ile32Phe
['TTC']
>Ile32Ala
['GCG']
>Ile32Gly
['GGG']
>Ile32Ile
['ATA']
>Ile32Leu
['CTA']
>Ile32His
['CAT']
>Ile32Arg
['CGC']
>Ile32Trp
['TGG']
>Ile32Val
['GTT']
>Ile32Glu
['GAG']
>Ile32Tyr
['TAC']
>Ile33Cys
['TGT']
>Ile33Asp
['GAT']
>Ile33Ser
['AGT']
>Ile33Gln
['CAA']
>Ile33Met
['ATG']
>Ile33Asn
['AAC']
>Ile33Pro
['CCT']
>Ile33Lys
['AAA']
>Ile33Thr
['ACC']
>Ile33Phe
['TTT']
>Ile33Ala
['GCC']
>Ile33Gly
['GGT']
>Ile33Ile
['ATC']
>Ile33Leu
['CTT']
>Ile33His
['CAT']
>Ile33Arg
['AGG']
>Ile33Trp
['TGG']
>Ile33Val
['GTG']
>Ile33Glu
['GAG']
>Ile33Tyr
['TAC']
>Gly34Cys
['TGT']
>Gly34Asp
['GAT']
>Gly34Ser
['TCA']
>Gly34Gln
['CAG']
>Gly34Met
['ATG']
>Gly34Asn
['AAT']
>Gly34Pro
['CCT']
>Gly34Lys
['AAG']
>Gly34Thr
['ACA']
>Gly34Phe
['TTT']
>Gly34Ala
['GCC']
>Gly34Gly
['GGT']
>Gly34Ile
['ATC']
>Gly34Leu
['CTA']
>Gly34His
['CAC']
>Gly34Arg
['AGG']
>Gly34Trp
['TGG']
>Gly34Val
['GTC']
>Gly34Glu
['GAA']
>Gly34Tyr
['TAC']
>Leu35Cys
['TGT']
>Leu35Asp
['GAC']
>Leu35Ser
['AGT']
>Leu35Gln
['CAA']
>Leu35Met
['ATG']
>Leu35Asn
['AAT']
>Leu35Pro
['CCT']
>Leu35Lys
['AAG']
>Leu35Thr
['ACC']
>Leu35Phe
['TTC']
>Leu35Ala
['GCA']
>Leu35Gly
['GGG']
>Leu35Ile
['ATC']
>Leu35Leu
['CTG']
>Leu35His
['CAC']
>Leu35Arg
['AGA']
>Leu35Trp
['TGG']
>Leu35Val
['GTT']
>Leu35Glu
['GAA']
>Leu35Tyr
['TAC']
>Met36Cys
['TGC']
>Met36Asp
['GAT']
>Met36Ser
['TCT']
>Met36Gln
['CAG']
>Met36Asn
['AAC']
>Met36Pro
['CCC']
>Met36Lys
['AAG']
>Met36Thr
['ACA']
>Met36Phe
['TTC']
>Met36Ala
['GCA']
>Met36Gly
['GGA']
>Met36Ile
['ATT']
>Met36Leu
['TTG']
>Met36His
['CAT']
>Met36Arg
['CGG']
>Met36Trp
['TGG']
>Met36Val
['GTG']
>Met36Glu
['GAG']
>Met36Tyr
['TAC']
>Val37Cys
['TGC']
>Val37Asp
['GAC']
>Val37Ser
['TCT']
>Val37Gln
['CAA']
>Val37Met
['ATG']
>Val37Asn
['AAC']
>Val37Pro
['CCA']
>Val37Lys
['AAG']
>Val37Thr
['ACT']
>Val37Phe
['TTT']
>Val37Ala
['GCG']
>Val37Gly
['GGA']
>Val37Ile
['ATC']
>Val37Leu
['CTG']
>Val37His
['CAT']
>Val37Arg
['CGT']
>Val37Trp
['TGG']
>Val37Val
['GTC']
>Val37Glu
['GAG']
>Val37Tyr
['TAC']
>Gly38Cys
['TGT']
>Gly38Asp
['GAC']
>Gly38Ser
['TCA']
>Gly38Gln
['CAA']
>Gly38Met
['ATG']
>Gly38Asn
['AAC']
>Gly38Pro
['CCA']
>Gly38Lys
['AAG']
>Gly38Thr
['ACC']
>Gly38Phe
['TTT']
>Gly38Ala
['GCA']
>Gly38Gly
['GGG']
>Gly38Ile
['ATC']
>Gly38Leu
['TTG']
>Gly38His
['CAC']
>Gly38Arg
['CGC']
>Gly38Trp
['TGG']
>Gly38Val
['GTA']
>Gly38Glu
['GAG']
>Gly38Tyr
['TAC']
>Gly39Cys
['TGC']
>Gly39Asp
['GAT']
>Gly39Ser
['TCG']
>Gly39Gln
['CAG']
>Gly39Met
['ATG']
>Gly39Asn
['AAT']
>Gly39Pro
['CCC']
>Gly39Lys
['AAA']
>Gly39Thr
['ACT']
>Gly39Phe
['TTC']
>Gly39Ala
['GCC']
>Gly39Gly
['GGG']
>Gly39Ile
['ATA']
>Gly39Leu
['CTC']
>Gly39His
['CAC']
>Gly39Arg
['CGC']
>Gly39Trp
['TGG']
>Gly39Val
['GTA']
>Gly39Glu
['GAA']
>Gly39Tyr
['TAC']
>Val40Cys
['TGT']
>Val40Asp
['GAC']
>Val40Ser
['TCA']
>Val40Gln
['CAG']
>Val40Met
['ATG']
>Val40Asn
['AAT']
>Val40Pro
['CCA']
>Val40Lys
['AAG']
>Val40Thr
['ACT']
>Val40Phe
['TTC']
>Val40Ala
['GCA']
>Val40Gly
['GGA']
>Val40Ile
['ATC']
>Val40Leu
['CTG']
>Val40His
['CAC']
>Val40Arg
['AGA']
>Val40Trp
['TGG']
>Val40Val
['GTC']
>Val40Glu
['GAA']
>Val40Tyr
['TAT']
>Val41Cys
['TGC']
>Val41Asp
['GAC']
>Val41Ser
['AGT']
>Val41Gln
['CAA']
>Val41Met
['ATG']
>Val41Asn
['AAC']
>Val41Pro
['CCT']
>Val41Lys
['AAG']
>Val41Thr
['ACC']
>Val41Phe
['TTC']
>Val41Ala
['GCT']
>Val41Gly
['GGT']
>Val41Ile
['ATC']
>Val41Leu
['CTT']
>Val41His
['CAT']
>Val41Arg
['CGC']
>Val41Trp
['TGG']
>Val41Val
['GTG']
>Val41Glu
['GAG']
>Val41Tyr
['TAC']
>Ile42Cys
['TGC']
>Ile42Asp
['GAC']
>Ile42Ser
['TCC']
>Ile42Gln
['CAG']
>Ile42Met
['ATG']
>Ile42Asn
['AAT']
>Ile42Pro
['CCA']
>Ile42Lys
['AAG']
>Ile42Thr
['ACG']
>Ile42Phe
['TTT']
>Ile42Ala
['GCC']
>Ile42Gly
['GGA']
>Ile42Ile
['ATC']
>Ile42Leu
['TTG']
>Ile42His
['CAC']
>Ile42Arg
['AGG']
>Ile42Trp
['TGG']
>Ile42Val
['GTA']
>Ile42Glu
['GAG']
>Ile42Tyr
['TAT']
