## Supplementary material for "Deep Insertion, Deletion, and Missense Mutation Libraries for Exploring Protein Variation in Evolution, Disease, and Biology": ASIC1a_1-6225_mutations.csv

>His502Cys
['TGT']
>His502Asp
['GAT']
>His502Ser
['AGT']
>His502Gln
['CAA']
>His502Met
['ATG']
>His502Asn
['AAT']
>His502Pro
['CCA']
>His502Lys
['AAG']
>His502Thr
['ACT']
>His502Phe
['TTC']
>His502Ala
['GCT']
>His502Gly
['GGT']
>His502Ile
['ATC']
>His502Leu
['CTG']
>His502His
['CAC']
>His502Arg
['CGA']
>His502Trp
['TGG']
>His502Val
['GTT']
>His502Glu
['GAG']
>His502Tyr
['TAC']
>Asn503Cys
['TGT']
>Asn503Asp
['GAT']
>Asn503Ser
['TCC']
>Asn503Gln
['CAG']
>Asn503Met
['ATG']
>Asn503Asn
['AAC']
>Asn503Pro
['CCT']
>Asn503Lys
['AAG']
>Asn503Thr
['ACT']
>Asn503Phe
['TTT']
>Asn503Ala
['GCT']
>Asn503Gly
['GGC']
>Asn503Ile
['ATA']
>Asn503Leu
['CTA']
>Asn503His
['CAC']
>Asn503Arg
['CGA']
>Asn503Trp
['TGG']
>Asn503Val
['GTA']
>Asn503Glu
['GAA']
>Asn503Tyr
['TAC']
>Pro504Cys
['TGT']
>Pro504Asp
['GAC']
>Pro504Ser
['TCA']
>Pro504Gln
['CAA']
>Pro504Met
['ATG']
>Pro504Asn
['AAC']
>Pro504Pro
['CCG']
>Pro504Lys
['AAG']
>Pro504Thr
['ACT']
>Pro504Phe
['TTC']
>Pro504Ala
['GCC']
>Pro504Gly
['GGA']
>Pro504Ile
['ATT']
>Pro504Leu
['TTG']
>Pro504His
['CAT']
>Pro504Arg
['CGA']
>Pro504Trp
['TGG']
>Pro504Val
['GTC']
>Pro504Glu
['GAA']
>Pro504Tyr
['TAC']
>Cys505Cys
['TGT']
>Cys505Asp
['GAT']
>Cys505Ser
['AGC']
>Cys505Gln
['CAA']
>Cys505Met
['ATG']
>Cys505Asn
['AAC']
>Cys505Pro
['CCC']
>Cys505Lys
['AAG']
>Cys505Thr
['ACA']
>Cys505Phe
['TTT']
>Cys505Ala
['GCT']
>Cys505Gly
['GGC']
>Cys505Ile
['ATT']
>Cys505Leu
['TTG']
>Cys505His
['CAC']
>Cys505Arg
['AGA']
>Cys505Trp
['TGG']
>Cys505Val
['GTC']
>Cys505Glu
['GAA']
>Cys505Tyr
['TAT']
>Glu506Cys
['TGC']
>Glu506Asp
['GAT']
>Glu506Ser
['TCT']
>Glu506Gln
['CAA']
>Glu506Met
['ATG']
>Glu506Asn
['AAC']
>Glu506Pro
['CCG']
>Glu506Lys
['AAG']
>Glu506Thr
['ACT']
>Glu506Phe
['TTT']
>Glu506Ala
['GCT']
>Glu506Gly
['GGG']
>Glu506Ile
['ATA']
>Glu506Leu
['TTA']
>Glu506His
['CAC']
>Glu506Arg
['AGA']
>Glu506Trp
['TGG']
>Glu506Val
['GTA']
>Glu506Glu
['GAG']
>Glu506Tyr
['TAT']
>Ser507Cys
['TGC']
>Ser507Asp
['GAC']
>Ser507Ser
['TCG']
>Ser507Gln
['CAA']
>Ser507Met
['ATG']
>Ser507Asn
['AAT']
>Ser507Pro
['CCT']
>Ser507Lys
['AAA']
>Ser507Thr
['ACT']
>Ser507Phe
['TTT']
>Ser507Ala
['GCG']
>Ser507Gly
['GGA']
>Ser507Ile
['ATT']
>Ser507Leu
['CTT']
>Ser507His
['CAC']
>Ser507Arg
['CGA']
>Ser507Trp
['TGG']
>Ser507Val
['GTG']
>Ser507Glu
['GAA']
>Ser507Tyr
['TAC']
>Leu508Cys
['TGC']
>Leu508Asp
['GAC']
>Leu508Ser
['TCG']
>Leu508Gln
['CAG']
>Leu508Met
['ATG']
>Leu508Asn
['AAC']
>Leu508Pro
['CCT']
>Leu508Lys
['AAA']
>Leu508Thr
['ACT']
>Leu508Phe
['TTT']
>Leu508Ala
['GCT']
>Leu508Gly
['GGC']
>Leu508Ile
['ATC']
>Leu508Leu
['CTG']
>Leu508His
['CAT']
>Leu508Arg
['CGC']
>Leu508Trp
['TGG']
>Leu508Val
['GTG']
>Leu508Glu
['GAG']
>Leu508Tyr
['TAC']
>Arg509Cys
['TGC']
>Arg509Asp
['GAT']
>Arg509Ser
['AGC']
>Arg509Gln
['CAA']
>Arg509Met
['ATG']
>Arg509Asn
['AAT']
>Arg509Pro
['CCC']
>Arg509Lys
['AAA']
>Arg509Thr
['ACA']
>Arg509Phe
['TTC']
>Arg509Ala
['GCA']
>Arg509Gly
['GGA']
>Arg509Ile
['ATC']
>Arg509Leu
['CTT']
>Arg509His
['CAC']
>Arg509Arg
['CGG']
>Arg509Trp
['TGG']
>Arg509Val
['GTT']
>Arg509Glu
['GAG']
>Arg509Tyr
['TAC']
>Gly510Cys
['TGC']
>Gly510Asp
['GAC']
>Gly510Ser
['TCG']
>Gly510Gln
['CAA']
>Gly510Met
['ATG']
>Gly510Asn
['AAT']
>Gly510Pro
['CCC']
>Gly510Lys
['AAG']
>Gly510Thr
['ACG']
>Gly510Phe
['TTC']
>Gly510Ala
['GCG']
>Gly510Gly
['GGT']
>Gly510Ile
['ATT']
>Gly510Leu
['CTA']
>Gly510His
['CAT']
>Gly510Arg
['CGC']
>Gly510Trp
['TGG']
>Gly510Val
['GTG']
>Gly510Glu
['GAG']
>Gly510Tyr
['TAT']
>His511Cys
['TGC']
>His511Asp
['GAT']
>His511Ser
['TCG']
>His511Gln
['CAG']
>His511Met
['ATG']
>His511Asn
['AAC']
>His511Pro
['CCA']
>His511Lys
['AAA']
>His511Thr
['ACG']
>His511Phe
['TTT']
>His511Ala
['GCT']
>His511Gly
['GGT']
>His511Ile
['ATC']
>His511Leu
['TTA']
>His511His
['CAT']
>His511Arg
['CGT']
>His511Trp
['TGG']
>His511Val
['GTG']
>His511Glu
['GAA']
>His511Tyr
['TAT']
>Pro512Cys
['TGT']
>Pro512Asp
['GAT']
>Pro512Ser
['TCG']
>Pro512Gln
['CAA']
>Pro512Met
['ATG']
>Pro512Asn
['AAT']
>Pro512Pro
['CCC']
>Pro512Lys
['AAA']
>Pro512Thr
['ACA']
>Pro512Phe
['TTT']
>Pro512Ala
['GCC']
>Pro512Gly
['GGA']
>Pro512Ile
['ATA']
>Pro512Leu
['TTG']
>Pro512His
['CAT']
>Pro512Arg
['CGG']
>Pro512Trp
['TGG']
>Pro512Val
['GTA']
>Pro512Glu
['GAA']
>Pro512Tyr
['TAC']
>Ala513Cys
['TGT']
>Ala513Asp
['GAC']
>Ala513Ser
['TCT']
>Ala513Gln
['CAG']
>Ala513Met
['ATG']
>Ala513Asn
['AAT']
>Ala513Pro
['CCA']
>Ala513Lys
['AAA']
>Ala513Thr
['ACT']
>Ala513Phe
['TTT']
>Ala513Ala
['GCG']
>Ala513Gly
['GGC']
>Ala513Ile
['ATC']
>Ala513Leu
['CTA']
>Ala513His
['CAT']
>Ala513Arg
['CGA']
>Ala513Trp
['TGG']
>Ala513Val
['GTT']
>Ala513Glu
['GAG']
>Ala513Tyr
['TAT']
>Gly514Cys
['TGT']
>Gly514Asp
['GAT']
>Gly514Ser
['TCC']
>Gly514Gln
['CAG']
>Gly514Met
['ATG']
>Gly514Asn
['AAT']
>Gly514Pro
['CCA']
>Gly514Lys
['AAG']
>Gly514Thr
['ACT']
>Gly514Phe
['TTC']
>Gly514Ala
['GCC']
>Gly514Gly
['GGG']
>Gly514Ile
['ATA']
>Gly514Leu
['CTA']
>Gly514His
['CAT']
>Gly514Arg
['CGC']
>Gly514Trp
['TGG']
>Gly514Val
['GTG']
>Gly514Glu
['GAA']
>Gly514Tyr
['TAC']
>Met515Cys
['TGC']
>Met515Asp
['GAC']
>Met515Ser
['AGC']
>Met515Gln
['CAA']
>Met515Asn
['AAC']
>Met515Pro
['CCG']
>Met515Lys
['AAG']
>Met515Thr
['ACA']
>Met515Phe
['TTT']
>Met515Ala
['GCG']
>Met515Gly
['GGG']
>Met515Ile
['ATC']
>Met515Leu
['TTA']
>Met515His
['CAT']
>Met515Arg
['CGT']
>Met515Trp
['TGG']
>Met515Val
['GTG']
>Met515Glu
['GAG']
>Met515Tyr
['TAC']
>Thr516Cys
['TGT']
>Thr516Asp
['GAC']
>Thr516Ser
['AGC']
>Thr516Gln
['CAG']
>Thr516Met
['ATG']
>Thr516Asn
['AAT']
>Thr516Pro
['CCA']
>Thr516Lys
['AAG']
>Thr516Thr
['ACC']
>Thr516Phe
['TTT']
>Thr516Ala
['GCC']
>Thr516Gly
['GGC']
>Thr516Ile
['ATA']
>Thr516Leu
['CTG']
>Thr516His
['CAC']
>Thr516Arg
['CGG']
>Thr516Trp
['TGG']
>Thr516Val
['GTG']
>Thr516Glu
['GAA']
>Thr516Tyr
['TAC']
>Tyr517Cys
['TGC']
>Tyr517Asp
['GAT']
>Tyr517Ser
['TCA']
>Tyr517Gln
['CAG']
>Tyr517Met
['ATG']
>Tyr517Asn
['AAT']
>Tyr517Pro
['CCC']
>Tyr517Lys
['AAG']
>Tyr517Thr
['ACC']
>Tyr517Phe
['TTT']
>Tyr517Ala
['GCG']
>Tyr517Gly
['GGT']
>Tyr517Ile
['ATC']
>Tyr517Leu
['CTA']
>Tyr517His
['CAC']
>Tyr517Arg
['CGA']
>Tyr517Trp
['TGG']
>Tyr517Val
['GTA']
>Tyr517Glu
['GAG']
>Tyr517Tyr
['TAT']
>Ala518Cys
['TGT']
>Ala518Asp
['GAT']
>Ala518Ser
['TCA']
>Ala518Gln
['CAG']
>Ala518Met
['ATG']
>Ala518Asn
['AAC']
>Ala518Pro
['CCT']
>Ala518Lys
['AAG']
>Ala518Thr
['ACT']
>Ala518Phe
['TTT']
>Ala518Ala
['GCG']
>Ala518Gly
['GGC']
>Ala518Ile
['ATC']
>Ala518Leu
['CTT']
>Ala518His
['CAC']
>Ala518Arg
['CGG']
>Ala518Trp
['TGG']
>Ala518Val
['GTA']
>Ala518Glu
['GAA']
>Ala518Tyr
['TAC']
>Ala519Cys
['TGC']
>Ala519Asp
['GAC']
>Ala519Ser
['AGC']
>Ala519Gln
['CAA']
>Ala519Met
['ATG']
>Ala519Asn
['AAC']
>Ala519Pro
['CCC']
>Ala519Lys
['AAG']
>Ala519Thr
['ACT']
>Ala519Phe
['TTT']
>Ala519Ala
['GCT']
>Ala519Gly
['GGC']
>Ala519Ile
['ATT']
>Ala519Leu
['CTG']
>Ala519His
['CAT']
>Ala519Arg
['AGA']
>Ala519Trp
['TGG']
>Ala519Val
['GTT']
>Ala519Glu
['GAG']
>Ala519Tyr
['TAC']
>Asn520Cys
['TGT']
>Asn520Asp
['GAC']
>Asn520Ser
['TCA']
>Asn520Gln
['CAG']
>Asn520Met
['ATG']
>Asn520Asn
['AAT']
>Asn520Pro
['CCT']
>Asn520Lys
['AAG']
>Asn520Thr
['ACA']
>Asn520Phe
['TTT']
>Asn520Ala
['GCC']
>Asn520Gly
['GGT']
>Asn520Ile
['ATA']
>Asn520Leu
['CTG']
>Asn520His
['CAC']
>Asn520Arg
['AGG']
>Asn520Trp
['TGG']
>Asn520Val
['GTT']
>Asn520Glu
['GAA']
>Asn520Tyr
['TAT']
>Ile521Cys
['TGT']
>Ile521Asp
['GAT']
>Ile521Ser
['TCG']
>Ile521Gln
['CAG']
>Ile521Met
['ATG']
>Ile521Asn
['AAT']
>Ile521Pro
['CCC']
>Ile521Lys
['AAA']
>Ile521Thr
['ACA']
>Ile521Phe
['TTC']
>Ile521Ala
['GCT']
>Ile521Gly
['GGT']
>Ile521Ile
['ATT']
>Ile521Leu
['CTC']
>Ile521His
['CAC']
>Ile521Arg
['AGG']
>Ile521Trp
['TGG']
>Ile521Val
['GTC']
>Ile521Glu
['GAA']
>Ile521Tyr
['TAT']
>Leu522Cys
['TGT']
>Leu522Asp
['GAT']
>Leu522Ser
['TCG']
>Leu522Gln
['CAG']
>Leu522Met
['ATG']
>Leu522Asn
['AAC']
>Leu522Pro
['CCC']
>Leu522Lys
['AAA']
>Leu522Thr
['ACC']
>Leu522Phe
['TTC']
>Leu522Ala
['GCT']
>Leu522Gly
['GGC']
>Leu522Ile
['ATA']
>Leu522Leu
['CTC']
>Leu522His
['CAC']
>Leu522Arg
['CGT']
>Leu522Trp
['TGG']
>Leu522Val
['GTC']
>Leu522Glu
['GAG']
>Leu522Tyr
['TAC']
>Pro523Cys
['TGT']
>Pro523Asp
['GAT']
>Pro523Ser
['TCT']
>Pro523Gln
['CAG']
>Pro523Met
['ATG']
>Pro523Asn
['AAT']
>Pro523Pro
['CCG']
>Pro523Lys
['AAG']
>Pro523Thr
['ACA']
>Pro523Phe
['TTC']
>Pro523Ala
['GCG']
>Pro523Gly
['GGA']
>Pro523Ile
['ATT']
>Pro523Leu
['CTC']
>Pro523His
['CAT']
>Pro523Arg
['CGT']
>Pro523Trp
['TGG']
>Pro523Val
['GTA']
>Pro523Glu
['GAG']
>Pro523Tyr
['TAT']
>His524Cys
['TGT']
>His524Asp
['GAT']
>His524Ser
['TCG']
>His524Gln
['CAG']
>His524Met
['ATG']
>His524Asn
['AAT']
>His524Pro
['CCC']
>His524Lys
['AAG']
>His524Thr
['ACT']
>His524Phe
['TTC']
>His524Ala
['GCT']
>His524Gly
['GGC']
>His524Ile
['ATA']
>His524Leu
['CTG']
>His524His
['CAC']
>His524Arg
['CGA']
>His524Trp
['TGG']
>His524Val
['GTA']
>His524Glu
['GAG']
>His524Tyr
['TAC']
>His525Cys
['TGT']
>His525Asp
['GAC']
>His525Ser
['AGT']
>His525Gln
['CAA']
>His525Met
['ATG']
>His525Asn
['AAC']
>His525Pro
['CCA']
>His525Lys
['AAA']
>His525Thr
['ACG']
>His525Phe
['TTC']
>His525Ala
['GCG']
>His525Gly
['GGG']
>His525Ile
['ATA']
>His525Leu
['CTC']
>His525His
['CAC']
>His525Arg
['AGG']
>His525Trp
['TGG']
>His525Val
['GTC']
>His525Glu
['GAA']
>His525Tyr
['TAC']
>Pro526Cys
['TGT']
>Pro526Asp
['GAT']
>Pro526Ser
['TCA']
>Pro526Gln
['CAG']
>Pro526Met
['ATG']
>Pro526Asn
['AAC']
>Pro526Pro
['CCG']
>Pro526Lys
['AAG']
>Pro526Thr
['ACC']
>Pro526Phe
['TTT']
>Pro526Ala
['GCG']
>Pro526Gly
['GGA']
>Pro526Ile
['ATC']
>Pro526Leu
['CTA']
>Pro526His
['CAT']
>Pro526Arg
['CGG']
>Pro526Trp
['TGG']
>Pro526Val
['GTT']
>Pro526Glu
['GAA']
>Pro526Tyr
['TAT']
>Ala527Cys
['TGC']
>Ala527Asp
['GAC']
>Ala527Ser
['TCA']
>Ala527Gln
['CAG']
>Ala527Met
['ATG']
>Ala527Asn
['AAT']
>Ala527Pro
['CCT']
>Ala527Lys
['AAA']
>Ala527Thr
['ACT']
>Ala527Phe
['TTT']
>Ala527Ala
['GCG']
>Ala527Gly
['GGA']
>Ala527Ile
['ATC']
>Ala527Leu
['CTG']
>Ala527His
['CAT']
>Ala527Arg
['AGA']
>Ala527Trp
['TGG']
>Ala527Val
['GTG']
>Ala527Glu
['GAG']
>Ala527Tyr
['TAT']
>Arg528Cys
['TGC']
>Arg528Asp
['GAC']
>Arg528Ser
['TCG']
>Arg528Gln
['CAA']
>Arg528Met
['ATG']
>Arg528Asn
['AAC']
>Arg528Pro
['CCT']
>Arg528Lys
['AAG']
>Arg528Thr
['ACC']
>Arg528Phe
['TTT']
>Arg528Ala
['GCA']
>Arg528Gly
['GGA']
>Arg528Ile
['ATA']
>Arg528Leu
['CTA']
>Arg528His
['CAT']
>Arg528Arg
['CGT']
>Arg528Trp
['TGG']
>Arg528Val
['GTC']
>Arg528Glu
['GAG']
>Arg528Tyr
['TAT']
>Gly529Cys
['TGT']
>Gly529Asp
['GAT']
>Gly529Ser
['TCG']
>Gly529Gln
['CAA']
>Gly529Met
['ATG']
>Gly529Asn
['AAT']
>Gly529Pro
['CCA']
>Gly529Lys
['AAA']
>Gly529Thr
['ACT']
>Gly529Phe
['TTT']
>Gly529Ala
['GCT']
>Gly529Gly
['GGG']
>Gly529Ile
['ATC']
>Gly529Leu
['CTT']
>Gly529His
['CAT']
>Gly529Arg
['CGG']
>Gly529Trp
['TGG']
>Gly529Val
['GTG']
>Gly529Glu
['GAA']
>Gly529Tyr
['TAT']
>Thr530Cys
['TGC']
>Thr530Asp
['GAT']
>Thr530Ser
['TCC']
>Thr530Gln
['CAG']
>Thr530Met
['ATG']
>Thr530Asn
['AAT']
>Thr530Pro
['CCG']
>Thr530Lys
['AAG']
>Thr530Thr
['ACA']
>Thr530Phe
['TTT']
>Thr530Ala
['GCC']
>Thr530Gly
['GGT']
>Thr530Ile
['ATC']
>Thr530Leu
['TTG']
>Thr530His
['CAT']
>Thr530Arg
['CGA']
>Thr530Trp
['TGG']
>Thr530Val
['GTC']
>Thr530Glu
['GAG']
>Thr530Tyr
['TAC']
>Phe531Cys
['TGT']
>Phe531Asp
['GAC']
>Phe531Ser
['AGT']
>Phe531Gln
['CAG']
>Phe531Met
['ATG']
>Phe531Asn
['AAC']
>Phe531Pro
['CCG']
>Phe531Lys
['AAG']
>Phe531Thr
['ACT']
>Phe531Phe
['TTT']
>Phe531Ala
['GCC']
>Phe531Gly
['GGT']
>Phe531Ile
['ATA']
>Phe531Leu
['TTA']
>Phe531His
['CAC']
>Phe531Arg
['AGA']
>Phe531Trp
['TGG']
>Phe531Val
['GTG']
>Phe531Glu
['GAA']
>Phe531Tyr
['TAC']
>Glu532Cys
['TGT']
>Glu532Asp
['GAT']
>Glu532Ser
['TCA']
>Glu532Gln
['CAA']
>Glu532Met
['ATG']
>Glu532Asn
['AAT']
>Glu532Pro
['CCA']
>Glu532Lys
['AAA']
>Glu532Thr
['ACC']
>Glu532Phe
['TTC']
>Glu532Ala
['GCC']
>Glu532Gly
['GGT']
>Glu532Ile
['ATT']
>Glu532Leu
['CTC']
>Glu532His
['CAC']
>Glu532Arg
['CGC']
>Glu532Trp
['TGG']
>Glu532Val
['GTC']
>Glu532Glu
['GAG']
>Glu532Tyr
['TAC']
>Asp533Cys
['TGC']
>Asp533Asp
['GAC']
>Asp533Ser
['TCG']
>Asp533Gln
['CAG']
>Asp533Met
['ATG']
>Asp533Asn
['AAC']
>Asp533Pro
['CCC']
>Asp533Lys
['AAA']
>Asp533Thr
['ACT']
>Asp533Phe
['TTT']
>Asp533Ala
['GCG']
>Asp533Gly
['GGT']
>Asp533Ile
['ATC']
>Asp533Leu
['CTC']
>Asp533His
['CAT']
>Asp533Arg
['CGT']
>Asp533Trp
['TGG']
>Asp533Val
['GTT']
>Asp533Glu
['GAA']
>Asp533Tyr
['TAC']
>Phe534Cys
['TGC']
>Phe534Asp
['GAT']
>Phe534Ser
['TCA']
>Phe534Gln
['CAA']
>Phe534Met
['ATG']
>Phe534Asn
['AAT']
>Phe534Pro
['CCC']
>Phe534Lys
['AAA']
>Phe534Thr
['ACC']
>Phe534Phe
['TTC']
>Phe534Ala
['GCC']
>Phe534Gly
['GGA']
>Phe534Ile
['ATC']
>Phe534Leu
['CTC']
>Phe534His
['CAC']
>Phe534Arg
['AGA']
>Phe534Trp
['TGG']
>Phe534Val
['GTT']
>Phe534Glu
['GAA']
>Phe534Tyr
['TAT']
>Thr535Cys
['TGT']
>Thr535Asp
['GAT']
>Thr535Ser
['TCA']
>Thr535Gln
['CAG']
>Thr535Met
['ATG']
>Thr535Asn
['AAT']
>Thr535Pro
['CCC']
>Thr535Lys
['AAA']
>Thr535Thr
['ACC']
>Thr535Phe
['TTC']
>Thr535Ala
['GCC']
>Thr535Gly
['GGG']
>Thr535Ile
['ATT']
>Thr535Leu
['TTA']
>Thr535His
['CAT']
>Thr535Arg
['AGA']
>Thr535Trp
['TGG']
>Thr535Val
['GTA']
>Thr535Glu
['GAA']
>Thr535Tyr
['TAC']
>Cys536Cys
['TGC']
>Cys536Asp
['GAT']
>Cys536Ser
['TCG']
>Cys536Gln
['CAG']
>Cys536Met
['ATG']
>Cys536Asn
['AAT']
>Cys536Pro
['CCA']
>Cys536Lys
['AAA']
>Cys536Thr
['ACA']
>Cys536Phe
['TTC']
>Cys536Ala
['GCG']
>Cys536Gly
['GGC']
>Cys536Ile
['ATC']
>Cys536Leu
['CTA']
>Cys536His
['CAC']
>Cys536Arg
['CGG']
>Cys536Trp
['TGG']
>Cys536Val
['GTG']
>Cys536Glu
['GAA']
>Cys536Tyr
['TAC']
>Ala537Cys
['TGC']
>Ala537Asp
['GAT']
>Ala537Ser
['TCA']
>Ala537Gln
['CAG']
>Ala537Met
['ATG']
>Ala537Asn
['AAC']
>Ala537Pro
['CCG']
>Ala537Lys
['AAG']
>Ala537Thr
['ACG']
>Ala537Phe
['TTC']
>Ala537Ala
['GCG']
>Ala537Gly
['GGA']
>Ala537Ile
['ATC']
>Ala537Leu
['CTC']
>Ala537His
['CAT']
>Ala537Arg
['CGG']
>Ala537Trp
['TGG']
>Ala537Val
['GTG']
>Ala537Glu
['GAG']
>Ala537Tyr
['TAT']
>Ala538Cys
['TGT']
>Ala538Asp
['GAT']
>Ala538Ser
['TCT']
>Ala538Gln
['CAA']
>Ala538Met
['ATG']
>Ala538Asn
['AAC']
>Ala538Pro
['CCC']
>Ala538Lys
['AAG']
>Ala538Thr
['ACT']
>Ala538Phe
['TTT']
>Ala538Ala
['GCG']
>Ala538Gly
['GGC']
>Ala538Ile
['ATA']
>Ala538Leu
['CTA']
>Ala538His
['CAC']
>Ala538Arg
['CGG']
>Ala538Trp
['TGG']
>Ala538Val
['GTA']
>Ala538Glu
['GAG']
>Ala538Tyr
['TAT']
>Ser539Cys
['TGC']
>Ser539Asp
['GAT']
>Ser539Ser
['TCA']
>Ser539Gln
['CAA']
>Ser539Met
['ATG']
>Ser539Asn
['AAT']
>Ser539Pro
['CCG']
>Ser539Lys
['AAG']
>Ser539Thr
['ACG']
>Ser539Phe
['TTT']
>Ser539Ala
['GCA']
>Ser539Gly
['GGC']
>Ser539Ile
['ATT']
>Ser539Leu
['TTG']
>Ser539His
['CAT']
>Ser539Arg
['AGA']
>Ser539Trp
['TGG']
>Ser539Val
['GTC']
>Ser539Glu
['GAA']
>Ser539Tyr
['TAT']
>Ser540Cys
['TGC']
>Ser540Asp
['GAC']
>Ser540Ser
['AGT']
>Ser540Gln
['CAA']
>Ser540Met
['ATG']
>Ser540Asn
['AAT']
>Ser540Pro
['CCT']
>Ser540Lys
['AAA']
>Ser540Thr
['ACA']
>Ser540Phe
['TTT']
>Ser540Ala
['GCT']
>Ser540Gly
['GGA']
>Ser540Ile
['ATT']
>Ser540Leu
['CTA']
>Ser540His
['CAC']
>Ser540Arg
['CGC']
>Ser540Trp
['TGG']
>Ser540Val
['GTC']
>Ser540Glu
['GAA']
>Ser540Tyr
['TAC']
>Ala541Cys
['TGC']
>Ala541Asp
['GAC']
>Ala541Ser
['TCA']
>Ala541Gln
['CAG']
>Ala541Met
['ATG']
>Ala541Asn
['AAT']
>Ala541Pro
['CCG']
>Ala541Lys
['AAG']
>Ala541Thr
['ACG']
>Ala541Phe
['TTT']
>Ala541Ala
['GCG']
>Ala541Gly
['GGA']
>Ala541Ile
['ATA']
>Ala541Leu
['CTG']
>Ala541His
['CAT']
>Ala541Arg
['CGC']
>Ala541Trp
['TGG']
>Ala541Val
['GTG']
>Ala541Glu
['GAA']
>Ala541Tyr
['TAT']
>Val542Cys
['TGT']
>Val542Asp
['GAC']
>Val542Ser
['TCT']
>Val542Gln
['CAA']
>Val542Met
['ATG']
>Val542Asn
['AAT']
>Val542Pro
['CCA']
>Val542Lys
['AAG']
>Val542Thr
['ACA']
>Val542Phe
['TTC']
>Val542Ala
['GCG']
>Val542Gly
['GGG']
>Val542Ile
['ATC']
>Val542Leu
['TTG']
>Val542His
['CAT']
>Val542Arg
['AGG']
>Val542Trp
['TGG']
>Val542Val
['GTA']
>Val542Glu
['GAG']
>Val542Tyr
['TAT']
>Asn543Cys
['TGT']
>Asn543Asp
['GAC']
>Asn543Ser
['TCT']
>Asn543Gln
['CAG']
>Asn543Met
['ATG']
>Asn543Asn
['AAC']
>Asn543Pro
['CCC']
>Asn543Lys
['AAG']
>Asn543Thr
['ACT']
>Asn543Phe
['TTC']
>Asn543Ala
['GCA']
>Asn543Gly
['GGA']
>Asn543Ile
['ATC']
>Asn543Leu
['TTA']
>Asn543His
['CAC']
>Asn543Arg
['CGC']
>Asn543Trp
['TGG']
>Asn543Val
['GTA']
>Asn543Glu
['GAG']
>Asn543Tyr
['TAT']
>Gly544Cys
['TGT']
>Gly544Asp
['GAC']
>Gly544Ser
['TCT']
>Gly544Gln
['CAG']
>Gly544Met
['ATG']
>Gly544Asn
['AAC']
>Gly544Pro
['CCG']
>Gly544Lys
['AAG']
>Gly544Thr
['ACA']
>Gly544Phe
['TTC']
>Gly544Ala
['GCG']
>Gly544Gly
['GGA']
>Gly544Ile
['ATC']
>Gly544Leu
['CTC']
>Gly544His
['CAC']
>Gly544Arg
['CGT']
>Gly544Trp
['TGG']
>Gly544Val
['GTG']
>Gly544Glu
['GAA']
>Gly544Tyr
['TAT']
>Ser545Cys
['TGT']
>Ser545Asp
['GAC']
>Ser545Ser
['TCA']
>Ser545Gln
['CAG']
>Ser545Met
['ATG']
>Ser545Asn
['AAT']
>Ser545Pro
['CCT']
>Ser545Lys
['AAA']
>Ser545Thr
['ACG']
>Ser545Phe
['TTT']
>Ser545Ala
['GCT']
>Ser545Gly
['GGC']
>Ser545Ile
['ATT']
>Ser545Leu
['CTC']
>Ser545His
['CAT']
>Ser545Arg
['CGA']
>Ser545Trp
['TGG']
>Ser545Val
['GTT']
>Ser545Glu
['GAA']
>Ser545Tyr
['TAC']
>Gly546Cys
['TGT']
>Gly546Asp
['GAT']
>Gly546Ser
['TCT']
>Gly546Gln
['CAA']
>Gly546Met
['ATG']
>Gly546Asn
['AAC']
>Gly546Pro
['CCG']
>Gly546Lys
['AAG']
>Gly546Thr
['ACG']
>Gly546Phe
['TTT']
>Gly546Ala
['GCT']
>Gly546Gly
['GGT']
>Gly546Ile
['ATA']
>Gly546Leu
['CTC']
>Gly546His
['CAT']
>Gly546Arg
['CGT']
>Gly546Trp
['TGG']
>Gly546Val
['GTC']
>Gly546Glu
['GAG']
>Gly546Tyr
['TAC']
