## Supplementary material for "Deep Insertion, Deletion, and Missense Mutation Libraries for Exploring Protein Variation in Evolution, Disease, and Biology": ASIC2a_mutations.csv

>Glu478Cys
['TGC']
>Glu478Asp
['GAC']
>Glu478Ser
['TCT']
>Glu478Gln
['CAA']
>Glu478Met
['ATG']
>Glu478Asn
['AAC']
>Glu478Pro
['CCG']
>Glu478Lys
['AAG']
>Glu478Thr
['ACA']
>Glu478Phe
['TTT']
>Glu478Ala
['GCT']
>Glu478Gly
['GGT']
>Glu478Ile
['ATT']
>Glu478Leu
['CTC']
>Glu478His
['CAT']
>Glu478Arg
['CGA']
>Glu478Trp
['TGG']
>Glu478Val
['GTT']
>Glu478Glu
['GAA']
>Glu478Tyr
['TAC']
>Asp479Cys
['TGT']
>Asp479Asp
['GAC']
>Asp479Ser
['TCA']
>Asp479Gln
['CAA']
>Asp479Met
['ATG']
>Asp479Asn
['AAC']
>Asp479Pro
['CCA']
>Asp479Lys
['AAG']
>Asp479Thr
['ACG']
>Asp479Phe
['TTC']
>Asp479Ala
['GCG']
>Asp479Gly
['GGT']
>Asp479Ile
['ATT']
>Asp479Leu
['CTA']
>Asp479His
['CAT']
>Asp479Arg
['AGG']
>Asp479Trp
['TGG']
>Asp479Val
['GTC']
>Asp479Glu
['GAA']
>Asp479Tyr
['TAC']
>Glu480Cys
['TGC']
>Glu480Asp
['GAT']
>Glu480Ser
['TCC']
>Glu480Gln
['CAG']
>Glu480Met
['ATG']
>Glu480Asn
['AAT']
>Glu480Pro
['CCG']
>Glu480Lys
['AAA']
>Glu480Thr
['ACT']
>Glu480Phe
['TTT']
>Glu480Ala
['GCC']
>Glu480Gly
['GGC']
>Glu480Ile
['ATA']
>Glu480Leu
['CTT']
>Glu480His
['CAC']
>Glu480Arg
['CGC']
>Glu480Trp
['TGG']
>Glu480Val
['GTC']
>Glu480Glu
['GAA']
>Glu480Tyr
['TAC']
>Gly481Cys
['TGC']
>Gly481Asp
['GAT']
>Gly481Ser
['TCA']
>Gly481Gln
['CAA']
>Gly481Met
['ATG']
>Gly481Asn
['AAC']
>Gly481Pro
['CCT']
>Gly481Lys
['AAG']
>Gly481Thr
['ACC']
>Gly481Phe
['TTT']
>Gly481Ala
['GCC']
>Gly481Gly
['GGA']
>Gly481Ile
['ATA']
>Gly481Leu
['CTA']
>Gly481His
['CAC']
>Gly481Arg
['CGA']
>Gly481Trp
['TGG']
>Gly481Val
['GTC']
>Gly481Glu
['GAG']
>Gly481Tyr
['TAT']
>Ser482Cys
['TGC']
>Ser482Asp
['GAC']
>Ser482Ser
['TCC']
>Ser482Gln
['CAA']
>Ser482Met
['ATG']
>Ser482Asn
['AAT']
>Ser482Pro
['CCG']
>Ser482Lys
['AAA']
>Ser482Thr
['ACG']
>Ser482Phe
['TTC']
>Ser482Ala
['GCC']
>Ser482Gly
['GGA']
>Ser482Ile
['ATA']
>Ser482Leu
['CTA']
>Ser482His
['CAC']
>Ser482Arg
['AGA']
>Ser482Trp
['TGG']
>Ser482Val
['GTT']
>Ser482Glu
['GAG']
>Ser482Tyr
['TAC']
>His483Cys
['TGC']
>His483Asp
['GAC']
>His483Ser
['AGT']
>His483Gln
['CAG']
>His483Met
['ATG']
>His483Asn
['AAC']
>His483Pro
['CCG']
>His483Lys
['AAG']
>His483Thr
['ACC']
>His483Phe
['TTT']
>His483Ala
['GCA']
>His483Gly
['GGC']
>His483Ile
['ATA']
>His483Leu
['CTT']
>His483His
['CAC']
>His483Arg
['CGC']
>His483Trp
['TGG']
>His483Val
['GTG']
>His483Glu
['GAA']
>His483Tyr
['TAC']
>Asp484Cys
['TGT']
>Asp484Asp
['GAT']
>Asp484Ser
['TCA']
>Asp484Gln
['CAG']
>Asp484Met
['ATG']
>Asp484Asn
['AAC']
>Asp484Pro
['CCG']
>Asp484Lys
['AAA']
>Asp484Thr
['ACA']
>Asp484Phe
['TTC']
>Asp484Ala
['GCA']
>Asp484Gly
['GGG']
>Asp484Ile
['ATA']
>Asp484Leu
['TTA']
>Asp484His
['CAT']
>Asp484Arg
['CGC']
>Asp484Trp
['TGG']
>Asp484Val
['GTT']
>Asp484Glu
['GAA']
>Asp484Tyr
['TAC']
>Glu485Cys
['TGT']
>Glu485Asp
['GAT']
>Glu485Ser
['TCC']
>Glu485Gln
['CAG']
>Glu485Met
['ATG']
>Glu485Asn
['AAC']
>Glu485Pro
['CCA']
>Glu485Lys
['AAA']
>Glu485Thr
['ACC']
>Glu485Phe
['TTT']
>Glu485Ala
['GCA']
>Glu485Gly
['GGC']
>Glu485Ile
['ATA']
>Glu485Leu
['CTT']
>Glu485His
['CAT']
>Glu485Arg
['AGG']
>Glu485Trp
['TGG']
>Glu485Val
['GTG']
>Glu485Glu
['GAA']
>Glu485Tyr
['TAT']
>Asn486Cys
['TGT']
>Asn486Asp
['GAT']
>Asn486Ser
['TCG']
>Asn486Gln
['CAG']
>Asn486Met
['ATG']
>Asn486Asn
['AAC']
>Asn486Pro
['CCG']
>Asn486Lys
['AAG']
>Asn486Thr
['ACC']
>Asn486Phe
['TTT']
>Asn486Ala
['GCT']
>Asn486Gly
['GGT']
>Asn486Ile
['ATC']
>Asn486Leu
['TTA']
>Asn486His
['CAC']
>Asn486Arg
['AGG']
>Asn486Trp
['TGG']
>Asn486Val
['GTA']
>Asn486Glu
['GAG']
>Asn486Tyr
['TAC']
>Val487Cys
['TGT']
>Val487Asp
['GAC']
>Val487Ser
['AGC']
>Val487Gln
['CAA']
>Val487Met
['ATG']
>Val487Asn
['AAT']
>Val487Pro
['CCA']
>Val487Lys
['AAG']
>Val487Thr
['ACA']
>Val487Phe
['TTC']
>Val487Ala
['GCT']
>Val487Gly
['GGA']
>Val487Ile
['ATA']
>Val487Leu
['CTC']
>Val487His
['CAT']
>Val487Arg
['AGA']
>Val487Trp
['TGG']
>Val487Val
['GTA']
>Val487Glu
['GAG']
>Val487Tyr
['TAC']
>Ser488Cys
['TGT']
>Ser488Asp
['GAC']
>Ser488Ser
['AGC']
>Ser488Gln
['CAA']
>Ser488Met
['ATG']
>Ser488Asn
['AAC']
>Ser488Pro
['CCT']
>Ser488Lys
['AAG']
>Ser488Thr
['ACA']
>Ser488Phe
['TTT']
>Ser488Ala
['GCT']
>Ser488Gly
['GGC']
>Ser488Ile
['ATC']
>Ser488Leu
['CTC']
>Ser488His
['CAC']
>Ser488Arg
['CGT']
>Ser488Trp
['TGG']
>Ser488Val
['GTC']
>Ser488Glu
['GAG']
>Ser488Tyr
['TAC']
>Thr489Cys
['TGT']
>Thr489Asp
['GAC']
>Thr489Ser
['AGT']
>Thr489Gln
['CAA']
>Thr489Met
['ATG']
>Thr489Asn
['AAT']
>Thr489Pro
['CCC']
>Thr489Lys
['AAA']
>Thr489Thr
['ACC']
>Thr489Phe
['TTT']
>Thr489Ala
['GCC']
>Thr489Gly
['GGA']
>Thr489Ile
['ATC']
>Thr489Leu
['TTG']
>Thr489His
['CAT']
>Thr489Arg
['CGA']
>Thr489Trp
['TGG']
>Thr489Val
['GTT']
>Thr489Glu
['GAG']
>Thr489Tyr
['TAC']
>Cys490Cys
['TGC']
>Cys490Asp
['GAT']
>Cys490Ser
['TCA']
>Cys490Gln
['CAA']
>Cys490Met
['ATG']
>Cys490Asn
['AAT']
>Cys490Pro
['CCT']
>Cys490Lys
['AAA']
>Cys490Thr
['ACG']
>Cys490Phe
['TTC']
>Cys490Ala
['GCG']
>Cys490Gly
['GGC']
>Cys490Ile
['ATT']
>Cys490Leu
['CTG']
>Cys490His
['CAT']
>Cys490Arg
['AGG']
>Cys490Trp
['TGG']
>Cys490Val
['GTA']
>Cys490Glu
['GAG']
>Cys490Tyr
['TAT']
>Asp491Cys
['TGT']
>Asp491Asp
['GAT']
>Asp491Ser
['TCT']
>Asp491Gln
['CAA']
>Asp491Met
['ATG']
>Asp491Asn
['AAC']
>Asp491Pro
['CCG']
>Asp491Lys
['AAG']
>Asp491Thr
['ACG']
>Asp491Phe
['TTC']
>Asp491Ala
['GCA']
>Asp491Gly
['GGA']
>Asp491Ile
['ATA']
>Asp491Leu
['CTC']
>Asp491His
['CAC']
>Asp491Arg
['CGC']
>Asp491Trp
['TGG']
>Asp491Val
['GTT']
>Asp491Glu
['GAG']
>Asp491Tyr
['TAT']
>Thr492Cys
['TGC']
>Thr492Asp
['GAC']
>Thr492Ser
['TCC']
>Thr492Gln
['CAG']
>Thr492Met
['ATG']
>Thr492Asn
['AAT']
>Thr492Pro
['CCC']
>Thr492Lys
['AAG']
>Thr492Thr
['ACT']
>Thr492Phe
['TTC']
>Thr492Ala
['GCG']
>Thr492Gly
['GGA']
>Thr492Ile
['ATT']
>Thr492Leu
['CTC']
>Thr492His
['CAT']
>Thr492Arg
['AGA']
>Thr492Trp
['TGG']
>Thr492Val
['GTT']
>Thr492Glu
['GAA']
>Thr492Tyr
['TAT']
>Met493Cys
['TGT']
>Met493Asp
['GAC']
>Met493Ser
['AGC']
>Met493Gln
['CAG']
>Met493Asn
['AAC']
>Met493Pro
['CCA']
>Met493Lys
['AAG']
>Met493Thr
['ACA']
>Met493Phe
['TTC']
>Met493Ala
['GCT']
>Met493Gly
['GGG']
>Met493Ile
['ATA']
>Met493Leu
['CTG']
>Met493His
['CAT']
>Met493Arg
['CGT']
>Met493Trp
['TGG']
>Met493Val
['GTC']
>Met493Glu
['GAA']
>Met493Tyr
['TAC']
>Pro494Cys
['TGC']
>Pro494Asp
['GAC']
>Pro494Ser
['TCG']
>Pro494Gln
['CAG']
>Pro494Met
['ATG']
>Pro494Asn
['AAC']
>Pro494Pro
['CCG']
>Pro494Lys
['AAA']
>Pro494Thr
['ACG']
>Pro494Phe
['TTC']
>Pro494Ala
['GCG']
>Pro494Gly
['GGT']
>Pro494Ile
['ATT']
>Pro494Leu
['CTC']
>Pro494His
['CAT']
>Pro494Arg
['CGG']
>Pro494Trp
['TGG']
>Pro494Val
['GTT']
>Pro494Glu
['GAG']
>Pro494Tyr
['TAC']
>Asn495Cys
['TGC']
>Asn495Asp
['GAT']
>Asn495Ser
['AGC']
>Asn495Gln
['CAG']
>Asn495Met
['ATG']
>Asn495Asn
['AAC']
>Asn495Pro
['CCC']
>Asn495Lys
['AAA']
>Asn495Thr
['ACG']
>Asn495Phe
['TTT']
>Asn495Ala
['GCC']
>Asn495Gly
['GGT']
>Asn495Ile
['ATT']
>Asn495Leu
['TTG']
>Asn495His
['CAC']
>Asn495Arg
['AGG']
>Asn495Trp
['TGG']
>Asn495Val
['GTC']
>Asn495Glu
['GAA']
>Asn495Tyr
['TAC']
>His496Cys
['TGC']
>His496Asp
['GAC']
>His496Ser
['TCC']
>His496Gln
['CAA']
>His496Met
['ATG']
>His496Asn
['AAT']
>His496Pro
['CCG']
>His496Lys
['AAA']
>His496Thr
['ACC']
>His496Phe
['TTC']
>His496Ala
['GCC']
>His496Gly
['GGG']
>His496Ile
['ATT']
>His496Leu
['TTG']
>His496His
['CAT']
>His496Arg
['AGG']
>His496Trp
['TGG']
>His496Val
['GTT']
>His496Glu
['GAA']
>His496Tyr
['TAT']
>Ser497Cys
['TGC']
>Ser497Asp
['GAT']
>Ser497Ser
['TCG']
>Ser497Gln
['CAG']
>Ser497Met
['ATG']
>Ser497Asn
['AAC']
>Ser497Pro
['CCA']
>Ser497Lys
['AAA']
>Ser497Thr
['ACC']
>Ser497Phe
['TTT']
>Ser497Ala
['GCG']
>Ser497Gly
['GGC']
>Ser497Ile
['ATT']
>Ser497Leu
['CTA']
>Ser497His
['CAT']
>Ser497Arg
['CGT']
>Ser497Trp
['TGG']
>Ser497Val
['GTC']
>Ser497Glu
['GAG']
>Ser497Tyr
['TAC']
>Glu498Cys
['TGC']
>Glu498Asp
['GAT']
>Glu498Ser
['TCT']
>Glu498Gln
['CAA']
>Glu498Met
['ATG']
>Glu498Asn
['AAT']
>Glu498Pro
['CCA']
>Glu498Lys
['AAG']
>Glu498Thr
['ACT']
>Glu498Phe
['TTT']
>Glu498Ala
['GCT']
>Glu498Gly
['GGT']
>Glu498Ile
['ATA']
>Glu498Leu
['CTG']
>Glu498His
['CAC']
>Glu498Arg
['AGA']
>Glu498Trp
['TGG']
>Glu498Val
['GTT']
>Glu498Glu
['GAA']
>Glu498Tyr
['TAT']
>Thr499Cys
['TGC']
>Thr499Asp
['GAT']
>Thr499Ser
['TCC']
>Thr499Gln
['CAA']
>Thr499Met
['ATG']
>Thr499Asn
['AAT']
>Thr499Pro
['CCT']
>Thr499Lys
['AAA']
>Thr499Thr
['ACT']
>Thr499Phe
['TTT']
>Thr499Ala
['GCG']
>Thr499Gly
['GGA']
>Thr499Ile
['ATC']
>Thr499Leu
['CTG']
>Thr499His
['CAT']
>Thr499Arg
['AGA']
>Thr499Trp
['TGG']
>Thr499Val
['GTA']
>Thr499Glu
['GAG']
>Thr499Tyr
['TAT']
>Ile500Cys
['TGC']
>Ile500Asp
['GAC']
>Ile500Ser
['AGC']
>Ile500Gln
['CAA']
>Ile500Met
['ATG']
>Ile500Asn
['AAC']
>Ile500Pro
['CCT']
>Ile500Lys
['AAA']
>Ile500Thr
['ACC']
>Ile500Phe
['TTT']
>Ile500Ala
['GCT']
>Ile500Gly
['GGA']
>Ile500Ile
['ATC']
>Ile500Leu
['CTG']
>Ile500His
['CAC']
>Ile500Arg
['CGA']
>Ile500Trp
['TGG']
>Ile500Val
['GTG']
>Ile500Glu
['GAG']
>Ile500Tyr
['TAC']
>Ser501Cys
['TGT']
>Ser501Asp
['GAT']
>Ser501Ser
['TCG']
>Ser501Gln
['CAA']
>Ser501Met
['ATG']
>Ser501Asn
['AAT']
>Ser501Pro
['CCC']
>Ser501Lys
['AAA']
>Ser501Thr
['ACA']
>Ser501Phe
['TTC']
>Ser501Ala
['GCA']
>Ser501Gly
['GGC']
>Ser501Ile
['ATT']
>Ser501Leu
['CTT']
>Ser501His
['CAC']
>Ser501Arg
['AGG']
>Ser501Trp
['TGG']
>Ser501Val
['GTT']
>Ser501Glu
['GAA']
>Ser501Tyr
['TAT']
>His502Cys
['TGC']
>His502Asp
['GAT']
>His502Ser
['TCC']
>His502Gln
['CAG']
>His502Met
['ATG']
>His502Asn
['AAC']
>His502Pro
['CCA']
>His502Lys
['AAG']
>His502Thr
['ACT']
>His502Phe
['TTT']
>His502Ala
['GCC']
>His502Gly
['GGG']
>His502Ile
['ATA']
>His502Leu
['CTC']
>His502His
['CAT']
>His502Arg
['CGC']
>His502Trp
['TGG']
>His502Val
['GTG']
>His502Glu
['GAG']
>His502Tyr
['TAC']
>Thr503Cys
['TGT']
>Thr503Asp
['GAT']
>Thr503Ser
['TCG']
>Thr503Gln
['CAG']
>Thr503Met
['ATG']
>Thr503Asn
['AAC']
>Thr503Pro
['CCG']
>Thr503Lys
['AAG']
>Thr503Thr
['ACT']
>Thr503Phe
['TTC']
>Thr503Ala
['GCA']
>Thr503Gly
['GGT']
>Thr503Ile
['ATT']
>Thr503Leu
['CTG']
>Thr503His
['CAC']
>Thr503Arg
['CGG']
>Thr503Trp
['TGG']
>Thr503Val
['GTA']
>Thr503Glu
['GAA']
>Thr503Tyr
['TAT']
>Val504Cys
['TGC']
>Val504Asp
['GAT']
>Val504Ser
['TCA']
>Val504Gln
['CAA']
>Val504Met
['ATG']
>Val504Asn
['AAT']
>Val504Pro
['CCC']
>Val504Lys
['AAA']
>Val504Thr
['ACT']
>Val504Phe
['TTC']
>Val504Ala
['GCT']
>Val504Gly
['GGG']
>Val504Ile
['ATA']
>Val504Leu
['CTG']
>Val504His
['CAT']
>Val504Arg
['AGA']
>Val504Trp
['TGG']
>Val504Val
['GTA']
>Val504Glu
['GAG']
>Val504Tyr
['TAT']
>Asn505Cys
['TGC']
>Asn505Asp
['GAC']
>Asn505Ser
['TCT']
>Asn505Gln
['CAG']
>Asn505Met
['ATG']
>Asn505Asn
['AAT']
>Asn505Pro
['CCT']
>Asn505Lys
['AAG']
>Asn505Thr
['ACG']
>Asn505Phe
['TTC']
>Asn505Ala
['GCA']
>Asn505Gly
['GGC']
>Asn505Ile
['ATT']
>Asn505Leu
['CTG']
>Asn505His
['CAT']
>Asn505Arg
['AGA']
>Asn505Trp
['TGG']
>Asn505Val
['GTC']
>Asn505Glu
['GAG']
>Asn505Tyr
['TAT']
>Val506Cys
['TGT']
>Val506Asp
['GAT']
>Val506Ser
['TCC']
>Val506Gln
['CAA']
>Val506Met
['ATG']
>Val506Asn
['AAT']
>Val506Pro
['CCA']
>Val506Lys
['AAA']
>Val506Thr
['ACC']
>Val506Phe
['TTC']
>Val506Ala
['GCC']
>Val506Gly
['GGG']
>Val506Ile
['ATT']
>Val506Leu
['CTA']
>Val506His
['CAC']
>Val506Arg
['CGC']
>Val506Trp
['TGG']
>Val506Val
['GTT']
>Val506Glu
['GAA']
>Val506Tyr
['TAC']
>Pro507Cys
['TGT']
>Pro507Asp
['GAT']
>Pro507Ser
['TCT']
>Pro507Gln
['CAA']
>Pro507Met
['ATG']
>Pro507Asn
['AAT']
>Pro507Pro
['CCG']
>Pro507Lys
['AAG']
>Pro507Thr
['ACA']
>Pro507Phe
['TTT']
>Pro507Ala
['GCC']
>Pro507Gly
['GGA']
>Pro507Ile
['ATT']
>Pro507Leu
['CTC']
>Pro507His
['CAC']
>Pro507Arg
['CGG']
>Pro507Trp
['TGG']
>Pro507Val
['GTG']
>Pro507Glu
['GAG']
>Pro507Tyr
['TAT']
>Leu508Cys
['TGT']
>Leu508Asp
['GAT']
>Leu508Ser
['AGC']
>Leu508Gln
['CAG']
>Leu508Met
['ATG']
>Leu508Asn
['AAC']
>Leu508Pro
['CCC']
>Leu508Lys
['AAA']
>Leu508Thr
['ACT']
>Leu508Phe
['TTT']
>Leu508Ala
['GCC']
>Leu508Gly
['GGT']
>Leu508Ile
['ATA']
>Leu508Leu
['CTG']
>Leu508His
['CAT']
>Leu508Arg
['AGG']
>Leu508Trp
['TGG']
>Leu508Val
['GTA']
>Leu508Glu
['GAG']
>Leu508Tyr
['TAT']
>Gln509Cys
['TGC']
>Gln509Asp
['GAC']
>Gln509Ser
['AGC']
>Gln509Gln
['CAA']
>Gln509Met
['ATG']
>Gln509Asn
['AAC']
>Gln509Pro
['CCG']
>Gln509Lys
['AAA']
>Gln509Thr
['ACT']
>Gln509Phe
['TTC']
>Gln509Ala
['GCG']
>Gln509Gly
['GGC']
>Gln509Ile
['ATC']
>Gln509Leu
['TTG']
>Gln509His
['CAC']
>Gln509Arg
['AGG']
>Gln509Trp
['TGG']
>Gln509Val
['GTT']
>Gln509Glu
['GAG']
>Gln509Tyr
['TAT']
>Thr510Cys
['TGT']
>Thr510Asp
['GAT']
>Thr510Ser
['TCA']
>Thr510Gln
['CAG']
>Thr510Met
['ATG']
>Thr510Asn
['AAC']
>Thr510Pro
['CCT']
>Thr510Lys
['AAG']
>Thr510Thr
['ACT']
>Thr510Phe
['TTT']
>Thr510Ala
['GCA']
>Thr510Gly
['GGA']
>Thr510Ile
['ATC']
>Thr510Leu
['CTT']
>Thr510His
['CAT']
>Thr510Arg
['AGA']
>Thr510Trp
['TGG']
>Thr510Val
['GTT']
>Thr510Glu
['GAG']
>Thr510Tyr
['TAC']
>Thr511Cys
['TGC']
>Thr511Asp
['GAT']
>Thr511Ser
['TCG']
>Thr511Gln
['CAA']
>Thr511Met
['ATG']
>Thr511Asn
['AAT']
>Thr511Pro
['CCG']
>Thr511Lys
['AAG']
>Thr511Thr
['ACC']
>Thr511Phe
['TTC']
>Thr511Ala
['GCA']
>Thr511Gly
['GGC']
>Thr511Ile
['ATA']
>Thr511Leu
['TTA']
>Thr511His
['CAT']
>Thr511Arg
['CGC']
>Thr511Trp
['TGG']
>Thr511Val
['GTT']
>Thr511Glu
['GAA']
>Thr511Tyr
['TAC']
>Leu512Cys
['TGC']
>Leu512Asp
['GAT']
>Leu512Ser
['AGT']
>Leu512Gln
['CAA']
>Leu512Met
['ATG']
>Leu512Asn
['AAC']
>Leu512Pro
['CCC']
>Leu512Lys
['AAA']
>Leu512Thr
['ACT']
>Leu512Phe
['TTC']
>Leu512Ala
['GCC']
>Leu512Gly
['GGG']
>Leu512Ile
['ATA']
>Leu512Leu
['CTT']
>Leu512His
['CAT']
>Leu512Arg
['CGT']
>Leu512Trp
['TGG']
>Leu512Val
['GTA']
>Leu512Glu
['GAA']
>Leu512Tyr
['TAC']
>Gly513Cys
['TGT']
>Gly513Asp
['GAC']
>Gly513Ser
['AGC']
>Gly513Gln
['CAG']
>Gly513Met
['ATG']
>Gly513Asn
['AAT']
>Gly513Pro
['CCG']
>Gly513Lys
['AAG']
>Gly513Thr
['ACT']
>Gly513Phe
['TTT']
>Gly513Ala
['GCG']
>Gly513Gly
['GGG']
>Gly513Ile
['ATA']
>Gly513Leu
['CTC']
>Gly513His
['CAT']
>Gly513Arg
['CGT']
>Gly513Trp
['TGG']
>Gly513Val
['GTT']
>Gly513Glu
['GAG']
>Gly513Tyr
['TAT']
>Thr514Cys
['TGT']
>Thr514Asp
['GAT']
>Thr514Ser
['TCC']
>Thr514Gln
['CAG']
>Thr514Met
['ATG']
>Thr514Asn
['AAT']
>Thr514Pro
['CCG']
>Thr514Lys
['AAG']
>Thr514Thr
['ACT']
>Thr514Phe
['TTT']
>Thr514Ala
['GCG']
>Thr514Gly
['GGC']
>Thr514Ile
['ATT']
>Thr514Leu
['CTC']
>Thr514His
['CAC']
>Thr514Arg
['CGT']
>Thr514Trp
['TGG']
>Thr514Val
['GTG']
>Thr514Glu
['GAG']
>Thr514Tyr
['TAT']
>Leu515Cys
['TGT']
>Leu515Asp
['GAC']
>Leu515Ser
['TCA']
>Leu515Gln
['CAA']
>Leu515Met
['ATG']
>Leu515Asn
['AAC']
>Leu515Pro
['CCA']
>Leu515Lys
['AAA']
>Leu515Thr
['ACC']
>Leu515Phe
['TTC']
>Leu515Ala
['GCG']
>Leu515Gly
['GGC']
>Leu515Ile
['ATA']
>Leu515Leu
['TTG']
>Leu515His
['CAC']
>Leu515Arg
['CGA']
>Leu515Trp
['TGG']
>Leu515Val
['GTG']
>Leu515Glu
['GAA']
>Leu515Tyr
['TAC']
>Glu516Cys
['TGT']
>Glu516Asp
['GAT']
>Glu516Ser
['TCC']
>Glu516Gln
['CAG']
>Glu516Met
['ATG']
>Glu516Asn
['AAC']
>Glu516Pro
['CCG']
>Glu516Lys
['AAG']
>Glu516Thr
['ACC']
>Glu516Phe
['TTC']
>Glu516Ala
['GCG']
>Glu516Gly
['GGA']
>Glu516Ile
['ATA']
>Glu516Leu
['TTA']
>Glu516His
['CAT']
>Glu516Arg
['CGG']
>Glu516Trp
['TGG']
>Glu516Val
['GTC']
>Glu516Glu
['GAA']
>Glu516Tyr
['TAC']
>Glu517Cys
['TGT']
>Glu517Asp
['GAT']
>Glu517Ser
['TCG']
>Glu517Gln
['CAG']
>Glu517Met
['ATG']
>Glu517Asn
['AAC']
>Glu517Pro
['CCG']
>Glu517Lys
['AAA']
>Glu517Thr
['ACC']
>Glu517Phe
['TTT']
>Glu517Ala
['GCC']
>Glu517Gly
['GGA']
>Glu517Ile
['ATA']
>Glu517Leu
['TTG']
>Glu517His
['CAC']
>Glu517Arg
['CGC']
>Glu517Trp
['TGG']
>Glu517Val
['GTT']
>Glu517Glu
['GAA']
>Glu517Tyr
['TAC']
>Ile518Cys
['TGT']
>Ile518Asp
['GAC']
>Ile518Ser
['TCT']
>Ile518Gln
['CAA']
>Ile518Met
['ATG']
>Ile518Asn
['AAC']
>Ile518Pro
['CCC']
>Ile518Lys
['AAG']
>Ile518Thr
['ACA']
>Ile518Phe
['TTC']
>Ile518Ala
['GCA']
>Ile518Gly
['GGG']
>Ile518Ile
['ATT']
>Ile518Leu
['TTA']
>Ile518His
['CAT']
>Ile518Arg
['CGC']
>Ile518Trp
['TGG']
>Ile518Val
['GTA']
>Ile518Glu
['GAG']
>Ile518Tyr
['TAC']
>Ala519Cys
['TGT']
>Ala519Asp
['GAC']
>Ala519Ser
['AGC']
>Ala519Gln
['CAA']
>Ala519Met
['ATG']
>Ala519Asn
['AAC']
>Ala519Pro
['CCA']
>Ala519Lys
['AAG']
>Ala519Thr
['ACT']
>Ala519Phe
['TTT']
>Ala519Ala
['GCG']
>Ala519Gly
['GGG']
>Ala519Ile
['ATT']
>Ala519Leu
['CTC']
>Ala519His
['CAC']
>Ala519Arg
['CGT']
>Ala519Trp
['TGG']
>Ala519Val
['GTT']
>Ala519Glu
['GAA']
>Ala519Tyr
['TAT']
>Cys520Cys
['TGC']
>Cys520Asp
['GAC']
>Cys520Ser
['TCG']
>Cys520Gln
['CAG']
>Cys520Met
['ATG']
>Cys520Asn
['AAT']
>Cys520Pro
['CCA']
>Cys520Lys
['AAA']
>Cys520Thr
['ACG']
>Cys520Phe
['TTC']
>Cys520Ala
['GCG']
>Cys520Gly
['GGA']
>Cys520Ile
['ATT']
>Cys520Leu
['CTA']
>Cys520His
['CAC']
>Cys520Arg
['AGG']
>Cys520Trp
['TGG']
>Cys520Val
['GTT']
>Cys520Glu
['GAG']
>Cys520Tyr
['TAC']
