## Supplementary material for "Deep Insertion, Deletion, and Missense Mutation Libraries for Exploring Protein Variation in Evolution, Disease, and Biology": DHFR_mutations.csv

>Gln141Cys
['TGT']
>Gln141Asp
['GAT']
>Gln141Ser
['TCT']
>Gln141Gln
['CAG']
>Gln141Met
['ATG']
>Gln141Asn
['AAC']
>Gln141Pro
['CCA']
>Gln141Lys
['AAA']
>Gln141Thr
['ACC']
>Gln141Phe
['TTT']
>Gln141Ala
['GCC']
>Gln141Gly
['GGG']
>Gln141Ile
['ATT']
>Gln141Leu
['TTG']
>Gln141His
['CAC']
>Gln141Arg
['AGA']
>Gln141Trp
['TGG']
>Gln141Val
['GTT']
>Gln141Glu
['GAA']
>Gln141Tyr
['TAT']
>Glu142Cys
['TGT']
>Glu142Asp
['GAT']
>Glu142Ser
['TCA']
>Glu142Gln
['CAG']
>Glu142Met
['ATG']
>Glu142Asn
['AAC']
>Glu142Pro
['CCC']
>Glu142Lys
['AAA']
>Glu142Thr
['ACC']
>Glu142Phe
['TTC']
>Glu142Ala
['GCG']
>Glu142Gly
['GGA']
>Glu142Ile
['ATA']
>Glu142Leu
['TTA']
>Glu142His
['CAT']
>Glu142Arg
['CGA']
>Glu142Trp
['TGG']
>Glu142Val
['GTC']
>Glu142Glu
['GAA']
>Glu142Tyr
['TAC']
>Phe143Cys
['TGT']
>Phe143Asp
['GAT']
>Phe143Ser
['TCA']
>Phe143Gln
['CAG']
>Phe143Met
['ATG']
>Phe143Asn
['AAC']
>Phe143Pro
['CCG']
>Phe143Lys
['AAA']
>Phe143Thr
['ACA']
>Phe143Phe
['TTC']
>Phe143Ala
['GCG']
>Phe143Gly
['GGA']
>Phe143Ile
['ATC']
>Phe143Leu
['CTC']
>Phe143His
['CAC']
>Phe143Arg
['CGG']
>Phe143Trp
['TGG']
>Phe143Val
['GTA']
>Phe143Glu
['GAA']
>Phe143Tyr
['TAT']
>Glu144Cys
['TGT']
>Glu144Asp
['GAC']
>Glu144Ser
['AGC']
>Glu144Gln
['CAA']
>Glu144Met
['ATG']
>Glu144Asn
['AAC']
>Glu144Pro
['CCC']
>Glu144Lys
['AAG']
>Glu144Thr
['ACG']
>Glu144Phe
['TTC']
>Glu144Ala
['GCT']
>Glu144Gly
['GGT']
>Glu144Ile
['ATC']
>Glu144Leu
['TTG']
>Glu144His
['CAT']
>Glu144Arg
['CGG']
>Glu144Trp
['TGG']
>Glu144Val
['GTG']
>Glu144Glu
['GAA']
>Glu144Tyr
['TAT']
>Ser145Cys
['TGT']
>Ser145Asp
['GAC']
>Ser145Ser
['TCG']
>Ser145Gln
['CAG']
>Ser145Met
['ATG']
>Ser145Asn
['AAT']
>Ser145Pro
['CCC']
>Ser145Lys
['AAG']
>Ser145Thr
['ACT']
>Ser145Phe
['TTT']
>Ser145Ala
['GCA']
>Ser145Gly
['GGC']
>Ser145Ile
['ATC']
>Ser145Leu
['CTA']
>Ser145His
['CAT']
>Ser145Arg
['CGG']
>Ser145Trp
['TGG']
>Ser145Val
['GTA']
>Ser145Glu
['GAA']
>Ser145Tyr
['TAC']
>Asp146Cys
['TGC']
>Asp146Asp
['GAT']
>Asp146Ser
['TCG']
>Asp146Gln
['CAA']
>Asp146Met
['ATG']
>Asp146Asn
['AAC']
>Asp146Pro
['CCT']
>Asp146Lys
['AAA']
>Asp146Thr
['ACC']
>Asp146Phe
['TTT']
>Asp146Ala
['GCT']
>Asp146Gly
['GGT']
>Asp146Ile
['ATA']
>Asp146Leu
['CTC']
>Asp146His
['CAC']
>Asp146Arg
['CGC']
>Asp146Trp
['TGG']
>Asp146Val
['GTC']
>Asp146Glu
['GAA']
>Asp146Tyr
['TAT']
>Thr147Cys
['TGC']
>Thr147Asp
['GAC']
>Thr147Ser
['TCC']
>Thr147Gln
['CAG']
>Thr147Met
['ATG']
>Thr147Asn
['AAT']
>Thr147Pro
['CCT']
>Thr147Lys
['AAG']
>Thr147Thr
['ACG']
>Thr147Phe
['TTT']
>Thr147Ala
['GCC']
>Thr147Gly
['GGT']
>Thr147Ile
['ATC']
>Thr147Leu
['CTC']
>Thr147His
['CAT']
>Thr147Arg
['CGA']
>Thr147Trp
['TGG']
>Thr147Val
['GTG']
>Thr147Glu
['GAA']
>Thr147Tyr
['TAC']
>Phe148Cys
['TGC']
>Phe148Asp
['GAT']
>Phe148Ser
['TCT']
>Phe148Gln
['CAG']
>Phe148Met
['ATG']
>Phe148Asn
['AAC']
>Phe148Pro
['CCC']
>Phe148Lys
['AAA']
>Phe148Thr
['ACT']
>Phe148Phe
['TTC']
>Phe148Ala
['GCT']
>Phe148Gly
['GGT']
>Phe148Ile
['ATT']
>Phe148Leu
['CTT']
>Phe148His
['CAC']
>Phe148Arg
['AGG']
>Phe148Trp
['TGG']
>Phe148Val
['GTT']
>Phe148Glu
['GAG']
>Phe148Tyr
['TAC']
>Phe149Cys
['TGC']
>Phe149Asp
['GAT']
>Phe149Ser
['TCG']
>Phe149Gln
['CAA']
>Phe149Met
['ATG']
>Phe149Asn
['AAC']
>Phe149Pro
['CCG']
>Phe149Lys
['AAA']
>Phe149Thr
['ACT']
>Phe149Phe
['TTT']
>Phe149Ala
['GCC']
>Phe149Gly
['GGG']
>Phe149Ile
['ATA']
>Phe149Leu
['CTG']
>Phe149His
['CAC']
>Phe149Arg
['CGA']
>Phe149Trp
['TGG']
>Phe149Val
['GTG']
>Phe149Glu
['GAG']
>Phe149Tyr
['TAC']
>Pro150Cys
['TGC']
>Pro150Asp
['GAT']
>Pro150Ser
['TCG']
>Pro150Gln
['CAG']
>Pro150Met
['ATG']
>Pro150Asn
['AAC']
>Pro150Pro
['CCC']
>Pro150Lys
['AAG']
>Pro150Thr
['ACC']
>Pro150Phe
['TTC']
>Pro150Ala
['GCT']
>Pro150Gly
['GGA']
>Pro150Ile
['ATC']
>Pro150Leu
['CTA']
>Pro150His
['CAC']
>Pro150Arg
['CGG']
>Pro150Trp
['TGG']
>Pro150Val
['GTT']
>Pro150Glu
['GAG']
>Pro150Tyr
['TAT']
>Glu151Cys
['TGC']
>Glu151Asp
['GAT']
>Glu151Ser
['TCA']
>Glu151Gln
['CAG']
>Glu151Met
['ATG']
>Glu151Asn
['AAT']
>Glu151Pro
['CCG']
>Glu151Lys
['AAA']
>Glu151Thr
['ACT']
>Glu151Phe
['TTT']
>Glu151Ala
['GCT']
>Glu151Gly
['GGA']
>Glu151Ile
['ATC']
>Glu151Leu
['CTA']
>Glu151His
['CAC']
>Glu151Arg
['CGT']
>Glu151Trp
['TGG']
>Glu151Val
['GTA']
>Glu151Glu
['GAA']
>Glu151Tyr
['TAC']
>Ile152Cys
['TGT']
>Ile152Asp
['GAC']
>Ile152Ser
['AGT']
>Ile152Gln
['CAA']
>Ile152Met
['ATG']
>Ile152Asn
['AAT']
>Ile152Pro
['CCT']
>Ile152Lys
['AAA']
>Ile152Thr
['ACG']
>Ile152Phe
['TTC']
>Ile152Ala
['GCG']
>Ile152Gly
['GGC']
>Ile152Ile
['ATA']
>Ile152Leu
['CTT']
>Ile152His
['CAT']
>Ile152Arg
['AGG']
>Ile152Trp
['TGG']
>Ile152Val
['GTT']
>Ile152Glu
['GAG']
>Ile152Tyr
['TAT']
>Asp153Cys
['TGC']
>Asp153Asp
['GAT']
>Asp153Ser
['TCT']
>Asp153Gln
['CAA']
>Asp153Met
['ATG']
>Asp153Asn
['AAC']
>Asp153Pro
['CCT']
>Asp153Lys
['AAA']
>Asp153Thr
['ACA']
>Asp153Phe
['TTT']
>Asp153Ala
['GCT']
>Asp153Gly
['GGG']
>Asp153Ile
['ATC']
>Asp153Leu
['CTC']
>Asp153His
['CAC']
>Asp153Arg
['CGG']
>Asp153Trp
['TGG']
>Asp153Val
['GTC']
>Asp153Glu
['GAG']
>Asp153Tyr
['TAT']
>Leu154Cys
['TGC']
>Leu154Asp
['GAT']
>Leu154Ser
['TCA']
>Leu154Gln
['CAA']
>Leu154Met
['ATG']
>Leu154Asn
['AAC']
>Leu154Pro
['CCA']
>Leu154Lys
['AAG']
>Leu154Thr
['ACT']
>Leu154Phe
['TTT']
>Leu154Ala
['GCA']
>Leu154Gly
['GGC']
>Leu154Ile
['ATT']
>Leu154Leu
['CTA']
>Leu154His
['CAT']
>Leu154Arg
['AGG']
>Leu154Trp
['TGG']
>Leu154Val
['GTA']
>Leu154Glu
['GAA']
>Leu154Tyr
['TAC']
>Gly155Cys
['TGC']
>Gly155Asp
['GAT']
>Gly155Ser
['AGC']
>Gly155Gln
['CAG']
>Gly155Met
['ATG']
>Gly155Asn
['AAT']
>Gly155Pro
['CCA']
>Gly155Lys
['AAA']
>Gly155Thr
['ACC']
>Gly155Phe
['TTC']
>Gly155Ala
['GCT']
>Gly155Gly
['GGA']
>Gly155Ile
['ATA']
>Gly155Leu
['CTG']
>Gly155His
['CAC']
>Gly155Arg
['CGT']
>Gly155Trp
['TGG']
>Gly155Val
['GTT']
>Gly155Glu
['GAG']
>Gly155Tyr
['TAC']
>Lys156Cys
['TGT']
>Lys156Asp
['GAT']
>Lys156Ser
['TCT']
>Lys156Gln
['CAA']
>Lys156Met
['ATG']
>Lys156Asn
['AAC']
>Lys156Pro
['CCA']
>Lys156Lys
['AAA']
>Lys156Thr
['ACT']
>Lys156Phe
['TTT']
>Lys156Ala
['GCT']
>Lys156Gly
['GGA']
>Lys156Ile
['ATA']
>Lys156Leu
['CTT']
>Lys156His
['CAC']
>Lys156Arg
['AGG']
>Lys156Trp
['TGG']
>Lys156Val
['GTT']
>Lys156Glu
['GAA']
>Lys156Tyr
['TAC']
>Tyr157Cys
['TGC']
>Tyr157Asp
['GAT']
>Tyr157Ser
['TCG']
>Tyr157Gln
['CAA']
>Tyr157Met
['ATG']
>Tyr157Asn
['AAC']
>Tyr157Pro
['CCC']
>Tyr157Lys
['AAA']
>Tyr157Thr
['ACT']
>Tyr157Phe
['TTT']
>Tyr157Ala
['GCA']
>Tyr157Gly
['GGA']
>Tyr157Ile
['ATA']
>Tyr157Leu
['CTG']
>Tyr157His
['CAT']
>Tyr157Arg
['CGA']
>Tyr157Trp
['TGG']
>Tyr157Val
['GTT']
>Tyr157Glu
['GAA']
>Tyr157Tyr
['TAT']
>Lys158Cys
['TGT']
>Lys158Asp
['GAT']
>Lys158Ser
['AGC']
>Lys158Gln
['CAG']
>Lys158Met
['ATG']
>Lys158Asn
['AAC']
>Lys158Pro
['CCC']
>Lys158Lys
['AAG']
>Lys158Thr
['ACT']
>Lys158Phe
['TTT']
>Lys158Ala
['GCA']
>Lys158Gly
['GGA']
>Lys158Ile
['ATA']
>Lys158Leu
['CTT']
>Lys158His
['CAT']
>Lys158Arg
['CGT']
>Lys158Trp
['TGG']
>Lys158Val
['GTA']
>Lys158Glu
['GAG']
>Lys158Tyr
['TAT']
>Leu159Cys
['TGT']
>Leu159Asp
['GAT']
>Leu159Ser
['TCG']
>Leu159Gln
['CAA']
>Leu159Met
['ATG']
>Leu159Asn
['AAT']
>Leu159Pro
['CCC']
>Leu159Lys
['AAG']
>Leu159Thr
['ACC']
>Leu159Phe
['TTC']
>Leu159Ala
['GCT']
>Leu159Gly
['GGA']
>Leu159Ile
['ATA']
>Leu159Leu
['CTG']
>Leu159His
['CAT']
>Leu159Arg
['CGA']
>Leu159Trp
['TGG']
>Leu159Val
['GTG']
>Leu159Glu
['GAA']
>Leu159Tyr
['TAC']
>Leu160Cys
['TGC']
>Leu160Asp
['GAT']
>Leu160Ser
['TCA']
>Leu160Gln
['CAA']
>Leu160Met
['ATG']
>Leu160Asn
['AAC']
>Leu160Pro
['CCG']
>Leu160Lys
['AAG']
>Leu160Thr
['ACC']
>Leu160Phe
['TTT']
>Leu160Ala
['GCT']
>Leu160Gly
['GGA']
>Leu160Ile
['ATC']
>Leu160Leu
['TTA']
>Leu160His
['CAC']
>Leu160Arg
['AGA']
>Leu160Trp
['TGG']
>Leu160Val
['GTG']
>Leu160Glu
['GAG']
>Leu160Tyr
['TAT']
>Pro161Cys
['TGC']
>Pro161Asp
['GAT']
>Pro161Ser
['TCT']
>Pro161Gln
['CAG']
>Pro161Met
['ATG']
>Pro161Asn
['AAC']
>Pro161Pro
['CCC']
>Pro161Lys
['AAG']
>Pro161Thr
['ACG']
>Pro161Phe
['TTT']
>Pro161Ala
['GCG']
>Pro161Gly
['GGC']
>Pro161Ile
['ATT']
>Pro161Leu
['CTT']
>Pro161His
['CAT']
>Pro161Arg
['AGG']
>Pro161Trp
['TGG']
>Pro161Val
['GTA']
>Pro161Glu
['GAG']
>Pro161Tyr
['TAC']
>Glu162Cys
['TGT']
>Glu162Asp
['GAC']
>Glu162Ser
['AGC']
>Glu162Gln
['CAA']
>Glu162Met
['ATG']
>Glu162Asn
['AAT']
>Glu162Pro
['CCG']
>Glu162Lys
['AAA']
>Glu162Thr
['ACC']
>Glu162Phe
['TTT']
>Glu162Ala
['GCC']
>Glu162Gly
['GGT']
>Glu162Ile
['ATA']
>Glu162Leu
['TTA']
>Glu162His
['CAT']
>Glu162Arg
['CGC']
>Glu162Trp
['TGG']
>Glu162Val
['GTC']
>Glu162Glu
['GAG']
>Glu162Tyr
['TAT']
>Tyr163Cys
['TGT']
>Tyr163Asp
['GAC']
>Tyr163Ser
['AGC']
>Tyr163Gln
['CAG']
>Tyr163Met
['ATG']
>Tyr163Asn
['AAT']
>Tyr163Pro
['CCA']
>Tyr163Lys
['AAA']
>Tyr163Thr
['ACG']
>Tyr163Phe
['TTC']
>Tyr163Ala
['GCT']
>Tyr163Gly
['GGT']
>Tyr163Ile
['ATT']
>Tyr163Leu
['TTA']
>Tyr163His
['CAC']
>Tyr163Arg
['AGA']
>Tyr163Trp
['TGG']
>Tyr163Val
['GTC']
>Tyr163Glu
['GAG']
>Tyr163Tyr
['TAC']
>Pro164Cys
['TGC']
>Pro164Asp
['GAT']
>Pro164Ser
['AGC']
>Pro164Gln
['CAG']
>Pro164Met
['ATG']
>Pro164Asn
['AAT']
>Pro164Pro
['CCA']
>Pro164Lys
['AAG']
>Pro164Thr
['ACA']
>Pro164Phe
['TTC']
>Pro164Ala
['GCA']
>Pro164Gly
['GGA']
>Pro164Ile
['ATC']
>Pro164Leu
['TTG']
>Pro164His
['CAC']
>Pro164Arg
['CGC']
>Pro164Trp
['TGG']
>Pro164Val
['GTG']
>Pro164Glu
['GAA']
>Pro164Tyr
['TAC']
>Gly165Cys
['TGT']
>Gly165Asp
['GAC']
>Gly165Ser
['AGC']
>Gly165Gln
['CAA']
>Gly165Met
['ATG']
>Gly165Asn
['AAT']
>Gly165Pro
['CCC']
>Gly165Lys
['AAG']
>Gly165Thr
['ACG']
>Gly165Phe
['TTC']
>Gly165Ala
['GCC']
>Gly165Gly
['GGA']
>Gly165Ile
['ATA']
>Gly165Leu
['CTC']
>Gly165His
['CAC']
>Gly165Arg
['CGG']
>Gly165Trp
['TGG']
>Gly165Val
['GTG']
>Gly165Glu
['GAG']
>Gly165Tyr
['TAC']
>Val166Cys
['TGT']
>Val166Asp
['GAC']
>Val166Ser
['TCA']
>Val166Gln
['CAG']
>Val166Met
['ATG']
>Val166Asn
['AAC']
>Val166Pro
['CCC']
>Val166Lys
['AAA']
>Val166Thr
['ACG']
>Val166Phe
['TTC']
>Val166Ala
['GCG']
>Val166Gly
['GGC']
>Val166Ile
['ATC']
>Val166Leu
['CTT']
>Val166His
['CAC']
>Val166Arg
['AGA']
>Val166Trp
['TGG']
>Val166Val
['GTC']
>Val166Glu
['GAG']
>Val166Tyr
['TAT']
>Leu167Cys
['TGT']
>Leu167Asp
['GAC']
>Leu167Ser
['TCT']
>Leu167Gln
['CAA']
>Leu167Met
['ATG']
>Leu167Asn
['AAC']
>Leu167Pro
['CCG']
>Leu167Lys
['AAA']
>Leu167Thr
['ACT']
>Leu167Phe
['TTC']
>Leu167Ala
['GCA']
>Leu167Gly
['GGC']
>Leu167Ile
['ATA']
>Leu167Leu
['CTC']
>Leu167His
['CAC']
>Leu167Arg
['CGG']
>Leu167Trp
['TGG']
>Leu167Val
['GTT']
>Leu167Glu
['GAG']
>Leu167Tyr
['TAT']
>Ser168Cys
['TGC']
>Ser168Asp
['GAT']
>Ser168Ser
['AGC']
>Ser168Gln
['CAG']
>Ser168Met
['ATG']
>Ser168Asn
['AAT']
>Ser168Pro
['CCA']
>Ser168Lys
['AAG']
>Ser168Thr
['ACG']
>Ser168Phe
['TTC']
>Ser168Ala
['GCG']
>Ser168Gly
['GGG']
>Ser168Ile
['ATT']
>Ser168Leu
['CTA']
>Ser168His
['CAC']
>Ser168Arg
['CGG']
>Ser168Trp
['TGG']
>Ser168Val
['GTG']
>Ser168Glu
['GAA']
>Ser168Tyr
['TAC']
>Glu169Cys
['TGC']
>Glu169Asp
['GAT']
>Glu169Ser
['TCG']
>Glu169Gln
['CAG']
>Glu169Met
['ATG']
>Glu169Asn
['AAC']
>Glu169Pro
['CCC']
>Glu169Lys
['AAA']
>Glu169Thr
['ACT']
>Glu169Phe
['TTT']
>Glu169Ala
['GCC']
>Glu169Gly
['GGG']
>Glu169Ile
['ATC']
>Glu169Leu
['TTG']
>Glu169His
['CAC']
>Glu169Arg
['AGA']
>Glu169Trp
['TGG']
>Glu169Val
['GTC']
>Glu169Glu
['GAG']
>Glu169Tyr
['TAC']
>Val170Cys
['TGC']
>Val170Asp
['GAC']
>Val170Ser
['TCG']
>Val170Gln
['CAG']
>Val170Met
['ATG']
>Val170Asn
['AAT']
>Val170Pro
['CCT']
>Val170Lys
['AAG']
>Val170Thr
['ACT']
>Val170Phe
['TTC']
>Val170Ala
['GCT']
>Val170Gly
['GGC']
>Val170Ile
['ATC']
>Val170Leu
['CTA']
>Val170His
['CAT']
>Val170Arg
['AGA']
>Val170Trp
['TGG']
>Val170Val
['GTG']
>Val170Glu
['GAA']
>Val170Tyr
['TAT']
>Gln171Cys
['TGC']
>Gln171Asp
['GAC']
>Gln171Ser
['AGT']
>Gln171Gln
['CAG']
>Gln171Met
['ATG']
>Gln171Asn
['AAC']
>Gln171Pro
['CCC']
>Gln171Lys
['AAA']
>Gln171Thr
['ACC']
>Gln171Phe
['TTT']
>Gln171Ala
['GCG']
>Gln171Gly
['GGG']
>Gln171Ile
['ATT']
>Gln171Leu
['CTG']
>Gln171His
['CAC']
>Gln171Arg
['CGC']
>Gln171Trp
['TGG']
>Gln171Val
['GTA']
>Gln171Glu
['GAA']
>Gln171Tyr
['TAT']
>Glu172Cys
['TGT']
>Glu172Asp
['GAT']
>Glu172Ser
['TCT']
>Glu172Gln
['CAA']
>Glu172Met
['ATG']
>Glu172Asn
['AAT']
>Glu172Pro
['CCA']
>Glu172Lys
['AAA']
>Glu172Thr
['ACT']
>Glu172Phe
['TTT']
>Glu172Ala
['GCA']
>Glu172Gly
['GGC']
>Glu172Ile
['ATC']
>Glu172Leu
['CTT']
>Glu172His
['CAC']
>Glu172Arg
['CGA']
>Glu172Trp
['TGG']
>Glu172Val
['GTG']
>Glu172Glu
['GAG']
>Glu172Tyr
['TAT']
>Glu173Cys
['TGT']
>Glu173Asp
['GAC']
>Glu173Ser
['TCG']
>Glu173Gln
['CAG']
>Glu173Met
['ATG']
>Glu173Asn
['AAC']
>Glu173Pro
['CCA']
>Glu173Lys
['AAG']
>Glu173Thr
['ACC']
>Glu173Phe
['TTC']
>Glu173Ala
['GCA']
>Glu173Gly
['GGA']
>Glu173Ile
['ATA']
>Glu173Leu
['CTG']
>Glu173His
['CAT']
>Glu173Arg
['CGC']
>Glu173Trp
['TGG']
>Glu173Val
['GTG']
>Glu173Glu
['GAA']
>Glu173Tyr
['TAT']
>Lys174Cys
['TGT']
>Lys174Asp
['GAT']
>Lys174Ser
['TCG']
>Lys174Gln
['CAA']
>Lys174Met
['ATG']
>Lys174Asn
['AAT']
>Lys174Pro
['CCT']
>Lys174Lys
['AAG']
>Lys174Thr
['ACT']
>Lys174Phe
['TTT']
>Lys174Ala
['GCA']
>Lys174Gly
['GGG']
>Lys174Ile
['ATA']
>Lys174Leu
['CTC']
>Lys174His
['CAC']
>Lys174Arg
['CGG']
>Lys174Trp
['TGG']
>Lys174Val
['GTA']
>Lys174Glu
['GAG']
>Lys174Tyr
['TAT']
>Gly175Cys
['TGC']
>Gly175Asp
['GAT']
>Gly175Ser
['TCG']
>Gly175Gln
['CAG']
>Gly175Met
['ATG']
>Gly175Asn
['AAT']
>Gly175Pro
['CCC']
>Gly175Lys
['AAA']
>Gly175Thr
['ACA']
>Gly175Phe
['TTT']
>Gly175Ala
['GCC']
>Gly175Gly
['GGC']
>Gly175Ile
['ATA']
>Gly175Leu
['CTG']
>Gly175His
['CAT']
>Gly175Arg
['CGT']
>Gly175Trp
['TGG']
>Gly175Val
['GTT']
>Gly175Glu
['GAG']
>Gly175Tyr
['TAT']
>Ile176Cys
['TGT']
>Ile176Asp
['GAC']
>Ile176Ser
['TCG']
>Ile176Gln
['CAA']
>Ile176Met
['ATG']
>Ile176Asn
['AAC']
>Ile176Pro
['CCT']
>Ile176Lys
['AAG']
>Ile176Thr
['ACG']
>Ile176Phe
['TTT']
>Ile176Ala
['GCA']
>Ile176Gly
['GGA']
>Ile176Ile
['ATA']
>Ile176Leu
['CTG']
>Ile176His
['CAC']
>Ile176Arg
['AGG']
>Ile176Trp
['TGG']
>Ile176Val
['GTC']
>Ile176Glu
['GAA']
>Ile176Tyr
['TAT']
>Lys177Cys
['TGC']
>Lys177Asp
['GAC']
>Lys177Ser
['TCC']
>Lys177Gln
['CAG']
>Lys177Met
['ATG']
>Lys177Asn
['AAT']
>Lys177Pro
['CCA']
>Lys177Lys
['AAA']
>Lys177Thr
['ACG']
>Lys177Phe
['TTT']
>Lys177Ala
['GCG']
>Lys177Gly
['GGA']
>Lys177Ile
['ATA']
>Lys177Leu
['CTA']
>Lys177His
['CAC']
>Lys177Arg
['AGA']
>Lys177Trp
['TGG']
>Lys177Val
['GTA']
>Lys177Glu
['GAA']
>Lys177Tyr
['TAT']
>Tyr178Cys
['TGT']
>Tyr178Asp
['GAC']
>Tyr178Ser
['TCC']
>Tyr178Gln
['CAG']
>Tyr178Met
['ATG']
>Tyr178Asn
['AAC']
>Tyr178Pro
['CCG']
>Tyr178Lys
['AAG']
>Tyr178Thr
['ACA']
>Tyr178Phe
['TTT']
>Tyr178Ala
['GCC']
>Tyr178Gly
['GGG']
>Tyr178Ile
['ATA']
>Tyr178Leu
['TTG']
>Tyr178His
['CAT']
>Tyr178Arg
['CGC']
>Tyr178Trp
['TGG']
>Tyr178Val
['GTT']
>Tyr178Glu
['GAA']
>Tyr178Tyr
['TAT']
>Lys179Cys
['TGT']
>Lys179Asp
['GAC']
>Lys179Ser
['AGC']
>Lys179Gln
['CAA']
>Lys179Met
['ATG']
>Lys179Asn
['AAT']
>Lys179Pro
['CCT']
>Lys179Lys
['AAA']
>Lys179Thr
['ACT']
>Lys179Phe
['TTC']
>Lys179Ala
['GCA']
>Lys179Gly
['GGT']
>Lys179Ile
['ATC']
>Lys179Leu
['CTC']
>Lys179His
['CAC']
>Lys179Arg
['CGA']
>Lys179Trp
['TGG']
>Lys179Val
['GTG']
>Lys179Glu
['GAG']
>Lys179Tyr
['TAC']
>Phe180Cys
['TGC']
>Phe180Asp
['GAT']
>Phe180Ser
['AGT']
>Phe180Gln
['CAG']
>Phe180Met
['ATG']
>Phe180Asn
['AAC']
>Phe180Pro
['CCT']
>Phe180Lys
['AAA']
>Phe180Thr
['ACA']
>Phe180Phe
['TTC']
>Phe180Ala
['GCA']
>Phe180Gly
['GGC']
>Phe180Ile
['ATC']
>Phe180Leu
['CTG']
>Phe180His
['CAC']
>Phe180Arg
['AGG']
>Phe180Trp
['TGG']
>Phe180Val
['GTC']
>Phe180Glu
['GAA']
>Phe180Tyr
['TAT']
>Glu181Cys
['TGC']
>Glu181Asp
['GAT']
>Glu181Ser
['TCG']
>Glu181Gln
['CAA']
>Glu181Met
['ATG']
>Glu181Asn
['AAT']
>Glu181Pro
['CCT']
>Glu181Lys
['AAG']
>Glu181Thr
['ACA']
>Glu181Phe
['TTT']
>Glu181Ala
['GCA']
>Glu181Gly
['GGC']
>Glu181Ile
['ATT']
>Glu181Leu
['CTC']
>Glu181His
['CAT']
>Glu181Arg
['CGG']
>Glu181Trp
['TGG']
>Glu181Val
['GTC']
>Glu181Glu
['GAG']
>Glu181Tyr
['TAC']
>Val182Cys
['TGT']
>Val182Asp
['GAC']
>Val182Ser
['TCT']
>Val182Gln
['CAG']
>Val182Met
['ATG']
>Val182Asn
['AAC']
>Val182Pro
['CCG']
>Val182Lys
['AAA']
>Val182Thr
['ACG']
>Val182Phe
['TTC']
>Val182Ala
['GCA']
>Val182Gly
['GGT']
>Val182Ile
['ATT']
>Val182Leu
['TTA']
>Val182His
['CAC']
>Val182Arg
['AGA']
>Val182Trp
['TGG']
>Val182Val
['GTA']
>Val182Glu
['GAA']
>Val182Tyr
['TAC']
>Tyr183Cys
['TGT']
>Tyr183Asp
['GAT']
>Tyr183Ser
['AGC']
>Tyr183Gln
['CAG']
>Tyr183Met
['ATG']
>Tyr183Asn
['AAT']
>Tyr183Pro
['CCT']
>Tyr183Lys
['AAA']
>Tyr183Thr
['ACT']
>Tyr183Phe
['TTC']
>Tyr183Ala
['GCG']
>Tyr183Gly
['GGA']
>Tyr183Ile
['ATA']
>Tyr183Leu
['CTA']
>Tyr183His
['CAT']
>Tyr183Arg
['CGT']
>Tyr183Trp
['TGG']
>Tyr183Val
['GTT']
>Tyr183Glu
['GAG']
>Tyr183Tyr
['TAT']
>Glu184Cys
['TGC']
>Glu184Asp
['GAC']
>Glu184Ser
['TCG']
>Glu184Gln
['CAG']
>Glu184Met
['ATG']
>Glu184Asn
['AAT']
>Glu184Pro
['CCT']
>Glu184Lys
['AAA']
>Glu184Thr
['ACT']
>Glu184Phe
['TTT']
>Glu184Ala
['GCA']
>Glu184Gly
['GGG']
>Glu184Ile
['ATT']
>Glu184Leu
['CTG']
>Glu184His
['CAC']
>Glu184Arg
['AGA']
>Glu184Trp
['TGG']
>Glu184Val
['GTC']
>Glu184Glu
['GAG']
>Glu184Tyr
['TAC']
>Lys185Cys
['TGT']
>Lys185Asp
['GAC']
>Lys185Ser
['TCG']
>Lys185Gln
['CAG']
>Lys185Met
['ATG']
>Lys185Asn
['AAC']
>Lys185Pro
['CCC']
>Lys185Lys
['AAA']
>Lys185Thr
['ACC']
>Lys185Phe
['TTC']
>Lys185Ala
['GCA']
>Lys185Gly
['GGG']
>Lys185Ile
['ATC']
>Lys185Leu
['CTA']
>Lys185His
['CAT']
>Lys185Arg
['CGA']
>Lys185Trp
['TGG']
>Lys185Val
['GTA']
>Lys185Glu
['GAG']
>Lys185Tyr
['TAC']
>Lys186Cys
['TGT']
>Lys186Asp
['GAC']
>Lys186Ser
['AGT']
>Lys186Gln
['CAA']
>Lys186Met
['ATG']
>Lys186Asn
['AAT']
>Lys186Pro
['CCT']
>Lys186Lys
['AAA']
>Lys186Thr
['ACC']
>Lys186Phe
['TTT']
>Lys186Ala
['GCG']
>Lys186Gly
['GGG']
>Lys186Ile
['ATA']
>Lys186Leu
['CTG']
>Lys186His
['CAC']
>Lys186Arg
['AGG']
>Lys186Trp
['TGG']
>Lys186Val
['GTA']
>Lys186Glu
['GAG']
>Lys186Tyr
['TAT']
>Asp187Cys
['TGC']
>Asp187Asp
['GAC']
>Asp187Ser
['TCT']
>Asp187Gln
['CAG']
>Asp187Met
['ATG']
>Asp187Asn
['AAC']
>Asp187Pro
['CCC']
>Asp187Lys
['AAG']
>Asp187Thr
['ACG']
>Asp187Phe
['TTT']
>Asp187Ala
['GCT']
>Asp187Gly
['GGT']
>Asp187Ile
['ATC']
>Asp187Leu
['TTA']
>Asp187His
['CAC']
>Asp187Arg
['CGA']
>Asp187Trp
['TGG']
>Asp187Val
['GTT']
>Asp187Glu
['GAA']
>Asp187Tyr
['TAC']
