## Supplementary material for "Deep Insertion, Deletion, and Missense Mutation Libraries for Exploring Protein Variation in Evolution, Disease, and Biology": GPR161_mutations.csv

>Gly486Cys
['TGT']
>Gly486Asp
['GAC']
>Gly486Ser
['TCC']
>Gly486Gln
['CAA']
>Gly486Met
['ATG']
>Gly486Asn
['AAT']
>Gly486Pro
['CCG']
>Gly486Lys
['AAA']
>Gly486Thr
['ACA']
>Gly486Phe
['TTT']
>Gly486Ala
['GCA']
>Gly486Gly
['GGA']
>Gly486Ile
['ATT']
>Gly486Leu
['TTA']
>Gly486His
['CAC']
>Gly486Arg
['CGA']
>Gly486Trp
['TGG']
>Gly486Val
['GTG']
>Gly486Glu
['GAG']
>Gly486Tyr
['TAT']
>Val487Cys
['TGT']
>Val487Asp
['GAC']
>Val487Ser
['TCC']
>Val487Gln
['CAA']
>Val487Met
['ATG']
>Val487Asn
['AAC']
>Val487Pro
['CCG']
>Val487Lys
['AAA']
>Val487Thr
['ACA']
>Val487Phe
['TTC']
>Val487Ala
['GCT']
>Val487Gly
['GGT']
>Val487Ile
['ATT']
>Val487Leu
['CTA']
>Val487His
['CAT']
>Val487Arg
['CGT']
>Val487Trp
['TGG']
>Val487Val
['GTT']
>Val487Glu
['GAA']
>Val487Tyr
['TAT']
>Leu488Cys
['TGT']
>Leu488Asp
['GAT']
>Leu488Ser
['TCT']
>Leu488Gln
['CAG']
>Leu488Met
['ATG']
>Leu488Asn
['AAC']
>Leu488Pro
['CCG']
>Leu488Lys
['AAG']
>Leu488Thr
['ACC']
>Leu488Phe
['TTT']
>Leu488Ala
['GCG']
>Leu488Gly
['GGA']
>Leu488Ile
['ATA']
>Leu488Leu
['CTT']
>Leu488His
['CAC']
>Leu488Arg
['CGC']
>Leu488Trp
['TGG']
>Leu488Val
['GTA']
>Leu488Glu
['GAG']
>Leu488Tyr
['TAT']
>Val489Cys
['TGC']
>Val489Asp
['GAC']
>Val489Ser
['AGC']
>Val489Gln
['CAA']
>Val489Met
['ATG']
>Val489Asn
['AAC']
>Val489Pro
['CCA']
>Val489Lys
['AAG']
>Val489Thr
['ACG']
>Val489Phe
['TTC']
>Val489Ala
['GCA']
>Val489Gly
['GGA']
>Val489Ile
['ATC']
>Val489Leu
['TTG']
>Val489His
['CAC']
>Val489Arg
['CGC']
>Val489Trp
['TGG']
>Val489Val
['GTG']
>Val489Glu
['GAA']
>Val489Tyr
['TAT']
>Thr490Cys
['TGT']
>Thr490Asp
['GAC']
>Thr490Ser
['TCC']
>Thr490Gln
['CAG']
>Thr490Met
['ATG']
>Thr490Asn
['AAT']
>Thr490Pro
['CCC']
>Thr490Lys
['AAG']
>Thr490Thr
['ACC']
>Thr490Phe
['TTT']
>Thr490Ala
['GCG']
>Thr490Gly
['GGG']
>Thr490Ile
['ATT']
>Thr490Leu
['CTA']
>Thr490His
['CAT']
>Thr490Arg
['CGA']
>Thr490Trp
['TGG']
>Thr490Val
['GTT']
>Thr490Glu
['GAA']
>Thr490Tyr
['TAT']
>Ala491Cys
['TGT']
>Ala491Asp
['GAT']
>Ala491Ser
['TCA']
>Ala491Gln
['CAG']
>Ala491Met
['ATG']
>Ala491Asn
['AAC']
>Ala491Pro
['CCA']
>Ala491Lys
['AAG']
>Ala491Thr
['ACT']
>Ala491Phe
['TTT']
>Ala491Ala
['GCA']
>Ala491Gly
['GGG']
>Ala491Ile
['ATA']
>Ala491Leu
['CTA']
>Ala491His
['CAC']
>Ala491Arg
['AGA']
>Ala491Trp
['TGG']
>Ala491Val
['GTT']
>Ala491Glu
['GAA']
>Ala491Tyr
['TAT']
>Arg492Cys
['TGT']
>Arg492Asp
['GAC']
>Arg492Ser
['TCC']
>Arg492Gln
['CAG']
>Arg492Met
['ATG']
>Arg492Asn
['AAT']
>Arg492Pro
['CCC']
>Arg492Lys
['AAA']
>Arg492Thr
['ACG']
>Arg492Phe
['TTT']
>Arg492Ala
['GCG']
>Arg492Gly
['GGG']
>Arg492Ile
['ATT']
>Arg492Leu
['CTT']
>Arg492His
['CAC']
>Arg492Arg
['CGC']
>Arg492Trp
['TGG']
>Arg492Val
['GTC']
>Arg492Glu
['GAG']
>Arg492Tyr
['TAT']
>Thr493Cys
['TGT']
>Thr493Asp
['GAT']
>Thr493Ser
['AGT']
>Thr493Gln
['CAA']
>Thr493Met
['ATG']
>Thr493Asn
['AAT']
>Thr493Pro
['CCG']
>Thr493Lys
['AAA']
>Thr493Thr
['ACC']
>Thr493Phe
['TTC']
>Thr493Ala
['GCG']
>Thr493Gly
['GGT']
>Thr493Ile
['ATA']
>Thr493Leu
['CTT']
>Thr493His
['CAC']
>Thr493Arg
['CGG']
>Thr493Trp
['TGG']
>Thr493Val
['GTT']
>Thr493Glu
['GAA']
>Thr493Tyr
['TAT']
>Val494Cys
['TGT']
>Val494Asp
['GAT']
>Val494Ser
['TCC']
>Val494Gln
['CAG']
>Val494Met
['ATG']
>Val494Asn
['AAT']
>Val494Pro
['CCT']
>Val494Lys
['AAG']
>Val494Thr
['ACT']
>Val494Phe
['TTC']
>Val494Ala
['GCA']
>Val494Gly
['GGA']
>Val494Ile
['ATA']
>Val494Leu
['CTT']
>Val494His
['CAC']
>Val494Arg
['CGC']
>Val494Trp
['TGG']
>Val494Val
['GTA']
>Val494Glu
['GAA']
>Val494Tyr
['TAT']
>Pro495Cys
['TGC']
>Pro495Asp
['GAT']
>Pro495Ser
['TCT']
>Pro495Gln
['CAG']
>Pro495Met
['ATG']
>Pro495Asn
['AAT']
>Pro495Pro
['CCA']
>Pro495Lys
['AAG']
>Pro495Thr
['ACA']
>Pro495Phe
['TTT']
>Pro495Ala
['GCT']
>Pro495Gly
['GGG']
>Pro495Ile
['ATC']
>Pro495Leu
['CTT']
>Pro495His
['CAC']
>Pro495Arg
['CGG']
>Pro495Trp
['TGG']
>Pro495Val
['GTT']
>Pro495Glu
['GAG']
>Pro495Tyr
['TAT']
>Gly496Cys
['TGC']
>Gly496Asp
['GAC']
>Gly496Ser
['AGT']
>Gly496Gln
['CAG']
>Gly496Met
['ATG']
>Gly496Asn
['AAT']
>Gly496Pro
['CCC']
>Gly496Lys
['AAG']
>Gly496Thr
['ACT']
>Gly496Phe
['TTT']
>Gly496Ala
['GCG']
>Gly496Gly
['GGG']
>Gly496Ile
['ATC']
>Gly496Leu
['CTA']
>Gly496His
['CAT']
>Gly496Arg
['CGG']
>Gly496Trp
['TGG']
>Gly496Val
['GTA']
>Gly496Glu
['GAA']
>Gly496Tyr
['TAT']
>Gly497Cys
['TGC']
>Gly497Asp
['GAC']
>Gly497Ser
['AGT']
>Gly497Gln
['CAG']
>Gly497Met
['ATG']
>Gly497Asn
['AAT']
>Gly497Pro
['CCA']
>Gly497Lys
['AAG']
>Gly497Thr
['ACC']
>Gly497Phe
['TTT']
>Gly497Ala
['GCA']
>Gly497Gly
['GGG']
>Gly497Ile
['ATT']
>Gly497Leu
['CTC']
>Gly497His
['CAT']
>Gly497Arg
['CGG']
>Gly497Trp
['TGG']
>Gly497Val
['GTG']
>Gly497Glu
['GAA']
>Gly497Tyr
['TAC']
>Gly498Cys
['TGC']
>Gly498Asp
['GAT']
>Gly498Ser
['AGT']
>Gly498Gln
['CAG']
>Gly498Met
['ATG']
>Gly498Asn
['AAT']
>Gly498Pro
['CCG']
>Gly498Lys
['AAG']
>Gly498Thr
['ACC']
>Gly498Phe
['TTC']
>Gly498Ala
['GCC']
>Gly498Gly
['GGC']
>Gly498Ile
['ATC']
>Gly498Leu
['CTC']
>Gly498His
['CAT']
>Gly498Arg
['CGC']
>Gly498Trp
['TGG']
>Gly498Val
['GTG']
>Gly498Glu
['GAA']
>Gly498Tyr
['TAT']
>Phe499Cys
['TGT']
>Phe499Asp
['GAT']
>Phe499Ser
['TCT']
>Phe499Gln
['CAA']
>Phe499Met
['ATG']
>Phe499Asn
['AAC']
>Phe499Pro
['CCG']
>Phe499Lys
['AAA']
>Phe499Thr
['ACA']
>Phe499Phe
['TTT']
>Phe499Ala
['GCC']
>Phe499Gly
['GGT']
>Phe499Ile
['ATA']
>Phe499Leu
['TTA']
>Phe499His
['CAT']
>Phe499Arg
['AGG']
>Phe499Trp
['TGG']
>Phe499Val
['GTG']
>Phe499Glu
['GAG']
>Phe499Tyr
['TAT']
>Gly500Cys
['TGC']
>Gly500Asp
['GAT']
>Gly500Ser
['TCC']
>Gly500Gln
['CAA']
>Gly500Met
['ATG']
>Gly500Asn
['AAC']
>Gly500Pro
['CCG']
>Gly500Lys
['AAG']
>Gly500Thr
['ACT']
>Gly500Phe
['TTC']
>Gly500Ala
['GCA']
>Gly500Gly
['GGT']
>Gly500Ile
['ATA']
>Gly500Leu
['CTT']
>Gly500His
['CAT']
>Gly500Arg
['AGG']
>Gly500Trp
['TGG']
>Gly500Val
['GTC']
>Gly500Glu
['GAA']
>Gly500Tyr
['TAT']
>Gly501Cys
['TGC']
>Gly501Asp
['GAT']
>Gly501Ser
['AGT']
>Gly501Gln
['CAG']
>Gly501Met
['ATG']
>Gly501Asn
['AAT']
>Gly501Pro
['CCC']
>Gly501Lys
['AAG']
>Gly501Thr
['ACC']
>Gly501Phe
['TTT']
>Gly501Ala
['GCC']
>Gly501Gly
['GGA']
>Gly501Ile
['ATT']
>Gly501Leu
['TTG']
>Gly501His
['CAC']
>Gly501Arg
['CGC']
>Gly501Trp
['TGG']
>Gly501Val
['GTG']
>Gly501Glu
['GAG']
>Gly501Tyr
['TAT']
>Arg502Cys
['TGT']
>Arg502Asp
['GAT']
>Arg502Ser
['TCT']
>Arg502Gln
['CAA']
>Arg502Met
['ATG']
>Arg502Asn
['AAT']
>Arg502Pro
['CCA']
>Arg502Lys
['AAG']
>Arg502Thr
['ACC']
>Arg502Phe
['TTC']
>Arg502Ala
['GCG']
>Arg502Gly
['GGG']
>Arg502Ile
['ATA']
>Arg502Leu
['CTT']
>Arg502His
['CAC']
>Arg502Arg
['CGG']
>Arg502Trp
['TGG']
>Arg502Val
['GTG']
>Arg502Glu
['GAG']
>Arg502Tyr
['TAT']
>Arg503Cys
['TGT']
>Arg503Asp
['GAC']
>Arg503Ser
['TCA']
>Arg503Gln
['CAG']
>Arg503Met
['ATG']
>Arg503Asn
['AAT']
>Arg503Pro
['CCC']
>Arg503Lys
['AAA']
>Arg503Thr
['ACA']
>Arg503Phe
['TTC']
>Arg503Ala
['GCA']
>Arg503Gly
['GGA']
>Arg503Ile
['ATC']
>Arg503Leu
['CTC']
>Arg503His
['CAC']
>Arg503Arg
['CGT']
>Arg503Trp
['TGG']
>Arg503Val
['GTA']
>Arg503Glu
['GAA']
>Arg503Tyr
['TAC']
>Gly504Cys
['TGT']
>Gly504Asp
['GAC']
>Gly504Ser
['AGC']
>Gly504Gln
['CAA']
>Gly504Met
['ATG']
>Gly504Asn
['AAT']
>Gly504Pro
['CCA']
>Gly504Lys
['AAG']
>Gly504Thr
['ACG']
>Gly504Phe
['TTC']
>Gly504Ala
['GCA']
>Gly504Gly
['GGT']
>Gly504Ile
['ATC']
>Gly504Leu
['CTC']
>Gly504His
['CAC']
>Gly504Arg
['CGG']
>Gly504Trp
['TGG']
>Gly504Val
['GTA']
>Gly504Glu
['GAG']
>Gly504Tyr
['TAT']
>Ser505Cys
['TGC']
>Ser505Asp
['GAT']
>Ser505Ser
['TCG']
>Ser505Gln
['CAA']
>Ser505Met
['ATG']
>Ser505Asn
['AAT']
>Ser505Pro
['CCT']
>Ser505Lys
['AAA']
>Ser505Thr
['ACA']
>Ser505Phe
['TTC']
>Ser505Ala
['GCA']
>Ser505Gly
['GGC']
>Ser505Ile
['ATT']
>Ser505Leu
['CTC']
>Ser505His
['CAT']
>Ser505Arg
['CGT']
>Ser505Trp
['TGG']
>Ser505Val
['GTA']
>Ser505Glu
['GAG']
>Ser505Tyr
['TAT']
>Arg506Cys
['TGC']
>Arg506Asp
['GAT']
>Arg506Ser
['AGT']
>Arg506Gln
['CAA']
>Arg506Met
['ATG']
>Arg506Asn
['AAC']
>Arg506Pro
['CCT']
>Arg506Lys
['AAG']
>Arg506Thr
['ACC']
>Arg506Phe
['TTT']
>Arg506Ala
['GCT']
>Arg506Gly
['GGC']
>Arg506Ile
['ATC']
>Arg506Leu
['TTG']
>Arg506His
['CAC']
>Arg506Arg
['CGC']
>Arg506Trp
['TGG']
>Arg506Val
['GTA']
>Arg506Glu
['GAG']
>Arg506Tyr
['TAT']
>Thr507Cys
['TGC']
>Thr507Asp
['GAT']
>Thr507Ser
['TCG']
>Thr507Gln
['CAA']
>Thr507Met
['ATG']
>Thr507Asn
['AAC']
>Thr507Pro
['CCA']
>Thr507Lys
['AAA']
>Thr507Thr
['ACA']
>Thr507Phe
['TTT']
>Thr507Ala
['GCT']
>Thr507Gly
['GGA']
>Thr507Ile
['ATA']
>Thr507Leu
['CTA']
>Thr507His
['CAC']
>Thr507Arg
['AGA']
>Thr507Trp
['TGG']
>Thr507Val
['GTC']
>Thr507Glu
['GAG']
>Thr507Tyr
['TAT']
>Leu508Cys
['TGC']
>Leu508Asp
['GAC']
>Leu508Ser
['TCG']
>Leu508Gln
['CAG']
>Leu508Met
['ATG']
>Leu508Asn
['AAC']
>Leu508Pro
['CCA']
>Leu508Lys
['AAA']
>Leu508Thr
['ACT']
>Leu508Phe
['TTC']
>Leu508Ala
['GCA']
>Leu508Gly
['GGA']
>Leu508Ile
['ATC']
>Leu508Leu
['TTG']
>Leu508His
['CAT']
>Leu508Arg
['CGG']
>Leu508Trp
['TGG']
>Leu508Val
['GTA']
>Leu508Glu
['GAA']
>Leu508Tyr
['TAC']
>Val509Cys
['TGC']
>Val509Asp
['GAT']
>Val509Ser
['TCG']
>Val509Gln
['CAA']
>Val509Met
['ATG']
>Val509Asn
['AAT']
>Val509Pro
['CCG']
>Val509Lys
['AAA']
>Val509Thr
['ACA']
>Val509Phe
['TTC']
>Val509Ala
['GCG']
>Val509Gly
['GGT']
>Val509Ile
['ATT']
>Val509Leu
['TTA']
>Val509His
['CAC']
>Val509Arg
['CGC']
>Val509Trp
['TGG']
>Val509Val
['GTT']
>Val509Glu
['GAG']
>Val509Tyr
['TAT']
>Ser510Cys
['TGC']
>Ser510Asp
['GAC']
>Ser510Ser
['TCG']
>Ser510Gln
['CAG']
>Ser510Met
['ATG']
>Ser510Asn
['AAC']
>Ser510Pro
['CCA']
>Ser510Lys
['AAG']
>Ser510Thr
['ACT']
>Ser510Phe
['TTC']
>Ser510Ala
['GCT']
>Ser510Gly
['GGC']
>Ser510Ile
['ATA']
>Ser510Leu
['TTA']
>Ser510His
['CAC']
>Ser510Arg
['CGT']
>Ser510Trp
['TGG']
>Ser510Val
['GTC']
>Ser510Glu
['GAG']
>Ser510Tyr
['TAT']
>Gln511Cys
['TGC']
>Gln511Asp
['GAT']
>Gln511Ser
['TCC']
>Gln511Gln
['CAA']
>Gln511Met
['ATG']
>Gln511Asn
['AAC']
>Gln511Pro
['CCC']
>Gln511Lys
['AAG']
>Gln511Thr
['ACG']
>Gln511Phe
['TTT']
>Gln511Ala
['GCA']
>Gln511Gly
['GGT']
>Gln511Ile
['ATA']
>Gln511Leu
['TTG']
>Gln511His
['CAC']
>Gln511Arg
['AGA']
>Gln511Trp
['TGG']
>Gln511Val
['GTG']
>Gln511Glu
['GAG']
>Gln511Tyr
['TAT']
>Arg512Cys
['TGT']
>Arg512Asp
['GAT']
>Arg512Ser
['TCT']
>Arg512Gln
['CAA']
>Arg512Met
['ATG']
>Arg512Asn
['AAT']
>Arg512Pro
['CCT']
>Arg512Lys
['AAG']
>Arg512Thr
['ACG']
>Arg512Phe
['TTT']
>Arg512Ala
['GCG']
>Arg512Gly
['GGT']
>Arg512Ile
['ATA']
>Arg512Leu
['CTA']
>Arg512His
['CAC']
>Arg512Arg
['CGC']
>Arg512Trp
['TGG']
>Arg512Val
['GTA']
>Arg512Glu
['GAG']
>Arg512Tyr
['TAC']
>Leu513Cys
['TGC']
>Leu513Asp
['GAT']
>Leu513Ser
['AGC']
>Leu513Gln
['CAG']
>Leu513Met
['ATG']
>Leu513Asn
['AAC']
>Leu513Pro
['CCG']
>Leu513Lys
['AAG']
>Leu513Thr
['ACT']
>Leu513Phe
['TTC']
>Leu513Ala
['GCA']
>Leu513Gly
['GGG']
>Leu513Ile
['ATA']
>Leu513Leu
['TTA']
>Leu513His
['CAC']
>Leu513Arg
['AGG']
>Leu513Trp
['TGG']
>Leu513Val
['GTT']
>Leu513Glu
['GAG']
>Leu513Tyr
['TAC']
>Gln514Cys
['TGT']
>Gln514Asp
['GAT']
>Gln514Ser
['AGC']
>Gln514Gln
['CAA']
>Gln514Met
['ATG']
>Gln514Asn
['AAT']
>Gln514Pro
['CCG']
>Gln514Lys
['AAG']
>Gln514Thr
['ACG']
>Gln514Phe
['TTT']
>Gln514Ala
['GCG']
>Gln514Gly
['GGG']
>Gln514Ile
['ATT']
>Gln514Leu
['TTA']
>Gln514His
['CAC']
>Gln514Arg
['AGA']
>Gln514Trp
['TGG']
>Gln514Val
['GTT']
>Gln514Glu
['GAG']
>Gln514Tyr
['TAT']
>Leu515Cys
['TGC']
>Leu515Asp
['GAC']
>Leu515Ser
['AGC']
>Leu515Gln
['CAA']
>Leu515Met
['ATG']
>Leu515Asn
['AAC']
>Leu515Pro
['CCA']
>Leu515Lys
['AAA']
>Leu515Thr
['ACG']
>Leu515Phe
['TTT']
>Leu515Ala
['GCC']
>Leu515Gly
['GGA']
>Leu515Ile
['ATA']
>Leu515Leu
['CTT']
>Leu515His
['CAT']
>Leu515Arg
['CGC']
>Leu515Trp
['TGG']
>Leu515Val
['GTC']
>Leu515Glu
['GAA']
>Leu515Tyr
['TAC']
>Gln516Cys
['TGT']
>Gln516Asp
['GAT']
>Gln516Ser
['TCG']
>Gln516Gln
['CAA']
>Gln516Met
['ATG']
>Gln516Asn
['AAT']
>Gln516Pro
['CCT']
>Gln516Lys
['AAA']
>Gln516Thr
['ACG']
>Gln516Phe
['TTT']
>Gln516Ala
['GCG']
>Gln516Gly
['GGA']
>Gln516Ile
['ATA']
>Gln516Leu
['CTT']
>Gln516His
['CAT']
>Gln516Arg
['CGT']
>Gln516Trp
['TGG']
>Gln516Val
['GTC']
>Gln516Glu
['GAA']
>Gln516Tyr
['TAC']
>Ser517Cys
['TGC']
>Ser517Asp
['GAT']
>Ser517Ser
['TCA']
>Ser517Gln
['CAG']
>Ser517Met
['ATG']
>Ser517Asn
['AAC']
>Ser517Pro
['CCC']
>Ser517Lys
['AAA']
>Ser517Thr
['ACA']
>Ser517Phe
['TTT']
>Ser517Ala
['GCA']
>Ser517Gly
['GGA']
>Ser517Ile
['ATC']
>Ser517Leu
['CTC']
>Ser517His
['CAC']
>Ser517Arg
['CGG']
>Ser517Trp
['TGG']
>Ser517Val
['GTT']
>Ser517Glu
['GAG']
>Ser517Tyr
['TAT']
>Ile518Cys
['TGC']
>Ile518Asp
['GAT']
>Ile518Ser
['TCC']
>Ile518Gln
['CAA']
>Ile518Met
['ATG']
>Ile518Asn
['AAT']
>Ile518Pro
['CCC']
>Ile518Lys
['AAG']
>Ile518Thr
['ACC']
>Ile518Phe
['TTT']
>Ile518Ala
['GCC']
>Ile518Gly
['GGG']
>Ile518Ile
['ATT']
>Ile518Leu
['TTG']
>Ile518His
['CAC']
>Ile518Arg
['CGG']
>Ile518Trp
['TGG']
>Ile518Val
['GTA']
>Ile518Glu
['GAG']
>Ile518Tyr
['TAC']
>Glu519Cys
['TGC']
>Glu519Asp
['GAT']
>Glu519Ser
['TCT']
>Glu519Gln
['CAG']
>Glu519Met
['ATG']
>Glu519Asn
['AAT']
>Glu519Pro
['CCA']
>Glu519Lys
['AAA']
>Glu519Thr
['ACT']
>Glu519Phe
['TTT']
>Glu519Ala
['GCC']
>Glu519Gly
['GGT']
>Glu519Ile
['ATT']
>Glu519Leu
['TTA']
>Glu519His
['CAT']
>Glu519Arg
['AGG']
>Glu519Trp
['TGG']
>Glu519Val
['GTA']
>Glu519Glu
['GAA']
>Glu519Tyr
['TAC']
>Glu520Cys
['TGC']
>Glu520Asp
['GAC']
>Glu520Ser
['TCC']
>Glu520Gln
['CAA']
>Glu520Met
['ATG']
>Glu520Asn
['AAC']
>Glu520Pro
['CCA']
>Glu520Lys
['AAG']
>Glu520Thr
['ACA']
>Glu520Phe
['TTC']
>Glu520Ala
['GCA']
>Glu520Gly
['GGC']
>Glu520Ile
['ATA']
>Glu520Leu
['CTC']
>Glu520His
['CAT']
>Glu520Arg
['CGA']
>Glu520Trp
['TGG']
>Glu520Val
['GTC']
>Glu520Glu
['GAA']
>Glu520Tyr
['TAT']
>Gly521Cys
['TGT']
>Gly521Asp
['GAT']
>Gly521Ser
['AGT']
>Gly521Gln
['CAG']
>Gly521Met
['ATG']
>Gly521Asn
['AAT']
>Gly521Pro
['CCG']
>Gly521Lys
['AAA']
>Gly521Thr
['ACA']
>Gly521Phe
['TTT']
>Gly521Ala
['GCT']
>Gly521Gly
['GGC']
>Gly521Ile
['ATT']
>Gly521Leu
['CTC']
>Gly521His
['CAC']
>Gly521Arg
['CGC']
>Gly521Trp
['TGG']
>Gly521Val
['GTG']
>Gly521Glu
['GAG']
>Gly521Tyr
['TAT']
>Asp522Cys
['TGT']
>Asp522Asp
['GAC']
>Asp522Ser
['TCC']
>Asp522Gln
['CAA']
>Asp522Met
['ATG']
>Asp522Asn
['AAC']
>Asp522Pro
['CCC']
>Asp522Lys
['AAA']
>Asp522Thr
['ACC']
>Asp522Phe
['TTC']
>Asp522Ala
['GCC']
>Asp522Gly
['GGC']
>Asp522Ile
['ATA']
>Asp522Leu
['CTG']
>Asp522His
['CAC']
>Asp522Arg
['AGG']
>Asp522Trp
['TGG']
>Asp522Val
['GTT']
>Asp522Glu
['GAA']
>Asp522Tyr
['TAC']
>Val523Cys
['TGT']
>Val523Asp
['GAT']
>Val523Ser
['AGT']
>Val523Gln
['CAG']
>Val523Met
['ATG']
>Val523Asn
['AAC']
>Val523Pro
['CCG']
>Val523Lys
['AAA']
>Val523Thr
['ACA']
>Val523Phe
['TTC']
>Val523Ala
['GCG']
>Val523Gly
['GGA']
>Val523Ile
['ATC']
>Val523Leu
['CTG']
>Val523His
['CAT']
>Val523Arg
['AGG']
>Val523Trp
['TGG']
>Val523Val
['GTT']
>Val523Glu
['GAA']
>Val523Tyr
['TAC']
>Leu524Cys
['TGC']
>Leu524Asp
['GAC']
>Leu524Ser
['TCC']
>Leu524Gln
['CAA']
>Leu524Met
['ATG']
>Leu524Asn
['AAT']
>Leu524Pro
['CCG']
>Leu524Lys
['AAA']
>Leu524Thr
['ACT']
>Leu524Phe
['TTT']
>Leu524Ala
['GCT']
>Leu524Gly
['GGG']
>Leu524Ile
['ATA']
>Leu524Leu
['TTG']
>Leu524His
['CAT']
>Leu524Arg
['CGT']
>Leu524Trp
['TGG']
>Leu524Val
['GTA']
>Leu524Glu
['GAG']
>Leu524Tyr
['TAT']
>Ala525Cys
['TGT']
>Ala525Asp
['GAT']
>Ala525Ser
['TCA']
>Ala525Gln
['CAA']
>Ala525Met
['ATG']
>Ala525Asn
['AAC']
>Ala525Pro
['CCG']
>Ala525Lys
['AAA']
>Ala525Thr
['ACC']
>Ala525Phe
['TTT']
>Ala525Ala
['GCA']
>Ala525Gly
['GGG']
>Ala525Ile
['ATA']
>Ala525Leu
['CTT']
>Ala525His
['CAT']
>Ala525Arg
['AGA']
>Ala525Trp
['TGG']
>Ala525Val
['GTA']
>Ala525Glu
['GAA']
>Ala525Tyr
['TAT']
>Ala526Cys
['TGC']
>Ala526Asp
['GAC']
>Ala526Ser
['TCT']
>Ala526Gln
['CAA']
>Ala526Met
['ATG']
>Ala526Asn
['AAT']
>Ala526Pro
['CCT']
>Ala526Lys
['AAG']
>Ala526Thr
['ACA']
>Ala526Phe
['TTC']
>Ala526Ala
['GCG']
>Ala526Gly
['GGA']
>Ala526Ile
['ATC']
>Ala526Leu
['TTA']
>Ala526His
['CAC']
>Ala526Arg
['CGC']
>Ala526Trp
['TGG']
>Ala526Val
['GTC']
>Ala526Glu
['GAG']
>Ala526Tyr
['TAC']
>Glu527Cys
['TGT']
>Glu527Asp
['GAC']
>Glu527Ser
['TCC']
>Glu527Gln
['CAA']
>Glu527Met
['ATG']
>Glu527Asn
['AAC']
>Glu527Pro
['CCC']
>Glu527Lys
['AAG']
>Glu527Thr
['ACC']
>Glu527Phe
['TTC']
>Glu527Ala
['GCA']
>Glu527Gly
['GGA']
>Glu527Ile
['ATA']
>Glu527Leu
['TTA']
>Glu527His
['CAT']
>Glu527Arg
['CGG']
>Glu527Trp
['TGG']
>Glu527Val
['GTG']
>Glu527Glu
['GAA']
>Glu527Tyr
['TAT']
>Gln528Cys
['TGT']
>Gln528Asp
['GAT']
>Gln528Ser
['AGT']
>Gln528Gln
['CAA']
>Gln528Met
['ATG']
>Gln528Asn
['AAT']
>Gln528Pro
['CCG']
>Gln528Lys
['AAG']
>Gln528Thr
['ACC']
>Gln528Phe
['TTC']
>Gln528Ala
['GCT']
>Gln528Gly
['GGC']
>Gln528Ile
['ATT']
>Gln528Leu
['CTT']
>Gln528His
['CAC']
>Gln528Arg
['CGG']
>Gln528Trp
['TGG']
>Gln528Val
['GTA']
>Gln528Glu
['GAG']
>Gln528Tyr
['TAC']
>Arg529Cys
['TGT']
>Arg529Asp
['GAT']
>Arg529Ser
['TCG']
>Arg529Gln
['CAG']
>Arg529Met
['ATG']
>Arg529Asn
['AAT']
>Arg529Pro
['CCC']
>Arg529Lys
['AAA']
>Arg529Thr
['ACC']
>Arg529Phe
['TTT']
>Arg529Ala
['GCT']
>Arg529Gly
['GGC']
>Arg529Ile
['ATA']
>Arg529Leu
['CTA']
>Arg529His
['CAT']
>Arg529Arg
['AGA']
>Arg529Trp
['TGG']
>Arg529Val
['GTG']
>Arg529Glu
['GAG']
>Arg529Tyr
['TAT']
