## Supplementary material for "Deep Insertion, Deletion, and Missense Mutation Libraries for Exploring Protein Variation in Evolution, Disease, and Biology": Hikeshi_mutations.csv

>Gln160Cys
['TGC']
>Gln160Asp
['GAC']
>Gln160Ser
['TCC']
>Gln160Gln
['CAA']
>Gln160Met
['ATG']
>Gln160Asn
['AAT']
>Gln160Pro
['CCT']
>Gln160Lys
['AAG']
>Gln160Thr
['ACG']
>Gln160Phe
['TTT']
>Gln160Ala
['GCT']
>Gln160Gly
['GGG']
>Gln160Ile
['ATT']
>Gln160Leu
['TTG']
>Gln160His
['CAC']
>Gln160Arg
['CGT']
>Gln160Trp
['TGG']
>Gln160Val
['GTA']
>Gln160Glu
['GAA']
>Gln160Tyr
['TAC']
>Ala161Cys
['TGC']
>Ala161Asp
['GAT']
>Ala161Ser
['TCG']
>Ala161Gln
['CAA']
>Ala161Met
['ATG']
>Ala161Asn
['AAT']
>Ala161Pro
['CCA']
>Ala161Lys
['AAA']
>Ala161Thr
['ACT']
>Ala161Phe
['TTT']
>Ala161Ala
['GCT']
>Ala161Gly
['GGC']
>Ala161Ile
['ATT']
>Ala161Leu
['TTA']
>Ala161His
['CAC']
>Ala161Arg
['AGG']
>Ala161Trp
['TGG']
>Ala161Val
['GTG']
>Ala161Glu
['GAA']
>Ala161Tyr
['TAT']
>Gln162Cys
['TGC']
>Gln162Asp
['GAT']
>Gln162Ser
['AGC']
>Gln162Gln
['CAA']
>Gln162Met
['ATG']
>Gln162Asn
['AAT']
>Gln162Pro
['CCC']
>Gln162Lys
['AAA']
>Gln162Thr
['ACG']
>Gln162Phe
['TTC']
>Gln162Ala
['GCG']
>Gln162Gly
['GGC']
>Gln162Ile
['ATC']
>Gln162Leu
['CTT']
>Gln162His
['CAT']
>Gln162Arg
['CGG']
>Gln162Trp
['TGG']
>Gln162Val
['GTT']
>Gln162Glu
['GAA']
>Gln162Tyr
['TAC']
>Met163Cys
['TGT']
>Met163Asp
['GAT']
>Met163Ser
['TCC']
>Met163Gln
['CAA']
>Met163Asn
['AAC']
>Met163Pro
['CCC']
>Met163Lys
['AAA']
>Met163Thr
['ACA']
>Met163Phe
['TTC']
>Met163Ala
['GCA']
>Met163Gly
['GGT']
>Met163Ile
['ATC']
>Met163Leu
['CTG']
>Met163His
['CAT']
>Met163Arg
['CGT']
>Met163Trp
['TGG']
>Met163Val
['GTT']
>Met163Glu
['GAG']
>Met163Tyr
['TAC']
>Thr164Cys
['TGT']
>Thr164Asp
['GAC']
>Thr164Ser
['TCA']
>Thr164Gln
['CAG']
>Thr164Met
['ATG']
>Thr164Asn
['AAC']
>Thr164Pro
['CCT']
>Thr164Lys
['AAG']
>Thr164Thr
['ACG']
>Thr164Phe
['TTC']
>Thr164Ala
['GCC']
>Thr164Gly
['GGC']
>Thr164Ile
['ATA']
>Thr164Leu
['CTG']
>Thr164His
['CAT']
>Thr164Arg
['CGA']
>Thr164Trp
['TGG']
>Thr164Val
['GTG']
>Thr164Glu
['GAG']
>Thr164Tyr
['TAC']
>Pro165Cys
['TGC']
>Pro165Asp
['GAC']
>Pro165Ser
['TCT']
>Pro165Gln
['CAG']
>Pro165Met
['ATG']
>Pro165Asn
['AAC']
>Pro165Pro
['CCG']
>Pro165Lys
['AAA']
>Pro165Thr
['ACT']
>Pro165Phe
['TTT']
>Pro165Ala
['GCC']
>Pro165Gly
['GGA']
>Pro165Ile
['ATT']
>Pro165Leu
['CTA']
>Pro165His
['CAT']
>Pro165Arg
['CGC']
>Pro165Trp
['TGG']
>Pro165Val
['GTA']
>Pro165Glu
['GAG']
>Pro165Tyr
['TAC']
>Ser166Cys
['TGT']
>Ser166Asp
['GAT']
>Ser166Ser
['TCC']
>Ser166Gln
['CAG']
>Ser166Met
['ATG']
>Ser166Asn
['AAC']
>Ser166Pro
['CCA']
>Ser166Lys
['AAG']
>Ser166Thr
['ACC']
>Ser166Phe
['TTC']
>Ser166Ala
['GCG']
>Ser166Gly
['GGA']
>Ser166Ile
['ATA']
>Ser166Leu
['CTA']
>Ser166His
['CAT']
>Ser166Arg
['CGG']
>Ser166Trp
['TGG']
>Ser166Val
['GTT']
>Ser166Glu
['GAG']
>Ser166Tyr
['TAT']
>Pro167Cys
['TGT']
>Pro167Asp
['GAC']
>Pro167Ser
['AGT']
>Pro167Gln
['CAA']
>Pro167Met
['ATG']
>Pro167Asn
['AAC']
>Pro167Pro
['CCC']
>Pro167Lys
['AAG']
>Pro167Thr
['ACG']
>Pro167Phe
['TTT']
>Pro167Ala
['GCC']
>Pro167Gly
['GGC']
>Pro167Ile
['ATT']
>Pro167Leu
['CTC']
>Pro167His
['CAC']
>Pro167Arg
['AGG']
>Pro167Trp
['TGG']
>Pro167Val
['GTT']
>Pro167Glu
['GAG']
>Pro167Tyr
['TAC']
>Ser168Cys
['TGC']
>Ser168Asp
['GAT']
>Ser168Ser
['TCG']
>Ser168Gln
['CAG']
>Ser168Met
['ATG']
>Ser168Asn
['AAC']
>Ser168Pro
['CCA']
>Ser168Lys
['AAA']
>Ser168Thr
['ACA']
>Ser168Phe
['TTC']
>Ser168Ala
['GCT']
>Ser168Gly
['GGC']
>Ser168Ile
['ATT']
>Ser168Leu
['CTA']
>Ser168His
['CAC']
>Ser168Arg
['AGA']
>Ser168Trp
['TGG']
>Ser168Val
['GTC']
>Ser168Glu
['GAG']
>Ser168Tyr
['TAC']
>Glu169Cys
['TGC']
>Glu169Asp
['GAC']
>Glu169Ser
['TCA']
>Glu169Gln
['CAA']
>Glu169Met
['ATG']
>Glu169Asn
['AAC']
>Glu169Pro
['CCA']
>Glu169Lys
['AAG']
>Glu169Thr
['ACA']
>Glu169Phe
['TTT']
>Glu169Ala
['GCA']
>Glu169Gly
['GGT']
>Glu169Ile
['ATT']
>Glu169Leu
['TTA']
>Glu169His
['CAT']
>Glu169Arg
['AGA']
>Glu169Trp
['TGG']
>Glu169Val
['GTG']
>Glu169Glu
['GAG']
>Glu169Tyr
['TAC']
>Met170Cys
['TGT']
>Met170Asp
['GAC']
>Met170Ser
['TCT']
>Met170Gln
['CAA']
>Met170Asn
['AAT']
>Met170Pro
['CCA']
>Met170Lys
['AAA']
>Met170Thr
['ACG']
>Met170Phe
['TTT']
>Met170Ala
['GCC']
>Met170Gly
['GGC']
>Met170Ile
['ATA']
>Met170Leu
['CTA']
>Met170His
['CAT']
>Met170Arg
['CGT']
>Met170Trp
['TGG']
>Met170Val
['GTG']
>Met170Glu
['GAG']
>Met170Tyr
['TAT']
>Phe171Cys
['TGT']
>Phe171Asp
['GAT']
>Phe171Ser
['AGT']
>Phe171Gln
['CAA']
>Phe171Met
['ATG']
>Phe171Asn
['AAT']
>Phe171Pro
['CCC']
>Phe171Lys
['AAA']
>Phe171Thr
['ACT']
>Phe171Phe
['TTT']
>Phe171Ala
['GCT']
>Phe171Gly
['GGA']
>Phe171Ile
['ATA']
>Phe171Leu
['CTG']
>Phe171His
['CAC']
>Phe171Arg
['CGC']
>Phe171Trp
['TGG']
>Phe171Val
['GTG']
>Phe171Glu
['GAA']
>Phe171Tyr
['TAC']
>Ile172Cys
['TGC']
>Ile172Asp
['GAT']
>Ile172Ser
['TCA']
>Ile172Gln
['CAG']
>Ile172Met
['ATG']
>Ile172Asn
['AAC']
>Ile172Pro
['CCA']
>Ile172Lys
['AAG']
>Ile172Thr
['ACG']
>Ile172Phe
['TTC']
>Ile172Ala
['GCT']
>Ile172Gly
['GGT']
>Ile172Ile
['ATA']
>Ile172Leu
['CTC']
>Ile172His
['CAT']
>Ile172Arg
['CGA']
>Ile172Trp
['TGG']
>Ile172Val
['GTA']
>Ile172Glu
['GAG']
>Ile172Tyr
['TAT']
>Pro173Cys
['TGT']
>Pro173Asp
['GAT']
>Pro173Ser
['TCA']
>Pro173Gln
['CAG']
>Pro173Met
['ATG']
>Pro173Asn
['AAC']
>Pro173Pro
['CCT']
>Pro173Lys
['AAA']
>Pro173Thr
['ACA']
>Pro173Phe
['TTT']
>Pro173Ala
['GCG']
>Pro173Gly
['GGG']
>Pro173Ile
['ATA']
>Pro173Leu
['TTA']
>Pro173His
['CAT']
>Pro173Arg
['CGT']
>Pro173Trp
['TGG']
>Pro173Val
['GTG']
>Pro173Glu
['GAA']
>Pro173Tyr
['TAT']
>Ala174Cys
['TGC']
>Ala174Asp
['GAC']
>Ala174Ser
['TCG']
>Ala174Gln
['CAA']
>Ala174Met
['ATG']
>Ala174Asn
['AAT']
>Ala174Pro
['CCG']
>Ala174Lys
['AAA']
>Ala174Thr
['ACG']
>Ala174Phe
['TTT']
>Ala174Ala
['GCT']
>Ala174Gly
['GGC']
>Ala174Ile
['ATC']
>Ala174Leu
['TTA']
>Ala174His
['CAC']
>Ala174Arg
['AGA']
>Ala174Trp
['TGG']
>Ala174Val
['GTA']
>Ala174Glu
['GAA']
>Ala174Tyr
['TAC']
>Asn175Cys
['TGT']
>Asn175Asp
['GAC']
>Asn175Ser
['TCG']
>Asn175Gln
['CAA']
>Asn175Met
['ATG']
>Asn175Asn
['AAC']
>Asn175Pro
['CCA']
>Asn175Lys
['AAA']
>Asn175Thr
['ACA']
>Asn175Phe
['TTC']
>Asn175Ala
['GCT']
>Asn175Gly
['GGA']
>Asn175Ile
['ATC']
>Asn175Leu
['CTA']
>Asn175His
['CAT']
>Asn175Arg
['CGC']
>Asn175Trp
['TGG']
>Asn175Val
['GTG']
>Asn175Glu
['GAA']
>Asn175Tyr
['TAT']
>Val176Cys
['TGC']
>Val176Asp
['GAT']
>Val176Ser
['TCT']
>Val176Gln
['CAG']
>Val176Met
['ATG']
>Val176Asn
['AAC']
>Val176Pro
['CCC']
>Val176Lys
['AAG']
>Val176Thr
['ACC']
>Val176Phe
['TTT']
>Val176Ala
['GCC']
>Val176Gly
['GGG']
>Val176Ile
['ATC']
>Val176Leu
['TTG']
>Val176His
['CAT']
>Val176Arg
['CGC']
>Val176Trp
['TGG']
>Val176Val
['GTT']
>Val176Glu
['GAG']
>Val176Tyr
['TAC']
>Val177Cys
['TGT']
>Val177Asp
['GAC']
>Val177Ser
['TCG']
>Val177Gln
['CAG']
>Val177Met
['ATG']
>Val177Asn
['AAT']
>Val177Pro
['CCC']
>Val177Lys
['AAG']
>Val177Thr
['ACT']
>Val177Phe
['TTC']
>Val177Ala
['GCC']
>Val177Gly
['GGG']
>Val177Ile
['ATC']
>Val177Leu
['TTG']
>Val177His
['CAC']
>Val177Arg
['CGT']
>Val177Trp
['TGG']
>Val177Val
['GTC']
>Val177Glu
['GAA']
>Val177Tyr
['TAT']
>Leu178Cys
['TGT']
>Leu178Asp
['GAT']
>Leu178Ser
['AGC']
>Leu178Gln
['CAG']
>Leu178Met
['ATG']
>Leu178Asn
['AAT']
>Leu178Pro
['CCG']
>Leu178Lys
['AAG']
>Leu178Thr
['ACC']
>Leu178Phe
['TTC']
>Leu178Ala
['GCC']
>Leu178Gly
['GGA']
>Leu178Ile
['ATC']
>Leu178Leu
['TTG']
>Leu178His
['CAC']
>Leu178Arg
['AGA']
>Leu178Trp
['TGG']
>Leu178Val
['GTT']
>Leu178Glu
['GAA']
>Leu178Tyr
['TAC']
>Lys179Cys
['TGC']
>Lys179Asp
['GAT']
>Lys179Ser
['AGC']
>Lys179Gln
['CAG']
>Lys179Met
['ATG']
>Lys179Asn
['AAT']
>Lys179Pro
['CCT']
>Lys179Lys
['AAG']
>Lys179Thr
['ACT']
>Lys179Phe
['TTC']
>Lys179Ala
['GCA']
>Lys179Gly
['GGC']
>Lys179Ile
['ATC']
>Lys179Leu
['CTA']
>Lys179His
['CAT']
>Lys179Arg
['CGA']
>Lys179Trp
['TGG']
>Lys179Val
['GTA']
>Lys179Glu
['GAA']
>Lys179Tyr
['TAT']
>Trp180Cys
['TGC']
>Trp180Asp
['GAT']
>Trp180Ser
['TCC']
>Trp180Gln
['CAG']
>Trp180Met
['ATG']
>Trp180Asn
['AAC']
>Trp180Pro
['CCA']
>Trp180Lys
['AAA']
>Trp180Thr
['ACC']
>Trp180Phe
['TTC']
>Trp180Ala
['GCG']
>Trp180Gly
['GGC']
>Trp180Ile
['ATC']
>Trp180Leu
['CTC']
>Trp180His
['CAT']
>Trp180Arg
['CGA']
>Trp180Val
['GTG']
>Trp180Glu
['GAG']
>Trp180Tyr
['TAT']
>Tyr181Cys
['TGT']
>Tyr181Asp
['GAT']
>Tyr181Ser
['TCG']
>Tyr181Gln
['CAA']
>Tyr181Met
['ATG']
>Tyr181Asn
['AAC']
>Tyr181Pro
['CCG']
>Tyr181Lys
['AAA']
>Tyr181Thr
['ACC']
>Tyr181Phe
['TTT']
>Tyr181Ala
['GCA']
>Tyr181Gly
['GGT']
>Tyr181Ile
['ATC']
>Tyr181Leu
['CTG']
>Tyr181His
['CAT']
>Tyr181Arg
['CGC']
>Tyr181Trp
['TGG']
>Tyr181Val
['GTA']
>Tyr181Glu
['GAA']
>Tyr181Tyr
['TAC']
>Glu182Cys
['TGT']
>Glu182Asp
['GAT']
>Glu182Ser
['TCC']
>Glu182Gln
['CAG']
>Glu182Met
['ATG']
>Glu182Asn
['AAC']
>Glu182Pro
['CCT']
>Glu182Lys
['AAA']
>Glu182Thr
['ACT']
>Glu182Phe
['TTC']
>Glu182Ala
['GCT']
>Glu182Gly
['GGT']
>Glu182Ile
['ATT']
>Glu182Leu
['TTG']
>Glu182His
['CAT']
>Glu182Arg
['CGT']
>Glu182Trp
['TGG']
>Glu182Val
['GTG']
>Glu182Glu
['GAG']
>Glu182Tyr
['TAC']
>Asn183Cys
['TGT']
>Asn183Asp
['GAT']
>Asn183Ser
['TCG']
>Asn183Gln
['CAA']
>Asn183Met
['ATG']
>Asn183Asn
['AAT']
>Asn183Pro
['CCC']
>Asn183Lys
['AAG']
>Asn183Thr
['ACC']
>Asn183Phe
['TTT']
>Asn183Ala
['GCA']
>Asn183Gly
['GGA']
>Asn183Ile
['ATT']
>Asn183Leu
['CTC']
>Asn183His
['CAT']
>Asn183Arg
['AGA']
>Asn183Trp
['TGG']
>Asn183Val
['GTG']
>Asn183Glu
['GAA']
>Asn183Tyr
['TAT']
>Phe184Cys
['TGT']
>Phe184Asp
['GAC']
>Phe184Ser
['TCA']
>Phe184Gln
['CAA']
>Phe184Met
['ATG']
>Phe184Asn
['AAT']
>Phe184Pro
['CCG']
>Phe184Lys
['AAG']
>Phe184Thr
['ACG']
>Phe184Phe
['TTC']
>Phe184Ala
['GCA']
>Phe184Gly
['GGG']
>Phe184Ile
['ATT']
>Phe184Leu
['TTG']
>Phe184His
['CAT']
>Phe184Arg
['CGA']
>Phe184Trp
['TGG']
>Phe184Val
['GTG']
>Phe184Glu
['GAA']
>Phe184Tyr
['TAT']
>Gln185Cys
['TGT']
>Gln185Asp
['GAC']
>Gln185Ser
['AGT']
>Gln185Gln
['CAG']
>Gln185Met
['ATG']
>Gln185Asn
['AAT']
>Gln185Pro
['CCG']
>Gln185Lys
['AAG']
>Gln185Thr
['ACC']
>Gln185Phe
['TTT']
>Gln185Ala
['GCA']
>Gln185Gly
['GGT']
>Gln185Ile
['ATC']
>Gln185Leu
['CTC']
>Gln185His
['CAT']
>Gln185Arg
['AGG']
>Gln185Trp
['TGG']
>Gln185Val
['GTG']
>Gln185Glu
['GAA']
>Gln185Tyr
['TAT']
>Arg186Cys
['TGT']
>Arg186Asp
['GAC']
>Arg186Ser
['AGC']
>Arg186Gln
['CAA']
>Arg186Met
['ATG']
>Arg186Asn
['AAT']
>Arg186Pro
['CCC']
>Arg186Lys
['AAA']
>Arg186Thr
['ACT']
>Arg186Phe
['TTT']
>Arg186Ala
['GCT']
>Arg186Gly
['GGA']
>Arg186Ile
['ATC']
>Arg186Leu
['TTG']
>Arg186His
['CAC']
>Arg186Arg
['AGG']
>Arg186Trp
['TGG']
>Arg186Val
['GTG']
>Arg186Glu
['GAG']
>Arg186Tyr
['TAT']
>Arg187Cys
['TGT']
>Arg187Asp
['GAT']
>Arg187Ser
['TCA']
>Arg187Gln
['CAA']
>Arg187Met
['ATG']
>Arg187Asn
['AAT']
>Arg187Pro
['CCA']
>Arg187Lys
['AAG']
>Arg187Thr
['ACT']
>Arg187Phe
['TTC']
>Arg187Ala
['GCA']
>Arg187Gly
['GGG']
>Arg187Ile
['ATC']
>Arg187Leu
['CTA']
>Arg187His
['CAC']
>Arg187Arg
['CGT']
>Arg187Trp
['TGG']
>Arg187Val
['GTG']
>Arg187Glu
['GAG']
>Arg187Tyr
['TAC']
>Leu188Cys
['TGT']
>Leu188Asp
['GAC']
>Leu188Ser
['TCG']
>Leu188Gln
['CAA']
>Leu188Met
['ATG']
>Leu188Asn
['AAT']
>Leu188Pro
['CCC']
>Leu188Lys
['AAA']
>Leu188Thr
['ACG']
>Leu188Phe
['TTC']
>Leu188Ala
['GCC']
>Leu188Gly
['GGG']
>Leu188Ile
['ATA']
>Leu188Leu
['CTT']
>Leu188His
['CAC']
>Leu188Arg
['AGA']
>Leu188Trp
['TGG']
>Leu188Val
['GTC']
>Leu188Glu
['GAA']
>Leu188Tyr
['TAC']
>Ala189Cys
['TGC']
>Ala189Asp
['GAC']
>Ala189Ser
['TCA']
>Ala189Gln
['CAA']
>Ala189Met
['ATG']
>Ala189Asn
['AAT']
>Ala189Pro
['CCG']
>Ala189Lys
['AAG']
>Ala189Thr
['ACC']
>Ala189Phe
['TTC']
>Ala189Ala
['GCG']
>Ala189Gly
['GGC']
>Ala189Ile
['ATC']
>Ala189Leu
['CTG']
>Ala189His
['CAC']
>Ala189Arg
['CGA']
>Ala189Trp
['TGG']
>Ala189Val
['GTT']
>Ala189Glu
['GAA']
>Ala189Tyr
['TAT']
>Gln190Cys
['TGT']
>Gln190Asp
['GAC']
>Gln190Ser
['TCA']
>Gln190Gln
['CAA']
>Gln190Met
['ATG']
>Gln190Asn
['AAC']
>Gln190Pro
['CCG']
>Gln190Lys
['AAA']
>Gln190Thr
['ACA']
>Gln190Phe
['TTT']
>Gln190Ala
['GCT']
>Gln190Gly
['GGC']
>Gln190Ile
['ATT']
>Gln190Leu
['CTT']
>Gln190His
['CAC']
>Gln190Arg
['CGT']
>Gln190Trp
['TGG']
>Gln190Val
['GTC']
>Gln190Glu
['GAA']
>Gln190Tyr
['TAC']
>Asn191Cys
['TGC']
>Asn191Asp
['GAC']
>Asn191Ser
['AGC']
>Asn191Gln
['CAG']
>Asn191Met
['ATG']
>Asn191Asn
['AAT']
>Asn191Pro
['CCA']
>Asn191Lys
['AAG']
>Asn191Thr
['ACC']
>Asn191Phe
['TTT']
>Asn191Ala
['GCC']
>Asn191Gly
['GGA']
>Asn191Ile
['ATC']
>Asn191Leu
['CTT']
>Asn191His
['CAT']
>Asn191Arg
['CGT']
>Asn191Trp
['TGG']
>Asn191Val
['GTT']
>Asn191Glu
['GAA']
>Asn191Tyr
['TAC']
>Pro192Cys
['TGT']
>Pro192Asp
['GAT']
>Pro192Ser
['TCA']
>Pro192Gln
['CAG']
>Pro192Met
['ATG']
>Pro192Asn
['AAT']
>Pro192Pro
['CCC']
>Pro192Lys
['AAG']
>Pro192Thr
['ACA']
>Pro192Phe
['TTC']
>Pro192Ala
['GCA']
>Pro192Gly
['GGA']
>Pro192Ile
['ATT']
>Pro192Leu
['TTA']
>Pro192His
['CAC']
>Pro192Arg
['CGG']
>Pro192Trp
['TGG']
>Pro192Val
['GTA']
>Pro192Glu
['GAG']
>Pro192Tyr
['TAC']
>Leu193Cys
['TGC']
>Leu193Asp
['GAT']
>Leu193Ser
['AGT']
>Leu193Gln
['CAG']
>Leu193Met
['ATG']
>Leu193Asn
['AAT']
>Leu193Pro
['CCT']
>Leu193Lys
['AAA']
>Leu193Thr
['ACA']
>Leu193Phe
['TTT']
>Leu193Ala
['GCA']
>Leu193Gly
['GGT']
>Leu193Ile
['ATC']
>Leu193Leu
['TTA']
>Leu193His
['CAC']
>Leu193Arg
['AGG']
>Leu193Trp
['TGG']
>Leu193Val
['GTA']
>Leu193Glu
['GAG']
>Leu193Tyr
['TAC']
>Phe194Cys
['TGC']
>Phe194Asp
['GAC']
>Phe194Ser
['TCG']
>Phe194Gln
['CAG']
>Phe194Met
['ATG']
>Phe194Asn
['AAT']
>Phe194Pro
['CCT']
>Phe194Lys
['AAG']
>Phe194Thr
['ACT']
>Phe194Phe
['TTC']
>Phe194Ala
['GCC']
>Phe194Gly
['GGG']
>Phe194Ile
['ATA']
>Phe194Leu
['TTA']
>Phe194His
['CAC']
>Phe194Arg
['AGG']
>Phe194Trp
['TGG']
>Phe194Val
['GTC']
>Phe194Glu
['GAG']
>Phe194Tyr
['TAT']
>Trp195Cys
['TGT']
>Trp195Asp
['GAT']
>Trp195Ser
['TCT']
>Trp195Gln
['CAA']
>Trp195Met
['ATG']
>Trp195Asn
['AAC']
>Trp195Pro
['CCC']
>Trp195Lys
['AAG']
>Trp195Thr
['ACT']
>Trp195Phe
['TTT']
>Trp195Ala
['GCA']
>Trp195Gly
['GGC']
>Trp195Ile
['ATC']
>Trp195Leu
['TTG']
>Trp195His
['CAC']
>Trp195Arg
['CGC']
>Trp195Val
['GTA']
>Trp195Glu
['GAG']
>Trp195Tyr
['TAC']
>Lys196Cys
['TGC']
>Lys196Asp
['GAT']
>Lys196Ser
['TCA']
>Lys196Gln
['CAG']
>Lys196Met
['ATG']
>Lys196Asn
['AAT']
>Lys196Pro
['CCT']
>Lys196Lys
['AAG']
>Lys196Thr
['ACT']
>Lys196Phe
['TTT']
>Lys196Ala
['GCC']
>Lys196Gly
['GGT']
>Lys196Ile
['ATT']
>Lys196Leu
['CTA']
>Lys196His
['CAT']
>Lys196Arg
['AGA']
>Lys196Trp
['TGG']
>Lys196Val
['GTC']
>Lys196Glu
['GAA']
>Lys196Tyr
['TAC']
>Thr197Cys
['TGT']
>Thr197Asp
['GAT']
>Thr197Ser
['TCT']
>Thr197Gln
['CAG']
>Thr197Met
['ATG']
>Thr197Asn
['AAT']
>Thr197Pro
['CCT']
>Thr197Lys
['AAG']
>Thr197Thr
['ACC']
>Thr197Phe
['TTT']
>Thr197Ala
['GCC']
>Thr197Gly
['GGG']
>Thr197Ile
['ATC']
>Thr197Leu
['CTG']
>Thr197His
['CAT']
>Thr197Arg
['AGA']
>Thr197Trp
['TGG']
>Thr197Val
['GTT']
>Thr197Glu
['GAG']
>Thr197Tyr
['TAT']
>STOP198Cys
['TGT']
>STOP198Asp
['GAC']
>STOP198Ser
['TCC']
>STOP198Gln
['CAA']
>STOP198Met
['ATG']
>STOP198Asn
['AAC']
>STOP198Pro
['CCG']
>STOP198Lys
['AAG']
>STOP198Thr
['ACC']
>STOP198Phe
['TTC']
>STOP198Ala
['GCG']
>STOP198Gly
['GGC']
>STOP198Ile
['ATC']
>STOP198Leu
['CTT']
>STOP198His
['CAC']
>STOP198Arg
['CGC']
>STOP198Trp
['TGG']
>STOP198Val
['GTA']
>STOP198Glu
['GAA']
>STOP198Tyr
['TAT']
