## Supplementary material for "Deep Insertion, Deletion, and Missense Mutation Libraries for Exploring Protein Variation in Evolution, Disease, and Biology": Kir22_mutations.csv

>Asp398Cys
['TGT']
>Asp398Asp
['GAT']
>Asp398Ser
['AGC']
>Asp398Gln
['CAA']
>Asp398Met
['ATG']
>Asp398Asn
['AAC']
>Asp398Pro
['CCC']
>Asp398Lys
['AAG']
>Asp398Thr
['ACG']
>Asp398Phe
['TTC']
>Asp398Ala
['GCG']
>Asp398Gly
['GGC']
>Asp398Ile
['ATT']
>Asp398Leu
['CTA']
>Asp398His
['CAC']
>Asp398Arg
['CGG']
>Asp398Trp
['TGG']
>Asp398Val
['GTA']
>Asp398Glu
['GAG']
>Asp398Tyr
['TAC']
>Glu399Cys
['TGT']
>Glu399Asp
['GAT']
>Glu399Ser
['TCA']
>Glu399Gln
['CAG']
>Glu399Met
['ATG']
>Glu399Asn
['AAC']
>Glu399Pro
['CCA']
>Glu399Lys
['AAG']
>Glu399Thr
['ACT']
>Glu399Phe
['TTT']
>Glu399Ala
['GCC']
>Glu399Gly
['GGT']
>Glu399Ile
['ATA']
>Glu399Leu
['TTA']
>Glu399His
['CAT']
>Glu399Arg
['CGT']
>Glu399Trp
['TGG']
>Glu399Val
['GTT']
>Glu399Glu
['GAG']
>Glu399Tyr
['TAC']
>Ala400Cys
['TGC']
>Ala400Asp
['GAT']
>Ala400Ser
['AGT']
>Ala400Gln
['CAG']
>Ala400Met
['ATG']
>Ala400Asn
['AAC']
>Ala400Pro
['CCC']
>Ala400Lys
['AAA']
>Ala400Thr
['ACT']
>Ala400Phe
['TTC']
>Ala400Ala
['GCT']
>Ala400Gly
['GGG']
>Ala400Ile
['ATC']
>Ala400Leu
['TTA']
>Ala400His
['CAC']
>Ala400Arg
['AGA']
>Ala400Trp
['TGG']
>Ala400Val
['GTT']
>Ala400Glu
['GAG']
>Ala400Tyr
['TAC']
>Asp401Cys
['TGC']
>Asp401Asp
['GAT']
>Asp401Ser
['AGT']
>Asp401Gln
['CAA']
>Asp401Met
['ATG']
>Asp401Asn
['AAT']
>Asp401Pro
['CCC']
>Asp401Lys
['AAA']
>Asp401Thr
['ACG']
>Asp401Phe
['TTT']
>Asp401Ala
['GCC']
>Asp401Gly
['GGT']
>Asp401Ile
['ATC']
>Asp401Leu
['TTA']
>Asp401His
['CAT']
>Asp401Arg
['AGG']
>Asp401Trp
['TGG']
>Asp401Val
['GTA']
>Asp401Glu
['GAG']
>Asp401Tyr
['TAC']
>Gly402Cys
['TGT']
>Gly402Asp
['GAT']
>Gly402Ser
['TCC']
>Gly402Gln
['CAA']
>Gly402Met
['ATG']
>Gly402Asn
['AAT']
>Gly402Pro
['CCT']
>Gly402Lys
['AAA']
>Gly402Thr
['ACG']
>Gly402Phe
['TTT']
>Gly402Ala
['GCG']
>Gly402Gly
['GGT']
>Gly402Ile
['ATC']
>Gly402Leu
['CTT']
>Gly402His
['CAC']
>Gly402Arg
['AGG']
>Gly402Trp
['TGG']
>Gly402Val
['GTG']
>Gly402Glu
['GAA']
>Gly402Tyr
['TAC']
>Asp403Cys
['TGT']
>Asp403Asp
['GAT']
>Asp403Ser
['TCC']
>Asp403Gln
['CAG']
>Asp403Met
['ATG']
>Asp403Asn
['AAC']
>Asp403Pro
['CCA']
>Asp403Lys
['AAG']
>Asp403Thr
['ACG']
>Asp403Phe
['TTT']
>Asp403Ala
['GCG']
>Asp403Gly
['GGT']
>Asp403Ile
['ATT']
>Asp403Leu
['TTA']
>Asp403His
['CAC']
>Asp403Arg
['AGA']
>Asp403Trp
['TGG']
>Asp403Val
['GTG']
>Asp403Glu
['GAA']
>Asp403Tyr
['TAC']
>Gln404Cys
['TGC']
>Gln404Asp
['GAC']
>Gln404Ser
['TCC']
>Gln404Gln
['CAG']
>Gln404Met
['ATG']
>Gln404Asn
['AAT']
>Gln404Pro
['CCG']
>Gln404Lys
['AAA']
>Gln404Thr
['ACG']
>Gln404Phe
['TTT']
>Gln404Ala
['GCT']
>Gln404Gly
['GGG']
>Gln404Ile
['ATT']
>Gln404Leu
['CTC']
>Gln404His
['CAC']
>Gln404Arg
['CGC']
>Gln404Trp
['TGG']
>Gln404Val
['GTA']
>Gln404Glu
['GAA']
>Gln404Tyr
['TAC']
>Asp405Cys
['TGT']
>Asp405Asp
['GAT']
>Asp405Ser
['TCC']
>Asp405Gln
['CAA']
>Asp405Met
['ATG']
>Asp405Asn
['AAC']
>Asp405Pro
['CCG']
>Asp405Lys
['AAA']
>Asp405Thr
['ACA']
>Asp405Phe
['TTT']
>Asp405Ala
['GCG']
>Asp405Gly
['GGC']
>Asp405Ile
['ATT']
>Asp405Leu
['TTG']
>Asp405His
['CAT']
>Asp405Arg
['AGA']
>Asp405Trp
['TGG']
>Asp405Val
['GTA']
>Asp405Glu
['GAA']
>Asp405Tyr
['TAT']
>Gly406Cys
['TGC']
>Gly406Asp
['GAT']
>Gly406Ser
['TCT']
>Gly406Gln
['CAA']
>Gly406Met
['ATG']
>Gly406Asn
['AAT']
>Gly406Pro
['CCT']
>Gly406Lys
['AAG']
>Gly406Thr
['ACA']
>Gly406Phe
['TTT']
>Gly406Ala
['GCT']
>Gly406Gly
['GGC']
>Gly406Ile
['ATC']
>Gly406Leu
['CTG']
>Gly406His
['CAC']
>Gly406Arg
['CGC']
>Gly406Trp
['TGG']
>Gly406Val
['GTA']
>Gly406Glu
['GAA']
>Gly406Tyr
['TAC']
>Arg407Cys
['TGC']
>Arg407Asp
['GAC']
>Arg407Ser
['TCA']
>Arg407Gln
['CAG']
>Arg407Met
['ATG']
>Arg407Asn
['AAC']
>Arg407Pro
['CCC']
>Arg407Lys
['AAG']
>Arg407Thr
['ACC']
>Arg407Phe
['TTT']
>Arg407Ala
['GCC']
>Arg407Gly
['GGA']
>Arg407Ile
['ATA']
>Arg407Leu
['CTC']
>Arg407His
['CAT']
>Arg407Arg
['CGT']
>Arg407Trp
['TGG']
>Arg407Val
['GTC']
>Arg407Glu
['GAG']
>Arg407Tyr
['TAT']
>Ser408Cys
['TGC']
>Ser408Asp
['GAC']
>Ser408Ser
['TCA']
>Ser408Gln
['CAG']
>Ser408Met
['ATG']
>Ser408Asn
['AAC']
>Ser408Pro
['CCT']
>Ser408Lys
['AAA']
>Ser408Thr
['ACG']
>Ser408Phe
['TTT']
>Ser408Ala
['GCT']
>Ser408Gly
['GGG']
>Ser408Ile
['ATT']
>Ser408Leu
['CTA']
>Ser408His
['CAC']
>Ser408Arg
['AGA']
>Ser408Trp
['TGG']
>Ser408Val
['GTA']
>Ser408Glu
['GAA']
>Ser408Tyr
['TAT']
>Arg409Cys
['TGT']
>Arg409Asp
['GAT']
>Arg409Ser
['AGT']
>Arg409Gln
['CAA']
>Arg409Met
['ATG']
>Arg409Asn
['AAT']
>Arg409Pro
['CCT']
>Arg409Lys
['AAA']
>Arg409Thr
['ACG']
>Arg409Phe
['TTT']
>Arg409Ala
['GCC']
>Arg409Gly
['GGC']
>Arg409Ile
['ATT']
>Arg409Leu
['CTA']
>Arg409His
['CAT']
>Arg409Arg
['CGA']
>Arg409Trp
['TGG']
>Arg409Val
['GTC']
>Arg409Glu
['GAG']
>Arg409Tyr
['TAC']
>Asp410Cys
['TGT']
>Asp410Asp
['GAC']
>Asp410Ser
['TCC']
>Asp410Gln
['CAA']
>Asp410Met
['ATG']
>Asp410Asn
['AAC']
>Asp410Pro
['CCT']
>Asp410Lys
['AAA']
>Asp410Thr
['ACG']
>Asp410Phe
['TTC']
>Asp410Ala
['GCT']
>Asp410Gly
['GGT']
>Asp410Ile
['ATT']
>Asp410Leu
['TTA']
>Asp410His
['CAT']
>Asp410Arg
['AGG']
>Asp410Trp
['TGG']
>Asp410Val
['GTT']
>Asp410Glu
['GAG']
>Asp410Tyr
['TAC']
>Gly411Cys
['TGT']
>Gly411Asp
['GAC']
>Gly411Ser
['AGT']
>Gly411Gln
['CAA']
>Gly411Met
['ATG']
>Gly411Asn
['AAC']
>Gly411Pro
['CCT']
>Gly411Lys
['AAG']
>Gly411Thr
['ACG']
>Gly411Phe
['TTC']
>Gly411Ala
['GCG']
>Gly411Gly
['GGC']
>Gly411Ile
['ATC']
>Gly411Leu
['TTA']
>Gly411His
['CAT']
>Gly411Arg
['AGG']
>Gly411Trp
['TGG']
>Gly411Val
['GTA']
>Gly411Glu
['GAG']
>Gly411Tyr
['TAT']
>Leu412Cys
['TGT']
>Leu412Asp
['GAC']
>Leu412Ser
['TCC']
>Leu412Gln
['CAA']
>Leu412Met
['ATG']
>Leu412Asn
['AAC']
>Leu412Pro
['CCA']
>Leu412Lys
['AAG']
>Leu412Thr
['ACC']
>Leu412Phe
['TTC']
>Leu412Ala
['GCA']
>Leu412Gly
['GGC']
>Leu412Ile
['ATT']
>Leu412Leu
['CTT']
>Leu412His
['CAT']
>Leu412Arg
['CGT']
>Leu412Trp
['TGG']
>Leu412Val
['GTT']
>Leu412Glu
['GAG']
>Leu412Tyr
['TAC']
>Ser413Cys
['TGT']
>Ser413Asp
['GAT']
>Ser413Ser
['AGC']
>Ser413Gln
['CAA']
>Ser413Met
['ATG']
>Ser413Asn
['AAT']
>Ser413Pro
['CCA']
>Ser413Lys
['AAG']
>Ser413Thr
['ACA']
>Ser413Phe
['TTT']
>Ser413Ala
['GCC']
>Ser413Gly
['GGG']
>Ser413Ile
['ATT']
>Ser413Leu
['CTA']
>Ser413His
['CAC']
>Ser413Arg
['AGG']
>Ser413Trp
['TGG']
>Ser413Val
['GTA']
>Ser413Glu
['GAA']
>Ser413Tyr
['TAT']
>Pro414Cys
['TGT']
>Pro414Asp
['GAT']
>Pro414Ser
['TCG']
>Pro414Gln
['CAA']
>Pro414Met
['ATG']
>Pro414Asn
['AAT']
>Pro414Pro
['CCC']
>Pro414Lys
['AAG']
>Pro414Thr
['ACC']
>Pro414Phe
['TTT']
>Pro414Ala
['GCC']
>Pro414Gly
['GGT']
>Pro414Ile
['ATC']
>Pro414Leu
['CTC']
>Pro414His
['CAT']
>Pro414Arg
['CGT']
>Pro414Trp
['TGG']
>Pro414Val
['GTC']
>Pro414Glu
['GAA']
>Pro414Tyr
['TAT']
>Gln415Cys
['TGT']
>Gln415Asp
['GAC']
>Gln415Ser
['TCG']
>Gln415Gln
['CAA']
>Gln415Met
['ATG']
>Gln415Asn
['AAT']
>Gln415Pro
['CCC']
>Gln415Lys
['AAG']
>Gln415Thr
['ACG']
>Gln415Phe
['TTT']
>Gln415Ala
['GCG']
>Gln415Gly
['GGG']
>Gln415Ile
['ATC']
>Gln415Leu
['CTT']
>Gln415His
['CAT']
>Gln415Arg
['CGG']
>Gln415Trp
['TGG']
>Gln415Val
['GTC']
>Gln415Glu
['GAG']
>Gln415Tyr
['TAC']
>Ala416Cys
['TGT']
>Ala416Asp
['GAC']
>Ala416Ser
['TCT']
>Ala416Gln
['CAA']
>Ala416Met
['ATG']
>Ala416Asn
['AAC']
>Ala416Pro
['CCC']
>Ala416Lys
['AAG']
>Ala416Thr
['ACT']
>Ala416Phe
['TTC']
>Ala416Ala
['GCA']
>Ala416Gly
['GGT']
>Ala416Ile
['ATA']
>Ala416Leu
['CTC']
>Ala416His
['CAT']
>Ala416Arg
['CGA']
>Ala416Trp
['TGG']
>Ala416Val
['GTG']
>Ala416Glu
['GAA']
>Ala416Tyr
['TAC']
>Arg417Cys
['TGC']
>Arg417Asp
['GAC']
>Arg417Ser
['TCC']
>Arg417Gln
['CAG']
>Arg417Met
['ATG']
>Arg417Asn
['AAT']
>Arg417Pro
['CCA']
>Arg417Lys
['AAG']
>Arg417Thr
['ACA']
>Arg417Phe
['TTT']
>Arg417Ala
['GCC']
>Arg417Gly
['GGC']
>Arg417Ile
['ATA']
>Arg417Leu
['CTC']
>Arg417His
['CAT']
>Arg417Arg
['AGG']
>Arg417Trp
['TGG']
>Arg417Val
['GTC']
>Arg417Glu
['GAG']
>Arg417Tyr
['TAT']
>His418Cys
['TGT']
>His418Asp
['GAC']
>His418Ser
['TCC']
>His418Gln
['CAA']
>His418Met
['ATG']
>His418Asn
['AAT']
>His418Pro
['CCC']
>His418Lys
['AAG']
>His418Thr
['ACC']
>His418Phe
['TTC']
>His418Ala
['GCT']
>His418Gly
['GGG']
>His418Ile
['ATA']
>His418Leu
['TTA']
>His418His
['CAT']
>His418Arg
['AGA']
>His418Trp
['TGG']
>His418Val
['GTC']
>His418Glu
['GAA']
>His418Tyr
['TAC']
>Asp419Cys
['TGC']
>Asp419Asp
['GAT']
>Asp419Ser
['TCT']
>Asp419Gln
['CAA']
>Asp419Met
['ATG']
>Asp419Asn
['AAT']
>Asp419Pro
['CCA']
>Asp419Lys
['AAG']
>Asp419Thr
['ACG']
>Asp419Phe
['TTC']
>Asp419Ala
['GCG']
>Asp419Gly
['GGT']
>Asp419Ile
['ATA']
>Asp419Leu
['TTG']
>Asp419His
['CAC']
>Asp419Arg
['CGG']
>Asp419Trp
['TGG']
>Asp419Val
['GTC']
>Asp419Glu
['GAG']
>Asp419Tyr
['TAC']
>Phe420Cys
['TGC']
>Phe420Asp
['GAT']
>Phe420Ser
['AGC']
>Phe420Gln
['CAG']
>Phe420Met
['ATG']
>Phe420Asn
['AAT']
>Phe420Pro
['CCC']
>Phe420Lys
['AAG']
>Phe420Thr
['ACT']
>Phe420Phe
['TTC']
>Phe420Ala
['GCT']
>Phe420Gly
['GGA']
>Phe420Ile
['ATC']
>Phe420Leu
['TTA']
>Phe420His
['CAT']
>Phe420Arg
['CGT']
>Phe420Trp
['TGG']
>Phe420Val
['GTT']
>Phe420Glu
['GAG']
>Phe420Tyr
['TAT']
>Asp421Cys
['TGC']
>Asp421Asp
['GAC']
>Asp421Ser
['TCC']
>Asp421Gln
['CAA']
>Asp421Met
['ATG']
>Asp421Asn
['AAT']
>Asp421Pro
['CCC']
>Asp421Lys
['AAG']
>Asp421Thr
['ACT']
>Asp421Phe
['TTC']
>Asp421Ala
['GCG']
>Asp421Gly
['GGT']
>Asp421Ile
['ATA']
>Asp421Leu
['TTA']
>Asp421His
['CAC']
>Asp421Arg
['AGA']
>Asp421Trp
['TGG']
>Asp421Val
['GTC']
>Asp421Glu
['GAA']
>Asp421Tyr
['TAC']
>Arg422Cys
['TGC']
>Arg422Asp
['GAT']
>Arg422Ser
['TCG']
>Arg422Gln
['CAG']
>Arg422Met
['ATG']
>Arg422Asn
['AAT']
>Arg422Pro
['CCC']
>Arg422Lys
['AAA']
>Arg422Thr
['ACT']
>Arg422Phe
['TTT']
>Arg422Ala
['GCG']
>Arg422Gly
['GGT']
>Arg422Ile
['ATA']
>Arg422Leu
['TTG']
>Arg422His
['CAC']
>Arg422Arg
['CGC']
>Arg422Trp
['TGG']
>Arg422Val
['GTA']
>Arg422Glu
['GAA']
>Arg422Tyr
['TAC']
>Leu423Cys
['TGT']
>Leu423Asp
['GAT']
>Leu423Ser
['AGC']
>Leu423Gln
['CAA']
>Leu423Met
['ATG']
>Leu423Asn
['AAT']
>Leu423Pro
['CCA']
>Leu423Lys
['AAA']
>Leu423Thr
['ACG']
>Leu423Phe
['TTC']
>Leu423Ala
['GCG']
>Leu423Gly
['GGT']
>Leu423Ile
['ATT']
>Leu423Leu
['CTA']
>Leu423His
['CAC']
>Leu423Arg
['AGA']
>Leu423Trp
['TGG']
>Leu423Val
['GTC']
>Leu423Glu
['GAG']
>Leu423Tyr
['TAC']
>Gln424Cys
['TGT']
>Gln424Asp
['GAC']
>Gln424Ser
['TCT']
>Gln424Gln
['CAA']
>Gln424Met
['ATG']
>Gln424Asn
['AAT']
>Gln424Pro
['CCC']
>Gln424Lys
['AAA']
>Gln424Thr
['ACT']
>Gln424Phe
['TTT']
>Gln424Ala
['GCC']
>Gln424Gly
['GGC']
>Gln424Ile
['ATC']
>Gln424Leu
['TTG']
>Gln424His
['CAT']
>Gln424Arg
['CGC']
>Gln424Trp
['TGG']
>Gln424Val
['GTG']
>Gln424Glu
['GAA']
>Gln424Tyr
['TAT']
>Ala425Cys
['TGC']
>Ala425Asp
['GAT']
>Ala425Ser
['TCA']
>Ala425Gln
['CAG']
>Ala425Met
['ATG']
>Ala425Asn
['AAC']
>Ala425Pro
['CCG']
>Ala425Lys
['AAG']
>Ala425Thr
['ACC']
>Ala425Phe
['TTC']
>Ala425Ala
['GCT']
>Ala425Gly
['GGT']
>Ala425Ile
['ATC']
>Ala425Leu
['CTA']
>Ala425His
['CAC']
>Ala425Arg
['AGA']
>Ala425Trp
['TGG']
>Ala425Val
['GTT']
>Ala425Glu
['GAA']
>Ala425Tyr
['TAC']
>Gly426Cys
['TGC']
>Gly426Asp
['GAT']
>Gly426Ser
['TCC']
>Gly426Gln
['CAG']
>Gly426Met
['ATG']
>Gly426Asn
['AAC']
>Gly426Pro
['CCA']
>Gly426Lys
['AAA']
>Gly426Thr
['ACC']
>Gly426Phe
['TTC']
>Gly426Ala
['GCT']
>Gly426Gly
['GGT']
>Gly426Ile
['ATC']
>Gly426Leu
['CTG']
>Gly426His
['CAT']
>Gly426Arg
['AGG']
>Gly426Trp
['TGG']
>Gly426Val
['GTA']
>Gly426Glu
['GAG']
>Gly426Tyr
['TAC']
>Gly427Cys
['TGT']
>Gly427Asp
['GAT']
>Gly427Ser
['AGT']
>Gly427Gln
['CAG']
>Gly427Met
['ATG']
>Gly427Asn
['AAC']
>Gly427Pro
['CCA']
>Gly427Lys
['AAA']
>Gly427Thr
['ACG']
>Gly427Phe
['TTC']
>Gly427Ala
['GCC']
>Gly427Gly
['GGG']
>Gly427Ile
['ATC']
>Gly427Leu
['CTC']
>Gly427His
['CAC']
>Gly427Arg
['CGA']
>Gly427Trp
['TGG']
>Gly427Val
['GTC']
>Gly427Glu
['GAA']
>Gly427Tyr
['TAT']
>Gly428Cys
['TGT']
>Gly428Asp
['GAT']
>Gly428Ser
['TCC']
>Gly428Gln
['CAG']
>Gly428Met
['ATG']
>Gly428Asn
['AAC']
>Gly428Pro
['CCA']
>Gly428Lys
['AAG']
>Gly428Thr
['ACC']
>Gly428Phe
['TTC']
>Gly428Ala
['GCC']
>Gly428Gly
['GGA']
>Gly428Ile
['ATT']
>Gly428Leu
['CTT']
>Gly428His
['CAT']
>Gly428Arg
['CGA']
>Gly428Trp
['TGG']
>Gly428Val
['GTG']
>Gly428Glu
['GAG']
>Gly428Tyr
['TAT']
>Val429Cys
['TGT']
>Val429Asp
['GAC']
>Val429Ser
['TCC']
>Val429Gln
['CAG']
>Val429Met
['ATG']
>Val429Asn
['AAC']
>Val429Pro
['CCA']
>Val429Lys
['AAA']
>Val429Thr
['ACT']
>Val429Phe
['TTC']
>Val429Ala
['GCG']
>Val429Gly
['GGT']
>Val429Ile
['ATC']
>Val429Leu
['CTT']
>Val429His
['CAT']
>Val429Arg
['AGA']
>Val429Trp
['TGG']
>Val429Val
['GTG']
>Val429Glu
['GAA']
>Val429Tyr
['TAC']
>Leu430Cys
['TGC']
>Leu430Asp
['GAC']
>Leu430Ser
['TCG']
>Leu430Gln
['CAA']
>Leu430Met
['ATG']
>Leu430Asn
['AAT']
>Leu430Pro
['CCT']
>Leu430Lys
['AAA']
>Leu430Thr
['ACA']
>Leu430Phe
['TTT']
>Leu430Ala
['GCT']
>Leu430Gly
['GGA']
>Leu430Ile
['ATT']
>Leu430Leu
['CTA']
>Leu430His
['CAT']
>Leu430Arg
['AGA']
>Leu430Trp
['TGG']
>Leu430Val
['GTC']
>Leu430Glu
['GAA']
>Leu430Tyr
['TAC']
>Glu431Cys
['TGC']
>Glu431Asp
['GAC']
>Glu431Ser
['TCT']
>Glu431Gln
['CAA']
>Glu431Met
['ATG']
>Glu431Asn
['AAC']
>Glu431Pro
['CCC']
>Glu431Lys
['AAG']
>Glu431Thr
['ACT']
>Glu431Phe
['TTC']
>Glu431Ala
['GCG']
>Glu431Gly
['GGA']
>Glu431Ile
['ATA']
>Glu431Leu
['CTA']
>Glu431His
['CAT']
>Glu431Arg
['CGA']
>Glu431Trp
['TGG']
>Glu431Val
['GTC']
>Glu431Glu
['GAA']
>Glu431Tyr
['TAT']
>Gln432Cys
['TGT']
>Gln432Asp
['GAT']
>Gln432Ser
['TCG']
>Gln432Gln
['CAG']
>Gln432Met
['ATG']
>Gln432Asn
['AAC']
>Gln432Pro
['CCA']
>Gln432Lys
['AAG']
>Gln432Thr
['ACA']
>Gln432Phe
['TTC']
>Gln432Ala
['GCA']
>Gln432Gly
['GGT']
>Gln432Ile
['ATC']
>Gln432Leu
['CTT']
>Gln432His
['CAT']
>Gln432Arg
['CGA']
>Gln432Trp
['TGG']
>Gln432Val
['GTT']
>Gln432Glu
['GAA']
>Gln432Tyr
['TAT']
>Arg433Cys
['TGT']
>Arg433Asp
['GAC']
>Arg433Ser
['TCC']
>Arg433Gln
['CAA']
>Arg433Met
['ATG']
>Arg433Asn
['AAC']
>Arg433Pro
['CCT']
>Arg433Lys
['AAA']
>Arg433Thr
['ACC']
>Arg433Phe
['TTC']
>Arg433Ala
['GCC']
>Arg433Gly
['GGG']
>Arg433Ile
['ATA']
>Arg433Leu
['CTA']
>Arg433His
['CAC']
>Arg433Arg
['AGG']
>Arg433Trp
['TGG']
>Arg433Val
['GTT']
>Arg433Glu
['GAA']
>Arg433Tyr
['TAT']
>Pro434Cys
['TGT']
>Pro434Asp
['GAT']
>Pro434Ser
['TCG']
>Pro434Gln
['CAG']
>Pro434Met
['ATG']
>Pro434Asn
['AAC']
>Pro434Pro
['CCT']
>Pro434Lys
['AAA']
>Pro434Thr
['ACA']
>Pro434Phe
['TTC']
>Pro434Ala
['GCG']
>Pro434Gly
['GGT']
>Pro434Ile
['ATC']
>Pro434Leu
['CTT']
>Pro434His
['CAT']
>Pro434Arg
['CGT']
>Pro434Trp
['TGG']
>Pro434Val
['GTC']
>Pro434Glu
['GAG']
>Pro434Tyr
['TAC']
>Tyr435Cys
['TGC']
>Tyr435Asp
['GAT']
>Tyr435Ser
['TCT']
>Tyr435Gln
['CAA']
>Tyr435Met
['ATG']
>Tyr435Asn
['AAT']
>Tyr435Pro
['CCT']
>Tyr435Lys
['AAA']
>Tyr435Thr
['ACC']
>Tyr435Phe
['TTC']
>Tyr435Ala
['GCG']
>Tyr435Gly
['GGT']
>Tyr435Ile
['ATA']
>Tyr435Leu
['TTA']
>Tyr435His
['CAC']
>Tyr435Arg
['CGT']
>Tyr435Trp
['TGG']
>Tyr435Val
['GTC']
>Tyr435Glu
['GAG']
>Tyr435Tyr
['TAC']
>Arg436Cys
['TGT']
>Arg436Asp
['GAT']
>Arg436Ser
['TCA']
>Arg436Gln
['CAG']
>Arg436Met
['ATG']
>Arg436Asn
['AAC']
>Arg436Pro
['CCA']
>Arg436Lys
['AAG']
>Arg436Thr
['ACT']
>Arg436Phe
['TTC']
>Arg436Ala
['GCG']
>Arg436Gly
['GGT']
>Arg436Ile
['ATT']
>Arg436Leu
['TTG']
>Arg436His
['CAT']
>Arg436Arg
['CGA']
>Arg436Trp
['TGG']
>Arg436Val
['GTG']
>Arg436Glu
['GAA']
>Arg436Tyr
['TAT']
>Arg437Cys
['TGT']
>Arg437Asp
['GAT']
>Arg437Ser
['TCG']
>Arg437Gln
['CAG']
>Arg437Met
['ATG']
>Arg437Asn
['AAT']
>Arg437Pro
['CCC']
>Arg437Lys
['AAA']
>Arg437Thr
['ACG']
>Arg437Phe
['TTT']
>Arg437Ala
['GCT']
>Arg437Gly
['GGC']
>Arg437Ile
['ATC']
>Arg437Leu
['CTT']
>Arg437His
['CAT']
>Arg437Arg
['CGA']
>Arg437Trp
['TGG']
>Arg437Val
['GTT']
>Arg437Glu
['GAA']
>Arg437Tyr
['TAT']
>Glu438Cys
['TGC']
>Glu438Asp
['GAC']
>Glu438Ser
['TCG']
>Glu438Gln
['CAG']
>Glu438Met
['ATG']
>Glu438Asn
['AAC']
>Glu438Pro
['CCC']
>Glu438Lys
['AAG']
>Glu438Thr
['ACT']
>Glu438Phe
['TTT']
>Glu438Ala
['GCT']
>Glu438Gly
['GGG']
>Glu438Ile
['ATA']
>Glu438Leu
['CTT']
>Glu438His
['CAT']
>Glu438Arg
['CGA']
>Glu438Trp
['TGG']
>Glu438Val
['GTA']
>Glu438Glu
['GAA']
>Glu438Tyr
['TAT']
>Ser439Cys
['TGC']
>Ser439Asp
['GAT']
>Ser439Ser
['AGT']
>Ser439Gln
['CAG']
>Ser439Met
['ATG']
>Ser439Asn
['AAC']
>Ser439Pro
['CCC']
>Ser439Lys
['AAA']
>Ser439Thr
['ACC']
>Ser439Phe
['TTC']
>Ser439Ala
['GCG']
>Ser439Gly
['GGC']
>Ser439Ile
['ATT']
>Ser439Leu
['CTG']
>Ser439His
['CAT']
>Ser439Arg
['CGG']
>Ser439Trp
['TGG']
>Ser439Val
['GTT']
>Ser439Glu
['GAG']
>Ser439Tyr
['TAC']
>Glu440Cys
['TGC']
>Glu440Asp
['GAC']
>Glu440Ser
['TCT']
>Glu440Gln
['CAG']
>Glu440Met
['ATG']
>Glu440Asn
['AAT']
>Glu440Pro
['CCA']
>Glu440Lys
['AAA']
>Glu440Thr
['ACT']
>Glu440Phe
['TTC']
>Glu440Ala
['GCT']
>Glu440Gly
['GGC']
>Glu440Ile
['ATA']
>Glu440Leu
['CTG']
>Glu440His
['CAT']
>Glu440Arg
['CGA']
>Glu440Trp
['TGG']
>Glu440Val
['GTC']
>Glu440Glu
['GAA']
>Glu440Tyr
['TAT']
>Ile441Cys
['TGC']
>Ile441Asp
['GAC']
>Ile441Ser
['AGT']
>Ile441Gln
['CAA']
>Ile441Met
['ATG']
>Ile441Asn
['AAT']
>Ile441Pro
['CCA']
>Ile441Lys
['AAA']
>Ile441Thr
['ACG']
>Ile441Phe
['TTC']
>Ile441Ala
['GCC']
>Ile441Gly
['GGA']
>Ile441Ile
['ATC']
>Ile441Leu
['CTT']
>Ile441His
['CAT']
>Ile441Arg
['CGG']
>Ile441Trp
['TGG']
>Ile441Val
['GTC']
>Ile441Glu
['GAG']
>Ile441Tyr
['TAC']
