## Supplementary material for "Deep Insertion, Deletion, and Missense Mutation Libraries for Exploring Protein Variation in Evolution, Disease, and Biology": Kir31_mutations.csv

>Thr464Cys
['TGT']
>Thr464Asp
['GAC']
>Thr464Ser
['TCT']
>Thr464Gln
['CAA']
>Thr464Met
['ATG']
>Thr464Asn
['AAC']
>Thr464Pro
['CCA']
>Thr464Lys
['AAA']
>Thr464Thr
['ACT']
>Thr464Phe
['TTT']
>Thr464Ala
['GCG']
>Thr464Gly
['GGT']
>Thr464Ile
['ATA']
>Thr464Leu
['CTC']
>Thr464His
['CAC']
>Thr464Arg
['CGT']
>Thr464Trp
['TGG']
>Thr464Val
['GTT']
>Thr464Glu
['GAG']
>Thr464Tyr
['TAC']
>Lys465Cys
['TGT']
>Lys465Asp
['GAT']
>Lys465Ser
['TCC']
>Lys465Gln
['CAA']
>Lys465Met
['ATG']
>Lys465Asn
['AAC']
>Lys465Pro
['CCG']
>Lys465Lys
['AAG']
>Lys465Thr
['ACT']
>Lys465Phe
['TTT']
>Lys465Ala
['GCA']
>Lys465Gly
['GGG']
>Lys465Ile
['ATC']
>Lys465Leu
['CTC']
>Lys465His
['CAC']
>Lys465Arg
['CGT']
>Lys465Trp
['TGG']
>Lys465Val
['GTG']
>Lys465Glu
['GAG']
>Lys465Tyr
['TAC']
>Met466Cys
['TGT']
>Met466Asp
['GAC']
>Met466Ser
['TCG']
>Met466Gln
['CAA']
>Met466Asn
['AAT']
>Met466Pro
['CCC']
>Met466Lys
['AAA']
>Met466Thr
['ACG']
>Met466Phe
['TTC']
>Met466Ala
['GCC']
>Met466Gly
['GGC']
>Met466Ile
['ATC']
>Met466Leu
['TTG']
>Met466His
['CAC']
>Met466Arg
['CGA']
>Met466Trp
['TGG']
>Met466Val
['GTA']
>Met466Glu
['GAG']
>Met466Tyr
['TAT']
>Leu467Cys
['TGT']
>Leu467Asp
['GAC']
>Leu467Ser
['AGC']
>Leu467Gln
['CAG']
>Leu467Met
['ATG']
>Leu467Asn
['AAT']
>Leu467Pro
['CCC']
>Leu467Lys
['AAA']
>Leu467Thr
['ACA']
>Leu467Phe
['TTC']
>Leu467Ala
['GCA']
>Leu467Gly
['GGC']
>Leu467Ile
['ATA']
>Leu467Leu
['CTA']
>Leu467His
['CAC']
>Leu467Arg
['CGC']
>Leu467Trp
['TGG']
>Leu467Val
['GTA']
>Leu467Glu
['GAA']
>Leu467Tyr
['TAT']
>Ser468Cys
['TGT']
>Ser468Asp
['GAC']
>Ser468Ser
['TCT']
>Ser468Gln
['CAG']
>Ser468Met
['ATG']
>Ser468Asn
['AAT']
>Ser468Pro
['CCG']
>Ser468Lys
['AAA']
>Ser468Thr
['ACC']
>Ser468Phe
['TTC']
>Ser468Ala
['GCT']
>Ser468Gly
['GGA']
>Ser468Ile
['ATT']
>Ser468Leu
['TTG']
>Ser468His
['CAT']
>Ser468Arg
['CGA']
>Ser468Trp
['TGG']
>Ser468Val
['GTA']
>Ser468Glu
['GAA']
>Ser468Tyr
['TAC']
>Asp469Cys
['TGT']
>Asp469Asp
['GAT']
>Asp469Ser
['TCT']
>Asp469Gln
['CAA']
>Asp469Met
['ATG']
>Asp469Asn
['AAT']
>Asp469Pro
['CCG']
>Asp469Lys
['AAA']
>Asp469Thr
['ACT']
>Asp469Phe
['TTT']
>Asp469Ala
['GCG']
>Asp469Gly
['GGA']
>Asp469Ile
['ATC']
>Asp469Leu
['TTG']
>Asp469His
['CAC']
>Asp469Arg
['AGA']
>Asp469Trp
['TGG']
>Asp469Val
['GTT']
>Asp469Glu
['GAA']
>Asp469Tyr
['TAT']
>Pro470Cys
['TGC']
>Pro470Asp
['GAT']
>Pro470Ser
['TCT']
>Pro470Gln
['CAA']
>Pro470Met
['ATG']
>Pro470Asn
['AAT']
>Pro470Pro
['CCA']
>Pro470Lys
['AAA']
>Pro470Thr
['ACG']
>Pro470Phe
['TTC']
>Pro470Ala
['GCT']
>Pro470Gly
['GGC']
>Pro470Ile
['ATT']
>Pro470Leu
['TTG']
>Pro470His
['CAC']
>Pro470Arg
['AGA']
>Pro470Trp
['TGG']
>Pro470Val
['GTC']
>Pro470Glu
['GAG']
>Pro470Tyr
['TAC']
>Met471Cys
['TGC']
>Met471Asp
['GAT']
>Met471Ser
['AGC']
>Met471Gln
['CAA']
>Met471Asn
['AAT']
>Met471Pro
['CCT']
>Met471Lys
['AAA']
>Met471Thr
['ACC']
>Met471Phe
['TTT']
>Met471Ala
['GCT']
>Met471Gly
['GGA']
>Met471Ile
['ATA']
>Met471Leu
['CTA']
>Met471His
['CAC']
>Met471Arg
['CGG']
>Met471Trp
['TGG']
>Met471Val
['GTG']
>Met471Glu
['GAG']
>Met471Tyr
['TAT']
>Ser472Cys
['TGC']
>Ser472Asp
['GAC']
>Ser472Ser
['TCG']
>Ser472Gln
['CAA']
>Ser472Met
['ATG']
>Ser472Asn
['AAT']
>Ser472Pro
['CCG']
>Ser472Lys
['AAA']
>Ser472Thr
['ACG']
>Ser472Phe
['TTT']
>Ser472Ala
['GCC']
>Ser472Gly
['GGC']
>Ser472Ile
['ATT']
>Ser472Leu
['TTA']
>Ser472His
['CAC']
>Ser472Arg
['CGC']
>Ser472Trp
['TGG']
>Ser472Val
['GTT']
>Ser472Glu
['GAG']
>Ser472Tyr
['TAT']
>Gln473Cys
['TGT']
>Gln473Asp
['GAC']
>Gln473Ser
['TCT']
>Gln473Gln
['CAG']
>Gln473Met
['ATG']
>Gln473Asn
['AAT']
>Gln473Pro
['CCC']
>Gln473Lys
['AAA']
>Gln473Thr
['ACA']
>Gln473Phe
['TTC']
>Gln473Ala
['GCT']
>Gln473Gly
['GGC']
>Gln473Ile
['ATT']
>Gln473Leu
['CTA']
>Gln473His
['CAC']
>Gln473Arg
['CGC']
>Gln473Trp
['TGG']
>Gln473Val
['GTG']
>Gln473Glu
['GAG']
>Gln473Tyr
['TAT']
>Ser474Cys
['TGC']
>Ser474Asp
['GAC']
>Ser474Ser
['TCG']
>Ser474Gln
['CAA']
>Ser474Met
['ATG']
>Ser474Asn
['AAT']
>Ser474Pro
['CCT']
>Ser474Lys
['AAG']
>Ser474Thr
['ACG']
>Ser474Phe
['TTT']
>Ser474Ala
['GCA']
>Ser474Gly
['GGG']
>Ser474Ile
['ATC']
>Ser474Leu
['CTT']
>Ser474His
['CAC']
>Ser474Arg
['AGG']
>Ser474Trp
['TGG']
>Ser474Val
['GTC']
>Ser474Glu
['GAG']
>Ser474Tyr
['TAC']
>Val475Cys
['TGC']
>Val475Asp
['GAC']
>Val475Ser
['TCT']
>Val475Gln
['CAG']
>Val475Met
['ATG']
>Val475Asn
['AAC']
>Val475Pro
['CCT']
>Val475Lys
['AAG']
>Val475Thr
['ACT']
>Val475Phe
['TTT']
>Val475Ala
['GCC']
>Val475Gly
['GGG']
>Val475Ile
['ATA']
>Val475Leu
['TTA']
>Val475His
['CAT']
>Val475Arg
['CGC']
>Val475Trp
['TGG']
>Val475Val
['GTG']
>Val475Glu
['GAA']
>Val475Tyr
['TAC']
>Ala476Cys
['TGC']
>Ala476Asp
['GAC']
>Ala476Ser
['TCA']
>Ala476Gln
['CAG']
>Ala476Met
['ATG']
>Ala476Asn
['AAT']
>Ala476Pro
['CCC']
>Ala476Lys
['AAG']
>Ala476Thr
['ACA']
>Ala476Phe
['TTC']
>Ala476Ala
['GCG']
>Ala476Gly
['GGC']
>Ala476Ile
['ATC']
>Ala476Leu
['CTC']
>Ala476His
['CAT']
>Ala476Arg
['CGT']
>Ala476Trp
['TGG']
>Ala476Val
['GTG']
>Ala476Glu
['GAA']
>Ala476Tyr
['TAT']
>Asp477Cys
['TGC']
>Asp477Asp
['GAT']
>Asp477Ser
['TCT']
>Asp477Gln
['CAA']
>Asp477Met
['ATG']
>Asp477Asn
['AAC']
>Asp477Pro
['CCC']
>Asp477Lys
['AAG']
>Asp477Thr
['ACA']
>Asp477Phe
['TTC']
>Asp477Ala
['GCG']
>Asp477Gly
['GGC']
>Asp477Ile
['ATT']
>Asp477Leu
['CTT']
>Asp477His
['CAT']
>Asp477Arg
['AGG']
>Asp477Trp
['TGG']
>Asp477Val
['GTG']
>Asp477Glu
['GAA']
>Asp477Tyr
['TAC']
>Leu478Cys
['TGC']
>Leu478Asp
['GAT']
>Leu478Ser
['AGC']
>Leu478Gln
['CAA']
>Leu478Met
['ATG']
>Leu478Asn
['AAC']
>Leu478Pro
['CCC']
>Leu478Lys
['AAG']
>Leu478Thr
['ACC']
>Leu478Phe
['TTC']
>Leu478Ala
['GCA']
>Leu478Gly
['GGA']
>Leu478Ile
['ATA']
>Leu478Leu
['CTG']
>Leu478His
['CAT']
>Leu478Arg
['AGA']
>Leu478Trp
['TGG']
>Leu478Val
['GTC']
>Leu478Glu
['GAA']
>Leu478Tyr
['TAT']
>Pro479Cys
['TGT']
>Pro479Asp
['GAC']
>Pro479Ser
['TCA']
>Pro479Gln
['CAA']
>Pro479Met
['ATG']
>Pro479Asn
['AAC']
>Pro479Pro
['CCG']
>Pro479Lys
['AAG']
>Pro479Thr
['ACC']
>Pro479Phe
['TTC']
>Pro479Ala
['GCA']
>Pro479Gly
['GGC']
>Pro479Ile
['ATC']
>Pro479Leu
['CTT']
>Pro479His
['CAC']
>Pro479Arg
['CGT']
>Pro479Trp
['TGG']
>Pro479Val
['GTA']
>Pro479Glu
['GAA']
>Pro479Tyr
['TAT']
>Pro480Cys
['TGT']
>Pro480Asp
['GAC']
>Pro480Ser
['AGC']
>Pro480Gln
['CAG']
>Pro480Met
['ATG']
>Pro480Asn
['AAC']
>Pro480Pro
['CCC']
>Pro480Lys
['AAG']
>Pro480Thr
['ACG']
>Pro480Phe
['TTT']
>Pro480Ala
['GCC']
>Pro480Gly
['GGT']
>Pro480Ile
['ATC']
>Pro480Leu
['CTC']
>Pro480His
['CAC']
>Pro480Arg
['CGA']
>Pro480Trp
['TGG']
>Pro480Val
['GTA']
>Pro480Glu
['GAG']
>Pro480Tyr
['TAC']
>Lys481Cys
['TGC']
>Lys481Asp
['GAC']
>Lys481Ser
['AGT']
>Lys481Gln
['CAA']
>Lys481Met
['ATG']
>Lys481Asn
['AAT']
>Lys481Pro
['CCC']
>Lys481Lys
['AAG']
>Lys481Thr
['ACT']
>Lys481Phe
['TTT']
>Lys481Ala
['GCG']
>Lys481Gly
['GGT']
>Lys481Ile
['ATC']
>Lys481Leu
['TTG']
>Lys481His
['CAT']
>Lys481Arg
['CGT']
>Lys481Trp
['TGG']
>Lys481Val
['GTT']
>Lys481Glu
['GAA']
>Lys481Tyr
['TAT']
>Leu482Cys
['TGT']
>Leu482Asp
['GAT']
>Leu482Ser
['TCA']
>Leu482Gln
['CAG']
>Leu482Met
['ATG']
>Leu482Asn
['AAT']
>Leu482Pro
['CCT']
>Leu482Lys
['AAA']
>Leu482Thr
['ACA']
>Leu482Phe
['TTT']
>Leu482Ala
['GCC']
>Leu482Gly
['GGA']
>Leu482Ile
['ATC']
>Leu482Leu
['CTA']
>Leu482His
['CAT']
>Leu482Arg
['AGG']
>Leu482Trp
['TGG']
>Leu482Val
['GTA']
>Leu482Glu
['GAG']
>Leu482Tyr
['TAC']
>Gln483Cys
['TGC']
>Gln483Asp
['GAC']
>Gln483Ser
['AGT']
>Gln483Gln
['CAG']
>Gln483Met
['ATG']
>Gln483Asn
['AAT']
>Gln483Pro
['CCA']
>Gln483Lys
['AAA']
>Gln483Thr
['ACA']
>Gln483Phe
['TTC']
>Gln483Ala
['GCC']
>Gln483Gly
['GGG']
>Gln483Ile
['ATC']
>Gln483Leu
['CTT']
>Gln483His
['CAC']
>Gln483Arg
['CGA']
>Gln483Trp
['TGG']
>Gln483Val
['GTC']
>Gln483Glu
['GAG']
>Gln483Tyr
['TAT']
>Lys484Cys
['TGC']
>Lys484Asp
['GAT']
>Lys484Ser
['AGC']
>Lys484Gln
['CAG']
>Lys484Met
['ATG']
>Lys484Asn
['AAC']
>Lys484Pro
['CCC']
>Lys484Lys
['AAA']
>Lys484Thr
['ACC']
>Lys484Phe
['TTC']
>Lys484Ala
['GCC']
>Lys484Gly
['GGG']
>Lys484Ile
['ATC']
>Lys484Leu
['CTT']
>Lys484His
['CAC']
>Lys484Arg
['CGA']
>Lys484Trp
['TGG']
>Lys484Val
['GTA']
>Lys484Glu
['GAG']
>Lys484Tyr
['TAT']
>Met485Cys
['TGC']
>Met485Asp
['GAC']
>Met485Ser
['TCC']
>Met485Gln
['CAA']
>Met485Asn
['AAC']
>Met485Pro
['CCC']
>Met485Lys
['AAG']
>Met485Thr
['ACG']
>Met485Phe
['TTC']
>Met485Ala
['GCA']
>Met485Gly
['GGA']
>Met485Ile
['ATA']
>Met485Leu
['TTA']
>Met485His
['CAT']
>Met485Arg
['CGG']
>Met485Trp
['TGG']
>Met485Val
['GTT']
>Met485Glu
['GAG']
>Met485Tyr
['TAC']
>Ala486Cys
['TGC']
>Ala486Asp
['GAT']
>Ala486Ser
['TCA']
>Ala486Gln
['CAG']
>Ala486Met
['ATG']
>Ala486Asn
['AAT']
>Ala486Pro
['CCA']
>Ala486Lys
['AAG']
>Ala486Thr
['ACA']
>Ala486Phe
['TTT']
>Ala486Ala
['GCG']
>Ala486Gly
['GGA']
>Ala486Ile
['ATT']
>Ala486Leu
['CTG']
>Ala486His
['CAT']
>Ala486Arg
['AGG']
>Ala486Trp
['TGG']
>Ala486Val
['GTT']
>Ala486Glu
['GAG']
>Ala486Tyr
['TAT']
>Gly487Cys
['TGC']
>Gly487Asp
['GAC']
>Gly487Ser
['TCA']
>Gly487Gln
['CAA']
>Gly487Met
['ATG']
>Gly487Asn
['AAC']
>Gly487Pro
['CCT']
>Gly487Lys
['AAA']
>Gly487Thr
['ACC']
>Gly487Phe
['TTC']
>Gly487Ala
['GCG']
>Gly487Gly
['GGC']
>Gly487Ile
['ATC']
>Gly487Leu
['CTT']
>Gly487His
['CAC']
>Gly487Arg
['CGA']
>Gly487Trp
['TGG']
>Gly487Val
['GTA']
>Gly487Glu
['GAA']
>Gly487Tyr
['TAT']
>Gly488Cys
['TGT']
>Gly488Asp
['GAC']
>Gly488Ser
['TCC']
>Gly488Gln
['CAA']
>Gly488Met
['ATG']
>Gly488Asn
['AAC']
>Gly488Pro
['CCA']
>Gly488Lys
['AAG']
>Gly488Thr
['ACG']
>Gly488Phe
['TTT']
>Gly488Ala
['GCG']
>Gly488Gly
['GGG']
>Gly488Ile
['ATT']
>Gly488Leu
['CTA']
>Gly488His
['CAC']
>Gly488Arg
['AGG']
>Gly488Trp
['TGG']
>Gly488Val
['GTC']
>Gly488Glu
['GAA']
>Gly488Tyr
['TAC']
>Pro489Cys
['TGC']
>Pro489Asp
['GAT']
>Pro489Ser
['AGC']
>Pro489Gln
['CAG']
>Pro489Met
['ATG']
>Pro489Asn
['AAT']
>Pro489Pro
['CCA']
>Pro489Lys
['AAG']
>Pro489Thr
['ACA']
>Pro489Phe
['TTT']
>Pro489Ala
['GCT']
>Pro489Gly
['GGC']
>Pro489Ile
['ATA']
>Pro489Leu
['CTT']
>Pro489His
['CAT']
>Pro489Arg
['CGA']
>Pro489Trp
['TGG']
>Pro489Val
['GTG']
>Pro489Glu
['GAA']
>Pro489Tyr
['TAC']
>Thr490Cys
['TGT']
>Thr490Asp
['GAT']
>Thr490Ser
['TCA']
>Thr490Gln
['CAG']
>Thr490Met
['ATG']
>Thr490Asn
['AAT']
>Thr490Pro
['CCG']
>Thr490Lys
['AAA']
>Thr490Thr
['ACG']
>Thr490Phe
['TTC']
>Thr490Ala
['GCC']
>Thr490Gly
['GGC']
>Thr490Ile
['ATC']
>Thr490Leu
['CTC']
>Thr490His
['CAC']
>Thr490Arg
['CGT']
>Thr490Trp
['TGG']
>Thr490Val
['GTC']
>Thr490Glu
['GAG']
>Thr490Tyr
['TAC']
>Arg491Cys
['TGC']
>Arg491Asp
['GAT']
>Arg491Ser
['AGT']
>Arg491Gln
['CAA']
>Arg491Met
['ATG']
>Arg491Asn
['AAC']
>Arg491Pro
['CCC']
>Arg491Lys
['AAA']
>Arg491Thr
['ACC']
>Arg491Phe
['TTT']
>Arg491Ala
['GCG']
>Arg491Gly
['GGT']
>Arg491Ile
['ATT']
>Arg491Leu
['TTA']
>Arg491His
['CAT']
>Arg491Arg
['CGC']
>Arg491Trp
['TGG']
>Arg491Val
['GTA']
>Arg491Glu
['GAA']
>Arg491Tyr
['TAC']
>Met492Cys
['TGT']
>Met492Asp
['GAC']
>Met492Ser
['TCA']
>Met492Gln
['CAG']
>Met492Asn
['AAT']
>Met492Pro
['CCC']
>Met492Lys
['AAA']
>Met492Thr
['ACG']
>Met492Phe
['TTT']
>Met492Ala
['GCT']
>Met492Gly
['GGT']
>Met492Ile
['ATC']
>Met492Leu
['CTC']
>Met492His
['CAT']
>Met492Arg
['AGG']
>Met492Trp
['TGG']
>Met492Val
['GTG']
>Met492Glu
['GAG']
>Met492Tyr
['TAT']
>Glu493Cys
['TGT']
>Glu493Asp
['GAT']
>Glu493Ser
['AGC']
>Glu493Gln
['CAG']
>Glu493Met
['ATG']
>Glu493Asn
['AAC']
>Glu493Pro
['CCA']
>Glu493Lys
['AAG']
>Glu493Thr
['ACC']
>Glu493Phe
['TTC']
>Glu493Ala
['GCG']
>Glu493Gly
['GGC']
>Glu493Ile
['ATC']
>Glu493Leu
['TTA']
>Glu493His
['CAC']
>Glu493Arg
['CGG']
>Glu493Trp
['TGG']
>Glu493Val
['GTT']
>Glu493Glu
['GAG']
>Glu493Tyr
['TAT']
>Gly494Cys
['TGT']
>Gly494Asp
['GAC']
>Gly494Ser
['AGT']
>Gly494Gln
['CAG']
>Gly494Met
['ATG']
>Gly494Asn
['AAT']
>Gly494Pro
['CCG']
>Gly494Lys
['AAA']
>Gly494Thr
['ACC']
>Gly494Phe
['TTT']
>Gly494Ala
['GCA']
>Gly494Gly
['GGC']
>Gly494Ile
['ATT']
>Gly494Leu
['CTG']
>Gly494His
['CAT']
>Gly494Arg
['AGA']
>Gly494Trp
['TGG']
>Gly494Val
['GTC']
>Gly494Glu
['GAA']
>Gly494Tyr
['TAT']
>Asn495Cys
['TGC']
>Asn495Asp
['GAC']
>Asn495Ser
['TCT']
>Asn495Gln
['CAA']
>Asn495Met
['ATG']
>Asn495Asn
['AAC']
>Asn495Pro
['CCA']
>Asn495Lys
['AAA']
>Asn495Thr
['ACT']
>Asn495Phe
['TTC']
>Asn495Ala
['GCA']
>Asn495Gly
['GGC']
>Asn495Ile
['ATA']
>Asn495Leu
['CTC']
>Asn495His
['CAC']
>Asn495Arg
['AGG']
>Asn495Trp
['TGG']
>Asn495Val
['GTA']
>Asn495Glu
['GAA']
>Asn495Tyr
['TAC']
>Leu496Cys
['TGC']
>Leu496Asp
['GAT']
>Leu496Ser
['TCT']
>Leu496Gln
['CAG']
>Leu496Met
['ATG']
>Leu496Asn
['AAC']
>Leu496Pro
['CCG']
>Leu496Lys
['AAG']
>Leu496Thr
['ACG']
>Leu496Phe
['TTC']
>Leu496Ala
['GCT']
>Leu496Gly
['GGC']
>Leu496Ile
['ATA']
>Leu496Leu
['CTT']
>Leu496His
['CAC']
>Leu496Arg
['AGG']
>Leu496Trp
['TGG']
>Leu496Val
['GTA']
>Leu496Glu
['GAG']
>Leu496Tyr
['TAT']
>Pro497Cys
['TGT']
>Pro497Asp
['GAC']
>Pro497Ser
['TCT']
>Pro497Gln
['CAA']
>Pro497Met
['ATG']
>Pro497Asn
['AAC']
>Pro497Pro
['CCG']
>Pro497Lys
['AAA']
>Pro497Thr
['ACG']
>Pro497Phe
['TTC']
>Pro497Ala
['GCC']
>Pro497Gly
['GGT']
>Pro497Ile
['ATC']
>Pro497Leu
['TTA']
>Pro497His
['CAT']
>Pro497Arg
['CGT']
>Pro497Trp
['TGG']
>Pro497Val
['GTT']
>Pro497Glu
['GAG']
>Pro497Tyr
['TAT']
>Ala498Cys
['TGC']
>Ala498Asp
['GAC']
>Ala498Ser
['AGC']
>Ala498Gln
['CAA']
>Ala498Met
['ATG']
>Ala498Asn
['AAT']
>Ala498Pro
['CCT']
>Ala498Lys
['AAG']
>Ala498Thr
['ACA']
>Ala498Phe
['TTC']
>Ala498Ala
['GCA']
>Ala498Gly
['GGT']
>Ala498Ile
['ATA']
>Ala498Leu
['TTA']
>Ala498His
['CAC']
>Ala498Arg
['CGG']
>Ala498Trp
['TGG']
>Ala498Val
['GTG']
>Ala498Glu
['GAA']
>Ala498Tyr
['TAT']
>Lys499Cys
['TGC']
>Lys499Asp
['GAT']
>Lys499Ser
['AGC']
>Lys499Gln
['CAA']
>Lys499Met
['ATG']
>Lys499Asn
['AAC']
>Lys499Pro
['CCG']
>Lys499Lys
['AAA']
>Lys499Thr
['ACG']
>Lys499Phe
['TTT']
>Lys499Ala
['GCA']
>Lys499Gly
['GGG']
>Lys499Ile
['ATA']
>Lys499Leu
['CTA']
>Lys499His
['CAC']
>Lys499Arg
['CGA']
>Lys499Trp
['TGG']
>Lys499Val
['GTC']
>Lys499Glu
['GAA']
>Lys499Tyr
['TAC']
>Leu500Cys
['TGT']
>Leu500Asp
['GAT']
>Leu500Ser
['AGC']
>Leu500Gln
['CAA']
>Leu500Met
['ATG']
>Leu500Asn
['AAT']
>Leu500Pro
['CCA']
>Leu500Lys
['AAG']
>Leu500Thr
['ACC']
>Leu500Phe
['TTT']
>Leu500Ala
['GCG']
>Leu500Gly
['GGT']
>Leu500Ile
['ATT']
>Leu500Leu
['CTC']
>Leu500His
['CAT']
>Leu500Arg
['AGA']
>Leu500Trp
['TGG']
>Leu500Val
['GTA']
>Leu500Glu
['GAA']
>Leu500Tyr
['TAC']
>Arg501Cys
['TGC']
>Arg501Asp
['GAT']
>Arg501Ser
['TCA']
>Arg501Gln
['CAG']
>Arg501Met
['ATG']
>Arg501Asn
['AAT']
>Arg501Pro
['CCC']
>Arg501Lys
['AAG']
>Arg501Thr
['ACT']
>Arg501Phe
['TTT']
>Arg501Ala
['GCA']
>Arg501Gly
['GGT']
>Arg501Ile
['ATT']
>Arg501Leu
['CTA']
>Arg501His
['CAT']
>Arg501Arg
['AGA']
>Arg501Trp
['TGG']
>Arg501Val
['GTA']
>Arg501Glu
['GAG']
>Arg501Tyr
['TAT']
>Lys502Cys
['TGT']
>Lys502Asp
['GAC']
>Lys502Ser
['TCT']
>Lys502Gln
['CAA']
>Lys502Met
['ATG']
>Lys502Asn
['AAC']
>Lys502Pro
['CCC']
>Lys502Lys
['AAG']
>Lys502Thr
['ACG']
>Lys502Phe
['TTC']
>Lys502Ala
['GCG']
>Lys502Gly
['GGT']
>Lys502Ile
['ATA']
>Lys502Leu
['CTC']
>Lys502His
['CAT']
>Lys502Arg
['CGC']
>Lys502Trp
['TGG']
>Lys502Val
['GTA']
>Lys502Glu
['GAG']
>Lys502Tyr
['TAT']
>Met503Cys
['TGC']
>Met503Asp
['GAC']
>Met503Ser
['TCT']
>Met503Gln
['CAG']
>Met503Asn
['AAT']
>Met503Pro
['CCC']
>Met503Lys
['AAA']
>Met503Thr
['ACC']
>Met503Phe
['TTC']
>Met503Ala
['GCT']
>Met503Gly
['GGC']
>Met503Ile
['ATC']
>Met503Leu
['TTG']
>Met503His
['CAT']
>Met503Arg
['AGA']
>Met503Trp
['TGG']
>Met503Val
['GTG']
>Met503Glu
['GAG']
>Met503Tyr
['TAT']
>Asn504Cys
['TGC']
>Asn504Asp
['GAT']
>Asn504Ser
['AGT']
>Asn504Gln
['CAG']
>Asn504Met
['ATG']
>Asn504Asn
['AAT']
>Asn504Pro
['CCC']
>Asn504Lys
['AAG']
>Asn504Thr
['ACC']
>Asn504Phe
['TTC']
>Asn504Ala
['GCC']
>Asn504Gly
['GGC']
>Asn504Ile
['ATC']
>Asn504Leu
['TTA']
>Asn504His
['CAT']
>Asn504Arg
['CGG']
>Asn504Trp
['TGG']
>Asn504Val
['GTA']
>Asn504Glu
['GAG']
>Asn504Tyr
['TAT']
>Ser505Cys
['TGT']
>Ser505Asp
['GAC']
>Ser505Ser
['TCG']
>Ser505Gln
['CAA']
>Ser505Met
['ATG']
>Ser505Asn
['AAT']
>Ser505Pro
['CCT']
>Ser505Lys
['AAA']
>Ser505Thr
['ACG']
>Ser505Phe
['TTT']
>Ser505Ala
['GCG']
>Ser505Gly
['GGC']
>Ser505Ile
['ATT']
>Ser505Leu
['CTC']
>Ser505His
['CAT']
>Ser505Arg
['CGC']
>Ser505Trp
['TGG']
>Ser505Val
['GTA']
>Ser505Glu
['GAA']
>Ser505Tyr
['TAT']
>Asp506Cys
['TGC']
>Asp506Asp
['GAT']
>Asp506Ser
['TCC']
>Asp506Gln
['CAG']
>Asp506Met
['ATG']
>Asp506Asn
['AAC']
>Asp506Pro
['CCT']
>Asp506Lys
['AAA']
>Asp506Thr
['ACC']
>Asp506Phe
['TTT']
>Asp506Ala
['GCT']
>Asp506Gly
['GGA']
>Asp506Ile
['ATC']
>Asp506Leu
['CTA']
>Asp506His
['CAC']
>Asp506Arg
['CGT']
>Asp506Trp
['TGG']
>Asp506Val
['GTG']
>Asp506Glu
['GAG']
>Asp506Tyr
['TAC']
>Arg507Cys
['TGC']
>Arg507Asp
['GAC']
>Arg507Ser
['TCC']
>Arg507Gln
['CAA']
>Arg507Met
['ATG']
>Arg507Asn
['AAC']
>Arg507Pro
['CCC']
>Arg507Lys
['AAG']
>Arg507Thr
['ACA']
>Arg507Phe
['TTC']
>Arg507Ala
['GCT']
>Arg507Gly
['GGC']
>Arg507Ile
['ATT']
>Arg507Leu
['TTA']
>Arg507His
['CAT']
>Arg507Arg
['CGC']
>Arg507Trp
['TGG']
>Arg507Val
['GTA']
>Arg507Glu
['GAG']
>Arg507Tyr
['TAC']
>Phe508Cys
['TGC']
>Phe508Asp
['GAT']
>Phe508Ser
['AGC']
>Phe508Gln
['CAA']
>Phe508Met
['ATG']
>Phe508Asn
['AAC']
>Phe508Pro
['CCC']
>Phe508Lys
['AAA']
>Phe508Thr
['ACA']
>Phe508Phe
['TTT']
>Phe508Ala
['GCA']
>Phe508Gly
['GGC']
>Phe508Ile
['ATT']
>Phe508Leu
['CTG']
>Phe508His
['CAT']
>Phe508Arg
['AGG']
>Phe508Trp
['TGG']
>Phe508Val
['GTT']
>Phe508Glu
['GAG']
>Phe508Tyr
['TAC']
>Thr509Cys
['TGT']
>Thr509Asp
['GAC']
>Thr509Ser
['AGT']
>Thr509Gln
['CAG']
>Thr509Met
['ATG']
>Thr509Asn
['AAC']
>Thr509Pro
['CCG']
>Thr509Lys
['AAA']
>Thr509Thr
['ACA']
>Thr509Phe
['TTC']
>Thr509Ala
['GCT']
>Thr509Gly
['GGT']
>Thr509Ile
['ATT']
>Thr509Leu
['CTT']
>Thr509His
['CAT']
>Thr509Arg
['CGA']
>Thr509Trp
['TGG']
>Thr509Val
['GTC']
>Thr509Glu
['GAA']
>Thr509Tyr
['TAT']
