## Supplementary material for "Deep Insertion, Deletion, and Missense Mutation Libraries for Exploring Protein Variation in Evolution, Disease, and Biology": kir32_mutations.csv

>Ala379Cys
['TGC']
>Ala379Asp
['GAC']
>Ala379Ser
['TCA']
>Ala379Gln
['CAA']
>Ala379Met
['ATG']
>Ala379Asn
['AAT']
>Ala379Pro
['CCT']
>Ala379Lys
['AAA']
>Ala379Thr
['ACA']
>Ala379Phe
['TTT']
>Ala379Ala
['GCT']
>Ala379Gly
['GGT']
>Ala379Ile
['ATA']
>Ala379Leu
['CTA']
>Ala379His
['CAT']
>Ala379Arg
['AGG']
>Ala379Trp
['TGG']
>Ala379Val
['GTT']
>Ala379Glu
['GAA']
>Ala379Tyr
['TAT']
>Glu380Cys
['TGC']
>Glu380Asp
['GAT']
>Glu380Ser
['AGT']
>Glu380Gln
['CAG']
>Glu380Met
['ATG']
>Glu380Asn
['AAC']
>Glu380Pro
['CCG']
>Glu380Lys
['AAG']
>Glu380Thr
['ACC']
>Glu380Phe
['TTC']
>Glu380Ala
['GCA']
>Glu380Gly
['GGC']
>Glu380Ile
['ATA']
>Glu380Leu
['CTT']
>Glu380His
['CAC']
>Glu380Arg
['CGC']
>Glu380Trp
['TGG']
>Glu380Val
['GTG']
>Glu380Glu
['GAG']
>Glu380Tyr
['TAT']
>Val381Cys
['TGC']
>Val381Asp
['GAT']
>Val381Ser
['TCC']
>Val381Gln
['CAG']
>Val381Met
['ATG']
>Val381Asn
['AAT']
>Val381Pro
['CCG']
>Val381Lys
['AAA']
>Val381Thr
['ACC']
>Val381Phe
['TTC']
>Val381Ala
['GCC']
>Val381Gly
['GGG']
>Val381Ile
['ATC']
>Val381Leu
['CTG']
>Val381His
['CAC']
>Val381Arg
['CGT']
>Val381Trp
['TGG']
>Val381Val
['GTA']
>Val381Glu
['GAA']
>Val381Tyr
['TAC']
>Pro382Cys
['TGC']
>Pro382Asp
['GAC']
>Pro382Ser
['AGT']
>Pro382Gln
['CAG']
>Pro382Met
['ATG']
>Pro382Asn
['AAT']
>Pro382Pro
['CCC']
>Pro382Lys
['AAA']
>Pro382Thr
['ACT']
>Pro382Phe
['TTC']
>Pro382Ala
['GCT']
>Pro382Gly
['GGG']
>Pro382Ile
['ATT']
>Pro382Leu
['TTA']
>Pro382His
['CAT']
>Pro382Arg
['CGG']
>Pro382Trp
['TGG']
>Pro382Val
['GTT']
>Pro382Glu
['GAA']
>Pro382Tyr
['TAC']
>Leu383Cys
['TGC']
>Leu383Asp
['GAT']
>Leu383Ser
['TCT']
>Leu383Gln
['CAG']
>Leu383Met
['ATG']
>Leu383Asn
['AAT']
>Leu383Pro
['CCC']
>Leu383Lys
['AAG']
>Leu383Thr
['ACA']
>Leu383Phe
['TTT']
>Leu383Ala
['GCT']
>Leu383Gly
['GGC']
>Leu383Ile
['ATT']
>Leu383Leu
['TTA']
>Leu383His
['CAT']
>Leu383Arg
['AGA']
>Leu383Trp
['TGG']
>Leu383Val
['GTG']
>Leu383Glu
['GAA']
>Leu383Tyr
['TAC']
>Ser384Cys
['TGC']
>Ser384Asp
['GAT']
>Ser384Ser
['AGT']
>Ser384Gln
['CAG']
>Ser384Met
['ATG']
>Ser384Asn
['AAT']
>Ser384Pro
['CCT']
>Ser384Lys
['AAA']
>Ser384Thr
['ACA']
>Ser384Phe
['TTT']
>Ser384Ala
['GCG']
>Ser384Gly
['GGA']
>Ser384Ile
['ATC']
>Ser384Leu
['TTA']
>Ser384His
['CAC']
>Ser384Arg
['CGT']
>Ser384Trp
['TGG']
>Ser384Val
['GTA']
>Ser384Glu
['GAA']
>Ser384Tyr
['TAT']
>Trp385Cys
['TGT']
>Trp385Asp
['GAT']
>Trp385Ser
['TCC']
>Trp385Gln
['CAG']
>Trp385Met
['ATG']
>Trp385Asn
['AAC']
>Trp385Pro
['CCG']
>Trp385Lys
['AAG']
>Trp385Thr
['ACG']
>Trp385Phe
['TTC']
>Trp385Ala
['GCG']
>Trp385Gly
['GGC']
>Trp385Ile
['ATA']
>Trp385Leu
['CTA']
>Trp385His
['CAC']
>Trp385Arg
['AGA']
>Trp385Val
['GTT']
>Trp385Glu
['GAG']
>Trp385Tyr
['TAC']
>Ser386Cys
['TGC']
>Ser386Asp
['GAT']
>Ser386Ser
['TCT']
>Ser386Gln
['CAG']
>Ser386Met
['ATG']
>Ser386Asn
['AAC']
>Ser386Pro
['CCT']
>Ser386Lys
['AAA']
>Ser386Thr
['ACC']
>Ser386Phe
['TTC']
>Ser386Ala
['GCG']
>Ser386Gly
['GGT']
>Ser386Ile
['ATC']
>Ser386Leu
['TTA']
>Ser386His
['CAC']
>Ser386Arg
['CGT']
>Ser386Trp
['TGG']
>Ser386Val
['GTT']
>Ser386Glu
['GAG']
>Ser386Tyr
['TAC']
>Val387Cys
['TGT']
>Val387Asp
['GAC']
>Val387Ser
['TCC']
>Val387Gln
['CAG']
>Val387Met
['ATG']
>Val387Asn
['AAC']
>Val387Pro
['CCC']
>Val387Lys
['AAG']
>Val387Thr
['ACC']
>Val387Phe
['TTT']
>Val387Ala
['GCT']
>Val387Gly
['GGA']
>Val387Ile
['ATC']
>Val387Leu
['CTG']
>Val387His
['CAC']
>Val387Arg
['CGC']
>Val387Trp
['TGG']
>Val387Val
['GTA']
>Val387Glu
['GAG']
>Val387Tyr
['TAT']
>Ser388Cys
['TGT']
>Ser388Asp
['GAT']
>Ser388Ser
['AGT']
>Ser388Gln
['CAG']
>Ser388Met
['ATG']
>Ser388Asn
['AAT']
>Ser388Pro
['CCG']
>Ser388Lys
['AAG']
>Ser388Thr
['ACA']
>Ser388Phe
['TTT']
>Ser388Ala
['GCA']
>Ser388Gly
['GGA']
>Ser388Ile
['ATA']
>Ser388Leu
['CTC']
>Ser388His
['CAT']
>Ser388Arg
['AGG']
>Ser388Trp
['TGG']
>Ser388Val
['GTT']
>Ser388Glu
['GAA']
>Ser388Tyr
['TAC']
>Ser389Cys
['TGT']
>Ser389Asp
['GAT']
>Ser389Ser
['AGT']
>Ser389Gln
['CAA']
>Ser389Met
['ATG']
>Ser389Asn
['AAT']
>Ser389Pro
['CCA']
>Ser389Lys
['AAG']
>Ser389Thr
['ACA']
>Ser389Phe
['TTT']
>Ser389Ala
['GCA']
>Ser389Gly
['GGG']
>Ser389Ile
['ATC']
>Ser389Leu
['CTT']
>Ser389His
['CAT']
>Ser389Arg
['CGA']
>Ser389Trp
['TGG']
>Ser389Val
['GTA']
>Ser389Glu
['GAG']
>Ser389Tyr
['TAC']
>Lys390Cys
['TGC']
>Lys390Asp
['GAT']
>Lys390Ser
['AGT']
>Lys390Gln
['CAA']
>Lys390Met
['ATG']
>Lys390Asn
['AAT']
>Lys390Pro
['CCC']
>Lys390Lys
['AAA']
>Lys390Thr
['ACG']
>Lys390Phe
['TTC']
>Lys390Ala
['GCT']
>Lys390Gly
['GGT']
>Lys390Ile
['ATA']
>Lys390Leu
['TTG']
>Lys390His
['CAT']
>Lys390Arg
['CGA']
>Lys390Trp
['TGG']
>Lys390Val
['GTG']
>Lys390Glu
['GAG']
>Lys390Tyr
['TAC']
>Leu391Cys
['TGC']
>Leu391Asp
['GAC']
>Leu391Ser
['AGT']
>Leu391Gln
['CAG']
>Leu391Met
['ATG']
>Leu391Asn
['AAT']
>Leu391Pro
['CCG']
>Leu391Lys
['AAA']
>Leu391Thr
['ACG']
>Leu391Phe
['TTC']
>Leu391Ala
['GCC']
>Leu391Gly
['GGG']
>Leu391Ile
['ATA']
>Leu391Leu
['CTA']
>Leu391His
['CAC']
>Leu391Arg
['CGC']
>Leu391Trp
['TGG']
>Leu391Val
['GTA']
>Leu391Glu
['GAA']
>Leu391Tyr
['TAT']
>Asn392Cys
['TGT']
>Asn392Asp
['GAC']
>Asn392Ser
['AGC']
>Asn392Gln
['CAA']
>Asn392Met
['ATG']
>Asn392Asn
['AAC']
>Asn392Pro
['CCC']
>Asn392Lys
['AAG']
>Asn392Thr
['ACT']
>Asn392Phe
['TTT']
>Asn392Ala
['GCG']
>Asn392Gly
['GGC']
>Asn392Ile
['ATC']
>Asn392Leu
['CTC']
>Asn392His
['CAT']
>Asn392Arg
['CGC']
>Asn392Trp
['TGG']
>Asn392Val
['GTG']
>Asn392Glu
['GAG']
>Asn392Tyr
['TAC']
>Gln393Cys
['TGC']
>Gln393Asp
['GAT']
>Gln393Ser
['AGT']
>Gln393Gln
['CAA']
>Gln393Met
['ATG']
>Gln393Asn
['AAC']
>Gln393Pro
['CCG']
>Gln393Lys
['AAG']
>Gln393Thr
['ACG']
>Gln393Phe
['TTC']
>Gln393Ala
['GCC']
>Gln393Gly
['GGT']
>Gln393Ile
['ATT']
>Gln393Leu
['TTA']
>Gln393His
['CAC']
>Gln393Arg
['CGT']
>Gln393Trp
['TGG']
>Gln393Val
['GTA']
>Gln393Glu
['GAG']
>Gln393Tyr
['TAC']
>His394Cys
['TGT']
>His394Asp
['GAC']
>His394Ser
['AGC']
>His394Gln
['CAG']
>His394Met
['ATG']
>His394Asn
['AAC']
>His394Pro
['CCG']
>His394Lys
['AAG']
>His394Thr
['ACA']
>His394Phe
['TTT']
>His394Ala
['GCA']
>His394Gly
['GGT']
>His394Ile
['ATT']
>His394Leu
['CTC']
>His394His
['CAT']
>His394Arg
['AGA']
>His394Trp
['TGG']
>His394Val
['GTA']
>His394Glu
['GAG']
>His394Tyr
['TAT']
>Ala395Cys
['TGC']
>Ala395Asp
['GAC']
>Ala395Ser
['TCA']
>Ala395Gln
['CAG']
>Ala395Met
['ATG']
>Ala395Asn
['AAC']
>Ala395Pro
['CCC']
>Ala395Lys
['AAG']
>Ala395Thr
['ACG']
>Ala395Phe
['TTC']
>Ala395Ala
['GCG']
>Ala395Gly
['GGC']
>Ala395Ile
['ATA']
>Ala395Leu
['CTT']
>Ala395His
['CAT']
>Ala395Arg
['CGG']
>Ala395Trp
['TGG']
>Ala395Val
['GTG']
>Ala395Glu
['GAA']
>Ala395Tyr
['TAC']
>Glu396Cys
['TGC']
>Glu396Asp
['GAC']
>Glu396Ser
['TCT']
>Glu396Gln
['CAA']
>Glu396Met
['ATG']
>Glu396Asn
['AAC']
>Glu396Pro
['CCT']
>Glu396Lys
['AAG']
>Glu396Thr
['ACG']
>Glu396Phe
['TTC']
>Glu396Ala
['GCT']
>Glu396Gly
['GGC']
>Glu396Ile
['ATC']
>Glu396Leu
['TTG']
>Glu396His
['CAT']
>Glu396Arg
['CGT']
>Glu396Trp
['TGG']
>Glu396Val
['GTG']
>Glu396Glu
['GAA']
>Glu396Tyr
['TAC']
>Leu397Cys
['TGC']
>Leu397Asp
['GAC']
>Leu397Ser
['AGC']
>Leu397Gln
['CAG']
>Leu397Met
['ATG']
>Leu397Asn
['AAC']
>Leu397Pro
['CCA']
>Leu397Lys
['AAA']
>Leu397Thr
['ACG']
>Leu397Phe
['TTC']
>Leu397Ala
['GCT']
>Leu397Gly
['GGT']
>Leu397Ile
['ATC']
>Leu397Leu
['TTA']
>Leu397His
['CAC']
>Leu397Arg
['CGT']
>Leu397Trp
['TGG']
>Leu397Val
['GTT']
>Leu397Glu
['GAG']
>Leu397Tyr
['TAC']
>Glu398Cys
['TGT']
>Glu398Asp
['GAT']
>Glu398Ser
['AGC']
>Glu398Gln
['CAA']
>Glu398Met
['ATG']
>Glu398Asn
['AAT']
>Glu398Pro
['CCG']
>Glu398Lys
['AAA']
>Glu398Thr
['ACT']
>Glu398Phe
['TTC']
>Glu398Ala
['GCG']
>Glu398Gly
['GGC']
>Glu398Ile
['ATT']
>Glu398Leu
['TTG']
>Glu398His
['CAT']
>Glu398Arg
['CGT']
>Glu398Trp
['TGG']
>Glu398Val
['GTC']
>Glu398Glu
['GAG']
>Glu398Tyr
['TAT']
>Thr399Cys
['TGC']
>Thr399Asp
['GAT']
>Thr399Ser
['AGC']
>Thr399Gln
['CAG']
>Thr399Met
['ATG']
>Thr399Asn
['AAC']
>Thr399Pro
['CCC']
>Thr399Lys
['AAA']
>Thr399Thr
['ACG']
>Thr399Phe
['TTC']
>Thr399Ala
['GCC']
>Thr399Gly
['GGG']
>Thr399Ile
['ATA']
>Thr399Leu
['CTA']
>Thr399His
['CAC']
>Thr399Arg
['CGA']
>Thr399Trp
['TGG']
>Thr399Val
['GTG']
>Thr399Glu
['GAA']
>Thr399Tyr
['TAC']
>Glu400Cys
['TGC']
>Glu400Asp
['GAC']
>Glu400Ser
['TCG']
>Glu400Gln
['CAA']
>Glu400Met
['ATG']
>Glu400Asn
['AAC']
>Glu400Pro
['CCC']
>Glu400Lys
['AAG']
>Glu400Thr
['ACT']
>Glu400Phe
['TTT']
>Glu400Ala
['GCT']
>Glu400Gly
['GGA']
>Glu400Ile
['ATC']
>Glu400Leu
['CTC']
>Glu400His
['CAC']
>Glu400Arg
['CGG']
>Glu400Trp
['TGG']
>Glu400Val
['GTA']
>Glu400Glu
['GAA']
>Glu400Tyr
['TAT']
>Glu401Cys
['TGT']
>Glu401Asp
['GAC']
>Glu401Ser
['TCT']
>Glu401Gln
['CAA']
>Glu401Met
['ATG']
>Glu401Asn
['AAC']
>Glu401Pro
['CCT']
>Glu401Lys
['AAA']
>Glu401Thr
['ACG']
>Glu401Phe
['TTC']
>Glu401Ala
['GCT']
>Glu401Gly
['GGG']
>Glu401Ile
['ATT']
>Glu401Leu
['TTG']
>Glu401His
['CAT']
>Glu401Arg
['AGG']
>Glu401Trp
['TGG']
>Glu401Val
['GTC']
>Glu401Glu
['GAG']
>Glu401Tyr
['TAC']
>Glu402Cys
['TGC']
>Glu402Asp
['GAC']
>Glu402Ser
['TCC']
>Glu402Gln
['CAG']
>Glu402Met
['ATG']
>Glu402Asn
['AAT']
>Glu402Pro
['CCT']
>Glu402Lys
['AAG']
>Glu402Thr
['ACA']
>Glu402Phe
['TTT']
>Glu402Ala
['GCG']
>Glu402Gly
['GGT']
>Glu402Ile
['ATA']
>Glu402Leu
['CTG']
>Glu402His
['CAC']
>Glu402Arg
['CGC']
>Glu402Trp
['TGG']
>Glu402Val
['GTG']
>Glu402Glu
['GAA']
>Glu402Tyr
['TAT']
>Glu403Cys
['TGT']
>Glu403Asp
['GAT']
>Glu403Ser
['TCA']
>Glu403Gln
['CAG']
>Glu403Met
['ATG']
>Glu403Asn
['AAC']
>Glu403Pro
['CCC']
>Glu403Lys
['AAA']
>Glu403Thr
['ACA']
>Glu403Phe
['TTC']
>Glu403Ala
['GCC']
>Glu403Gly
['GGG']
>Glu403Ile
['ATT']
>Glu403Leu
['CTG']
>Glu403His
['CAC']
>Glu403Arg
['CGA']
>Glu403Trp
['TGG']
>Glu403Val
['GTT']
>Glu403Glu
['GAA']
>Glu403Tyr
['TAT']
>Lys404Cys
['TGT']
>Lys404Asp
['GAT']
>Lys404Ser
['TCG']
>Lys404Gln
['CAA']
>Lys404Met
['ATG']
>Lys404Asn
['AAC']
>Lys404Pro
['CCT']
>Lys404Lys
['AAA']
>Lys404Thr
['ACA']
>Lys404Phe
['TTT']
>Lys404Ala
['GCC']
>Lys404Gly
['GGT']
>Lys404Ile
['ATC']
>Lys404Leu
['CTA']
>Lys404His
['CAC']
>Lys404Arg
['CGA']
>Lys404Trp
['TGG']
>Lys404Val
['GTT']
>Lys404Glu
['GAA']
>Lys404Tyr
['TAC']
>Asn405Cys
['TGC']
>Asn405Asp
['GAC']
>Asn405Ser
['TCG']
>Asn405Gln
['CAA']
>Asn405Met
['ATG']
>Asn405Asn
['AAC']
>Asn405Pro
['CCC']
>Asn405Lys
['AAG']
>Asn405Thr
['ACG']
>Asn405Phe
['TTC']
>Asn405Ala
['GCA']
>Asn405Gly
['GGT']
>Asn405Ile
['ATC']
>Asn405Leu
['CTC']
>Asn405His
['CAT']
>Asn405Arg
['CGT']
>Asn405Trp
['TGG']
>Asn405Val
['GTA']
>Asn405Glu
['GAA']
>Asn405Tyr
['TAT']
>Pro406Cys
['TGC']
>Pro406Asp
['GAC']
>Pro406Ser
['TCA']
>Pro406Gln
['CAA']
>Pro406Met
['ATG']
>Pro406Asn
['AAT']
>Pro406Pro
['CCC']
>Pro406Lys
['AAA']
>Pro406Thr
['ACG']
>Pro406Phe
['TTT']
>Pro406Ala
['GCC']
>Pro406Gly
['GGA']
>Pro406Ile
['ATC']
>Pro406Leu
['CTG']
>Pro406His
['CAC']
>Pro406Arg
['CGG']
>Pro406Trp
['TGG']
>Pro406Val
['GTC']
>Pro406Glu
['GAA']
>Pro406Tyr
['TAT']
>Glu407Cys
['TGT']
>Glu407Asp
['GAT']
>Glu407Ser
['TCT']
>Glu407Gln
['CAA']
>Glu407Met
['ATG']
>Glu407Asn
['AAC']
>Glu407Pro
['CCG']
>Glu407Lys
['AAG']
>Glu407Thr
['ACG']
>Glu407Phe
['TTC']
>Glu407Ala
['GCT']
>Glu407Gly
['GGG']
>Glu407Ile
['ATC']
>Glu407Leu
['TTG']
>Glu407His
['CAT']
>Glu407Arg
['AGA']
>Glu407Trp
['TGG']
>Glu407Val
['GTC']
>Glu407Glu
['GAG']
>Glu407Tyr
['TAT']
>Glu408Cys
['TGC']
>Glu408Asp
['GAT']
>Glu408Ser
['TCT']
>Glu408Gln
['CAA']
>Glu408Met
['ATG']
>Glu408Asn
['AAC']
>Glu408Pro
['CCG']
>Glu408Lys
['AAG']
>Glu408Thr
['ACT']
>Glu408Phe
['TTT']
>Glu408Ala
['GCG']
>Glu408Gly
['GGG']
>Glu408Ile
['ATA']
>Glu408Leu
['CTA']
>Glu408His
['CAT']
>Glu408Arg
['AGA']
>Glu408Trp
['TGG']
>Glu408Val
['GTC']
>Glu408Glu
['GAG']
>Glu408Tyr
['TAC']
>Leu409Cys
['TGC']
>Leu409Asp
['GAC']
>Leu409Ser
['AGC']
>Leu409Gln
['CAA']
>Leu409Met
['ATG']
>Leu409Asn
['AAT']
>Leu409Pro
['CCG']
>Leu409Lys
['AAA']
>Leu409Thr
['ACG']
>Leu409Phe
['TTT']
>Leu409Ala
['GCC']
>Leu409Gly
['GGG']
>Leu409Ile
['ATA']
>Leu409Leu
['CTT']
>Leu409His
['CAC']
>Leu409Arg
['CGG']
>Leu409Trp
['TGG']
>Leu409Val
['GTG']
>Leu409Glu
['GAG']
>Leu409Tyr
['TAC']
>Thr410Cys
['TGC']
>Thr410Asp
['GAT']
>Thr410Ser
['AGC']
>Thr410Gln
['CAA']
>Thr410Met
['ATG']
>Thr410Asn
['AAC']
>Thr410Pro
['CCA']
>Thr410Lys
['AAG']
>Thr410Thr
['ACG']
>Thr410Phe
['TTC']
>Thr410Ala
['GCG']
>Thr410Gly
['GGT']
>Thr410Ile
['ATT']
>Thr410Leu
['TTA']
>Thr410His
['CAT']
>Thr410Arg
['AGG']
>Thr410Trp
['TGG']
>Thr410Val
['GTG']
>Thr410Glu
['GAG']
>Thr410Tyr
['TAT']
>Glu411Cys
['TGT']
>Glu411Asp
['GAT']
>Glu411Ser
['TCG']
>Glu411Gln
['CAA']
>Glu411Met
['ATG']
>Glu411Asn
['AAC']
>Glu411Pro
['CCG']
>Glu411Lys
['AAA']
>Glu411Thr
['ACG']
>Glu411Phe
['TTC']
>Glu411Ala
['GCT']
>Glu411Gly
['GGA']
>Glu411Ile
['ATA']
>Glu411Leu
['CTG']
>Glu411His
['CAT']
>Glu411Arg
['AGA']
>Glu411Trp
['TGG']
>Glu411Val
['GTT']
>Glu411Glu
['GAA']
>Glu411Tyr
['TAC']
>Arg412Cys
['TGT']
>Arg412Asp
['GAC']
>Arg412Ser
['TCC']
>Arg412Gln
['CAG']
>Arg412Met
['ATG']
>Arg412Asn
['AAC']
>Arg412Pro
['CCA']
>Arg412Lys
['AAG']
>Arg412Thr
['ACA']
>Arg412Phe
['TTT']
>Arg412Ala
['GCA']
>Arg412Gly
['GGC']
>Arg412Ile
['ATT']
>Arg412Leu
['TTA']
>Arg412His
['CAT']
>Arg412Arg
['CGT']
>Arg412Trp
['TGG']
>Arg412Val
['GTT']
>Arg412Glu
['GAG']
>Arg412Tyr
['TAC']
>Asn413Cys
['TGT']
>Asn413Asp
['GAT']
>Asn413Ser
['TCG']
>Asn413Gln
['CAG']
>Asn413Met
['ATG']
>Asn413Asn
['AAC']
>Asn413Pro
['CCC']
>Asn413Lys
['AAA']
>Asn413Thr
['ACG']
>Asn413Phe
['TTT']
>Asn413Ala
['GCC']
>Asn413Gly
['GGT']
>Asn413Ile
['ATT']
>Asn413Leu
['TTG']
>Asn413His
['CAC']
>Asn413Arg
['CGA']
>Asn413Trp
['TGG']
>Asn413Val
['GTC']
>Asn413Glu
['GAA']
>Asn413Tyr
['TAC']
>Gly414Cys
['TGC']
>Gly414Asp
['GAT']
>Gly414Ser
['TCA']
>Gly414Gln
['CAA']
>Gly414Met
['ATG']
>Gly414Asn
['AAC']
>Gly414Pro
['CCG']
>Gly414Lys
['AAA']
>Gly414Thr
['ACA']
>Gly414Phe
['TTT']
>Gly414Ala
['GCC']
>Gly414Gly
['GGG']
>Gly414Ile
['ATT']
>Gly414Leu
['CTT']
>Gly414His
['CAT']
>Gly414Arg
['CGT']
>Gly414Trp
['TGG']
>Gly414Val
['GTC']
>Gly414Glu
['GAA']
>Gly414Tyr
['TAT']
>Asp415Cys
['TGT']
>Asp415Asp
['GAC']
>Asp415Ser
['TCG']
>Asp415Gln
['CAG']
>Asp415Met
['ATG']
>Asp415Asn
['AAT']
>Asp415Pro
['CCG']
>Asp415Lys
['AAG']
>Asp415Thr
['ACT']
>Asp415Phe
['TTT']
>Asp415Ala
['GCG']
>Asp415Gly
['GGA']
>Asp415Ile
['ATT']
>Asp415Leu
['CTG']
>Asp415His
['CAT']
>Asp415Arg
['CGT']
>Asp415Trp
['TGG']
>Asp415Val
['GTG']
>Asp415Glu
['GAG']
>Asp415Tyr
['TAC']
>Val416Cys
['TGT']
>Val416Asp
['GAC']
>Val416Ser
['AGC']
>Val416Gln
['CAG']
>Val416Met
['ATG']
>Val416Asn
['AAC']
>Val416Pro
['CCT']
>Val416Lys
['AAA']
>Val416Thr
['ACA']
>Val416Phe
['TTC']
>Val416Ala
['GCT']
>Val416Gly
['GGA']
>Val416Ile
['ATC']
>Val416Leu
['CTA']
>Val416His
['CAT']
>Val416Arg
['AGA']
>Val416Trp
['TGG']
>Val416Val
['GTC']
>Val416Glu
['GAA']
>Val416Tyr
['TAT']
>Ala417Cys
['TGC']
>Ala417Asp
['GAT']
>Ala417Ser
['TCA']
>Ala417Gln
['CAG']
>Ala417Met
['ATG']
>Ala417Asn
['AAT']
>Ala417Pro
['CCA']
>Ala417Lys
['AAG']
>Ala417Thr
['ACT']
>Ala417Phe
['TTT']
>Ala417Ala
['GCG']
>Ala417Gly
['GGC']
>Ala417Ile
['ATC']
>Ala417Leu
['CTG']
>Ala417His
['CAC']
>Ala417Arg
['CGG']
>Ala417Trp
['TGG']
>Ala417Val
['GTG']
>Ala417Glu
['GAG']
>Ala417Tyr
['TAC']
>Asn418Cys
['TGC']
>Asn418Asp
['GAC']
>Asn418Ser
['TCG']
>Asn418Gln
['CAG']
>Asn418Met
['ATG']
>Asn418Asn
['AAC']
>Asn418Pro
['CCG']
>Asn418Lys
['AAA']
>Asn418Thr
['ACA']
>Asn418Phe
['TTC']
>Asn418Ala
['GCG']
>Asn418Gly
['GGC']
>Asn418Ile
['ATT']
>Asn418Leu
['CTT']
>Asn418His
['CAT']
>Asn418Arg
['CGC']
>Asn418Trp
['TGG']
>Asn418Val
['GTA']
>Asn418Glu
['GAG']
>Asn418Tyr
['TAT']
>Leu419Cys
['TGT']
>Leu419Asp
['GAT']
>Leu419Ser
['TCA']
>Leu419Gln
['CAA']
>Leu419Met
['ATG']
>Leu419Asn
['AAT']
>Leu419Pro
['CCT']
>Leu419Lys
['AAA']
>Leu419Thr
['ACG']
>Leu419Phe
['TTT']
>Leu419Ala
['GCC']
>Leu419Gly
['GGG']
>Leu419Ile
['ATC']
>Leu419Leu
['CTT']
>Leu419His
['CAT']
>Leu419Arg
['CGG']
>Leu419Trp
['TGG']
>Leu419Val
['GTT']
>Leu419Glu
['GAA']
>Leu419Tyr
['TAC']
>Glu420Cys
['TGC']
>Glu420Asp
['GAT']
>Glu420Ser
['TCT']
>Glu420Gln
['CAG']
>Glu420Met
['ATG']
>Glu420Asn
['AAT']
>Glu420Pro
['CCT']
>Glu420Lys
['AAG']
>Glu420Thr
['ACG']
>Glu420Phe
['TTT']
>Glu420Ala
['GCT']
>Glu420Gly
['GGG']
>Glu420Ile
['ATT']
>Glu420Leu
['CTC']
>Glu420His
['CAC']
>Glu420Arg
['AGG']
>Glu420Trp
['TGG']
>Glu420Val
['GTA']
>Glu420Glu
['GAA']
>Glu420Tyr
['TAT']
>Asn421Cys
['TGC']
>Asn421Asp
['GAC']
>Asn421Ser
['TCG']
>Asn421Gln
['CAA']
>Asn421Met
['ATG']
>Asn421Asn
['AAT']
>Asn421Pro
['CCC']
>Asn421Lys
['AAA']
>Asn421Thr
['ACG']
>Asn421Phe
['TTC']
>Asn421Ala
['GCC']
>Asn421Gly
['GGC']
>Asn421Ile
['ATT']
>Asn421Leu
['CTG']
>Asn421His
['CAC']
>Asn421Arg
['CGA']
>Asn421Trp
['TGG']
>Asn421Val
['GTG']
>Asn421Glu
['GAA']
>Asn421Tyr
['TAC']
>Glu422Cys
['TGC']
>Glu422Asp
['GAC']
>Glu422Ser
['AGT']
>Glu422Gln
['CAG']
>Glu422Met
['ATG']
>Glu422Asn
['AAC']
>Glu422Pro
['CCG']
>Glu422Lys
['AAG']
>Glu422Thr
['ACA']
>Glu422Phe
['TTT']
>Glu422Ala
['GCG']
>Glu422Gly
['GGC']
>Glu422Ile
['ATT']
>Glu422Leu
['CTG']
>Glu422His
['CAT']
>Glu422Arg
['CGG']
>Glu422Trp
['TGG']
>Glu422Val
['GTA']
>Glu422Glu
['GAA']
>Glu422Tyr
['TAT']
>Ser423Cys
['TGC']
>Ser423Asp
['GAT']
>Ser423Ser
['TCC']
>Ser423Gln
['CAA']
>Ser423Met
['ATG']
>Ser423Asn
['AAC']
>Ser423Pro
['CCC']
>Ser423Lys
['AAA']
>Ser423Thr
['ACG']
>Ser423Phe
['TTC']
>Ser423Ala
['GCT']
>Ser423Gly
['GGG']
>Ser423Ile
['ATC']
>Ser423Leu
['TTA']
>Ser423His
['CAC']
>Ser423Arg
['CGA']
>Ser423Trp
['TGG']
>Ser423Val
['GTC']
>Ser423Glu
['GAA']
>Ser423Tyr
['TAT']
>Lys424Cys
['TGT']
>Lys424Asp
['GAT']
>Lys424Ser
['TCG']
>Lys424Gln
['CAG']
>Lys424Met
['ATG']
>Lys424Asn
['AAC']
>Lys424Pro
['CCT']
>Lys424Lys
['AAA']
>Lys424Thr
['ACC']
>Lys424Phe
['TTC']
>Lys424Ala
['GCT']
>Lys424Gly
['GGT']
>Lys424Ile
['ATC']
>Lys424Leu
['CTT']
>Lys424His
['CAT']
>Lys424Arg
['AGA']
>Lys424Trp
['TGG']
>Lys424Val
['GTT']
>Lys424Glu
['GAG']
>Lys424Tyr
['TAC']
>Val425Cys
['TGC']
>Val425Asp
['GAT']
>Val425Ser
['AGC']
>Val425Gln
['CAG']
>Val425Met
['ATG']
>Val425Asn
['AAT']
>Val425Pro
['CCT']
>Val425Lys
['AAG']
>Val425Thr
['ACT']
>Val425Phe
['TTT']
>Val425Ala
['GCT']
>Val425Gly
['GGT']
>Val425Ile
['ATA']
>Val425Leu
['CTT']
>Val425His
['CAT']
>Val425Arg
['AGG']
>Val425Trp
['TGG']
>Val425Val
['GTA']
>Val425Glu
['GAG']
>Val425Tyr
['TAT']
