## Supplementary material for "Deep Insertion, Deletion, and Missense Mutation Libraries for Exploring Protein Variation in Evolution, Disease, and Biology": Kir62_mutations.csv

>Ala365Cys
['TGT']
>Ala365Asp
['GAT']
>Ala365Ser
['TCA']
>Ala365Gln
['CAA']
>Ala365Met
['ATG']
>Ala365Asn
['AAC']
>Ala365Pro
['CCC']
>Ala365Lys
['AAA']
>Ala365Thr
['ACT']
>Ala365Phe
['TTT']
>Ala365Ala
['GCA']
>Ala365Gly
['GGG']
>Ala365Ile
['ATT']
>Ala365Leu
['CTG']
>Ala365His
['CAC']
>Ala365Arg
['CGG']
>Ala365Trp
['TGG']
>Ala365Val
['GTA']
>Ala365Glu
['GAA']
>Ala365Tyr
['TAT']
>Arg366Cys
['TGT']
>Arg366Asp
['GAC']
>Arg366Ser
['TCA']
>Arg366Gln
['CAA']
>Arg366Met
['ATG']
>Arg366Asn
['AAC']
>Arg366Pro
['CCT']
>Arg366Lys
['AAA']
>Arg366Thr
['ACC']
>Arg366Phe
['TTC']
>Arg366Ala
['GCA']
>Arg366Gly
['GGT']
>Arg366Ile
['ATC']
>Arg366Leu
['CTC']
>Arg366His
['CAT']
>Arg366Arg
['CGT']
>Arg366Trp
['TGG']
>Arg366Val
['GTG']
>Arg366Glu
['GAA']
>Arg366Tyr
['TAC']
>Gln367Cys
['TGT']
>Gln367Asp
['GAT']
>Gln367Ser
['AGC']
>Gln367Gln
['CAA']
>Gln367Met
['ATG']
>Gln367Asn
['AAT']
>Gln367Pro
['CCA']
>Gln367Lys
['AAA']
>Gln367Thr
['ACT']
>Gln367Phe
['TTT']
>Gln367Ala
['GCA']
>Gln367Gly
['GGA']
>Gln367Ile
['ATC']
>Gln367Leu
['CTA']
>Gln367His
['CAC']
>Gln367Arg
['CGT']
>Gln367Trp
['TGG']
>Gln367Val
['GTT']
>Gln367Glu
['GAA']
>Gln367Tyr
['TAC']
>Leu368Cys
['TGT']
>Leu368Asp
['GAC']
>Leu368Ser
['TCG']
>Leu368Gln
['CAG']
>Leu368Met
['ATG']
>Leu368Asn
['AAT']
>Leu368Pro
['CCT']
>Leu368Lys
['AAA']
>Leu368Thr
['ACT']
>Leu368Phe
['TTT']
>Leu368Ala
['GCG']
>Leu368Gly
['GGT']
>Leu368Ile
['ATC']
>Leu368Leu
['CTA']
>Leu368His
['CAC']
>Leu368Arg
['AGG']
>Leu368Trp
['TGG']
>Leu368Val
['GTT']
>Leu368Glu
['GAG']
>Leu368Tyr
['TAC']
>Asp369Cys
['TGT']
>Asp369Asp
['GAT']
>Asp369Ser
['TCG']
>Asp369Gln
['CAA']
>Asp369Met
['ATG']
>Asp369Asn
['AAC']
>Asp369Pro
['CCT']
>Asp369Lys
['AAA']
>Asp369Thr
['ACC']
>Asp369Phe
['TTT']
>Asp369Ala
['GCA']
>Asp369Gly
['GGA']
>Asp369Ile
['ATT']
>Asp369Leu
['CTT']
>Asp369His
['CAC']
>Asp369Arg
['AGG']
>Asp369Trp
['TGG']
>Asp369Val
['GTC']
>Asp369Glu
['GAA']
>Asp369Tyr
['TAC']
>Glu370Cys
['TGC']
>Glu370Asp
['GAC']
>Glu370Ser
['TCA']
>Glu370Gln
['CAA']
>Glu370Met
['ATG']
>Glu370Asn
['AAC']
>Glu370Pro
['CCC']
>Glu370Lys
['AAA']
>Glu370Thr
['ACG']
>Glu370Phe
['TTT']
>Glu370Ala
['GCT']
>Glu370Gly
['GGC']
>Glu370Ile
['ATC']
>Glu370Leu
['TTG']
>Glu370His
['CAC']
>Glu370Arg
['CGA']
>Glu370Trp
['TGG']
>Glu370Val
['GTA']
>Glu370Glu
['GAA']
>Glu370Tyr
['TAC']
>Asp371Cys
['TGC']
>Asp371Asp
['GAC']
>Asp371Ser
['TCG']
>Asp371Gln
['CAG']
>Asp371Met
['ATG']
>Asp371Asn
['AAC']
>Asp371Pro
['CCC']
>Asp371Lys
['AAA']
>Asp371Thr
['ACG']
>Asp371Phe
['TTC']
>Asp371Ala
['GCT']
>Asp371Gly
['GGG']
>Asp371Ile
['ATT']
>Asp371Leu
['CTA']
>Asp371His
['CAC']
>Asp371Arg
['CGG']
>Asp371Trp
['TGG']
>Asp371Val
['GTT']
>Asp371Glu
['GAA']
>Asp371Tyr
['TAC']
>His372Cys
['TGC']
>His372Asp
['GAT']
>His372Ser
['TCG']
>His372Gln
['CAG']
>His372Met
['ATG']
>His372Asn
['AAC']
>His372Pro
['CCT']
>His372Lys
['AAG']
>His372Thr
['ACT']
>His372Phe
['TTT']
>His372Ala
['GCG']
>His372Gly
['GGG']
>His372Ile
['ATC']
>His372Leu
['CTA']
>His372His
['CAC']
>His372Arg
['CGC']
>His372Trp
['TGG']
>His372Val
['GTA']
>His372Glu
['GAG']
>His372Tyr
['TAT']
>Ser373Cys
['TGT']
>Ser373Asp
['GAT']
>Ser373Ser
['TCA']
>Ser373Gln
['CAA']
>Ser373Met
['ATG']
>Ser373Asn
['AAC']
>Ser373Pro
['CCC']
>Ser373Lys
['AAA']
>Ser373Thr
['ACC']
>Ser373Phe
['TTC']
>Ser373Ala
['GCT']
>Ser373Gly
['GGA']
>Ser373Ile
['ATC']
>Ser373Leu
['CTG']
>Ser373His
['CAC']
>Ser373Arg
['CGT']
>Ser373Trp
['TGG']
>Ser373Val
['GTT']
>Ser373Glu
['GAG']
>Ser373Tyr
['TAT']
>Leu374Cys
['TGC']
>Leu374Asp
['GAC']
>Leu374Ser
['TCG']
>Leu374Gln
['CAG']
>Leu374Met
['ATG']
>Leu374Asn
['AAT']
>Leu374Pro
['CCT']
>Leu374Lys
['AAG']
>Leu374Thr
['ACA']
>Leu374Phe
['TTC']
>Leu374Ala
['GCG']
>Leu374Gly
['GGT']
>Leu374Ile
['ATA']
>Leu374Leu
['CTA']
>Leu374His
['CAT']
>Leu374Arg
['AGA']
>Leu374Trp
['TGG']
>Leu374Val
['GTC']
>Leu374Glu
['GAA']
>Leu374Tyr
['TAT']
>Leu375Cys
['TGT']
>Leu375Asp
['GAC']
>Leu375Ser
['TCC']
>Leu375Gln
['CAG']
>Leu375Met
['ATG']
>Leu375Asn
['AAT']
>Leu375Pro
['CCT']
>Leu375Lys
['AAA']
>Leu375Thr
['ACA']
>Leu375Phe
['TTC']
>Leu375Ala
['GCT']
>Leu375Gly
['GGG']
>Leu375Ile
['ATA']
>Leu375Leu
['CTC']
>Leu375His
['CAT']
>Leu375Arg
['CGT']
>Leu375Trp
['TGG']
>Leu375Val
['GTG']
>Leu375Glu
['GAG']
>Leu375Tyr
['TAT']
>Glu376Cys
['TGT']
>Glu376Asp
['GAT']
>Glu376Ser
['TCG']
>Glu376Gln
['CAA']
>Glu376Met
['ATG']
>Glu376Asn
['AAT']
>Glu376Pro
['CCG']
>Glu376Lys
['AAG']
>Glu376Thr
['ACG']
>Glu376Phe
['TTT']
>Glu376Ala
['GCT']
>Glu376Gly
['GGA']
>Glu376Ile
['ATA']
>Glu376Leu
['CTC']
>Glu376His
['CAC']
>Glu376Arg
['CGT']
>Glu376Trp
['TGG']
>Glu376Val
['GTT']
>Glu376Glu
['GAA']
>Glu376Tyr
['TAC']
>Ala377Cys
['TGC']
>Ala377Asp
['GAC']
>Ala377Ser
['AGC']
>Ala377Gln
['CAG']
>Ala377Met
['ATG']
>Ala377Asn
['AAT']
>Ala377Pro
['CCA']
>Ala377Lys
['AAG']
>Ala377Thr
['ACG']
>Ala377Phe
['TTC']
>Ala377Ala
['GCA']
>Ala377Gly
['GGT']
>Ala377Ile
['ATC']
>Ala377Leu
['CTG']
>Ala377His
['CAC']
>Ala377Arg
['AGG']
>Ala377Trp
['TGG']
>Ala377Val
['GTT']
>Ala377Glu
['GAA']
>Ala377Tyr
['TAT']
>Leu378Cys
['TGC']
>Leu378Asp
['GAT']
>Leu378Ser
['TCT']
>Leu378Gln
['CAG']
>Leu378Met
['ATG']
>Leu378Asn
['AAT']
>Leu378Pro
['CCG']
>Leu378Lys
['AAA']
>Leu378Thr
['ACC']
>Leu378Phe
['TTC']
>Leu378Ala
['GCT']
>Leu378Gly
['GGA']
>Leu378Ile
['ATA']
>Leu378Leu
['CTC']
>Leu378His
['CAC']
>Leu378Arg
['CGT']
>Leu378Trp
['TGG']
>Leu378Val
['GTA']
>Leu378Glu
['GAA']
>Leu378Tyr
['TAT']
>Thr379Cys
['TGT']
>Thr379Asp
['GAC']
>Thr379Ser
['AGT']
>Thr379Gln
['CAA']
>Thr379Met
['ATG']
>Thr379Asn
['AAT']
>Thr379Pro
['CCG']
>Thr379Lys
['AAA']
>Thr379Thr
['ACG']
>Thr379Phe
['TTT']
>Thr379Ala
['GCT']
>Thr379Gly
['GGA']
>Thr379Ile
['ATT']
>Thr379Leu
['CTG']
>Thr379His
['CAT']
>Thr379Arg
['AGG']
>Thr379Trp
['TGG']
>Thr379Val
['GTC']
>Thr379Glu
['GAA']
>Thr379Tyr
['TAC']
>Leu380Cys
['TGT']
>Leu380Asp
['GAC']
>Leu380Ser
['TCT']
>Leu380Gln
['CAA']
>Leu380Met
['ATG']
>Leu380Asn
['AAT']
>Leu380Pro
['CCA']
>Leu380Lys
['AAA']
>Leu380Thr
['ACA']
>Leu380Phe
['TTT']
>Leu380Ala
['GCA']
>Leu380Gly
['GGA']
>Leu380Ile
['ATC']
>Leu380Leu
['TTA']
>Leu380His
['CAC']
>Leu380Arg
['CGC']
>Leu380Trp
['TGG']
>Leu380Val
['GTC']
>Leu380Glu
['GAA']
>Leu380Tyr
['TAC']
>Ala381Cys
['TGC']
>Ala381Asp
['GAT']
>Ala381Ser
['TCG']
>Ala381Gln
['CAA']
>Ala381Met
['ATG']
>Ala381Asn
['AAT']
>Ala381Pro
['CCG']
>Ala381Lys
['AAG']
>Ala381Thr
['ACT']
>Ala381Phe
['TTT']
>Ala381Ala
['GCG']
>Ala381Gly
['GGT']
>Ala381Ile
['ATC']
>Ala381Leu
['TTA']
>Ala381His
['CAC']
>Ala381Arg
['CGA']
>Ala381Trp
['TGG']
>Ala381Val
['GTT']
>Ala381Glu
['GAG']
>Ala381Tyr
['TAT']
>Ser382Cys
['TGC']
>Ser382Asp
['GAC']
>Ser382Ser
['AGT']
>Ser382Gln
['CAA']
>Ser382Met
['ATG']
>Ser382Asn
['AAT']
>Ser382Pro
['CCA']
>Ser382Lys
['AAA']
>Ser382Thr
['ACG']
>Ser382Phe
['TTC']
>Ser382Ala
['GCA']
>Ser382Gly
['GGG']
>Ser382Ile
['ATA']
>Ser382Leu
['CTC']
>Ser382His
['CAT']
>Ser382Arg
['CGC']
>Ser382Trp
['TGG']
>Ser382Val
['GTT']
>Ser382Glu
['GAA']
>Ser382Tyr
['TAC']
>Ala383Cys
['TGT']
>Ala383Asp
['GAT']
>Ala383Ser
['AGT']
>Ala383Gln
['CAG']
>Ala383Met
['ATG']
>Ala383Asn
['AAT']
>Ala383Pro
['CCA']
>Ala383Lys
['AAG']
>Ala383Thr
['ACG']
>Ala383Phe
['TTT']
>Ala383Ala
['GCA']
>Ala383Gly
['GGC']
>Ala383Ile
['ATC']
>Ala383Leu
['TTG']
>Ala383His
['CAT']
>Ala383Arg
['CGT']
>Ala383Trp
['TGG']
>Ala383Val
['GTG']
>Ala383Glu
['GAA']
>Ala383Tyr
['TAC']
>Arg384Cys
['TGT']
>Arg384Asp
['GAC']
>Arg384Ser
['TCC']
>Arg384Gln
['CAG']
>Arg384Met
['ATG']
>Arg384Asn
['AAT']
>Arg384Pro
['CCA']
>Arg384Lys
['AAG']
>Arg384Thr
['ACA']
>Arg384Phe
['TTT']
>Arg384Ala
['GCG']
>Arg384Gly
['GGA']
>Arg384Ile
['ATT']
>Arg384Leu
['CTG']
>Arg384His
['CAT']
>Arg384Arg
['AGG']
>Arg384Trp
['TGG']
>Arg384Val
['GTG']
>Arg384Glu
['GAG']
>Arg384Tyr
['TAT']
>Gly385Cys
['TGC']
>Gly385Asp
['GAC']
>Gly385Ser
['TCT']
>Gly385Gln
['CAA']
>Gly385Met
['ATG']
>Gly385Asn
['AAC']
>Gly385Pro
['CCG']
>Gly385Lys
['AAG']
>Gly385Thr
['ACG']
>Gly385Phe
['TTC']
>Gly385Ala
['GCC']
>Gly385Gly
['GGC']
>Gly385Ile
['ATC']
>Gly385Leu
['CTC']
>Gly385His
['CAC']
>Gly385Arg
['CGG']
>Gly385Trp
['TGG']
>Gly385Val
['GTG']
>Gly385Glu
['GAA']
>Gly385Tyr
['TAC']
>Pro386Cys
['TGC']
>Pro386Asp
['GAC']
>Pro386Ser
['TCG']
>Pro386Gln
['CAA']
>Pro386Met
['ATG']
>Pro386Asn
['AAC']
>Pro386Pro
['CCC']
>Pro386Lys
['AAG']
>Pro386Thr
['ACA']
>Pro386Phe
['TTT']
>Pro386Ala
['GCT']
>Pro386Gly
['GGA']
>Pro386Ile
['ATA']
>Pro386Leu
['CTC']
>Pro386His
['CAT']
>Pro386Arg
['AGG']
>Pro386Trp
['TGG']
>Pro386Val
['GTA']
>Pro386Glu
['GAG']
>Pro386Tyr
['TAC']
>Leu387Cys
['TGC']
>Leu387Asp
['GAT']
>Leu387Ser
['TCA']
>Leu387Gln
['CAG']
>Leu387Met
['ATG']
>Leu387Asn
['AAC']
>Leu387Pro
['CCT']
>Leu387Lys
['AAA']
>Leu387Thr
['ACT']
>Leu387Phe
['TTT']
>Leu387Ala
['GCT']
>Leu387Gly
['GGA']
>Leu387Ile
['ATC']
>Leu387Leu
['CTC']
>Leu387His
['CAT']
>Leu387Arg
['CGA']
>Leu387Trp
['TGG']
>Leu387Val
['GTG']
>Leu387Glu
['GAA']
>Leu387Tyr
['TAC']
>Arg388Cys
['TGT']
>Arg388Asp
['GAT']
>Arg388Ser
['AGT']
>Arg388Gln
['CAA']
>Arg388Met
['ATG']
>Arg388Asn
['AAT']
>Arg388Pro
['CCC']
>Arg388Lys
['AAA']
>Arg388Thr
['ACA']
>Arg388Phe
['TTC']
>Arg388Ala
['GCT']
>Arg388Gly
['GGT']
>Arg388Ile
['ATT']
>Arg388Leu
['CTC']
>Arg388His
['CAC']
>Arg388Arg
['CGA']
>Arg388Trp
['TGG']
>Arg388Val
['GTG']
>Arg388Glu
['GAG']
>Arg388Tyr
['TAC']
>Lys389Cys
['TGT']
>Lys389Asp
['GAC']
>Lys389Ser
['AGT']
>Lys389Gln
['CAA']
>Lys389Met
['ATG']
>Lys389Asn
['AAT']
>Lys389Pro
['CCA']
>Lys389Lys
['AAG']
>Lys389Thr
['ACG']
>Lys389Phe
['TTT']
>Lys389Ala
['GCT']
>Lys389Gly
['GGT']
>Lys389Ile
['ATA']
>Lys389Leu
['CTG']
>Lys389His
['CAT']
>Lys389Arg
['CGA']
>Lys389Trp
['TGG']
>Lys389Val
['GTG']
>Lys389Glu
['GAG']
>Lys389Tyr
['TAC']
>Arg390Cys
['TGT']
>Arg390Asp
['GAC']
>Arg390Ser
['TCA']
>Arg390Gln
['CAG']
>Arg390Met
['ATG']
>Arg390Asn
['AAT']
>Arg390Pro
['CCC']
>Arg390Lys
['AAG']
>Arg390Thr
['ACA']
>Arg390Phe
['TTT']
>Arg390Ala
['GCG']
>Arg390Gly
['GGT']
>Arg390Ile
['ATA']
>Arg390Leu
['CTC']
>Arg390His
['CAT']
>Arg390Arg
['CGG']
>Arg390Trp
['TGG']
>Arg390Val
['GTG']
>Arg390Glu
['GAG']
>Arg390Tyr
['TAC']
>Ser391Cys
['TGT']
>Ser391Asp
['GAT']
>Ser391Ser
['TCT']
>Ser391Gln
['CAG']
>Ser391Met
['ATG']
>Ser391Asn
['AAT']
>Ser391Pro
['CCC']
>Ser391Lys
['AAA']
>Ser391Thr
['ACA']
>Ser391Phe
['TTT']
>Ser391Ala
['GCC']
>Ser391Gly
['GGC']
>Ser391Ile
['ATC']
>Ser391Leu
['CTA']
>Ser391His
['CAT']
>Ser391Arg
['CGG']
>Ser391Trp
['TGG']
>Ser391Val
['GTC']
>Ser391Glu
['GAG']
>Ser391Tyr
['TAT']
>Val392Cys
['TGC']
>Val392Asp
['GAC']
>Val392Ser
['TCA']
>Val392Gln
['CAA']
>Val392Met
['ATG']
>Val392Asn
['AAC']
>Val392Pro
['CCT']
>Val392Lys
['AAA']
>Val392Thr
['ACG']
>Val392Phe
['TTC']
>Val392Ala
['GCC']
>Val392Gly
['GGT']
>Val392Ile
['ATT']
>Val392Leu
['CTC']
>Val392His
['CAT']
>Val392Arg
['CGG']
>Val392Trp
['TGG']
>Val392Val
['GTG']
>Val392Glu
['GAA']
>Val392Tyr
['TAT']
>Pro393Cys
['TGC']
>Pro393Asp
['GAT']
>Pro393Ser
['AGC']
>Pro393Gln
['CAG']
>Pro393Met
['ATG']
>Pro393Asn
['AAT']
>Pro393Pro
['CCT']
>Pro393Lys
['AAG']
>Pro393Thr
['ACG']
>Pro393Phe
['TTT']
>Pro393Ala
['GCC']
>Pro393Gly
['GGC']
>Pro393Ile
['ATT']
>Pro393Leu
['TTA']
>Pro393His
['CAT']
>Pro393Arg
['CGA']
>Pro393Trp
['TGG']
>Pro393Val
['GTT']
>Pro393Glu
['GAA']
>Pro393Tyr
['TAT']
>Met394Cys
['TGC']
>Met394Asp
['GAT']
>Met394Ser
['AGT']
>Met394Gln
['CAA']
>Met394Asn
['AAT']
>Met394Pro
['CCA']
>Met394Lys
['AAA']
>Met394Thr
['ACA']
>Met394Phe
['TTC']
>Met394Ala
['GCG']
>Met394Gly
['GGC']
>Met394Ile
['ATC']
>Met394Leu
['TTA']
>Met394His
['CAT']
>Met394Arg
['CGA']
>Met394Trp
['TGG']
>Met394Val
['GTT']
>Met394Glu
['GAG']
>Met394Tyr
['TAT']
>Ala395Cys
['TGT']
>Ala395Asp
['GAC']
>Ala395Ser
['TCG']
>Ala395Gln
['CAA']
>Ala395Met
['ATG']
>Ala395Asn
['AAC']
>Ala395Pro
['CCA']
>Ala395Lys
['AAG']
>Ala395Thr
['ACT']
>Ala395Phe
['TTC']
>Ala395Ala
['GCG']
>Ala395Gly
['GGT']
>Ala395Ile
['ATC']
>Ala395Leu
['CTA']
>Ala395His
['CAT']
>Ala395Arg
['CGT']
>Ala395Trp
['TGG']
>Ala395Val
['GTT']
>Ala395Glu
['GAG']
>Ala395Tyr
['TAT']
>Lys396Cys
['TGC']
>Lys396Asp
['GAC']
>Lys396Ser
['AGC']
>Lys396Gln
['CAG']
>Lys396Met
['ATG']
>Lys396Asn
['AAC']
>Lys396Pro
['CCT']
>Lys396Lys
['AAG']
>Lys396Thr
['ACG']
>Lys396Phe
['TTC']
>Lys396Ala
['GCA']
>Lys396Gly
['GGG']
>Lys396Ile
['ATC']
>Lys396Leu
['CTA']
>Lys396His
['CAT']
>Lys396Arg
['AGA']
>Lys396Trp
['TGG']
>Lys396Val
['GTG']
>Lys396Glu
['GAA']
>Lys396Tyr
['TAT']
>Ala397Cys
['TGC']
>Ala397Asp
['GAC']
>Ala397Ser
['TCC']
>Ala397Gln
['CAA']
>Ala397Met
['ATG']
>Ala397Asn
['AAT']
>Ala397Pro
['CCA']
>Ala397Lys
['AAG']
>Ala397Thr
['ACG']
>Ala397Phe
['TTC']
>Ala397Ala
['GCT']
>Ala397Gly
['GGG']
>Ala397Ile
['ATC']
>Ala397Leu
['CTC']
>Ala397His
['CAT']
>Ala397Arg
['AGG']
>Ala397Trp
['TGG']
>Ala397Val
['GTG']
>Ala397Glu
['GAA']
>Ala397Tyr
['TAC']
>Lys398Cys
['TGC']
>Lys398Asp
['GAC']
>Lys398Ser
['TCA']
>Lys398Gln
['CAA']
>Lys398Met
['ATG']
>Lys398Asn
['AAT']
>Lys398Pro
['CCG']
>Lys398Lys
['AAA']
>Lys398Thr
['ACG']
>Lys398Phe
['TTC']
>Lys398Ala
['GCG']
>Lys398Gly
['GGC']
>Lys398Ile
['ATC']
>Lys398Leu
['CTC']
>Lys398His
['CAT']
>Lys398Arg
['CGG']
>Lys398Trp
['TGG']
>Lys398Val
['GTA']
>Lys398Glu
['GAA']
>Lys398Tyr
['TAC']
>Pro399Cys
['TGT']
>Pro399Asp
['GAC']
>Pro399Ser
['AGT']
>Pro399Gln
['CAA']
>Pro399Met
['ATG']
>Pro399Asn
['AAT']
>Pro399Pro
['CCG']
>Pro399Lys
['AAG']
>Pro399Thr
['ACC']
>Pro399Phe
['TTC']
>Pro399Ala
['GCA']
>Pro399Gly
['GGG']
>Pro399Ile
['ATT']
>Pro399Leu
['CTA']
>Pro399His
['CAT']
>Pro399Arg
['AGG']
>Pro399Trp
['TGG']
>Pro399Val
['GTT']
>Pro399Glu
['GAG']
>Pro399Tyr
['TAC']
>Lys400Cys
['TGC']
>Lys400Asp
['GAC']
>Lys400Ser
['TCG']
>Lys400Gln
['CAG']
>Lys400Met
['ATG']
>Lys400Asn
['AAC']
>Lys400Pro
['CCT']
>Lys400Lys
['AAG']
>Lys400Thr
['ACT']
>Lys400Phe
['TTC']
>Lys400Ala
['GCC']
>Lys400Gly
['GGT']
>Lys400Ile
['ATC']
>Lys400Leu
['CTA']
>Lys400His
['CAT']
>Lys400Arg
['AGG']
>Lys400Trp
['TGG']
>Lys400Val
['GTT']
>Lys400Glu
['GAA']
>Lys400Tyr
['TAC']
>Phe401Cys
['TGC']
>Phe401Asp
['GAC']
>Phe401Ser
['TCA']
>Phe401Gln
['CAG']
>Phe401Met
['ATG']
>Phe401Asn
['AAT']
>Phe401Pro
['CCT']
>Phe401Lys
['AAG']
>Phe401Thr
['ACT']
>Phe401Phe
['TTC']
>Phe401Ala
['GCT']
>Phe401Gly
['GGT']
>Phe401Ile
['ATC']
>Phe401Leu
['CTG']
>Phe401His
['CAC']
>Phe401Arg
['CGC']
>Phe401Trp
['TGG']
>Phe401Val
['GTT']
>Phe401Glu
['GAA']
>Phe401Tyr
['TAC']
>Ser402Cys
['TGT']
>Ser402Asp
['GAC']
>Ser402Ser
['TCA']
>Ser402Gln
['CAG']
>Ser402Met
['ATG']
>Ser402Asn
['AAC']
>Ser402Pro
['CCC']
>Ser402Lys
['AAA']
>Ser402Thr
['ACC']
>Ser402Phe
['TTT']
>Ser402Ala
['GCG']
>Ser402Gly
['GGG']
>Ser402Ile
['ATT']
>Ser402Leu
['TTA']
>Ser402His
['CAT']
>Ser402Arg
['AGA']
>Ser402Trp
['TGG']
>Ser402Val
['GTG']
>Ser402Glu
['GAG']
>Ser402Tyr
['TAT']
>Ile403Cys
['TGC']
>Ile403Asp
['GAT']
>Ile403Ser
['TCC']
>Ile403Gln
['CAG']
>Ile403Met
['ATG']
>Ile403Asn
['AAT']
>Ile403Pro
['CCT']
>Ile403Lys
['AAG']
>Ile403Thr
['ACA']
>Ile403Phe
['TTC']
>Ile403Ala
['GCG']
>Ile403Gly
['GGA']
>Ile403Ile
['ATC']
>Ile403Leu
['CTC']
>Ile403His
['CAT']
>Ile403Arg
['CGT']
>Ile403Trp
['TGG']
>Ile403Val
['GTA']
>Ile403Glu
['GAG']
>Ile403Tyr
['TAC']
>Ser404Cys
['TGT']
>Ser404Asp
['GAC']
>Ser404Ser
['AGC']
>Ser404Gln
['CAA']
>Ser404Met
['ATG']
>Ser404Asn
['AAT']
>Ser404Pro
['CCA']
>Ser404Lys
['AAA']
>Ser404Thr
['ACT']
>Ser404Phe
['TTT']
>Ser404Ala
['GCA']
>Ser404Gly
['GGA']
>Ser404Ile
['ATC']
>Ser404Leu
['CTG']
>Ser404His
['CAC']
>Ser404Arg
['CGA']
>Ser404Trp
['TGG']
>Ser404Val
['GTT']
>Ser404Glu
['GAA']
>Ser404Tyr
['TAT']
>Pro405Cys
['TGT']
>Pro405Asp
['GAC']
>Pro405Ser
['TCC']
>Pro405Gln
['CAA']
>Pro405Met
['ATG']
>Pro405Asn
['AAC']
>Pro405Pro
['CCT']
>Pro405Lys
['AAG']
>Pro405Thr
['ACC']
>Pro405Phe
['TTT']
>Pro405Ala
['GCA']
>Pro405Gly
['GGT']
>Pro405Ile
['ATA']
>Pro405Leu
['TTA']
>Pro405His
['CAC']
>Pro405Arg
['AGA']
>Pro405Trp
['TGG']
>Pro405Val
['GTA']
>Pro405Glu
['GAA']
>Pro405Tyr
['TAT']
>Asp406Cys
['TGC']
>Asp406Asp
['GAC']
>Asp406Ser
['TCA']
>Asp406Gln
['CAA']
>Asp406Met
['ATG']
>Asp406Asn
['AAT']
>Asp406Pro
['CCA']
>Asp406Lys
['AAG']
>Asp406Thr
['ACA']
>Asp406Phe
['TTC']
>Asp406Ala
['GCT']
>Asp406Gly
['GGC']
>Asp406Ile
['ATT']
>Asp406Leu
['CTT']
>Asp406His
['CAC']
>Asp406Arg
['CGG']
>Asp406Trp
['TGG']
>Asp406Val
['GTC']
>Asp406Glu
['GAA']
>Asp406Tyr
['TAC']
>Ser407Cys
['TGC']
>Ser407Asp
['GAC']
>Ser407Ser
['AGT']
>Ser407Gln
['CAG']
>Ser407Met
['ATG']
>Ser407Asn
['AAC']
>Ser407Pro
['CCG']
>Ser407Lys
['AAG']
>Ser407Thr
['ACA']
>Ser407Phe
['TTC']
>Ser407Ala
['GCT']
>Ser407Gly
['GGT']
>Ser407Ile
['ATT']
>Ser407Leu
['CTC']
>Ser407His
['CAT']
>Ser407Arg
['CGG']
>Ser407Trp
['TGG']
>Ser407Val
['GTG']
>Ser407Glu
['GAG']
>Ser407Tyr
['TAC']
>Leu408Cys
['TGT']
>Leu408Asp
['GAC']
>Leu408Ser
['AGT']
>Leu408Gln
['CAG']
>Leu408Met
['ATG']
>Leu408Asn
['AAC']
>Leu408Pro
['CCT']
>Leu408Lys
['AAG']
>Leu408Thr
['ACG']
>Leu408Phe
['TTC']
>Leu408Ala
['GCG']
>Leu408Gly
['GGC']
>Leu408Ile
['ATT']
>Leu408Leu
['TTA']
>Leu408His
['CAC']
>Leu408Arg
['AGG']
>Leu408Trp
['TGG']
>Leu408Val
['GTT']
>Leu408Glu
['GAG']
>Leu408Tyr
['TAC']
>Ser409Cys
['TGC']
>Ser409Asp
['GAC']
>Ser409Ser
['TCC']
>Ser409Gln
['CAA']
>Ser409Met
['ATG']
>Ser409Asn
['AAC']
>Ser409Pro
['CCT']
>Ser409Lys
['AAA']
>Ser409Thr
['ACG']
>Ser409Phe
['TTT']
>Ser409Ala
['GCG']
>Ser409Gly
['GGG']
>Ser409Ile
['ATT']
>Ser409Leu
['CTC']
>Ser409His
['CAT']
>Ser409Arg
['AGG']
>Ser409Trp
['TGG']
>Ser409Val
['GTT']
>Ser409Glu
['GAA']
>Ser409Tyr
['TAC']
