## Supplementary material for "Deep Insertion, Deletion, and Missense Mutation Libraries for Exploring Protein Variation in Evolution, Disease, and Biology": Kv13_mutations.csv

>Glu533Cys
['TGT']
>Glu533Asp
['GAT']
>Glu533Ser
['AGT']
>Glu533Gln
['CAG']
>Glu533Met
['ATG']
>Glu533Asn
['AAC']
>Glu533Pro
['CCC']
>Glu533Lys
['AAG']
>Glu533Thr
['ACC']
>Glu533Phe
['TTT']
>Glu533Ala
['GCG']
>Glu533Gly
['GGT']
>Glu533Ile
['ATT']
>Glu533Leu
['CTG']
>Glu533His
['CAC']
>Glu533Arg
['AGA']
>Glu533Trp
['TGG']
>Glu533Val
['GTT']
>Glu533Glu
['GAA']
>Glu533Tyr
['TAC']
>Glu534Cys
['TGC']
>Glu534Asp
['GAT']
>Glu534Ser
['TCA']
>Glu534Gln
['CAA']
>Glu534Met
['ATG']
>Glu534Asn
['AAT']
>Glu534Pro
['CCG']
>Glu534Lys
['AAA']
>Glu534Thr
['ACA']
>Glu534Phe
['TTT']
>Glu534Ala
['GCG']
>Glu534Gly
['GGT']
>Glu534Ile
['ATA']
>Glu534Leu
['CTT']
>Glu534His
['CAC']
>Glu534Arg
['CGA']
>Glu534Trp
['TGG']
>Glu534Val
['GTG']
>Glu534Glu
['GAA']
>Glu534Tyr
['TAC']
>Gly535Cys
['TGC']
>Gly535Asp
['GAT']
>Gly535Ser
['TCC']
>Gly535Gln
['CAG']
>Gly535Met
['ATG']
>Gly535Asn
['AAC']
>Gly535Pro
['CCA']
>Gly535Lys
['AAA']
>Gly535Thr
['ACA']
>Gly535Phe
['TTT']
>Gly535Ala
['GCT']
>Gly535Gly
['GGT']
>Gly535Ile
['ATT']
>Gly535Leu
['TTG']
>Gly535His
['CAC']
>Gly535Arg
['CGT']
>Gly535Trp
['TGG']
>Gly535Val
['GTC']
>Gly535Glu
['GAG']
>Gly535Tyr
['TAC']
>Gly536Cys
['TGT']
>Gly536Asp
['GAT']
>Gly536Ser
['AGT']
>Gly536Gln
['CAG']
>Gly536Met
['ATG']
>Gly536Asn
['AAC']
>Gly536Pro
['CCA']
>Gly536Lys
['AAA']
>Gly536Thr
['ACC']
>Gly536Phe
['TTT']
>Gly536Ala
['GCG']
>Gly536Gly
['GGA']
>Gly536Ile
['ATA']
>Gly536Leu
['CTA']
>Gly536His
['CAT']
>Gly536Arg
['CGG']
>Gly536Trp
['TGG']
>Gly536Val
['GTG']
>Gly536Glu
['GAG']
>Gly536Tyr
['TAT']
>Met537Cys
['TGT']
>Met537Asp
['GAT']
>Met537Ser
['TCG']
>Met537Gln
['CAA']
>Met537Asn
['AAC']
>Met537Pro
['CCA']
>Met537Lys
['AAG']
>Met537Thr
['ACT']
>Met537Phe
['TTT']
>Met537Ala
['GCC']
>Met537Gly
['GGG']
>Met537Ile
['ATT']
>Met537Leu
['CTC']
>Met537His
['CAT']
>Met537Arg
['CGA']
>Met537Trp
['TGG']
>Met537Val
['GTT']
>Met537Glu
['GAG']
>Met537Tyr
['TAT']
>Asn538Cys
['TGT']
>Asn538Asp
['GAT']
>Asn538Ser
['AGT']
>Asn538Gln
['CAG']
>Asn538Met
['ATG']
>Asn538Asn
['AAC']
>Asn538Pro
['CCT']
>Asn538Lys
['AAG']
>Asn538Thr
['ACA']
>Asn538Phe
['TTT']
>Asn538Ala
['GCG']
>Asn538Gly
['GGA']
>Asn538Ile
['ATA']
>Asn538Leu
['CTT']
>Asn538His
['CAT']
>Asn538Arg
['CGA']
>Asn538Trp
['TGG']
>Asn538Val
['GTA']
>Asn538Glu
['GAG']
>Asn538Tyr
['TAC']
>His539Cys
['TGC']
>His539Asp
['GAC']
>His539Ser
['TCC']
>His539Gln
['CAA']
>His539Met
['ATG']
>His539Asn
['AAT']
>His539Pro
['CCT']
>His539Lys
['AAG']
>His539Thr
['ACT']
>His539Phe
['TTT']
>His539Ala
['GCT']
>His539Gly
['GGT']
>His539Ile
['ATT']
>His539Leu
['CTC']
>His539His
['CAC']
>His539Arg
['CGG']
>His539Trp
['TGG']
>His539Val
['GTT']
>His539Glu
['GAG']
>His539Tyr
['TAT']
>Ser540Cys
['TGC']
>Ser540Asp
['GAT']
>Ser540Ser
['AGT']
>Ser540Gln
['CAG']
>Ser540Met
['ATG']
>Ser540Asn
['AAT']
>Ser540Pro
['CCC']
>Ser540Lys
['AAA']
>Ser540Thr
['ACG']
>Ser540Phe
['TTT']
>Ser540Ala
['GCT']
>Ser540Gly
['GGG']
>Ser540Ile
['ATC']
>Ser540Leu
['CTA']
>Ser540His
['CAC']
>Ser540Arg
['AGG']
>Ser540Trp
['TGG']
>Ser540Val
['GTC']
>Ser540Glu
['GAG']
>Ser540Tyr
['TAC']
>Ala541Cys
['TGT']
>Ala541Asp
['GAC']
>Ala541Ser
['TCA']
>Ala541Gln
['CAG']
>Ala541Met
['ATG']
>Ala541Asn
['AAT']
>Ala541Pro
['CCA']
>Ala541Lys
['AAA']
>Ala541Thr
['ACA']
>Ala541Phe
['TTC']
>Ala541Ala
['GCG']
>Ala541Gly
['GGC']
>Ala541Ile
['ATA']
>Ala541Leu
['TTG']
>Ala541His
['CAC']
>Ala541Arg
['AGG']
>Ala541Trp
['TGG']
>Ala541Val
['GTA']
>Ala541Glu
['GAG']
>Ala541Tyr
['TAC']
>Phe542Cys
['TGC']
>Phe542Asp
['GAC']
>Phe542Ser
['AGC']
>Phe542Gln
['CAG']
>Phe542Met
['ATG']
>Phe542Asn
['AAT']
>Phe542Pro
['CCG']
>Phe542Lys
['AAG']
>Phe542Thr
['ACA']
>Phe542Phe
['TTT']
>Phe542Ala
['GCC']
>Phe542Gly
['GGT']
>Phe542Ile
['ATT']
>Phe542Leu
['TTA']
>Phe542His
['CAC']
>Phe542Arg
['CGG']
>Phe542Trp
['TGG']
>Phe542Val
['GTC']
>Phe542Glu
['GAG']
>Phe542Tyr
['TAC']
>Pro543Cys
['TGC']
>Pro543Asp
['GAT']
>Pro543Ser
['TCT']
>Pro543Gln
['CAG']
>Pro543Met
['ATG']
>Pro543Asn
['AAC']
>Pro543Pro
['CCT']
>Pro543Lys
['AAA']
>Pro543Thr
['ACT']
>Pro543Phe
['TTC']
>Pro543Ala
['GCT']
>Pro543Gly
['GGC']
>Pro543Ile
['ATC']
>Pro543Leu
['CTC']
>Pro543His
['CAC']
>Pro543Arg
['CGC']
>Pro543Trp
['TGG']
>Pro543Val
['GTT']
>Pro543Glu
['GAG']
>Pro543Tyr
['TAT']
>Gln544Cys
['TGT']
>Gln544Asp
['GAC']
>Gln544Ser
['TCA']
>Gln544Gln
['CAA']
>Gln544Met
['ATG']
>Gln544Asn
['AAT']
>Gln544Pro
['CCG']
>Gln544Lys
['AAG']
>Gln544Thr
['ACG']
>Gln544Phe
['TTT']
>Gln544Ala
['GCC']
>Gln544Gly
['GGG']
>Gln544Ile
['ATA']
>Gln544Leu
['CTT']
>Gln544His
['CAC']
>Gln544Arg
['CGG']
>Gln544Trp
['TGG']
>Gln544Val
['GTC']
>Gln544Glu
['GAG']
>Gln544Tyr
['TAC']
>Thr545Cys
['TGT']
>Thr545Asp
['GAT']
>Thr545Ser
['AGC']
>Thr545Gln
['CAG']
>Thr545Met
['ATG']
>Thr545Asn
['AAC']
>Thr545Pro
['CCA']
>Thr545Lys
['AAA']
>Thr545Thr
['ACG']
>Thr545Phe
['TTT']
>Thr545Ala
['GCT']
>Thr545Gly
['GGA']
>Thr545Ile
['ATT']
>Thr545Leu
['CTC']
>Thr545His
['CAC']
>Thr545Arg
['CGA']
>Thr545Trp
['TGG']
>Thr545Val
['GTA']
>Thr545Glu
['GAA']
>Thr545Tyr
['TAT']
>Pro546Cys
['TGC']
>Pro546Asp
['GAT']
>Pro546Ser
['AGT']
>Pro546Gln
['CAG']
>Pro546Met
['ATG']
>Pro546Asn
['AAC']
>Pro546Pro
['CCA']
>Pro546Lys
['AAA']
>Pro546Thr
['ACT']
>Pro546Phe
['TTT']
>Pro546Ala
['GCG']
>Pro546Gly
['GGG']
>Pro546Ile
['ATC']
>Pro546Leu
['TTA']
>Pro546His
['CAT']
>Pro546Arg
['CGT']
>Pro546Trp
['TGG']
>Pro546Val
['GTA']
>Pro546Glu
['GAG']
>Pro546Tyr
['TAC']
>Phe547Cys
['TGT']
>Phe547Asp
['GAT']
>Phe547Ser
['TCC']
>Phe547Gln
['CAG']
>Phe547Met
['ATG']
>Phe547Asn
['AAC']
>Phe547Pro
['CCA']
>Phe547Lys
['AAA']
>Phe547Thr
['ACT']
>Phe547Phe
['TTC']
>Phe547Ala
['GCG']
>Phe547Gly
['GGA']
>Phe547Ile
['ATC']
>Phe547Leu
['CTC']
>Phe547His
['CAC']
>Phe547Arg
['CGT']
>Phe547Trp
['TGG']
>Phe547Val
['GTG']
>Phe547Glu
['GAG']
>Phe547Tyr
['TAC']
>Lys548Cys
['TGC']
>Lys548Asp
['GAT']
>Lys548Ser
['TCA']
>Lys548Gln
['CAA']
>Lys548Met
['ATG']
>Lys548Asn
['AAT']
>Lys548Pro
['CCG']
>Lys548Lys
['AAG']
>Lys548Thr
['ACG']
>Lys548Phe
['TTC']
>Lys548Ala
['GCG']
>Lys548Gly
['GGG']
>Lys548Ile
['ATC']
>Lys548Leu
['CTG']
>Lys548His
['CAT']
>Lys548Arg
['CGT']
>Lys548Trp
['TGG']
>Lys548Val
['GTT']
>Lys548Glu
['GAA']
>Lys548Tyr
['TAT']
>Thr549Cys
['TGT']
>Thr549Asp
['GAT']
>Thr549Ser
['TCT']
>Thr549Gln
['CAA']
>Thr549Met
['ATG']
>Thr549Asn
['AAT']
>Thr549Pro
['CCG']
>Thr549Lys
['AAG']
>Thr549Thr
['ACG']
>Thr549Phe
['TTC']
>Thr549Ala
['GCT']
>Thr549Gly
['GGA']
>Thr549Ile
['ATA']
>Thr549Leu
['TTG']
>Thr549His
['CAC']
>Thr549Arg
['AGG']
>Thr549Trp
['TGG']
>Thr549Val
['GTT']
>Thr549Glu
['GAG']
>Thr549Tyr
['TAT']
>Gly550Cys
['TGC']
>Gly550Asp
['GAC']
>Gly550Ser
['TCA']
>Gly550Gln
['CAA']
>Gly550Met
['ATG']
>Gly550Asn
['AAC']
>Gly550Pro
['CCT']
>Gly550Lys
['AAG']
>Gly550Thr
['ACG']
>Gly550Phe
['TTC']
>Gly550Ala
['GCC']
>Gly550Gly
['GGG']
>Gly550Ile
['ATT']
>Gly550Leu
['CTC']
>Gly550His
['CAT']
>Gly550Arg
['AGG']
>Gly550Trp
['TGG']
>Gly550Val
['GTT']
>Gly550Glu
['GAA']
>Gly550Tyr
['TAC']
>Asn551Cys
['TGC']
>Asn551Asp
['GAT']
>Asn551Ser
['TCA']
>Asn551Gln
['CAA']
>Asn551Met
['ATG']
>Asn551Asn
['AAT']
>Asn551Pro
['CCG']
>Asn551Lys
['AAG']
>Asn551Thr
['ACG']
>Asn551Phe
['TTT']
>Asn551Ala
['GCT']
>Asn551Gly
['GGC']
>Asn551Ile
['ATA']
>Asn551Leu
['TTA']
>Asn551His
['CAC']
>Asn551Arg
['AGA']
>Asn551Trp
['TGG']
>Asn551Val
['GTA']
>Asn551Glu
['GAA']
>Asn551Tyr
['TAT']
>Ser552Cys
['TGT']
>Ser552Asp
['GAC']
>Ser552Ser
['AGC']
>Ser552Gln
['CAA']
>Ser552Met
['ATG']
>Ser552Asn
['AAC']
>Ser552Pro
['CCT']
>Ser552Lys
['AAA']
>Ser552Thr
['ACA']
>Ser552Phe
['TTT']
>Ser552Ala
['GCT']
>Ser552Gly
['GGG']
>Ser552Ile
['ATC']
>Ser552Leu
['CTG']
>Ser552His
['CAT']
>Ser552Arg
['AGG']
>Ser552Trp
['TGG']
>Ser552Val
['GTA']
>Ser552Glu
['GAG']
>Ser552Tyr
['TAT']
>Thr553Cys
['TGT']
>Thr553Asp
['GAC']
>Thr553Ser
['TCT']
>Thr553Gln
['CAA']
>Thr553Met
['ATG']
>Thr553Asn
['AAT']
>Thr553Pro
['CCG']
>Thr553Lys
['AAA']
>Thr553Thr
['ACA']
>Thr553Phe
['TTC']
>Thr553Ala
['GCA']
>Thr553Gly
['GGC']
>Thr553Ile
['ATC']
>Thr553Leu
['CTA']
>Thr553His
['CAT']
>Thr553Arg
['AGA']
>Thr553Trp
['TGG']
>Thr553Val
['GTT']
>Thr553Glu
['GAA']
>Thr553Tyr
['TAC']
>Ala554Cys
['TGC']
>Ala554Asp
['GAT']
>Ala554Ser
['TCC']
>Ala554Gln
['CAG']
>Ala554Met
['ATG']
>Ala554Asn
['AAT']
>Ala554Pro
['CCG']
>Ala554Lys
['AAG']
>Ala554Thr
['ACT']
>Ala554Phe
['TTC']
>Ala554Ala
['GCT']
>Ala554Gly
['GGA']
>Ala554Ile
['ATA']
>Ala554Leu
['CTG']
>Ala554His
['CAT']
>Ala554Arg
['CGG']
>Ala554Trp
['TGG']
>Ala554Val
['GTC']
>Ala554Glu
['GAA']
>Ala554Tyr
['TAT']
>Thr555Cys
['TGC']
>Thr555Asp
['GAT']
>Thr555Ser
['AGT']
>Thr555Gln
['CAA']
>Thr555Met
['ATG']
>Thr555Asn
['AAT']
>Thr555Pro
['CCA']
>Thr555Lys
['AAG']
>Thr555Thr
['ACC']
>Thr555Phe
['TTC']
>Thr555Ala
['GCT']
>Thr555Gly
['GGC']
>Thr555Ile
['ATA']
>Thr555Leu
['CTC']
>Thr555His
['CAC']
>Thr555Arg
['CGG']
>Thr555Trp
['TGG']
>Thr555Val
['GTG']
>Thr555Glu
['GAG']
>Thr555Tyr
['TAC']
>Cys556Cys
['TGT']
>Cys556Asp
['GAC']
>Cys556Ser
['TCT']
>Cys556Gln
['CAG']
>Cys556Met
['ATG']
>Cys556Asn
['AAT']
>Cys556Pro
['CCT']
>Cys556Lys
['AAG']
>Cys556Thr
['ACC']
>Cys556Phe
['TTT']
>Cys556Ala
['GCA']
>Cys556Gly
['GGA']
>Cys556Ile
['ATC']
>Cys556Leu
['TTA']
>Cys556His
['CAT']
>Cys556Arg
['AGG']
>Cys556Trp
['TGG']
>Cys556Val
['GTC']
>Cys556Glu
['GAA']
>Cys556Tyr
['TAT']
>Thr557Cys
['TGT']
>Thr557Asp
['GAC']
>Thr557Ser
['AGT']
>Thr557Gln
['CAA']
>Thr557Met
['ATG']
>Thr557Asn
['AAC']
>Thr557Pro
['CCG']
>Thr557Lys
['AAG']
>Thr557Thr
['ACG']
>Thr557Phe
['TTC']
>Thr557Ala
['GCT']
>Thr557Gly
['GGC']
>Thr557Ile
['ATC']
>Thr557Leu
['TTA']
>Thr557His
['CAT']
>Thr557Arg
['AGA']
>Thr557Trp
['TGG']
>Thr557Val
['GTC']
>Thr557Glu
['GAG']
>Thr557Tyr
['TAC']
>Thr558Cys
['TGT']
>Thr558Asp
['GAT']
>Thr558Ser
['AGC']
>Thr558Gln
['CAG']
>Thr558Met
['ATG']
>Thr558Asn
['AAT']
>Thr558Pro
['CCT']
>Thr558Lys
['AAG']
>Thr558Thr
['ACT']
>Thr558Phe
['TTC']
>Thr558Ala
['GCC']
>Thr558Gly
['GGC']
>Thr558Ile
['ATA']
>Thr558Leu
['TTG']
>Thr558His
['CAC']
>Thr558Arg
['CGT']
>Thr558Trp
['TGG']
>Thr558Val
['GTC']
>Thr558Glu
['GAG']
>Thr558Tyr
['TAT']
>Asn559Cys
['TGC']
>Asn559Asp
['GAT']
>Asn559Ser
['AGT']
>Asn559Gln
['CAG']
>Asn559Met
['ATG']
>Asn559Asn
['AAT']
>Asn559Pro
['CCT']
>Asn559Lys
['AAG']
>Asn559Thr
['ACC']
>Asn559Phe
['TTC']
>Asn559Ala
['GCC']
>Asn559Gly
['GGA']
>Asn559Ile
['ATT']
>Asn559Leu
['CTT']
>Asn559His
['CAC']
>Asn559Arg
['CGG']
>Asn559Trp
['TGG']
>Asn559Val
['GTA']
>Asn559Glu
['GAG']
>Asn559Tyr
['TAC']
>Asn560Cys
['TGC']
>Asn560Asp
['GAT']
>Asn560Ser
['TCA']
>Asn560Gln
['CAA']
>Asn560Met
['ATG']
>Asn560Asn
['AAC']
>Asn560Pro
['CCC']
>Asn560Lys
['AAA']
>Asn560Thr
['ACC']
>Asn560Phe
['TTT']
>Asn560Ala
['GCG']
>Asn560Gly
['GGT']
>Asn560Ile
['ATC']
>Asn560Leu
['TTA']
>Asn560His
['CAT']
>Asn560Arg
['AGG']
>Asn560Trp
['TGG']
>Asn560Val
['GTA']
>Asn560Glu
['GAG']
>Asn560Tyr
['TAC']
>Asn561Cys
['TGT']
>Asn561Asp
['GAT']
>Asn561Ser
['AGT']
>Asn561Gln
['CAG']
>Asn561Met
['ATG']
>Asn561Asn
['AAC']
>Asn561Pro
['CCC']
>Asn561Lys
['AAA']
>Asn561Thr
['ACC']
>Asn561Phe
['TTC']
>Asn561Ala
['GCG']
>Asn561Gly
['GGG']
>Asn561Ile
['ATT']
>Asn561Leu
['CTG']
>Asn561His
['CAC']
>Asn561Arg
['CGC']
>Asn561Trp
['TGG']
>Asn561Val
['GTG']
>Asn561Glu
['GAG']
>Asn561Tyr
['TAT']
>Pro562Cys
['TGT']
>Pro562Asp
['GAC']
>Pro562Ser
['TCT']
>Pro562Gln
['CAA']
>Pro562Met
['ATG']
>Pro562Asn
['AAT']
>Pro562Pro
['CCC']
>Pro562Lys
['AAA']
>Pro562Thr
['ACG']
>Pro562Phe
['TTC']
>Pro562Ala
['GCG']
>Pro562Gly
['GGC']
>Pro562Ile
['ATA']
>Pro562Leu
['CTT']
>Pro562His
['CAT']
>Pro562Arg
['CGT']
>Pro562Trp
['TGG']
>Pro562Val
['GTA']
>Pro562Glu
['GAA']
>Pro562Tyr
['TAC']
>Asn563Cys
['TGT']
>Asn563Asp
['GAC']
>Asn563Ser
['TCT']
>Asn563Gln
['CAA']
>Asn563Met
['ATG']
>Asn563Asn
['AAT']
>Asn563Pro
['CCC']
>Asn563Lys
['AAA']
>Asn563Thr
['ACA']
>Asn563Phe
['TTC']
>Asn563Ala
['GCT']
>Asn563Gly
['GGT']
>Asn563Ile
['ATC']
>Asn563Leu
['CTA']
>Asn563His
['CAT']
>Asn563Arg
['AGG']
>Asn563Trp
['TGG']
>Asn563Val
['GTG']
>Asn563Glu
['GAG']
>Asn563Tyr
['TAC']
>Ser564Cys
['TGT']
>Ser564Asp
['GAC']
>Ser564Ser
['AGC']
>Ser564Gln
['CAG']
>Ser564Met
['ATG']
>Ser564Asn
['AAT']
>Ser564Pro
['CCT']
>Ser564Lys
['AAG']
>Ser564Thr
['ACG']
>Ser564Phe
['TTT']
>Ser564Ala
['GCG']
>Ser564Gly
['GGT']
>Ser564Ile
['ATT']
>Ser564Leu
['TTG']
>Ser564His
['CAC']
>Ser564Arg
['CGA']
>Ser564Trp
['TGG']
>Ser564Val
['GTG']
>Ser564Glu
['GAG']
>Ser564Tyr
['TAT']
>Cys565Cys
['TGT']
>Cys565Asp
['GAC']
>Cys565Ser
['AGC']
>Cys565Gln
['CAG']
>Cys565Met
['ATG']
>Cys565Asn
['AAT']
>Cys565Pro
['CCG']
>Cys565Lys
['AAG']
>Cys565Thr
['ACG']
>Cys565Phe
['TTT']
>Cys565Ala
['GCG']
>Cys565Gly
['GGG']
>Cys565Ile
['ATA']
>Cys565Leu
['TTG']
>Cys565His
['CAT']
>Cys565Arg
['CGC']
>Cys565Trp
['TGG']
>Cys565Val
['GTA']
>Cys565Glu
['GAG']
>Cys565Tyr
['TAC']
>Val566Cys
['TGT']
>Val566Asp
['GAC']
>Val566Ser
['TCG']
>Val566Gln
['CAA']
>Val566Met
['ATG']
>Val566Asn
['AAC']
>Val566Pro
['CCG']
>Val566Lys
['AAA']
>Val566Thr
['ACT']
>Val566Phe
['TTC']
>Val566Ala
['GCA']
>Val566Gly
['GGT']
>Val566Ile
['ATA']
>Val566Leu
['CTA']
>Val566His
['CAT']
>Val566Arg
['AGA']
>Val566Trp
['TGG']
>Val566Val
['GTT']
>Val566Glu
['GAG']
>Val566Tyr
['TAT']
>Asn567Cys
['TGT']
>Asn567Asp
['GAC']
>Asn567Ser
['TCT']
>Asn567Gln
['CAG']
>Asn567Met
['ATG']
>Asn567Asn
['AAT']
>Asn567Pro
['CCC']
>Asn567Lys
['AAA']
>Asn567Thr
['ACC']
>Asn567Phe
['TTT']
>Asn567Ala
['GCC']
>Asn567Gly
['GGG']
>Asn567Ile
['ATC']
>Asn567Leu
['CTC']
>Asn567His
['CAC']
>Asn567Arg
['AGG']
>Asn567Trp
['TGG']
>Asn567Val
['GTT']
>Asn567Glu
['GAG']
>Asn567Tyr
['TAC']
>Ile568Cys
['TGT']
>Ile568Asp
['GAT']
>Ile568Ser
['TCG']
>Ile568Gln
['CAA']
>Ile568Met
['ATG']
>Ile568Asn
['AAC']
>Ile568Pro
['CCA']
>Ile568Lys
['AAA']
>Ile568Thr
['ACG']
>Ile568Phe
['TTC']
>Ile568Ala
['GCC']
>Ile568Gly
['GGC']
>Ile568Ile
['ATT']
>Ile568Leu
['CTC']
>Ile568His
['CAT']
>Ile568Arg
['CGC']
>Ile568Trp
['TGG']
>Ile568Val
['GTT']
>Ile568Glu
['GAG']
>Ile568Tyr
['TAT']
>Lys569Cys
['TGT']
>Lys569Asp
['GAC']
>Lys569Ser
['TCA']
>Lys569Gln
['CAA']
>Lys569Met
['ATG']
>Lys569Asn
['AAC']
>Lys569Pro
['CCG']
>Lys569Lys
['AAA']
>Lys569Thr
['ACT']
>Lys569Phe
['TTC']
>Lys569Ala
['GCT']
>Lys569Gly
['GGC']
>Lys569Ile
['ATT']
>Lys569Leu
['TTA']
>Lys569His
['CAC']
>Lys569Arg
['CGA']
>Lys569Trp
['TGG']
>Lys569Val
['GTA']
>Lys569Glu
['GAG']
>Lys569Tyr
['TAC']
>Lys570Cys
['TGC']
>Lys570Asp
['GAC']
>Lys570Ser
['AGT']
>Lys570Gln
['CAA']
>Lys570Met
['ATG']
>Lys570Asn
['AAT']
>Lys570Pro
['CCT']
>Lys570Lys
['AAG']
>Lys570Thr
['ACG']
>Lys570Phe
['TTT']
>Lys570Ala
['GCA']
>Lys570Gly
['GGA']
>Lys570Ile
['ATA']
>Lys570Leu
['CTT']
>Lys570His
['CAC']
>Lys570Arg
['AGA']
>Lys570Trp
['TGG']
>Lys570Val
['GTT']
>Lys570Glu
['GAG']
>Lys570Tyr
['TAT']
>Ile571Cys
['TGT']
>Ile571Asp
['GAT']
>Ile571Ser
['TCT']
>Ile571Gln
['CAA']
>Ile571Met
['ATG']
>Ile571Asn
['AAC']
>Ile571Pro
['CCG']
>Ile571Lys
['AAG']
>Ile571Thr
['ACT']
>Ile571Phe
['TTC']
>Ile571Ala
['GCG']
>Ile571Gly
['GGA']
>Ile571Ile
['ATC']
>Ile571Leu
['TTA']
>Ile571His
['CAC']
>Ile571Arg
['CGT']
>Ile571Trp
['TGG']
>Ile571Val
['GTA']
>Ile571Glu
['GAA']
>Ile571Tyr
['TAT']
>Phe572Cys
['TGT']
>Phe572Asp
['GAC']
>Phe572Ser
['TCC']
>Phe572Gln
['CAG']
>Phe572Met
['ATG']
>Phe572Asn
['AAT']
>Phe572Pro
['CCC']
>Phe572Lys
['AAG']
>Phe572Thr
['ACG']
>Phe572Phe
['TTC']
>Phe572Ala
['GCA']
>Phe572Gly
['GGC']
>Phe572Ile
['ATT']
>Phe572Leu
['TTG']
>Phe572His
['CAC']
>Phe572Arg
['AGG']
>Phe572Trp
['TGG']
>Phe572Val
['GTT']
>Phe572Glu
['GAG']
>Phe572Tyr
['TAT']
>Thr573Cys
['TGC']
>Thr573Asp
['GAT']
>Thr573Ser
['TCC']
>Thr573Gln
['CAA']
>Thr573Met
['ATG']
>Thr573Asn
['AAC']
>Thr573Pro
['CCA']
>Thr573Lys
['AAA']
>Thr573Thr
['ACT']
>Thr573Phe
['TTC']
>Thr573Ala
['GCA']
>Thr573Gly
['GGT']
>Thr573Ile
['ATT']
>Thr573Leu
['TTA']
>Thr573His
['CAT']
>Thr573Arg
['AGA']
>Thr573Trp
['TGG']
>Thr573Val
['GTA']
>Thr573Glu
['GAA']
>Thr573Tyr
['TAT']
>Asp574Cys
['TGC']
>Asp574Asp
['GAT']
>Asp574Ser
['TCT']
>Asp574Gln
['CAG']
>Asp574Met
['ATG']
>Asp574Asn
['AAC']
>Asp574Pro
['CCT']
>Asp574Lys
['AAG']
>Asp574Thr
['ACC']
>Asp574Phe
['TTT']
>Asp574Ala
['GCG']
>Asp574Gly
['GGA']
>Asp574Ile
['ATT']
>Asp574Leu
['CTG']
>Asp574His
['CAC']
>Asp574Arg
['CGC']
>Asp574Trp
['TGG']
>Asp574Val
['GTC']
>Asp574Glu
['GAA']
>Asp574Tyr
['TAT']
>Val575Cys
['TGT']
>Val575Asp
['GAT']
>Val575Ser
['TCA']
>Val575Gln
['CAA']
>Val575Met
['ATG']
>Val575Asn
['AAC']
>Val575Pro
['CCA']
>Val575Lys
['AAA']
>Val575Thr
['ACT']
>Val575Phe
['TTC']
>Val575Ala
['GCG']
>Val575Gly
['GGC']
>Val575Ile
['ATA']
>Val575Leu
['CTG']
>Val575His
['CAC']
>Val575Arg
['AGA']
>Val575Trp
['TGG']
>Val575Val
['GTT']
>Val575Glu
['GAG']
>Val575Tyr
['TAT']
