## Supplementary material for "Deep Insertion, Deletion, and Missense Mutation Libraries for Exploring Protein Variation in Evolution, Disease, and Biology": nachra7_mutations.csv

>Ser458Cys
['TGC']
>Ser458Asp
['GAT']
>Ser458Ser
['TCG']
>Ser458Gln
['CAG']
>Ser458Met
['ATG']
>Ser458Asn
['AAC']
>Ser458Pro
['CCG']
>Ser458Lys
['AAG']
>Ser458Thr
['ACA']
>Ser458Phe
['TTC']
>Ser458Ala
['GCG']
>Ser458Gly
['GGC']
>Ser458Ile
['ATA']
>Ser458Leu
['TTA']
>Ser458His
['CAT']
>Ser458Arg
['AGG']
>Ser458Trp
['TGG']
>Ser458Val
['GTG']
>Ser458Glu
['GAG']
>Ser458Tyr
['TAT']
>Glu459Cys
['TGT']
>Glu459Asp
['GAC']
>Glu459Ser
['AGC']
>Glu459Gln
['CAA']
>Glu459Met
['ATG']
>Glu459Asn
['AAC']
>Glu459Pro
['CCA']
>Glu459Lys
['AAG']
>Glu459Thr
['ACG']
>Glu459Phe
['TTC']
>Glu459Ala
['GCA']
>Glu459Gly
['GGC']
>Glu459Ile
['ATC']
>Glu459Leu
['TTG']
>Glu459His
['CAT']
>Glu459Arg
['CGT']
>Glu459Trp
['TGG']
>Glu459Val
['GTA']
>Glu459Glu
['GAA']
>Glu459Tyr
['TAT']
>Trp460Cys
['TGT']
>Trp460Asp
['GAT']
>Trp460Ser
['TCC']
>Trp460Gln
['CAA']
>Trp460Met
['ATG']
>Trp460Asn
['AAC']
>Trp460Pro
['CCT']
>Trp460Lys
['AAG']
>Trp460Thr
['ACT']
>Trp460Phe
['TTT']
>Trp460Ala
['GCG']
>Trp460Gly
['GGG']
>Trp460Ile
['ATA']
>Trp460Leu
['TTG']
>Trp460His
['CAC']
>Trp460Arg
['AGG']
>Trp460Val
['GTG']
>Trp460Glu
['GAA']
>Trp460Tyr
['TAT']
>Lys461Cys
['TGT']
>Lys461Asp
['GAC']
>Lys461Ser
['AGC']
>Lys461Gln
['CAG']
>Lys461Met
['ATG']
>Lys461Asn
['AAT']
>Lys461Pro
['CCA']
>Lys461Lys
['AAA']
>Lys461Thr
['ACC']
>Lys461Phe
['TTC']
>Lys461Ala
['GCT']
>Lys461Gly
['GGG']
>Lys461Ile
['ATA']
>Lys461Leu
['CTT']
>Lys461His
['CAC']
>Lys461Arg
['CGA']
>Lys461Trp
['TGG']
>Lys461Val
['GTG']
>Lys461Glu
['GAG']
>Lys461Tyr
['TAC']
>Phe462Cys
['TGC']
>Phe462Asp
['GAT']
>Phe462Ser
['TCT']
>Phe462Gln
['CAG']
>Phe462Met
['ATG']
>Phe462Asn
['AAT']
>Phe462Pro
['CCT']
>Phe462Lys
['AAA']
>Phe462Thr
['ACC']
>Phe462Phe
['TTT']
>Phe462Ala
['GCG']
>Phe462Gly
['GGA']
>Phe462Ile
['ATT']
>Phe462Leu
['CTA']
>Phe462His
['CAC']
>Phe462Arg
['AGG']
>Phe462Trp
['TGG']
>Phe462Val
['GTC']
>Phe462Glu
['GAG']
>Phe462Tyr
['TAT']
>Ala463Cys
['TGT']
>Ala463Asp
['GAC']
>Ala463Ser
['TCG']
>Ala463Gln
['CAG']
>Ala463Met
['ATG']
>Ala463Asn
['AAC']
>Ala463Pro
['CCA']
>Ala463Lys
['AAA']
>Ala463Thr
['ACA']
>Ala463Phe
['TTT']
>Ala463Ala
['GCG']
>Ala463Gly
['GGG']
>Ala463Ile
['ATA']
>Ala463Leu
['CTA']
>Ala463His
['CAT']
>Ala463Arg
['CGT']
>Ala463Trp
['TGG']
>Ala463Val
['GTT']
>Ala463Glu
['GAG']
>Ala463Tyr
['TAT']
>Ala464Cys
['TGC']
>Ala464Asp
['GAT']
>Ala464Ser
['AGT']
>Ala464Gln
['CAG']
>Ala464Met
['ATG']
>Ala464Asn
['AAC']
>Ala464Pro
['CCC']
>Ala464Lys
['AAA']
>Ala464Thr
['ACG']
>Ala464Phe
['TTC']
>Ala464Ala
['GCT']
>Ala464Gly
['GGC']
>Ala464Ile
['ATT']
>Ala464Leu
['CTG']
>Ala464His
['CAC']
>Ala464Arg
['CGA']
>Ala464Trp
['TGG']
>Ala464Val
['GTC']
>Ala464Glu
['GAA']
>Ala464Tyr
['TAT']
>Cys465Cys
['TGC']
>Cys465Asp
['GAT']
>Cys465Ser
['TCA']
>Cys465Gln
['CAA']
>Cys465Met
['ATG']
>Cys465Asn
['AAC']
>Cys465Pro
['CCG']
>Cys465Lys
['AAG']
>Cys465Thr
['ACG']
>Cys465Phe
['TTT']
>Cys465Ala
['GCA']
>Cys465Gly
['GGT']
>Cys465Ile
['ATT']
>Cys465Leu
['CTT']
>Cys465His
['CAC']
>Cys465Arg
['CGA']
>Cys465Trp
['TGG']
>Cys465Val
['GTG']
>Cys465Glu
['GAG']
>Cys465Tyr
['TAT']
>Val466Cys
['TGC']
>Val466Asp
['GAT']
>Val466Ser
['TCG']
>Val466Gln
['CAG']
>Val466Met
['ATG']
>Val466Asn
['AAC']
>Val466Pro
['CCC']
>Val466Lys
['AAA']
>Val466Thr
['ACG']
>Val466Phe
['TTT']
>Val466Ala
['GCA']
>Val466Gly
['GGG']
>Val466Ile
['ATT']
>Val466Leu
['TTG']
>Val466His
['CAC']
>Val466Arg
['CGC']
>Val466Trp
['TGG']
>Val466Val
['GTA']
>Val466Glu
['GAA']
>Val466Tyr
['TAC']
>Val467Cys
['TGC']
>Val467Asp
['GAT']
>Val467Ser
['TCT']
>Val467Gln
['CAA']
>Val467Met
['ATG']
>Val467Asn
['AAT']
>Val467Pro
['CCA']
>Val467Lys
['AAG']
>Val467Thr
['ACC']
>Val467Phe
['TTC']
>Val467Ala
['GCA']
>Val467Gly
['GGC']
>Val467Ile
['ATC']
>Val467Leu
['CTG']
>Val467His
['CAC']
>Val467Arg
['AGG']
>Val467Trp
['TGG']
>Val467Val
['GTC']
>Val467Glu
['GAA']
>Val467Tyr
['TAT']
>Asp468Cys
['TGT']
>Asp468Asp
['GAT']
>Asp468Ser
['TCG']
>Asp468Gln
['CAA']
>Asp468Met
['ATG']
>Asp468Asn
['AAC']
>Asp468Pro
['CCA']
>Asp468Lys
['AAG']
>Asp468Thr
['ACG']
>Asp468Phe
['TTC']
>Asp468Ala
['GCT']
>Asp468Gly
['GGA']
>Asp468Ile
['ATA']
>Asp468Leu
['TTA']
>Asp468His
['CAC']
>Asp468Arg
['CGT']
>Asp468Trp
['TGG']
>Asp468Val
['GTC']
>Asp468Glu
['GAG']
>Asp468Tyr
['TAT']
>Arg469Cys
['TGC']
>Arg469Asp
['GAC']
>Arg469Ser
['TCA']
>Arg469Gln
['CAG']
>Arg469Met
['ATG']
>Arg469Asn
['AAC']
>Arg469Pro
['CCG']
>Arg469Lys
['AAG']
>Arg469Thr
['ACT']
>Arg469Phe
['TTC']
>Arg469Ala
['GCA']
>Arg469Gly
['GGT']
>Arg469Ile
['ATT']
>Arg469Leu
['TTA']
>Arg469His
['CAC']
>Arg469Arg
['AGG']
>Arg469Trp
['TGG']
>Arg469Val
['GTG']
>Arg469Glu
['GAA']
>Arg469Tyr
['TAT']
>Leu470Cys
['TGT']
>Leu470Asp
['GAC']
>Leu470Ser
['TCC']
>Leu470Gln
['CAA']
>Leu470Met
['ATG']
>Leu470Asn
['AAT']
>Leu470Pro
['CCG']
>Leu470Lys
['AAG']
>Leu470Thr
['ACC']
>Leu470Phe
['TTT']
>Leu470Ala
['GCT']
>Leu470Gly
['GGT']
>Leu470Ile
['ATA']
>Leu470Leu
['TTA']
>Leu470His
['CAT']
>Leu470Arg
['CGG']
>Leu470Trp
['TGG']
>Leu470Val
['GTG']
>Leu470Glu
['GAA']
>Leu470Tyr
['TAC']
>Cys471Cys
['TGT']
>Cys471Asp
['GAT']
>Cys471Ser
['TCG']
>Cys471Gln
['CAA']
>Cys471Met
['ATG']
>Cys471Asn
['AAC']
>Cys471Pro
['CCC']
>Cys471Lys
['AAA']
>Cys471Thr
['ACC']
>Cys471Phe
['TTC']
>Cys471Ala
['GCG']
>Cys471Gly
['GGG']
>Cys471Ile
['ATT']
>Cys471Leu
['CTC']
>Cys471His
['CAT']
>Cys471Arg
['CGA']
>Cys471Trp
['TGG']
>Cys471Val
['GTT']
>Cys471Glu
['GAG']
>Cys471Tyr
['TAT']
>Leu472Cys
['TGC']
>Leu472Asp
['GAT']
>Leu472Ser
['AGC']
>Leu472Gln
['CAG']
>Leu472Met
['ATG']
>Leu472Asn
['AAT']
>Leu472Pro
['CCT']
>Leu472Lys
['AAG']
>Leu472Thr
['ACC']
>Leu472Phe
['TTT']
>Leu472Ala
['GCT']
>Leu472Gly
['GGG']
>Leu472Ile
['ATC']
>Leu472Leu
['CTG']
>Leu472His
['CAC']
>Leu472Arg
['CGC']
>Leu472Trp
['TGG']
>Leu472Val
['GTA']
>Leu472Glu
['GAA']
>Leu472Tyr
['TAC']
>Met473Cys
['TGT']
>Met473Asp
['GAC']
>Met473Ser
['AGC']
>Met473Gln
['CAG']
>Met473Asn
['AAT']
>Met473Pro
['CCT']
>Met473Lys
['AAA']
>Met473Thr
['ACC']
>Met473Phe
['TTT']
>Met473Ala
['GCG']
>Met473Gly
['GGC']
>Met473Ile
['ATT']
>Met473Leu
['CTC']
>Met473His
['CAC']
>Met473Arg
['CGG']
>Met473Trp
['TGG']
>Met473Val
['GTA']
>Met473Glu
['GAG']
>Met473Tyr
['TAC']
>Ala474Cys
['TGT']
>Ala474Asp
['GAC']
>Ala474Ser
['TCT']
>Ala474Gln
['CAG']
>Ala474Met
['ATG']
>Ala474Asn
['AAC']
>Ala474Pro
['CCA']
>Ala474Lys
['AAA']
>Ala474Thr
['ACA']
>Ala474Phe
['TTT']
>Ala474Ala
['GCG']
>Ala474Gly
['GGT']
>Ala474Ile
['ATA']
>Ala474Leu
['CTT']
>Ala474His
['CAC']
>Ala474Arg
['CGC']
>Ala474Trp
['TGG']
>Ala474Val
['GTG']
>Ala474Glu
['GAA']
>Ala474Tyr
['TAT']
>Phe475Cys
['TGT']
>Phe475Asp
['GAC']
>Phe475Ser
['TCA']
>Phe475Gln
['CAA']
>Phe475Met
['ATG']
>Phe475Asn
['AAT']
>Phe475Pro
['CCG']
>Phe475Lys
['AAG']
>Phe475Thr
['ACG']
>Phe475Phe
['TTT']
>Phe475Ala
['GCG']
>Phe475Gly
['GGG']
>Phe475Ile
['ATT']
>Phe475Leu
['CTG']
>Phe475His
['CAT']
>Phe475Arg
['AGG']
>Phe475Trp
['TGG']
>Phe475Val
['GTC']
>Phe475Glu
['GAA']
>Phe475Tyr
['TAT']
>Ser476Cys
['TGT']
>Ser476Asp
['GAT']
>Ser476Ser
['AGT']
>Ser476Gln
['CAG']
>Ser476Met
['ATG']
>Ser476Asn
['AAC']
>Ser476Pro
['CCA']
>Ser476Lys
['AAA']
>Ser476Thr
['ACA']
>Ser476Phe
['TTC']
>Ser476Ala
['GCA']
>Ser476Gly
['GGG']
>Ser476Ile
['ATA']
>Ser476Leu
['TTA']
>Ser476His
['CAT']
>Ser476Arg
['CGA']
>Ser476Trp
['TGG']
>Ser476Val
['GTC']
>Ser476Glu
['GAG']
>Ser476Tyr
['TAT']
>Val477Cys
['TGC']
>Val477Asp
['GAC']
>Val477Ser
['TCC']
>Val477Gln
['CAA']
>Val477Met
['ATG']
>Val477Asn
['AAC']
>Val477Pro
['CCT']
>Val477Lys
['AAG']
>Val477Thr
['ACT']
>Val477Phe
['TTC']
>Val477Ala
['GCA']
>Val477Gly
['GGG']
>Val477Ile
['ATT']
>Val477Leu
['TTG']
>Val477His
['CAC']
>Val477Arg
['CGG']
>Val477Trp
['TGG']
>Val477Val
['GTG']
>Val477Glu
['GAG']
>Val477Tyr
['TAC']
>Phe478Cys
['TGC']
>Phe478Asp
['GAC']
>Phe478Ser
['AGT']
>Phe478Gln
['CAA']
>Phe478Met
['ATG']
>Phe478Asn
['AAC']
>Phe478Pro
['CCG']
>Phe478Lys
['AAG']
>Phe478Thr
['ACT']
>Phe478Phe
['TTT']
>Phe478Ala
['GCT']
>Phe478Gly
['GGG']
>Phe478Ile
['ATA']
>Phe478Leu
['CTC']
>Phe478His
['CAT']
>Phe478Arg
['CGG']
>Phe478Trp
['TGG']
>Phe478Val
['GTC']
>Phe478Glu
['GAA']
>Phe478Tyr
['TAC']
>Thr479Cys
['TGC']
>Thr479Asp
['GAT']
>Thr479Ser
['TCC']
>Thr479Gln
['CAG']
>Thr479Met
['ATG']
>Thr479Asn
['AAC']
>Thr479Pro
['CCG']
>Thr479Lys
['AAA']
>Thr479Thr
['ACT']
>Thr479Phe
['TTC']
>Thr479Ala
['GCT']
>Thr479Gly
['GGG']
>Thr479Ile
['ATA']
>Thr479Leu
['TTA']
>Thr479His
['CAT']
>Thr479Arg
['CGA']
>Thr479Trp
['TGG']
>Thr479Val
['GTA']
>Thr479Glu
['GAG']
>Thr479Tyr
['TAC']
>Ile480Cys
['TGT']
>Ile480Asp
['GAC']
>Ile480Ser
['TCA']
>Ile480Gln
['CAA']
>Ile480Met
['ATG']
>Ile480Asn
['AAC']
>Ile480Pro
['CCA']
>Ile480Lys
['AAG']
>Ile480Thr
['ACT']
>Ile480Phe
['TTC']
>Ile480Ala
['GCG']
>Ile480Gly
['GGT']
>Ile480Ile
['ATT']
>Ile480Leu
['CTA']
>Ile480His
['CAC']
>Ile480Arg
['CGG']
>Ile480Trp
['TGG']
>Ile480Val
['GTT']
>Ile480Glu
['GAA']
>Ile480Tyr
['TAT']
>Ile481Cys
['TGT']
>Ile481Asp
['GAC']
>Ile481Ser
['TCG']
>Ile481Gln
['CAG']
>Ile481Met
['ATG']
>Ile481Asn
['AAC']
>Ile481Pro
['CCT']
>Ile481Lys
['AAA']
>Ile481Thr
['ACC']
>Ile481Phe
['TTT']
>Ile481Ala
['GCT']
>Ile481Gly
['GGA']
>Ile481Ile
['ATT']
>Ile481Leu
['CTT']
>Ile481His
['CAT']
>Ile481Arg
['CGC']
>Ile481Trp
['TGG']
>Ile481Val
['GTA']
>Ile481Glu
['GAA']
>Ile481Tyr
['TAC']
>Cys482Cys
['TGT']
>Cys482Asp
['GAT']
>Cys482Ser
['TCA']
>Cys482Gln
['CAG']
>Cys482Met
['ATG']
>Cys482Asn
['AAC']
>Cys482Pro
['CCC']
>Cys482Lys
['AAA']
>Cys482Thr
['ACT']
>Cys482Phe
['TTC']
>Cys482Ala
['GCC']
>Cys482Gly
['GGA']
>Cys482Ile
['ATT']
>Cys482Leu
['CTT']
>Cys482His
['CAC']
>Cys482Arg
['AGA']
>Cys482Trp
['TGG']
>Cys482Val
['GTC']
>Cys482Glu
['GAG']
>Cys482Tyr
['TAT']
>Thr483Cys
['TGC']
>Thr483Asp
['GAC']
>Thr483Ser
['TCA']
>Thr483Gln
['CAA']
>Thr483Met
['ATG']
>Thr483Asn
['AAC']
>Thr483Pro
['CCC']
>Thr483Lys
['AAA']
>Thr483Thr
['ACT']
>Thr483Phe
['TTC']
>Thr483Ala
['GCG']
>Thr483Gly
['GGT']
>Thr483Ile
['ATT']
>Thr483Leu
['TTG']
>Thr483His
['CAT']
>Thr483Arg
['CGA']
>Thr483Trp
['TGG']
>Thr483Val
['GTT']
>Thr483Glu
['GAG']
>Thr483Tyr
['TAT']
>Ile484Cys
['TGT']
>Ile484Asp
['GAT']
>Ile484Ser
['AGT']
>Ile484Gln
['CAG']
>Ile484Met
['ATG']
>Ile484Asn
['AAC']
>Ile484Pro
['CCC']
>Ile484Lys
['AAA']
>Ile484Thr
['ACG']
>Ile484Phe
['TTT']
>Ile484Ala
['GCA']
>Ile484Gly
['GGA']
>Ile484Ile
['ATT']
>Ile484Leu
['TTG']
>Ile484His
['CAC']
>Ile484Arg
['CGG']
>Ile484Trp
['TGG']
>Ile484Val
['GTA']
>Ile484Glu
['GAG']
>Ile484Tyr
['TAC']
>Gly485Cys
['TGT']
>Gly485Asp
['GAT']
>Gly485Ser
['TCA']
>Gly485Gln
['CAA']
>Gly485Met
['ATG']
>Gly485Asn
['AAT']
>Gly485Pro
['CCC']
>Gly485Lys
['AAG']
>Gly485Thr
['ACG']
>Gly485Phe
['TTT']
>Gly485Ala
['GCC']
>Gly485Gly
['GGA']
>Gly485Ile
['ATA']
>Gly485Leu
['CTG']
>Gly485His
['CAT']
>Gly485Arg
['AGG']
>Gly485Trp
['TGG']
>Gly485Val
['GTA']
>Gly485Glu
['GAA']
>Gly485Tyr
['TAC']
>Ile486Cys
['TGT']
>Ile486Asp
['GAC']
>Ile486Ser
['TCA']
>Ile486Gln
['CAG']
>Ile486Met
['ATG']
>Ile486Asn
['AAC']
>Ile486Pro
['CCC']
>Ile486Lys
['AAG']
>Ile486Thr
['ACT']
>Ile486Phe
['TTT']
>Ile486Ala
['GCA']
>Ile486Gly
['GGA']
>Ile486Ile
['ATA']
>Ile486Leu
['CTA']
>Ile486His
['CAC']
>Ile486Arg
['CGA']
>Ile486Trp
['TGG']
>Ile486Val
['GTC']
>Ile486Glu
['GAA']
>Ile486Tyr
['TAC']
>Leu487Cys
['TGC']
>Leu487Asp
['GAT']
>Leu487Ser
['AGT']
>Leu487Gln
['CAA']
>Leu487Met
['ATG']
>Leu487Asn
['AAC']
>Leu487Pro
['CCG']
>Leu487Lys
['AAG']
>Leu487Thr
['ACG']
>Leu487Phe
['TTC']
>Leu487Ala
['GCA']
>Leu487Gly
['GGT']
>Leu487Ile
['ATA']
>Leu487Leu
['CTA']
>Leu487His
['CAC']
>Leu487Arg
['CGG']
>Leu487Trp
['TGG']
>Leu487Val
['GTA']
>Leu487Glu
['GAA']
>Leu487Tyr
['TAC']
>Met488Cys
['TGT']
>Met488Asp
['GAC']
>Met488Ser
['TCG']
>Met488Gln
['CAA']
>Met488Asn
['AAC']
>Met488Pro
['CCC']
>Met488Lys
['AAA']
>Met488Thr
['ACG']
>Met488Phe
['TTC']
>Met488Ala
['GCC']
>Met488Gly
['GGG']
>Met488Ile
['ATC']
>Met488Leu
['CTA']
>Met488His
['CAT']
>Met488Arg
['CGG']
>Met488Trp
['TGG']
>Met488Val
['GTA']
>Met488Glu
['GAA']
>Met488Tyr
['TAC']
>Ser489Cys
['TGC']
>Ser489Asp
['GAC']
>Ser489Ser
['TCC']
>Ser489Gln
['CAG']
>Ser489Met
['ATG']
>Ser489Asn
['AAC']
>Ser489Pro
['CCT']
>Ser489Lys
['AAA']
>Ser489Thr
['ACA']
>Ser489Phe
['TTC']
>Ser489Ala
['GCG']
>Ser489Gly
['GGA']
>Ser489Ile
['ATT']
>Ser489Leu
['CTA']
>Ser489His
['CAT']
>Ser489Arg
['CGA']
>Ser489Trp
['TGG']
>Ser489Val
['GTA']
>Ser489Glu
['GAG']
>Ser489Tyr
['TAT']
>Ala490Cys
['TGT']
>Ala490Asp
['GAT']
>Ala490Ser
['AGC']
>Ala490Gln
['CAA']
>Ala490Met
['ATG']
>Ala490Asn
['AAT']
>Ala490Pro
['CCC']
>Ala490Lys
['AAG']
>Ala490Thr
['ACA']
>Ala490Phe
['TTC']
>Ala490Ala
['GCA']
>Ala490Gly
['GGA']
>Ala490Ile
['ATC']
>Ala490Leu
['CTA']
>Ala490His
['CAC']
>Ala490Arg
['CGA']
>Ala490Trp
['TGG']
>Ala490Val
['GTG']
>Ala490Glu
['GAG']
>Ala490Tyr
['TAT']
>Pro491Cys
['TGC']
>Pro491Asp
['GAC']
>Pro491Ser
['TCC']
>Pro491Gln
['CAG']
>Pro491Met
['ATG']
>Pro491Asn
['AAT']
>Pro491Pro
['CCT']
>Pro491Lys
['AAG']
>Pro491Thr
['ACC']
>Pro491Phe
['TTT']
>Pro491Ala
['GCT']
>Pro491Gly
['GGC']
>Pro491Ile
['ATA']
>Pro491Leu
['CTA']
>Pro491His
['CAC']
>Pro491Arg
['CGA']
>Pro491Trp
['TGG']
>Pro491Val
['GTG']
>Pro491Glu
['GAA']
>Pro491Tyr
['TAC']
>Asn492Cys
['TGC']
>Asn492Asp
['GAT']
>Asn492Ser
['TCG']
>Asn492Gln
['CAA']
>Asn492Met
['ATG']
>Asn492Asn
['AAT']
>Asn492Pro
['CCG']
>Asn492Lys
['AAG']
>Asn492Thr
['ACG']
>Asn492Phe
['TTC']
>Asn492Ala
['GCA']
>Asn492Gly
['GGC']
>Asn492Ile
['ATT']
>Asn492Leu
['CTC']
>Asn492His
['CAT']
>Asn492Arg
['AGG']
>Asn492Trp
['TGG']
>Asn492Val
['GTC']
>Asn492Glu
['GAA']
>Asn492Tyr
['TAT']
>Phe493Cys
['TGT']
>Phe493Asp
['GAT']
>Phe493Ser
['TCA']
>Phe493Gln
['CAG']
>Phe493Met
['ATG']
>Phe493Asn
['AAC']
>Phe493Pro
['CCT']
>Phe493Lys
['AAA']
>Phe493Thr
['ACA']
>Phe493Phe
['TTT']
>Phe493Ala
['GCA']
>Phe493Gly
['GGA']
>Phe493Ile
['ATA']
>Phe493Leu
['CTT']
>Phe493His
['CAC']
>Phe493Arg
['AGA']
>Phe493Trp
['TGG']
>Phe493Val
['GTA']
>Phe493Glu
['GAG']
>Phe493Tyr
['TAC']
>Val494Cys
['TGC']
>Val494Asp
['GAC']
>Val494Ser
['AGC']
>Val494Gln
['CAG']
>Val494Met
['ATG']
>Val494Asn
['AAC']
>Val494Pro
['CCC']
>Val494Lys
['AAG']
>Val494Thr
['ACC']
>Val494Phe
['TTT']
>Val494Ala
['GCA']
>Val494Gly
['GGT']
>Val494Ile
['ATA']
>Val494Leu
['CTT']
>Val494His
['CAC']
>Val494Arg
['AGA']
>Val494Trp
['TGG']
>Val494Val
['GTT']
>Val494Glu
['GAA']
>Val494Tyr
['TAC']
>Glu495Cys
['TGC']
>Glu495Asp
['GAT']
>Glu495Ser
['TCA']
>Glu495Gln
['CAG']
>Glu495Met
['ATG']
>Glu495Asn
['AAC']
>Glu495Pro
['CCC']
>Glu495Lys
['AAA']
>Glu495Thr
['ACC']
>Glu495Phe
['TTT']
>Glu495Ala
['GCG']
>Glu495Gly
['GGA']
>Glu495Ile
['ATC']
>Glu495Leu
['TTG']
>Glu495His
['CAT']
>Glu495Arg
['AGA']
>Glu495Trp
['TGG']
>Glu495Val
['GTA']
>Glu495Glu
['GAA']
>Glu495Tyr
['TAT']
>Ala496Cys
['TGT']
>Ala496Asp
['GAC']
>Ala496Ser
['AGC']
>Ala496Gln
['CAG']
>Ala496Met
['ATG']
>Ala496Asn
['AAC']
>Ala496Pro
['CCC']
>Ala496Lys
['AAG']
>Ala496Thr
['ACC']
>Ala496Phe
['TTC']
>Ala496Ala
['GCG']
>Ala496Gly
['GGA']
>Ala496Ile
['ATC']
>Ala496Leu
['CTC']
>Ala496His
['CAC']
>Ala496Arg
['CGC']
>Ala496Trp
['TGG']
>Ala496Val
['GTA']
>Ala496Glu
['GAG']
>Ala496Tyr
['TAT']
>Val497Cys
['TGT']
>Val497Asp
['GAT']
>Val497Ser
['TCG']
>Val497Gln
['CAA']
>Val497Met
['ATG']
>Val497Asn
['AAC']
>Val497Pro
['CCA']
>Val497Lys
['AAG']
>Val497Thr
['ACT']
>Val497Phe
['TTC']
>Val497Ala
['GCC']
>Val497Gly
['GGT']
>Val497Ile
['ATT']
>Val497Leu
['CTG']
>Val497His
['CAC']
>Val497Arg
['CGT']
>Val497Trp
['TGG']
>Val497Val
['GTC']
>Val497Glu
['GAA']
>Val497Tyr
['TAT']
>Ser498Cys
['TGT']
>Ser498Asp
['GAC']
>Ser498Ser
['AGC']
>Ser498Gln
['CAA']
>Ser498Met
['ATG']
>Ser498Asn
['AAC']
>Ser498Pro
['CCT']
>Ser498Lys
['AAG']
>Ser498Thr
['ACG']
>Ser498Phe
['TTC']
>Ser498Ala
['GCA']
>Ser498Gly
['GGG']
>Ser498Ile
['ATT']
>Ser498Leu
['CTC']
>Ser498His
['CAC']
>Ser498Arg
['CGA']
>Ser498Trp
['TGG']
>Ser498Val
['GTT']
>Ser498Glu
['GAG']
>Ser498Tyr
['TAC']
>Lys499Cys
['TGT']
>Lys499Asp
['GAT']
>Lys499Ser
['TCA']
>Lys499Gln
['CAA']
>Lys499Met
['ATG']
>Lys499Asn
['AAT']
>Lys499Pro
['CCC']
>Lys499Lys
['AAG']
>Lys499Thr
['ACT']
>Lys499Phe
['TTC']
>Lys499Ala
['GCT']
>Lys499Gly
['GGC']
>Lys499Ile
['ATA']
>Lys499Leu
['CTG']
>Lys499His
['CAT']
>Lys499Arg
['CGC']
>Lys499Trp
['TGG']
>Lys499Val
['GTA']
>Lys499Glu
['GAG']
>Lys499Tyr
['TAC']
>Asp500Cys
['TGT']
>Asp500Asp
['GAT']
>Asp500Ser
['TCA']
>Asp500Gln
['CAA']
>Asp500Met
['ATG']
>Asp500Asn
['AAC']
>Asp500Pro
['CCA']
>Asp500Lys
['AAG']
>Asp500Thr
['ACG']
>Asp500Phe
['TTT']
>Asp500Ala
['GCA']
>Asp500Gly
['GGT']
>Asp500Ile
['ATC']
>Asp500Leu
['CTC']
>Asp500His
['CAC']
>Asp500Arg
['CGG']
>Asp500Trp
['TGG']
>Asp500Val
['GTC']
>Asp500Glu
['GAA']
>Asp500Tyr
['TAT']
>Phe501Cys
['TGT']
>Phe501Asp
['GAT']
>Phe501Ser
['TCT']
>Phe501Gln
['CAG']
>Phe501Met
['ATG']
>Phe501Asn
['AAC']
>Phe501Pro
['CCC']
>Phe501Lys
['AAG']
>Phe501Thr
['ACC']
>Phe501Phe
['TTC']
>Phe501Ala
['GCG']
>Phe501Gly
['GGA']
>Phe501Ile
['ATT']
>Phe501Leu
['CTA']
>Phe501His
['CAC']
>Phe501Arg
['AGG']
>Phe501Trp
['TGG']
>Phe501Val
['GTC']
>Phe501Glu
['GAA']
>Phe501Tyr
['TAC']
>Ala502Cys
['TGT']
>Ala502Asp
['GAT']
>Ala502Ser
['AGT']
>Ala502Gln
['CAG']
>Ala502Met
['ATG']
>Ala502Asn
['AAC']
>Ala502Pro
['CCT']
>Ala502Lys
['AAA']
>Ala502Thr
['ACC']
>Ala502Phe
['TTC']
>Ala502Ala
['GCC']
>Ala502Gly
['GGC']
>Ala502Ile
['ATT']
>Ala502Leu
['CTA']
>Ala502His
['CAC']
>Ala502Arg
['CGA']
>Ala502Trp
['TGG']
>Ala502Val
['GTA']
>Ala502Glu
['GAA']
>Ala502Tyr
['TAT']
