## Supplementary material for "Deep Insertion, Deletion, and Missense Mutation Libraries for Exploring Protein Variation in Evolution, Disease, and Biology": 1-3871_mutations.csv

>Val509Cys
['TGT']
>Val509Asp
['GAC']
>Val509Ser
['TCA']
>Val509Gln
['CAA']
>Val509Met
['ATG']
>Val509Asn
['AAC']
>Val509Pro
['CCT']
>Val509Lys
['AAA']
>Val509Thr
['ACA']
>Val509Phe
['TTC']
>Val509Ala
['GCT']
>Val509Gly
['GGC']
>Val509Ile
['ATT']
>Val509Leu
['TTG']
>Val509His
['CAT']
>Val509Arg
['CGC']
>Val509Trp
['TGG']
>Val509Val
['GTT']
>Val509Glu
['GAG']
>Val509Tyr
['TAT']
>Thr510Cys
['TGT']
>Thr510Asp
['GAC']
>Thr510Ser
['TCT']
>Thr510Gln
['CAA']
>Thr510Met
['ATG']
>Thr510Asn
['AAT']
>Thr510Pro
['CCT']
>Thr510Lys
['AAG']
>Thr510Thr
['ACT']
>Thr510Phe
['TTC']
>Thr510Ala
['GCC']
>Thr510Gly
['GGC']
>Thr510Ile
['ATC']
>Thr510Leu
['CTT']
>Thr510His
['CAT']
>Thr510Arg
['CGA']
>Thr510Trp
['TGG']
>Thr510Val
['GTT']
>Thr510Glu
['GAA']
>Thr510Tyr
['TAT']
>Leu511Cys
['TGC']
>Leu511Asp
['GAC']
>Leu511Ser
['TCT']
>Leu511Gln
['CAA']
>Leu511Met
['ATG']
>Leu511Asn
['AAT']
>Leu511Pro
['CCA']
>Leu511Lys
['AAA']
>Leu511Thr
['ACC']
>Leu511Phe
['TTC']
>Leu511Ala
['GCA']
>Leu511Gly
['GGG']
>Leu511Ile
['ATA']
>Leu511Leu
['CTG']
>Leu511His
['CAC']
>Leu511Arg
['CGG']
>Leu511Trp
['TGG']
>Leu511Val
['GTG']
>Leu511Glu
['GAG']
>Leu511Tyr
['TAC']
>Leu512Cys
['TGC']
>Leu512Asp
['GAC']
>Leu512Ser
['TCT']
>Leu512Gln
['CAA']
>Leu512Met
['ATG']
>Leu512Asn
['AAC']
>Leu512Pro
['CCG']
>Leu512Lys
['AAA']
>Leu512Thr
['ACT']
>Leu512Phe
['TTC']
>Leu512Ala
['GCT']
>Leu512Gly
['GGC']
>Leu512Ile
['ATT']
>Leu512Leu
['TTG']
>Leu512His
['CAT']
>Leu512Arg
['CGT']
>Leu512Trp
['TGG']
>Leu512Val
['GTA']
>Leu512Glu
['GAA']
>Leu512Tyr
['TAT']
>Leu513Cys
['TGC']
>Leu513Asp
['GAT']
>Leu513Ser
['AGC']
>Leu513Gln
['CAG']
>Leu513Met
['ATG']
>Leu513Asn
['AAC']
>Leu513Pro
['CCG']
>Leu513Lys
['AAG']
>Leu513Thr
['ACC']
>Leu513Phe
['TTC']
>Leu513Ala
['GCT']
>Leu513Gly
['GGC']
>Leu513Ile
['ATC']
>Leu513Leu
['CTG']
>Leu513His
['CAT']
>Leu513Arg
['CGA']
>Leu513Trp
['TGG']
>Leu513Val
['GTG']
>Leu513Glu
['GAA']
>Leu513Tyr
['TAT']
>Pro514Cys
['TGT']
>Pro514Asp
['GAT']
>Pro514Ser
['TCG']
>Pro514Gln
['CAG']
>Pro514Met
['ATG']
>Pro514Asn
['AAC']
>Pro514Pro
['CCT']
>Pro514Lys
['AAA']
>Pro514Thr
['ACC']
>Pro514Phe
['TTC']
>Pro514Ala
['GCA']
>Pro514Gly
['GGT']
>Pro514Ile
['ATC']
>Pro514Leu
['CTA']
>Pro514His
['CAC']
>Pro514Arg
['CGT']
>Pro514Trp
['TGG']
>Pro514Val
['GTG']
>Pro514Glu
['GAG']
>Pro514Tyr
['TAT']
>Glu515Cys
['TGT']
>Glu515Asp
['GAT']
>Glu515Ser
['TCG']
>Glu515Gln
['CAA']
>Glu515Met
['ATG']
>Glu515Asn
['AAT']
>Glu515Pro
['CCG']
>Glu515Lys
['AAA']
>Glu515Thr
['ACC']
>Glu515Phe
['TTC']
>Glu515Ala
['GCA']
>Glu515Gly
['GGC']
>Glu515Ile
['ATT']
>Glu515Leu
['TTA']
>Glu515His
['CAT']
>Glu515Arg
['CGA']
>Glu515Trp
['TGG']
>Glu515Val
['GTT']
>Glu515Glu
['GAG']
>Glu515Tyr
['TAC']
>Thr516Cys
['TGT']
>Thr516Asp
['GAT']
>Thr516Ser
['TCC']
>Thr516Gln
['CAA']
>Thr516Met
['ATG']
>Thr516Asn
['AAC']
>Thr516Pro
['CCA']
>Thr516Lys
['AAA']
>Thr516Thr
['ACA']
>Thr516Phe
['TTT']
>Thr516Ala
['GCA']
>Thr516Gly
['GGG']
>Thr516Ile
['ATA']
>Thr516Leu
['CTG']
>Thr516His
['CAC']
>Thr516Arg
['CGG']
>Thr516Trp
['TGG']
>Thr516Val
['GTG']
>Thr516Glu
['GAA']
>Thr516Tyr
['TAT']
>Lys517Cys
['TGC']
>Lys517Asp
['GAC']
>Lys517Ser
['TCT']
>Lys517Gln
['CAA']
>Lys517Met
['ATG']
>Lys517Asn
['AAT']
>Lys517Pro
['CCC']
>Lys517Lys
['AAA']
>Lys517Thr
['ACT']
>Lys517Phe
['TTC']
>Lys517Ala
['GCC']
>Lys517Gly
['GGT']
>Lys517Ile
['ATC']
>Lys517Leu
['TTA']
>Lys517His
['CAT']
>Lys517Arg
['CGG']
>Lys517Trp
['TGG']
>Lys517Val
['GTA']
>Lys517Glu
['GAA']
>Lys517Tyr
['TAT']
>Gly518Cys
['TGC']
>Gly518Asp
['GAT']
>Gly518Ser
['TCC']
>Gly518Gln
['CAG']
>Gly518Met
['ATG']
>Gly518Asn
['AAT']
>Gly518Pro
['CCT']
>Gly518Lys
['AAG']
>Gly518Thr
['ACC']
>Gly518Phe
['TTC']
>Gly518Ala
['GCA']
>Gly518Gly
['GGC']
>Gly518Ile
['ATT']
>Gly518Leu
['TTG']
>Gly518His
['CAT']
>Gly518Arg
['CGC']
>Gly518Trp
['TGG']
>Gly518Val
['GTT']
>Gly518Glu
['GAA']
>Gly518Tyr
['TAT']
>Val519Cys
['TGC']
>Val519Asp
['GAC']
>Val519Ser
['AGC']
>Val519Gln
['CAG']
>Val519Met
['ATG']
>Val519Asn
['AAC']
>Val519Pro
['CCT']
>Val519Lys
['AAA']
>Val519Thr
['ACT']
>Val519Phe
['TTT']
>Val519Ala
['GCA']
>Val519Gly
['GGG']
>Val519Ile
['ATC']
>Val519Leu
['CTT']
>Val519His
['CAT']
>Val519Arg
['CGA']
>Val519Trp
['TGG']
>Val519Val
['GTG']
>Val519Glu
['GAA']
>Val519Tyr
['TAT']
>Ala520Cys
['TGT']
>Ala520Asp
['GAC']
>Ala520Ser
['TCG']
>Ala520Gln
['CAA']
>Ala520Met
['ATG']
>Ala520Asn
['AAT']
>Ala520Pro
['CCG']
>Ala520Lys
['AAG']
>Ala520Thr
['ACT']
>Ala520Phe
['TTT']
>Ala520Ala
['GCC']
>Ala520Gly
['GGT']
>Ala520Ile
['ATA']
>Ala520Leu
['CTG']
>Ala520His
['CAT']
>Ala520Arg
['CGA']
>Ala520Trp
['TGG']
>Ala520Val
['GTC']
>Ala520Glu
['GAG']
>Ala520Tyr
['TAT']
>Leu521Cys
['TGC']
>Leu521Asp
['GAT']
>Leu521Ser
['TCC']
>Leu521Gln
['CAA']
>Leu521Met
['ATG']
>Leu521Asn
['AAT']
>Leu521Pro
['CCC']
>Leu521Lys
['AAG']
>Leu521Thr
['ACT']
>Leu521Phe
['TTC']
>Leu521Ala
['GCA']
>Leu521Gly
['GGT']
>Leu521Ile
['ATC']
>Leu521Leu
['CTA']
>Leu521His
['CAC']
>Leu521Arg
['AGG']
>Leu521Trp
['TGG']
>Leu521Val
['GTA']
>Leu521Glu
['GAG']
>Leu521Tyr
['TAC']
>Pro522Cys
['TGC']
>Pro522Asp
['GAC']
>Pro522Ser
['AGC']
>Pro522Gln
['CAA']
>Pro522Met
['ATG']
>Pro522Asn
['AAC']
>Pro522Pro
['CCG']
>Pro522Lys
['AAA']
>Pro522Thr
['ACC']
>Pro522Phe
['TTC']
>Pro522Ala
['GCC']
>Pro522Gly
['GGG']
>Pro522Ile
['ATC']
>Pro522Leu
['CTC']
>Pro522His
['CAT']
>Pro522Arg
['CGC']
>Pro522Trp
['TGG']
>Pro522Val
['GTA']
>Pro522Glu
['GAA']
>Pro522Tyr
['TAT']
>Glu523Cys
['TGC']
>Glu523Asp
['GAC']
>Glu523Ser
['AGC']
>Glu523Gln
['CAG']
>Glu523Met
['ATG']
>Glu523Asn
['AAC']
>Glu523Pro
['CCC']
>Glu523Lys
['AAG']
>Glu523Thr
['ACA']
>Glu523Phe
['TTT']
>Glu523Ala
['GCG']
>Glu523Gly
['GGT']
>Glu523Ile
['ATA']
>Glu523Leu
['CTC']
>Glu523His
['CAT']
>Glu523Arg
['CGA']
>Glu523Trp
['TGG']
>Glu523Val
['GTT']
>Glu523Glu
['GAG']
>Glu523Tyr
['TAC']
>Thr524Cys
['TGT']
>Thr524Asp
['GAC']
>Thr524Ser
['AGT']
>Thr524Gln
['CAA']
>Thr524Met
['ATG']
>Thr524Asn
['AAT']
>Thr524Pro
['CCC']
>Thr524Lys
['AAA']
>Thr524Thr
['ACT']
>Thr524Phe
['TTC']
>Thr524Ala
['GCA']
>Thr524Gly
['GGT']
>Thr524Ile
['ATC']
>Thr524Leu
['TTA']
>Thr524His
['CAC']
>Thr524Arg
['AGG']
>Thr524Trp
['TGG']
>Thr524Val
['GTG']
>Thr524Glu
['GAG']
>Thr524Tyr
['TAT']
>Met525Cys
['TGC']
>Met525Asp
['GAT']
>Met525Ser
['TCG']
>Met525Gln
['CAA']
>Met525Asn
['AAC']
>Met525Pro
['CCA']
>Met525Lys
['AAA']
>Met525Thr
['ACC']
>Met525Phe
['TTT']
>Met525Ala
['GCA']
>Met525Gly
['GGG']
>Met525Ile
['ATT']
>Met525Leu
['CTA']
>Met525His
['CAC']
>Met525Arg
['AGG']
>Met525Trp
['TGG']
>Met525Val
['GTG']
>Met525Glu
['GAA']
>Met525Tyr
['TAT']
>Lys526Cys
['TGT']
>Lys526Asp
['GAT']
>Lys526Ser
['TCG']
>Lys526Gln
['CAG']
>Lys526Met
['ATG']
>Lys526Asn
['AAC']
>Lys526Pro
['CCA']
>Lys526Lys
['AAA']
>Lys526Thr
['ACG']
>Lys526Phe
['TTT']
>Lys526Ala
['GCT']
>Lys526Gly
['GGG']
>Lys526Ile
['ATA']
>Lys526Leu
['CTA']
>Lys526His
['CAC']
>Lys526Arg
['AGA']
>Lys526Trp
['TGG']
>Lys526Val
['GTC']
>Lys526Glu
['GAG']
>Lys526Tyr
['TAT']
>Asp527Cys
['TGT']
>Asp527Asp
['GAT']
>Asp527Ser
['TCT']
>Asp527Gln
['CAG']
>Asp527Met
['ATG']
>Asp527Asn
['AAT']
>Asp527Pro
['CCA']
>Asp527Lys
['AAG']
>Asp527Thr
['ACG']
>Asp527Phe
['TTT']
>Asp527Ala
['GCA']
>Asp527Gly
['GGA']
>Asp527Ile
['ATA']
>Asp527Leu
['TTA']
>Asp527His
['CAC']
>Asp527Arg
['CGA']
>Asp527Trp
['TGG']
>Asp527Val
['GTT']
>Asp527Glu
['GAG']
>Asp527Tyr
['TAT']
>Ala528Cys
['TGT']
>Ala528Asp
['GAT']
>Ala528Ser
['TCA']
>Ala528Gln
['CAA']
>Ala528Met
['ATG']
>Ala528Asn
['AAC']
>Ala528Pro
['CCG']
>Ala528Lys
['AAA']
>Ala528Thr
['ACA']
>Ala528Phe
['TTT']
>Ala528Ala
['GCG']
>Ala528Gly
['GGT']
>Ala528Ile
['ATA']
>Ala528Leu
['CTG']
>Ala528His
['CAT']
>Ala528Arg
['CGT']
>Ala528Trp
['TGG']
>Ala528Val
['GTA']
>Ala528Glu
['GAG']
>Ala528Tyr
['TAT']
>Glu529Cys
['TGC']
>Glu529Asp
['GAT']
>Glu529Ser
['AGC']
>Glu529Gln
['CAG']
>Glu529Met
['ATG']
>Glu529Asn
['AAC']
>Glu529Pro
['CCG']
>Glu529Lys
['AAA']
>Glu529Thr
['ACC']
>Glu529Phe
['TTT']
>Glu529Ala
['GCG']
>Glu529Gly
['GGA']
>Glu529Ile
['ATC']
>Glu529Leu
['CTT']
>Glu529His
['CAC']
>Glu529Arg
['CGT']
>Glu529Trp
['TGG']
>Glu529Val
['GTC']
>Glu529Glu
['GAA']
>Glu529Tyr
['TAC']
>Asn530Cys
['TGC']
>Asn530Asp
['GAC']
>Asn530Ser
['AGT']
>Asn530Gln
['CAA']
>Asn530Met
['ATG']
>Asn530Asn
['AAT']
>Asn530Pro
['CCT']
>Asn530Lys
['AAG']
>Asn530Thr
['ACT']
>Asn530Phe
['TTT']
>Asn530Ala
['GCC']
>Asn530Gly
['GGC']
>Asn530Ile
['ATC']
>Asn530Leu
['CTA']
>Asn530His
['CAT']
>Asn530Arg
['CGA']
>Asn530Trp
['TGG']
>Asn530Val
['GTC']
>Asn530Glu
['GAG']
>Asn530Tyr
['TAT']
>Leu531Cys
['TGC']
>Leu531Asp
['GAC']
>Leu531Ser
['TCT']
>Leu531Gln
['CAG']
>Leu531Met
['ATG']
>Leu531Asn
['AAT']
>Leu531Pro
['CCC']
>Leu531Lys
['AAG']
>Leu531Thr
['ACC']
>Leu531Phe
['TTT']
>Leu531Ala
['GCT']
>Leu531Gly
['GGC']
>Leu531Ile
['ATC']
>Leu531Leu
['CTA']
>Leu531His
['CAT']
>Leu531Arg
['CGA']
>Leu531Trp
['TGG']
>Leu531Val
['GTC']
>Leu531Glu
['GAG']
>Leu531Tyr
['TAT']
>Gly532Cys
['TGT']
>Gly532Asp
['GAC']
>Gly532Ser
['AGT']
>Gly532Gln
['CAG']
>Gly532Met
['ATG']
>Gly532Asn
['AAT']
>Gly532Pro
['CCT']
>Gly532Lys
['AAA']
>Gly532Thr
['ACT']
>Gly532Phe
['TTT']
>Gly532Ala
['GCA']
>Gly532Gly
['GGT']
>Gly532Ile
['ATT']
>Gly532Leu
['CTG']
>Gly532His
['CAT']
>Gly532Arg
['AGG']
>Gly532Trp
['TGG']
>Gly532Val
['GTT']
>Gly532Glu
['GAG']
>Gly532Tyr
['TAC']
>Arg533Cys
['TGC']
>Arg533Asp
['GAC']
>Arg533Ser
['TCG']
>Arg533Gln
['CAA']
>Arg533Met
['ATG']
>Arg533Asn
['AAC']
>Arg533Pro
['CCC']
>Arg533Lys
['AAG']
>Arg533Thr
['ACG']
>Arg533Phe
['TTC']
>Arg533Ala
['GCT']
>Arg533Gly
['GGT']
>Arg533Ile
['ATA']
>Arg533Leu
['CTG']
>Arg533His
['CAT']
>Arg533Arg
['AGG']
>Arg533Trp
['TGG']
>Arg533Val
['GTC']
>Arg533Glu
['GAG']
>Arg533Tyr
['TAT']
>Lys534Cys
['TGT']
>Lys534Asp
['GAT']
>Lys534Ser
['AGC']
>Lys534Gln
['CAG']
>Lys534Met
['ATG']
>Lys534Asn
['AAC']
>Lys534Pro
['CCA']
>Lys534Lys
['AAG']
>Lys534Thr
['ACC']
>Lys534Phe
['TTT']
>Lys534Ala
['GCG']
>Lys534Gly
['GGA']
>Lys534Ile
['ATA']
>Lys534Leu
['TTG']
>Lys534His
['CAT']
>Lys534Arg
['CGC']
>Lys534Trp
['TGG']
>Lys534Val
['GTC']
>Lys534Glu
['GAA']
>Lys534Tyr
['TAT']
>Ala535Cys
['TGT']
>Ala535Asp
['GAC']
>Ala535Ser
['TCC']
>Ala535Gln
['CAG']
>Ala535Met
['ATG']
>Ala535Asn
['AAC']
>Ala535Pro
['CCC']
>Ala535Lys
['AAA']
>Ala535Thr
['ACA']
>Ala535Phe
['TTC']
>Ala535Ala
['GCC']
>Ala535Gly
['GGA']
>Ala535Ile
['ATT']
>Ala535Leu
['CTT']
>Ala535His
['CAT']
>Ala535Arg
['AGA']
>Ala535Trp
['TGG']
>Ala535Val
['GTT']
>Ala535Glu
['GAA']
>Ala535Tyr
['TAC']
>Lys536Cys
['TGT']
>Lys536Asp
['GAT']
>Lys536Ser
['TCG']
>Lys536Gln
['CAA']
>Lys536Met
['ATG']
>Lys536Asn
['AAC']
>Lys536Pro
['CCA']
>Lys536Lys
['AAA']
>Lys536Thr
['ACT']
>Lys536Phe
['TTC']
>Lys536Ala
['GCA']
>Lys536Gly
['GGC']
>Lys536Ile
['ATC']
>Lys536Leu
['CTT']
>Lys536His
['CAC']
>Lys536Arg
['AGG']
>Lys536Trp
['TGG']
>Lys536Val
['GTT']
>Lys536Glu
['GAA']
>Lys536Tyr
['TAC']
>Pro537Cys
['TGC']
>Pro537Asp
['GAC']
>Pro537Ser
['AGC']
>Pro537Gln
['CAA']
>Pro537Met
['ATG']
>Pro537Asn
['AAT']
>Pro537Pro
['CCG']
>Pro537Lys
['AAG']
>Pro537Thr
['ACC']
>Pro537Phe
['TTC']
>Pro537Ala
['GCG']
>Pro537Gly
['GGT']
>Pro537Ile
['ATA']
>Pro537Leu
['CTG']
>Pro537His
['CAC']
>Pro537Arg
['AGA']
>Pro537Trp
['TGG']
>Pro537Val
['GTA']
>Pro537Glu
['GAG']
>Pro537Tyr
['TAT']
>Lys538Cys
['TGC']
>Lys538Asp
['GAT']
>Lys538Ser
['TCC']
>Lys538Gln
['CAG']
>Lys538Met
['ATG']
>Lys538Asn
['AAT']
>Lys538Pro
['CCA']
>Lys538Lys
['AAG']
>Lys538Thr
['ACT']
>Lys538Phe
['TTT']
>Lys538Ala
['GCC']
>Lys538Gly
['GGT']
>Lys538Ile
['ATA']
>Lys538Leu
['CTA']
>Lys538His
['CAC']
>Lys538Arg
['AGG']
>Lys538Trp
['TGG']
>Lys538Val
['GTA']
>Lys538Glu
['GAA']
>Lys538Tyr
['TAT']
>Glu539Cys
['TGC']
>Glu539Asp
['GAT']
>Glu539Ser
['TCC']
>Glu539Gln
['CAA']
>Glu539Met
['ATG']
>Glu539Asn
['AAC']
>Glu539Pro
['CCG']
>Glu539Lys
['AAG']
>Glu539Thr
['ACG']
>Glu539Phe
['TTC']
>Glu539Ala
['GCC']
>Glu539Gly
['GGT']
>Glu539Ile
['ATC']
>Glu539Leu
['CTA']
>Glu539His
['CAC']
>Glu539Arg
['CGT']
>Glu539Trp
['TGG']
>Glu539Val
['GTT']
>Glu539Glu
['GAG']
>Glu539Tyr
['TAC']
>Asn540Cys
['TGT']
>Asn540Asp
['GAC']
>Asn540Ser
['AGC']
>Asn540Gln
['CAG']
>Asn540Met
['ATG']
>Asn540Asn
['AAT']
>Asn540Pro
['CCA']
>Asn540Lys
['AAG']
>Asn540Thr
['ACA']
>Asn540Phe
['TTC']
>Asn540Ala
['GCG']
>Asn540Gly
['GGA']
>Asn540Ile
['ATA']
>Asn540Leu
['TTA']
>Asn540His
['CAT']
>Asn540Arg
['CGA']
>Asn540Trp
['TGG']
>Asn540Val
['GTT']
>Asn540Glu
['GAG']
>Asn540Tyr
['TAC']
>Thr541Cys
['TGC']
>Thr541Asp
['GAC']
>Thr541Ser
['TCG']
>Thr541Gln
['CAA']
>Thr541Met
['ATG']
>Thr541Asn
['AAT']
>Thr541Pro
['CCC']
>Thr541Lys
['AAG']
>Thr541Thr
['ACC']
>Thr541Phe
['TTT']
>Thr541Ala
['GCT']
>Thr541Gly
['GGC']
>Thr541Ile
['ATA']
>Thr541Leu
['CTC']
>Thr541His
['CAC']
>Thr541Arg
['CGC']
>Thr541Trp
['TGG']
>Thr541Val
['GTA']
>Thr541Glu
['GAA']
>Thr541Tyr
['TAT']
>Ile542Cys
['TGT']
>Ile542Asp
['GAT']
>Ile542Ser
['TCG']
>Ile542Gln
['CAG']
>Ile542Met
['ATG']
>Ile542Asn
['AAT']
>Ile542Pro
['CCC']
>Ile542Lys
['AAG']
>Ile542Thr
['ACG']
>Ile542Phe
['TTT']
>Ile542Ala
['GCG']
>Ile542Gly
['GGC']
>Ile542Ile
['ATC']
>Ile542Leu
['CTG']
>Ile542His
['CAC']
>Ile542Arg
['CGA']
>Ile542Trp
['TGG']
>Ile542Val
['GTT']
>Ile542Glu
['GAG']
>Ile542Tyr
['TAT']
>Tyr543Cys
['TGT']
>Tyr543Asp
['GAC']
>Tyr543Ser
['TCG']
>Tyr543Gln
['CAG']
>Tyr543Met
['ATG']
>Tyr543Asn
['AAC']
>Tyr543Pro
['CCC']
>Tyr543Lys
['AAA']
>Tyr543Thr
['ACG']
>Tyr543Phe
['TTC']
>Tyr543Ala
['GCG']
>Tyr543Gly
['GGC']
>Tyr543Ile
['ATA']
>Tyr543Leu
['CTG']
>Tyr543His
['CAT']
>Tyr543Arg
['CGA']
>Tyr543Trp
['TGG']
>Tyr543Val
['GTC']
>Tyr543Glu
['GAG']
>Tyr543Tyr
['TAT']
>Leu544Cys
['TGT']
>Leu544Asp
['GAT']
>Leu544Ser
['AGT']
>Leu544Gln
['CAA']
>Leu544Met
['ATG']
>Leu544Asn
['AAT']
>Leu544Pro
['CCT']
>Leu544Lys
['AAG']
>Leu544Thr
['ACC']
>Leu544Phe
['TTT']
>Leu544Ala
['GCA']
>Leu544Gly
['GGC']
>Leu544Ile
['ATT']
>Leu544Leu
['TTG']
>Leu544His
['CAC']
>Leu544Arg
['CGG']
>Leu544Trp
['TGG']
>Leu544Val
['GTC']
>Leu544Glu
['GAA']
>Leu544Tyr
['TAT']
>Lys545Cys
['TGT']
>Lys545Asp
['GAT']
>Lys545Ser
['TCT']
>Lys545Gln
['CAG']
>Lys545Met
['ATG']
>Lys545Asn
['AAC']
>Lys545Pro
['CCA']
>Lys545Lys
['AAA']
>Lys545Thr
['ACC']
>Lys545Phe
['TTT']
>Lys545Ala
['GCT']
>Lys545Gly
['GGT']
>Lys545Ile
['ATC']
>Lys545Leu
['CTA']
>Lys545His
['CAT']
>Lys545Arg
['CGT']
>Lys545Trp
['TGG']
>Lys545Val
['GTG']
>Lys545Glu
['GAG']
>Lys545Tyr
['TAT']
>Val546Cys
['TGC']
>Val546Asp
['GAC']
>Val546Ser
['AGT']
>Val546Gln
['CAA']
>Val546Met
['ATG']
>Val546Asn
['AAC']
>Val546Pro
['CCT']
>Val546Lys
['AAA']
>Val546Thr
['ACA']
>Val546Phe
['TTC']
>Val546Ala
['GCA']
>Val546Gly
['GGG']
>Val546Ile
['ATC']
>Val546Leu
['CTG']
>Val546His
['CAC']
>Val546Arg
['CGT']
>Val546Trp
['TGG']
>Val546Val
['GTA']
>Val546Glu
['GAA']
>Val546Tyr
['TAT']
>Gln547Cys
['TGC']
>Gln547Asp
['GAT']
>Gln547Ser
['AGT']
>Gln547Gln
['CAG']
>Gln547Met
['ATG']
>Gln547Asn
['AAC']
>Gln547Pro
['CCT']
>Gln547Lys
['AAA']
>Gln547Thr
['ACC']
>Gln547Phe
['TTC']
>Gln547Ala
['GCT']
>Gln547Gly
['GGG']
>Gln547Ile
['ATT']
>Gln547Leu
['TTA']
>Gln547His
['CAT']
>Gln547Arg
['AGG']
>Gln547Trp
['TGG']
>Gln547Val
['GTC']
>Gln547Glu
['GAG']
>Gln547Tyr
['TAC']
>Thr548Cys
['TGC']
>Thr548Asp
['GAT']
>Thr548Ser
['TCT']
>Thr548Gln
['CAG']
>Thr548Met
['ATG']
>Thr548Asn
['AAC']
>Thr548Pro
['CCC']
>Thr548Lys
['AAA']
>Thr548Thr
['ACG']
>Thr548Phe
['TTT']
>Thr548Ala
['GCT']
>Thr548Gly
['GGT']
>Thr548Ile
['ATA']
>Thr548Leu
['CTT']
>Thr548His
['CAC']
>Thr548Arg
['AGG']
>Thr548Trp
['TGG']
>Thr548Val
['GTT']
>Thr548Glu
['GAA']
>Thr548Tyr
['TAT']
>Ser549Cys
['TGC']
>Ser549Asp
['GAT']
>Ser549Ser
['TCC']
>Ser549Gln
['CAG']
>Ser549Met
['ATG']
>Ser549Asn
['AAC']
>Ser549Pro
['CCC']
>Ser549Lys
['AAG']
>Ser549Thr
['ACT']
>Ser549Phe
['TTT']
>Ser549Ala
['GCC']
>Ser549Gly
['GGC']
>Ser549Ile
['ATT']
>Ser549Leu
['TTA']
>Ser549His
['CAC']
>Ser549Arg
['CGA']
>Ser549Trp
['TGG']
>Ser549Val
['GTG']
>Ser549Glu
['GAG']
>Ser549Tyr
['TAC']
>Glu550Cys
['TGT']
>Glu550Asp
['GAC']
>Glu550Ser
['TCA']
>Glu550Gln
['CAG']
>Glu550Met
['ATG']
>Glu550Asn
['AAC']
>Glu550Pro
['CCT']
>Glu550Lys
['AAA']
>Glu550Thr
['ACG']
>Glu550Phe
['TTC']
>Glu550Ala
['GCA']
>Glu550Gly
['GGC']
>Glu550Ile
['ATC']
>Glu550Leu
['CTA']
>Glu550His
['CAC']
>Glu550Arg
['CGT']
>Glu550Trp
['TGG']
>Glu550Val
['GTA']
>Glu550Glu
['GAG']
>Glu550Tyr
['TAC']
>Pro551Cys
['TGC']
>Pro551Asp
['GAT']
>Pro551Ser
['AGC']
>Pro551Gln
['CAA']
>Pro551Met
['ATG']
>Pro551Asn
['AAC']
>Pro551Pro
['CCG']
>Pro551Lys
['AAG']
>Pro551Thr
['ACC']
>Pro551Phe
['TTC']
>Pro551Ala
['GCC']
>Pro551Gly
['GGA']
>Pro551Ile
['ATA']
>Pro551Leu
['TTA']
>Pro551His
['CAT']
>Pro551Arg
['CGA']
>Pro551Trp
['TGG']
>Pro551Val
['GTC']
>Pro551Glu
['GAG']
>Pro551Tyr
['TAC']
>Ser552Cys
['TGT']
>Ser552Asp
['GAC']
>Ser552Ser
['AGT']
>Ser552Gln
['CAA']
>Ser552Met
['ATG']
>Ser552Asn
['AAT']
>Ser552Pro
['CCT']
>Ser552Lys
['AAA']
>Ser552Thr
['ACT']
>Ser552Phe
['TTT']
>Ser552Ala
['GCT']
>Ser552Gly
['GGA']
>Ser552Ile
['ATT']
>Ser552Leu
['CTA']
>Ser552His
['CAT']
>Ser552Arg
['CGA']
>Ser552Trp
['TGG']
>Ser552Val
['GTT']
>Ser552Glu
['GAG']
>Ser552Tyr
['TAT']
>Gly553Cys
['TGC']
>Gly553Asp
['GAT']
>Gly553Ser
['AGC']
>Gly553Gln
['CAA']
>Gly553Met
['ATG']
>Gly553Asn
['AAC']
>Gly553Pro
['CCT']
>Gly553Lys
['AAA']
>Gly553Thr
['ACA']
>Gly553Phe
['TTT']
>Gly553Ala
['GCA']
>Gly553Gly
['GGG']
>Gly553Ile
['ATC']
>Gly553Leu
['CTG']
>Gly553His
['CAC']
>Gly553Arg
['AGA']
>Gly553Trp
['TGG']
>Gly553Val
['GTC']
>Gly553Glu
['GAG']
>Gly553Tyr
['TAC']
>Thr554Cys
['TGC']
>Thr554Asp
['GAT']
>Thr554Ser
['AGT']
>Thr554Gln
['CAA']
>Thr554Met
['ATG']
>Thr554Asn
['AAT']
>Thr554Pro
['CCT']
>Thr554Lys
['AAG']
>Thr554Thr
['ACG']
>Thr554Phe
['TTT']
>Thr554Ala
['GCC']
>Thr554Gly
['GGA']
>Thr554Ile
['ATC']
>Thr554Leu
['CTG']
>Thr554His
['CAT']
>Thr554Arg
['AGG']
>Thr554Trp
['TGG']
>Thr554Val
['GTT']
>Thr554Glu
['GAA']
>Thr554Tyr
['TAC']
