## Supplementary material for "Deep Insertion, Deletion, and Missense Mutation Libraries for Exploring Protein Variation in Evolution, Disease, and Biology": P2X3_mutations.csv

>Ala363Cys
['TGC']
>Ala363Asp
['GAT']
>Ala363Ser
['AGT']
>Ala363Gln
['CAA']
>Ala363Met
['ATG']
>Ala363Asn
['AAT']
>Ala363Pro
['CCG']
>Ala363Lys
['AAG']
>Ala363Thr
['ACG']
>Ala363Phe
['TTT']
>Ala363Ala
['GCT']
>Ala363Gly
['GGC']
>Ala363Ile
['ATA']
>Ala363Leu
['CTC']
>Ala363His
['CAT']
>Ala363Arg
['CGT']
>Ala363Trp
['TGG']
>Ala363Val
['GTT']
>Ala363Glu
['GAA']
>Ala363Tyr
['TAT']
>Lys364Cys
['TGC']
>Lys364Asp
['GAC']
>Lys364Ser
['TCA']
>Lys364Gln
['CAA']
>Lys364Met
['ATG']
>Lys364Asn
['AAT']
>Lys364Pro
['CCA']
>Lys364Lys
['AAG']
>Lys364Thr
['ACA']
>Lys364Phe
['TTT']
>Lys364Ala
['GCG']
>Lys364Gly
['GGG']
>Lys364Ile
['ATC']
>Lys364Leu
['CTA']
>Lys364His
['CAC']
>Lys364Arg
['CGG']
>Lys364Trp
['TGG']
>Lys364Val
['GTT']
>Lys364Glu
['GAA']
>Lys364Tyr
['TAT']
>Lys365Cys
['TGT']
>Lys365Asp
['GAC']
>Lys365Ser
['AGC']
>Lys365Gln
['CAG']
>Lys365Met
['ATG']
>Lys365Asn
['AAT']
>Lys365Pro
['CCG']
>Lys365Lys
['AAA']
>Lys365Thr
['ACA']
>Lys365Phe
['TTC']
>Lys365Ala
['GCG']
>Lys365Gly
['GGT']
>Lys365Ile
['ATT']
>Lys365Leu
['TTA']
>Lys365His
['CAC']
>Lys365Arg
['CGC']
>Lys365Trp
['TGG']
>Lys365Val
['GTC']
>Lys365Glu
['GAA']
>Lys365Tyr
['TAC']
>Phe366Cys
['TGT']
>Phe366Asp
['GAC']
>Phe366Ser
['TCG']
>Phe366Gln
['CAG']
>Phe366Met
['ATG']
>Phe366Asn
['AAT']
>Phe366Pro
['CCT']
>Phe366Lys
['AAG']
>Phe366Thr
['ACT']
>Phe366Phe
['TTT']
>Phe366Ala
['GCA']
>Phe366Gly
['GGG']
>Phe366Ile
['ATC']
>Phe366Leu
['CTA']
>Phe366His
['CAT']
>Phe366Arg
['AGG']
>Phe366Trp
['TGG']
>Phe366Val
['GTC']
>Phe366Glu
['GAG']
>Phe366Tyr
['TAC']
>Glu367Cys
['TGC']
>Glu367Asp
['GAT']
>Glu367Ser
['TCG']
>Glu367Gln
['CAA']
>Glu367Met
['ATG']
>Glu367Asn
['AAT']
>Glu367Pro
['CCC']
>Glu367Lys
['AAG']
>Glu367Thr
['ACA']
>Glu367Phe
['TTT']
>Glu367Ala
['GCC']
>Glu367Gly
['GGA']
>Glu367Ile
['ATT']
>Glu367Leu
['CTG']
>Glu367His
['CAC']
>Glu367Arg
['AGG']
>Glu367Trp
['TGG']
>Glu367Val
['GTT']
>Glu367Glu
['GAA']
>Glu367Tyr
['TAT']
>Glu368Cys
['TGC']
>Glu368Asp
['GAC']
>Glu368Ser
['TCT']
>Glu368Gln
['CAG']
>Glu368Met
['ATG']
>Glu368Asn
['AAT']
>Glu368Pro
['CCC']
>Glu368Lys
['AAA']
>Glu368Thr
['ACT']
>Glu368Phe
['TTC']
>Glu368Ala
['GCC']
>Glu368Gly
['GGG']
>Glu368Ile
['ATT']
>Glu368Leu
['CTC']
>Glu368His
['CAC']
>Glu368Arg
['CGC']
>Glu368Trp
['TGG']
>Glu368Val
['GTC']
>Glu368Glu
['GAG']
>Glu368Tyr
['TAT']
>Val369Cys
['TGC']
>Val369Asp
['GAT']
>Val369Ser
['TCC']
>Val369Gln
['CAG']
>Val369Met
['ATG']
>Val369Asn
['AAT']
>Val369Pro
['CCA']
>Val369Lys
['AAA']
>Val369Thr
['ACT']
>Val369Phe
['TTC']
>Val369Ala
['GCC']
>Val369Gly
['GGT']
>Val369Ile
['ATT']
>Val369Leu
['CTC']
>Val369His
['CAT']
>Val369Arg
['AGA']
>Val369Trp
['TGG']
>Val369Val
['GTA']
>Val369Glu
['GAA']
>Val369Tyr
['TAT']
>Asn370Cys
['TGT']
>Asn370Asp
['GAT']
>Asn370Ser
['TCT']
>Asn370Gln
['CAG']
>Asn370Met
['ATG']
>Asn370Asn
['AAC']
>Asn370Pro
['CCC']
>Asn370Lys
['AAG']
>Asn370Thr
['ACA']
>Asn370Phe
['TTT']
>Asn370Ala
['GCA']
>Asn370Gly
['GGA']
>Asn370Ile
['ATC']
>Asn370Leu
['TTA']
>Asn370His
['CAC']
>Asn370Arg
['CGC']
>Asn370Trp
['TGG']
>Asn370Val
['GTT']
>Asn370Glu
['GAG']
>Asn370Tyr
['TAC']
>Glu371Cys
['TGC']
>Glu371Asp
['GAT']
>Glu371Ser
['TCT']
>Glu371Gln
['CAG']
>Glu371Met
['ATG']
>Glu371Asn
['AAC']
>Glu371Pro
['CCA']
>Glu371Lys
['AAA']
>Glu371Thr
['ACT']
>Glu371Phe
['TTC']
>Glu371Ala
['GCC']
>Glu371Gly
['GGG']
>Glu371Ile
['ATA']
>Glu371Leu
['TTG']
>Glu371His
['CAT']
>Glu371Arg
['AGA']
>Glu371Trp
['TGG']
>Glu371Val
['GTG']
>Glu371Glu
['GAG']
>Glu371Tyr
['TAC']
>Thr372Cys
['TGT']
>Thr372Asp
['GAT']
>Thr372Ser
['TCG']
>Thr372Gln
['CAG']
>Thr372Met
['ATG']
>Thr372Asn
['AAT']
>Thr372Pro
['CCC']
>Thr372Lys
['AAG']
>Thr372Thr
['ACA']
>Thr372Phe
['TTT']
>Thr372Ala
['GCT']
>Thr372Gly
['GGG']
>Thr372Ile
['ATA']
>Thr372Leu
['CTT']
>Thr372His
['CAT']
>Thr372Arg
['CGT']
>Thr372Trp
['TGG']
>Thr372Val
['GTG']
>Thr372Glu
['GAG']
>Thr372Tyr
['TAC']
>Thr373Cys
['TGC']
>Thr373Asp
['GAC']
>Thr373Ser
['AGC']
>Thr373Gln
['CAA']
>Thr373Met
['ATG']
>Thr373Asn
['AAC']
>Thr373Pro
['CCC']
>Thr373Lys
['AAA']
>Thr373Thr
['ACA']
>Thr373Phe
['TTC']
>Thr373Ala
['GCG']
>Thr373Gly
['GGG']
>Thr373Ile
['ATA']
>Thr373Leu
['CTT']
>Thr373His
['CAT']
>Thr373Arg
['AGG']
>Thr373Trp
['TGG']
>Thr373Val
['GTT']
>Thr373Glu
['GAA']
>Thr373Tyr
['TAC']
>Leu374Cys
['TGC']
>Leu374Asp
['GAC']
>Leu374Ser
['AGC']
>Leu374Gln
['CAG']
>Leu374Met
['ATG']
>Leu374Asn
['AAC']
>Leu374Pro
['CCA']
>Leu374Lys
['AAG']
>Leu374Thr
['ACG']
>Leu374Phe
['TTC']
>Leu374Ala
['GCG']
>Leu374Gly
['GGA']
>Leu374Ile
['ATC']
>Leu374Leu
['CTC']
>Leu374His
['CAT']
>Leu374Arg
['AGA']
>Leu374Trp
['TGG']
>Leu374Val
['GTG']
>Leu374Glu
['GAG']
>Leu374Tyr
['TAC']
>Lys375Cys
['TGT']
>Lys375Asp
['GAT']
>Lys375Ser
['TCG']
>Lys375Gln
['CAA']
>Lys375Met
['ATG']
>Lys375Asn
['AAT']
>Lys375Pro
['CCG']
>Lys375Lys
['AAG']
>Lys375Thr
['ACA']
>Lys375Phe
['TTC']
>Lys375Ala
['GCG']
>Lys375Gly
['GGT']
>Lys375Ile
['ATC']
>Lys375Leu
['CTA']
>Lys375His
['CAC']
>Lys375Arg
['AGG']
>Lys375Trp
['TGG']
>Lys375Val
['GTA']
>Lys375Glu
['GAG']
>Lys375Tyr
['TAT']
>Ile376Cys
['TGT']
>Ile376Asp
['GAT']
>Ile376Ser
['TCG']
>Ile376Gln
['CAA']
>Ile376Met
['ATG']
>Ile376Asn
['AAT']
>Ile376Pro
['CCA']
>Ile376Lys
['AAG']
>Ile376Thr
['ACT']
>Ile376Phe
['TTT']
>Ile376Ala
['GCT']
>Ile376Gly
['GGA']
>Ile376Ile
['ATA']
>Ile376Leu
['TTA']
>Ile376His
['CAC']
>Ile376Arg
['AGG']
>Ile376Trp
['TGG']
>Ile376Val
['GTC']
>Ile376Glu
['GAG']
>Ile376Tyr
['TAC']
>Ala377Cys
['TGT']
>Ala377Asp
['GAT']
>Ala377Ser
['TCA']
>Ala377Gln
['CAA']
>Ala377Met
['ATG']
>Ala377Asn
['AAC']
>Ala377Pro
['CCT']
>Ala377Lys
['AAG']
>Ala377Thr
['ACA']
>Ala377Phe
['TTC']
>Ala377Ala
['GCG']
>Ala377Gly
['GGG']
>Ala377Ile
['ATA']
>Ala377Leu
['TTG']
>Ala377His
['CAT']
>Ala377Arg
['CGC']
>Ala377Trp
['TGG']
>Ala377Val
['GTT']
>Ala377Glu
['GAG']
>Ala377Tyr
['TAT']
>Ala378Cys
['TGT']
>Ala378Asp
['GAT']
>Ala378Ser
['AGT']
>Ala378Gln
['CAA']
>Ala378Met
['ATG']
>Ala378Asn
['AAT']
>Ala378Pro
['CCC']
>Ala378Lys
['AAA']
>Ala378Thr
['ACA']
>Ala378Phe
['TTC']
>Ala378Ala
['GCC']
>Ala378Gly
['GGC']
>Ala378Ile
['ATT']
>Ala378Leu
['TTA']
>Ala378His
['CAT']
>Ala378Arg
['CGG']
>Ala378Trp
['TGG']
>Ala378Val
['GTG']
>Ala378Glu
['GAG']
>Ala378Tyr
['TAC']
>Leu379Cys
['TGC']
>Leu379Asp
['GAT']
>Leu379Ser
['TCC']
>Leu379Gln
['CAA']
>Leu379Met
['ATG']
>Leu379Asn
['AAT']
>Leu379Pro
['CCT']
>Leu379Lys
['AAG']
>Leu379Thr
['ACG']
>Leu379Phe
['TTT']
>Leu379Ala
['GCT']
>Leu379Gly
['GGC']
>Leu379Ile
['ATC']
>Leu379Leu
['CTT']
>Leu379His
['CAC']
>Leu379Arg
['CGG']
>Leu379Trp
['TGG']
>Leu379Val
['GTC']
>Leu379Glu
['GAG']
>Leu379Tyr
['TAC']
>Thr380Cys
['TGC']
>Thr380Asp
['GAC']
>Thr380Ser
['TCC']
>Thr380Gln
['CAG']
>Thr380Met
['ATG']
>Thr380Asn
['AAC']
>Thr380Pro
['CCC']
>Thr380Lys
['AAG']
>Thr380Thr
['ACT']
>Thr380Phe
['TTT']
>Thr380Ala
['GCC']
>Thr380Gly
['GGA']
>Thr380Ile
['ATC']
>Thr380Leu
['TTG']
>Thr380His
['CAT']
>Thr380Arg
['CGA']
>Thr380Trp
['TGG']
>Thr380Val
['GTA']
>Thr380Glu
['GAA']
>Thr380Tyr
['TAC']
>Asn381Cys
['TGC']
>Asn381Asp
['GAC']
>Asn381Ser
['TCT']
>Asn381Gln
['CAA']
>Asn381Met
['ATG']
>Asn381Asn
['AAT']
>Asn381Pro
['CCA']
>Asn381Lys
['AAA']
>Asn381Thr
['ACG']
>Asn381Phe
['TTT']
>Asn381Ala
['GCG']
>Asn381Gly
['GGT']
>Asn381Ile
['ATT']
>Asn381Leu
['CTG']
>Asn381His
['CAT']
>Asn381Arg
['CGG']
>Asn381Trp
['TGG']
>Asn381Val
['GTT']
>Asn381Glu
['GAA']
>Asn381Tyr
['TAT']
>Pro382Cys
['TGC']
>Pro382Asp
['GAC']
>Pro382Ser
['AGC']
>Pro382Gln
['CAA']
>Pro382Met
['ATG']
>Pro382Asn
['AAC']
>Pro382Pro
['CCC']
>Pro382Lys
['AAG']
>Pro382Thr
['ACC']
>Pro382Phe
['TTT']
>Pro382Ala
['GCC']
>Pro382Gly
['GGG']
>Pro382Ile
['ATC']
>Pro382Leu
['CTG']
>Pro382His
['CAT']
>Pro382Arg
['CGA']
>Pro382Trp
['TGG']
>Pro382Val
['GTG']
>Pro382Glu
['GAA']
>Pro382Tyr
['TAT']
>Val383Cys
['TGT']
>Val383Asp
['GAC']
>Val383Ser
['TCG']
>Val383Gln
['CAG']
>Val383Met
['ATG']
>Val383Asn
['AAT']
>Val383Pro
['CCA']
>Val383Lys
['AAA']
>Val383Thr
['ACC']
>Val383Phe
['TTT']
>Val383Ala
['GCT']
>Val383Gly
['GGC']
>Val383Ile
['ATA']
>Val383Leu
['CTT']
>Val383His
['CAC']
>Val383Arg
['AGA']
>Val383Trp
['TGG']
>Val383Val
['GTA']
>Val383Glu
['GAA']
>Val383Tyr
['TAC']
>Tyr384Cys
['TGT']
>Tyr384Asp
['GAC']
>Tyr384Ser
['AGT']
>Tyr384Gln
['CAG']
>Tyr384Met
['ATG']
>Tyr384Asn
['AAT']
>Tyr384Pro
['CCA']
>Tyr384Lys
['AAG']
>Tyr384Thr
['ACC']
>Tyr384Phe
['TTT']
>Tyr384Ala
['GCC']
>Tyr384Gly
['GGT']
>Tyr384Ile
['ATT']
>Tyr384Leu
['CTA']
>Tyr384His
['CAT']
>Tyr384Arg
['CGC']
>Tyr384Trp
['TGG']
>Tyr384Val
['GTC']
>Tyr384Glu
['GAG']
>Tyr384Tyr
['TAC']
>Pro385Cys
['TGT']
>Pro385Asp
['GAT']
>Pro385Ser
['AGT']
>Pro385Gln
['CAA']
>Pro385Met
['ATG']
>Pro385Asn
['AAT']
>Pro385Pro
['CCG']
>Pro385Lys
['AAG']
>Pro385Thr
['ACA']
>Pro385Phe
['TTC']
>Pro385Ala
['GCC']
>Pro385Gly
['GGA']
>Pro385Ile
['ATA']
>Pro385Leu
['CTA']
>Pro385His
['CAC']
>Pro385Arg
['AGG']
>Pro385Trp
['TGG']
>Pro385Val
['GTC']
>Pro385Glu
['GAA']
>Pro385Tyr
['TAC']
>Ser386Cys
['TGT']
>Ser386Asp
['GAT']
>Ser386Ser
['TCC']
>Ser386Gln
['CAA']
>Ser386Met
['ATG']
>Ser386Asn
['AAC']
>Ser386Pro
['CCT']
>Ser386Lys
['AAG']
>Ser386Thr
['ACA']
>Ser386Phe
['TTT']
>Ser386Ala
['GCA']
>Ser386Gly
['GGG']
>Ser386Ile
['ATC']
>Ser386Leu
['CTC']
>Ser386His
['CAT']
>Ser386Arg
['CGG']
>Ser386Trp
['TGG']
>Ser386Val
['GTA']
>Ser386Glu
['GAA']
>Ser386Tyr
['TAC']
>Asp387Cys
['TGT']
>Asp387Asp
['GAC']
>Asp387Ser
['TCC']
>Asp387Gln
['CAA']
>Asp387Met
['ATG']
>Asp387Asn
['AAC']
>Asp387Pro
['CCA']
>Asp387Lys
['AAA']
>Asp387Thr
['ACT']
>Asp387Phe
['TTC']
>Asp387Ala
['GCA']
>Asp387Gly
['GGG']
>Asp387Ile
['ATC']
>Asp387Leu
['CTT']
>Asp387His
['CAC']
>Asp387Arg
['AGG']
>Asp387Trp
['TGG']
>Asp387Val
['GTG']
>Asp387Glu
['GAA']
>Asp387Tyr
['TAC']
>Gln388Cys
['TGC']
>Gln388Asp
['GAC']
>Gln388Ser
['TCA']
>Gln388Gln
['CAG']
>Gln388Met
['ATG']
>Gln388Asn
['AAT']
>Gln388Pro
['CCC']
>Gln388Lys
['AAA']
>Gln388Thr
['ACC']
>Gln388Phe
['TTT']
>Gln388Ala
['GCA']
>Gln388Gly
['GGT']
>Gln388Ile
['ATT']
>Gln388Leu
['CTA']
>Gln388His
['CAT']
>Gln388Arg
['AGG']
>Gln388Trp
['TGG']
>Gln388Val
['GTG']
>Gln388Glu
['GAG']
>Gln388Tyr
['TAC']
>Thr389Cys
['TGC']
>Thr389Asp
['GAT']
>Thr389Ser
['AGC']
>Thr389Gln
['CAG']
>Thr389Met
['ATG']
>Thr389Asn
['AAT']
>Thr389Pro
['CCG']
>Thr389Lys
['AAG']
>Thr389Thr
['ACG']
>Thr389Phe
['TTC']
>Thr389Ala
['GCC']
>Thr389Gly
['GGC']
>Thr389Ile
['ATC']
>Thr389Leu
['CTG']
>Thr389His
['CAC']
>Thr389Arg
['CGC']
>Thr389Trp
['TGG']
>Thr389Val
['GTG']
>Thr389Glu
['GAA']
>Thr389Tyr
['TAT']
>Thr390Cys
['TGC']
>Thr390Asp
['GAT']
>Thr390Ser
['TCC']
>Thr390Gln
['CAA']
>Thr390Met
['ATG']
>Thr390Asn
['AAC']
>Thr390Pro
['CCT']
>Thr390Lys
['AAA']
>Thr390Thr
['ACC']
>Thr390Phe
['TTT']
>Thr390Ala
['GCT']
>Thr390Gly
['GGA']
>Thr390Ile
['ATA']
>Thr390Leu
['CTG']
>Thr390His
['CAT']
>Thr390Arg
['CGT']
>Thr390Trp
['TGG']
>Thr390Val
['GTA']
>Thr390Glu
['GAA']
>Thr390Tyr
['TAT']
>Ala391Cys
['TGC']
>Ala391Asp
['GAC']
>Ala391Ser
['TCA']
>Ala391Gln
['CAG']
>Ala391Met
['ATG']
>Ala391Asn
['AAC']
>Ala391Pro
['CCA']
>Ala391Lys
['AAG']
>Ala391Thr
['ACG']
>Ala391Phe
['TTC']
>Ala391Ala
['GCA']
>Ala391Gly
['GGC']
>Ala391Ile
['ATC']
>Ala391Leu
['CTT']
>Ala391His
['CAT']
>Ala391Arg
['CGG']
>Ala391Trp
['TGG']
>Ala391Val
['GTT']
>Ala391Glu
['GAA']
>Ala391Tyr
['TAC']
>Glu392Cys
['TGC']
>Glu392Asp
['GAT']
>Glu392Ser
['TCA']
>Glu392Gln
['CAA']
>Glu392Met
['ATG']
>Glu392Asn
['AAC']
>Glu392Pro
['CCG']
>Glu392Lys
['AAA']
>Glu392Thr
['ACC']
>Glu392Phe
['TTT']
>Glu392Ala
['GCA']
>Glu392Gly
['GGG']
>Glu392Ile
['ATC']
>Glu392Leu
['CTT']
>Glu392His
['CAT']
>Glu392Arg
['CGT']
>Glu392Trp
['TGG']
>Glu392Val
['GTT']
>Glu392Glu
['GAA']
>Glu392Tyr
['TAC']
>Lys393Cys
['TGT']
>Lys393Asp
['GAC']
>Lys393Ser
['TCT']
>Lys393Gln
['CAG']
>Lys393Met
['ATG']
>Lys393Asn
['AAC']
>Lys393Pro
['CCT']
>Lys393Lys
['AAG']
>Lys393Thr
['ACA']
>Lys393Phe
['TTC']
>Lys393Ala
['GCT']
>Lys393Gly
['GGC']
>Lys393Ile
['ATC']
>Lys393Leu
['CTG']
>Lys393His
['CAT']
>Lys393Arg
['AGA']
>Lys393Trp
['TGG']
>Lys393Val
['GTT']
>Lys393Glu
['GAA']
>Lys393Tyr
['TAT']
>Gln394Cys
['TGC']
>Gln394Asp
['GAT']
>Gln394Ser
['TCT']
>Gln394Gln
['CAA']
>Gln394Met
['ATG']
>Gln394Asn
['AAC']
>Gln394Pro
['CCA']
>Gln394Lys
['AAA']
>Gln394Thr
['ACA']
>Gln394Phe
['TTC']
>Gln394Ala
['GCT']
>Gln394Gly
['GGG']
>Gln394Ile
['ATA']
>Gln394Leu
['CTT']
>Gln394His
['CAC']
>Gln394Arg
['AGA']
>Gln394Trp
['TGG']
>Gln394Val
['GTT']
>Gln394Glu
['GAA']
>Gln394Tyr
['TAT']
>Ser395Cys
['TGT']
>Ser395Asp
['GAT']
>Ser395Ser
['AGT']
>Ser395Gln
['CAA']
>Ser395Met
['ATG']
>Ser395Asn
['AAT']
>Ser395Pro
['CCA']
>Ser395Lys
['AAA']
>Ser395Thr
['ACT']
>Ser395Phe
['TTC']
>Ser395Ala
['GCG']
>Ser395Gly
['GGA']
>Ser395Ile
['ATA']
>Ser395Leu
['TTA']
>Ser395His
['CAC']
>Ser395Arg
['AGG']
>Ser395Trp
['TGG']
>Ser395Val
['GTA']
>Ser395Glu
['GAA']
>Ser395Tyr
['TAC']
>Thr396Cys
['TGT']
>Thr396Asp
['GAC']
>Thr396Ser
['TCC']
>Thr396Gln
['CAA']
>Thr396Met
['ATG']
>Thr396Asn
['AAT']
>Thr396Pro
['CCC']
>Thr396Lys
['AAA']
>Thr396Thr
['ACC']
>Thr396Phe
['TTT']
>Thr396Ala
['GCT']
>Thr396Gly
['GGT']
>Thr396Ile
['ATA']
>Thr396Leu
['CTT']
>Thr396His
['CAT']
>Thr396Arg
['CGT']
>Thr396Trp
['TGG']
>Thr396Val
['GTA']
>Thr396Glu
['GAG']
>Thr396Tyr
['TAC']
>Asp397Cys
['TGC']
>Asp397Asp
['GAT']
>Asp397Ser
['TCA']
>Asp397Gln
['CAG']
>Asp397Met
['ATG']
>Asp397Asn
['AAC']
>Asp397Pro
['CCG']
>Asp397Lys
['AAG']
>Asp397Thr
['ACG']
>Asp397Phe
['TTT']
>Asp397Ala
['GCA']
>Asp397Gly
['GGA']
>Asp397Ile
['ATC']
>Asp397Leu
['TTG']
>Asp397His
['CAT']
>Asp397Arg
['AGA']
>Asp397Trp
['TGG']
>Asp397Val
['GTT']
>Asp397Glu
['GAA']
>Asp397Tyr
['TAC']
>Ser398Cys
['TGT']
>Ser398Asp
['GAT']
>Ser398Ser
['TCA']
>Ser398Gln
['CAG']
>Ser398Met
['ATG']
>Ser398Asn
['AAC']
>Ser398Pro
['CCA']
>Ser398Lys
['AAG']
>Ser398Thr
['ACC']
>Ser398Phe
['TTC']
>Ser398Ala
['GCC']
>Ser398Gly
['GGG']
>Ser398Ile
['ATT']
>Ser398Leu
['CTC']
>Ser398His
['CAT']
>Ser398Arg
['CGA']
>Ser398Trp
['TGG']
>Ser398Val
['GTC']
>Ser398Glu
['GAA']
>Ser398Tyr
['TAT']
>Gly399Cys
['TGC']
>Gly399Asp
['GAT']
>Gly399Ser
['TCC']
>Gly399Gln
['CAA']
>Gly399Met
['ATG']
>Gly399Asn
['AAT']
>Gly399Pro
['CCG']
>Gly399Lys
['AAG']
>Gly399Thr
['ACC']
>Gly399Phe
['TTC']
>Gly399Ala
['GCG']
>Gly399Gly
['GGA']
>Gly399Ile
['ATC']
>Gly399Leu
['CTC']
>Gly399His
['CAT']
>Gly399Arg
['AGG']
>Gly399Trp
['TGG']
>Gly399Val
['GTA']
>Gly399Glu
['GAG']
>Gly399Tyr
['TAC']
>Ala400Cys
['TGT']
>Ala400Asp
['GAC']
>Ala400Ser
['TCC']
>Ala400Gln
['CAG']
>Ala400Met
['ATG']
>Ala400Asn
['AAC']
>Ala400Pro
['CCC']
>Ala400Lys
['AAG']
>Ala400Thr
['ACA']
>Ala400Phe
['TTC']
>Ala400Ala
['GCC']
>Ala400Gly
['GGC']
>Ala400Ile
['ATT']
>Ala400Leu
['CTT']
>Ala400His
['CAC']
>Ala400Arg
['CGA']
>Ala400Trp
['TGG']
>Ala400Val
['GTT']
>Ala400Glu
['GAA']
>Ala400Tyr
['TAC']
>Phe401Cys
['TGT']
>Phe401Asp
['GAT']
>Phe401Ser
['AGC']
>Phe401Gln
['CAA']
>Phe401Met
['ATG']
>Phe401Asn
['AAT']
>Phe401Pro
['CCG']
>Phe401Lys
['AAA']
>Phe401Thr
['ACG']
>Phe401Phe
['TTC']
>Phe401Ala
['GCC']
>Phe401Gly
['GGA']
>Phe401Ile
['ATC']
>Phe401Leu
['TTA']
>Phe401His
['CAC']
>Phe401Arg
['CGT']
>Phe401Trp
['TGG']
>Phe401Val
['GTC']
>Phe401Glu
['GAA']
>Phe401Tyr
['TAT']
>Ser402Cys
['TGT']
>Ser402Asp
['GAT']
>Ser402Ser
['TCA']
>Ser402Gln
['CAG']
>Ser402Met
['ATG']
>Ser402Asn
['AAC']
>Ser402Pro
['CCC']
>Ser402Lys
['AAG']
>Ser402Thr
['ACT']
>Ser402Phe
['TTC']
>Ser402Ala
['GCC']
>Ser402Gly
['GGG']
>Ser402Ile
['ATT']
>Ser402Leu
['CTT']
>Ser402His
['CAC']
>Ser402Arg
['CGA']
>Ser402Trp
['TGG']
>Ser402Val
['GTT']
>Ser402Glu
['GAG']
>Ser402Tyr
['TAC']
>Ile403Cys
['TGT']
>Ile403Asp
['GAC']
>Ile403Ser
['AGT']
>Ile403Gln
['CAA']
>Ile403Met
['ATG']
>Ile403Asn
['AAT']
>Ile403Pro
['CCC']
>Ile403Lys
['AAG']
>Ile403Thr
['ACG']
>Ile403Phe
['TTC']
>Ile403Ala
['GCA']
>Ile403Gly
['GGC']
>Ile403Ile
['ATA']
>Ile403Leu
['CTA']
>Ile403His
['CAC']
>Ile403Arg
['AGG']
>Ile403Trp
['TGG']
>Ile403Val
['GTG']
>Ile403Glu
['GAA']
>Ile403Tyr
['TAC']
>Gly404Cys
['TGC']
>Gly404Asp
['GAC']
>Gly404Ser
['AGC']
>Gly404Gln
['CAG']
>Gly404Met
['ATG']
>Gly404Asn
['AAT']
>Gly404Pro
['CCT']
>Gly404Lys
['AAG']
>Gly404Thr
['ACG']
>Gly404Phe
['TTT']
>Gly404Ala
['GCA']
>Gly404Gly
['GGC']
>Gly404Ile
['ATC']
>Gly404Leu
['CTT']
>Gly404His
['CAC']
>Gly404Arg
['AGG']
>Gly404Trp
['TGG']
>Gly404Val
['GTT']
>Gly404Glu
['GAA']
>Gly404Tyr
['TAC']
>His405Cys
['TGT']
>His405Asp
['GAC']
>His405Ser
['TCA']
>His405Gln
['CAA']
>His405Met
['ATG']
>His405Asn
['AAT']
>His405Pro
['CCT']
>His405Lys
['AAA']
>His405Thr
['ACT']
>His405Phe
['TTT']
>His405Ala
['GCT']
>His405Gly
['GGG']
>His405Ile
['ATT']
>His405Leu
['CTT']
>His405His
['CAT']
>His405Arg
['CGT']
>His405Trp
['TGG']
>His405Val
['GTA']
>His405Glu
['GAA']
>His405Tyr
['TAC']
