## Supplementary material for "Deep Insertion, Deletion, and Missense Mutation Libraries for Exploring Protein Variation in Evolution, Disease, and Biology": P2X4_mutations.csv

>Gly355Cys
['TGT']
>Gly355Asp
['GAC']
>Gly355Ser
['TCA']
>Gly355Gln
['CAA']
>Gly355Met
['ATG']
>Gly355Asn
['AAT']
>Gly355Pro
['CCT']
>Gly355Lys
['AAA']
>Gly355Thr
['ACA']
>Gly355Phe
['TTT']
>Gly355Ala
['GCC']
>Gly355Gly
['GGT']
>Gly355Ile
['ATT']
>Gly355Leu
['TTG']
>Gly355His
['CAT']
>Gly355Arg
['CGG']
>Gly355Trp
['TGG']
>Gly355Val
['GTA']
>Gly355Glu
['GAG']
>Gly355Tyr
['TAT']
>Met356Cys
['TGT']
>Met356Asp
['GAT']
>Met356Ser
['AGT']
>Met356Gln
['CAG']
>Met356Asn
['AAC']
>Met356Pro
['CCC']
>Met356Lys
['AAG']
>Met356Thr
['ACC']
>Met356Phe
['TTT']
>Met356Ala
['GCG']
>Met356Gly
['GGG']
>Met356Ile
['ATA']
>Met356Leu
['CTT']
>Met356His
['CAT']
>Met356Arg
['CGA']
>Met356Trp
['TGG']
>Met356Val
['GTT']
>Met356Glu
['GAG']
>Met356Tyr
['TAC']
>Ala357Cys
['TGT']
>Ala357Asp
['GAT']
>Ala357Ser
['TCT']
>Ala357Gln
['CAG']
>Ala357Met
['ATG']
>Ala357Asn
['AAC']
>Ala357Pro
['CCA']
>Ala357Lys
['AAA']
>Ala357Thr
['ACT']
>Ala357Phe
['TTT']
>Ala357Ala
['GCT']
>Ala357Gly
['GGT']
>Ala357Ile
['ATA']
>Ala357Leu
['TTA']
>Ala357His
['CAT']
>Ala357Arg
['CGC']
>Ala357Trp
['TGG']
>Ala357Val
['GTT']
>Ala357Glu
['GAG']
>Ala357Tyr
['TAT']
>Thr358Cys
['TGC']
>Thr358Asp
['GAT']
>Thr358Ser
['TCG']
>Thr358Gln
['CAG']
>Thr358Met
['ATG']
>Thr358Asn
['AAC']
>Thr358Pro
['CCA']
>Thr358Lys
['AAG']
>Thr358Thr
['ACG']
>Thr358Phe
['TTT']
>Thr358Ala
['GCA']
>Thr358Gly
['GGG']
>Thr358Ile
['ATC']
>Thr358Leu
['CTG']
>Thr358His
['CAT']
>Thr358Arg
['CGT']
>Thr358Trp
['TGG']
>Thr358Val
['GTC']
>Thr358Glu
['GAG']
>Thr358Tyr
['TAC']
>Val359Cys
['TGC']
>Val359Asp
['GAT']
>Val359Ser
['TCT']
>Val359Gln
['CAG']
>Val359Met
['ATG']
>Val359Asn
['AAC']
>Val359Pro
['CCA']
>Val359Lys
['AAA']
>Val359Thr
['ACA']
>Val359Phe
['TTT']
>Val359Ala
['GCT']
>Val359Gly
['GGG']
>Val359Ile
['ATC']
>Val359Leu
['CTT']
>Val359His
['CAC']
>Val359Arg
['CGG']
>Val359Trp
['TGG']
>Val359Val
['GTC']
>Val359Glu
['GAA']
>Val359Tyr
['TAT']
>Leu360Cys
['TGT']
>Leu360Asp
['GAT']
>Leu360Ser
['TCA']
>Leu360Gln
['CAA']
>Leu360Met
['ATG']
>Leu360Asn
['AAC']
>Leu360Pro
['CCT']
>Leu360Lys
['AAG']
>Leu360Thr
['ACC']
>Leu360Phe
['TTT']
>Leu360Ala
['GCT']
>Leu360Gly
['GGC']
>Leu360Ile
['ATT']
>Leu360Leu
['CTG']
>Leu360His
['CAT']
>Leu360Arg
['AGG']
>Leu360Trp
['TGG']
>Leu360Val
['GTG']
>Leu360Glu
['GAG']
>Leu360Tyr
['TAT']
>Cys361Cys
['TGC']
>Cys361Asp
['GAC']
>Cys361Ser
['AGC']
>Cys361Gln
['CAA']
>Cys361Met
['ATG']
>Cys361Asn
['AAC']
>Cys361Pro
['CCG']
>Cys361Lys
['AAA']
>Cys361Thr
['ACG']
>Cys361Phe
['TTT']
>Cys361Ala
['GCA']
>Cys361Gly
['GGT']
>Cys361Ile
['ATT']
>Cys361Leu
['CTT']
>Cys361His
['CAT']
>Cys361Arg
['AGA']
>Cys361Trp
['TGG']
>Cys361Val
['GTG']
>Cys361Glu
['GAA']
>Cys361Tyr
['TAC']
>Asp362Cys
['TGC']
>Asp362Asp
['GAC']
>Asp362Ser
['TCC']
>Asp362Gln
['CAA']
>Asp362Met
['ATG']
>Asp362Asn
['AAC']
>Asp362Pro
['CCA']
>Asp362Lys
['AAA']
>Asp362Thr
['ACC']
>Asp362Phe
['TTC']
>Asp362Ala
['GCC']
>Asp362Gly
['GGA']
>Asp362Ile
['ATT']
>Asp362Leu
['CTT']
>Asp362His
['CAT']
>Asp362Arg
['AGG']
>Asp362Trp
['TGG']
>Asp362Val
['GTA']
>Asp362Glu
['GAA']
>Asp362Tyr
['TAC']
>Ile363Cys
['TGC']
>Ile363Asp
['GAC']
>Ile363Ser
['AGT']
>Ile363Gln
['CAA']
>Ile363Met
['ATG']
>Ile363Asn
['AAC']
>Ile363Pro
['CCT']
>Ile363Lys
['AAG']
>Ile363Thr
['ACC']
>Ile363Phe
['TTC']
>Ile363Ala
['GCT']
>Ile363Gly
['GGT']
>Ile363Ile
['ATC']
>Ile363Leu
['CTA']
>Ile363His
['CAT']
>Ile363Arg
['CGC']
>Ile363Trp
['TGG']
>Ile363Val
['GTT']
>Ile363Glu
['GAG']
>Ile363Tyr
['TAT']
>Ile364Cys
['TGC']
>Ile364Asp
['GAC']
>Ile364Ser
['TCC']
>Ile364Gln
['CAA']
>Ile364Met
['ATG']
>Ile364Asn
['AAC']
>Ile364Pro
['CCG']
>Ile364Lys
['AAG']
>Ile364Thr
['ACA']
>Ile364Phe
['TTC']
>Ile364Ala
['GCA']
>Ile364Gly
['GGT']
>Ile364Ile
['ATT']
>Ile364Leu
['CTT']
>Ile364His
['CAC']
>Ile364Arg
['AGA']
>Ile364Trp
['TGG']
>Ile364Val
['GTT']
>Ile364Glu
['GAG']
>Ile364Tyr
['TAT']
>Val365Cys
['TGC']
>Val365Asp
['GAC']
>Val365Ser
['AGC']
>Val365Gln
['CAA']
>Val365Met
['ATG']
>Val365Asn
['AAT']
>Val365Pro
['CCC']
>Val365Lys
['AAA']
>Val365Thr
['ACA']
>Val365Phe
['TTT']
>Val365Ala
['GCT']
>Val365Gly
['GGG']
>Val365Ile
['ATT']
>Val365Leu
['TTA']
>Val365His
['CAT']
>Val365Arg
['AGG']
>Val365Trp
['TGG']
>Val365Val
['GTG']
>Val365Glu
['GAG']
>Val365Tyr
['TAC']
>Leu366Cys
['TGC']
>Leu366Asp
['GAC']
>Leu366Ser
['TCC']
>Leu366Gln
['CAG']
>Leu366Met
['ATG']
>Leu366Asn
['AAT']
>Leu366Pro
['CCC']
>Leu366Lys
['AAA']
>Leu366Thr
['ACA']
>Leu366Phe
['TTT']
>Leu366Ala
['GCG']
>Leu366Gly
['GGC']
>Leu366Ile
['ATC']
>Leu366Leu
['TTA']
>Leu366His
['CAT']
>Leu366Arg
['CGC']
>Leu366Trp
['TGG']
>Leu366Val
['GTG']
>Leu366Glu
['GAG']
>Leu366Tyr
['TAT']
>Tyr367Cys
['TGC']
>Tyr367Asp
['GAT']
>Tyr367Ser
['TCG']
>Tyr367Gln
['CAA']
>Tyr367Met
['ATG']
>Tyr367Asn
['AAC']
>Tyr367Pro
['CCC']
>Tyr367Lys
['AAG']
>Tyr367Thr
['ACT']
>Tyr367Phe
['TTT']
>Tyr367Ala
['GCG']
>Tyr367Gly
['GGT']
>Tyr367Ile
['ATT']
>Tyr367Leu
['CTG']
>Tyr367His
['CAC']
>Tyr367Arg
['AGA']
>Tyr367Trp
['TGG']
>Tyr367Val
['GTA']
>Tyr367Glu
['GAA']
>Tyr367Tyr
['TAT']
>Cys368Cys
['TGC']
>Cys368Asp
['GAC']
>Cys368Ser
['TCG']
>Cys368Gln
['CAG']
>Cys368Met
['ATG']
>Cys368Asn
['AAT']
>Cys368Pro
['CCA']
>Cys368Lys
['AAA']
>Cys368Thr
['ACT']
>Cys368Phe
['TTT']
>Cys368Ala
['GCA']
>Cys368Gly
['GGT']
>Cys368Ile
['ATC']
>Cys368Leu
['TTG']
>Cys368His
['CAC']
>Cys368Arg
['CGG']
>Cys368Trp
['TGG']
>Cys368Val
['GTT']
>Cys368Glu
['GAA']
>Cys368Tyr
['TAC']
>Met369Cys
['TGT']
>Met369Asp
['GAC']
>Met369Ser
['TCT']
>Met369Gln
['CAA']
>Met369Asn
['AAC']
>Met369Pro
['CCG']
>Met369Lys
['AAG']
>Met369Thr
['ACT']
>Met369Phe
['TTT']
>Met369Ala
['GCA']
>Met369Gly
['GGC']
>Met369Ile
['ATT']
>Met369Leu
['TTA']
>Met369His
['CAT']
>Met369Arg
['CGC']
>Met369Trp
['TGG']
>Met369Val
['GTA']
>Met369Glu
['GAG']
>Met369Tyr
['TAC']
>Lys370Cys
['TGT']
>Lys370Asp
['GAT']
>Lys370Ser
['AGC']
>Lys370Gln
['CAA']
>Lys370Met
['ATG']
>Lys370Asn
['AAC']
>Lys370Pro
['CCG']
>Lys370Lys
['AAG']
>Lys370Thr
['ACC']
>Lys370Phe
['TTT']
>Lys370Ala
['GCT']
>Lys370Gly
['GGG']
>Lys370Ile
['ATA']
>Lys370Leu
['CTC']
>Lys370His
['CAT']
>Lys370Arg
['CGG']
>Lys370Trp
['TGG']
>Lys370Val
['GTC']
>Lys370Glu
['GAG']
>Lys370Tyr
['TAC']
>Lys371Cys
['TGT']
>Lys371Asp
['GAT']
>Lys371Ser
['TCA']
>Lys371Gln
['CAG']
>Lys371Met
['ATG']
>Lys371Asn
['AAC']
>Lys371Pro
['CCA']
>Lys371Lys
['AAA']
>Lys371Thr
['ACA']
>Lys371Phe
['TTC']
>Lys371Ala
['GCC']
>Lys371Gly
['GGT']
>Lys371Ile
['ATA']
>Lys371Leu
['CTA']
>Lys371His
['CAT']
>Lys371Arg
['AGA']
>Lys371Trp
['TGG']
>Lys371Val
['GTG']
>Lys371Glu
['GAA']
>Lys371Tyr
['TAC']
>Arg372Cys
['TGC']
>Arg372Asp
['GAC']
>Arg372Ser
['TCA']
>Arg372Gln
['CAG']
>Arg372Met
['ATG']
>Arg372Asn
['AAC']
>Arg372Pro
['CCG']
>Arg372Lys
['AAG']
>Arg372Thr
['ACG']
>Arg372Phe
['TTT']
>Arg372Ala
['GCG']
>Arg372Gly
['GGG']
>Arg372Ile
['ATT']
>Arg372Leu
['TTG']
>Arg372His
['CAT']
>Arg372Arg
['AGA']
>Arg372Trp
['TGG']
>Arg372Val
['GTA']
>Arg372Glu
['GAA']
>Arg372Tyr
['TAT']
>Leu373Cys
['TGT']
>Leu373Asp
['GAT']
>Leu373Ser
['TCT']
>Leu373Gln
['CAG']
>Leu373Met
['ATG']
>Leu373Asn
['AAC']
>Leu373Pro
['CCG']
>Leu373Lys
['AAA']
>Leu373Thr
['ACA']
>Leu373Phe
['TTC']
>Leu373Ala
['GCT']
>Leu373Gly
['GGT']
>Leu373Ile
['ATT']
>Leu373Leu
['TTG']
>Leu373His
['CAC']
>Leu373Arg
['CGT']
>Leu373Trp
['TGG']
>Leu373Val
['GTC']
>Leu373Glu
['GAA']
>Leu373Tyr
['TAC']
>Tyr374Cys
['TGT']
>Tyr374Asp
['GAC']
>Tyr374Ser
['TCA']
>Tyr374Gln
['CAG']
>Tyr374Met
['ATG']
>Tyr374Asn
['AAC']
>Tyr374Pro
['CCC']
>Tyr374Lys
['AAA']
>Tyr374Thr
['ACG']
>Tyr374Phe
['TTC']
>Tyr374Ala
['GCA']
>Tyr374Gly
['GGT']
>Tyr374Ile
['ATA']
>Tyr374Leu
['CTC']
>Tyr374His
['CAT']
>Tyr374Arg
['AGG']
>Tyr374Trp
['TGG']
>Tyr374Val
['GTT']
>Tyr374Glu
['GAG']
>Tyr374Tyr
['TAC']
>Tyr375Cys
['TGT']
>Tyr375Asp
['GAT']
>Tyr375Ser
['TCC']
>Tyr375Gln
['CAG']
>Tyr375Met
['ATG']
>Tyr375Asn
['AAC']
>Tyr375Pro
['CCG']
>Tyr375Lys
['AAG']
>Tyr375Thr
['ACT']
>Tyr375Phe
['TTT']
>Tyr375Ala
['GCC']
>Tyr375Gly
['GGC']
>Tyr375Ile
['ATC']
>Tyr375Leu
['TTA']
>Tyr375His
['CAT']
>Tyr375Arg
['CGT']
>Tyr375Trp
['TGG']
>Tyr375Val
['GTC']
>Tyr375Glu
['GAA']
>Tyr375Tyr
['TAC']
>Arg376Cys
['TGT']
>Arg376Asp
['GAT']
>Arg376Ser
['TCA']
>Arg376Gln
['CAG']
>Arg376Met
['ATG']
>Arg376Asn
['AAC']
>Arg376Pro
['CCT']
>Arg376Lys
['AAG']
>Arg376Thr
['ACA']
>Arg376Phe
['TTT']
>Arg376Ala
['GCC']
>Arg376Gly
['GGT']
>Arg376Ile
['ATC']
>Arg376Leu
['CTG']
>Arg376His
['CAC']
>Arg376Arg
['CGA']
>Arg376Trp
['TGG']
>Arg376Val
['GTA']
>Arg376Glu
['GAG']
>Arg376Tyr
['TAT']
>Glu377Cys
['TGC']
>Glu377Asp
['GAC']
>Glu377Ser
['TCC']
>Glu377Gln
['CAG']
>Glu377Met
['ATG']
>Glu377Asn
['AAC']
>Glu377Pro
['CCA']
>Glu377Lys
['AAA']
>Glu377Thr
['ACT']
>Glu377Phe
['TTT']
>Glu377Ala
['GCG']
>Glu377Gly
['GGG']
>Glu377Ile
['ATC']
>Glu377Leu
['CTA']
>Glu377His
['CAT']
>Glu377Arg
['AGG']
>Glu377Trp
['TGG']
>Glu377Val
['GTG']
>Glu377Glu
['GAG']
>Glu377Tyr
['TAT']
>Lys378Cys
['TGT']
>Lys378Asp
['GAT']
>Lys378Ser
['AGC']
>Lys378Gln
['CAA']
>Lys378Met
['ATG']
>Lys378Asn
['AAT']
>Lys378Pro
['CCC']
>Lys378Lys
['AAA']
>Lys378Thr
['ACG']
>Lys378Phe
['TTC']
>Lys378Ala
['GCG']
>Lys378Gly
['GGA']
>Lys378Ile
['ATT']
>Lys378Leu
['TTG']
>Lys378His
['CAC']
>Lys378Arg
['CGT']
>Lys378Trp
['TGG']
>Lys378Val
['GTT']
>Lys378Glu
['GAA']
>Lys378Tyr
['TAT']
>Lys379Cys
['TGC']
>Lys379Asp
['GAT']
>Lys379Ser
['TCG']
>Lys379Gln
['CAA']
>Lys379Met
['ATG']
>Lys379Asn
['AAT']
>Lys379Pro
['CCA']
>Lys379Lys
['AAG']
>Lys379Thr
['ACG']
>Lys379Phe
['TTT']
>Lys379Ala
['GCA']
>Lys379Gly
['GGC']
>Lys379Ile
['ATT']
>Lys379Leu
['TTG']
>Lys379His
['CAT']
>Lys379Arg
['AGA']
>Lys379Trp
['TGG']
>Lys379Val
['GTC']
>Lys379Glu
['GAG']
>Lys379Tyr
['TAT']
>Tyr380Cys
['TGT']
>Tyr380Asp
['GAT']
>Tyr380Ser
['TCA']
>Tyr380Gln
['CAG']
>Tyr380Met
['ATG']
>Tyr380Asn
['AAC']
>Tyr380Pro
['CCT']
>Tyr380Lys
['AAA']
>Tyr380Thr
['ACC']
>Tyr380Phe
['TTC']
>Tyr380Ala
['GCG']
>Tyr380Gly
['GGA']
>Tyr380Ile
['ATC']
>Tyr380Leu
['CTC']
>Tyr380His
['CAC']
>Tyr380Arg
['CGC']
>Tyr380Trp
['TGG']
>Tyr380Val
['GTA']
>Tyr380Glu
['GAG']
>Tyr380Tyr
['TAC']
>Lys381Cys
['TGC']
>Lys381Asp
['GAT']
>Lys381Ser
['TCA']
>Lys381Gln
['CAG']
>Lys381Met
['ATG']
>Lys381Asn
['AAT']
>Lys381Pro
['CCT']
>Lys381Lys
['AAA']
>Lys381Thr
['ACT']
>Lys381Phe
['TTC']
>Lys381Ala
['GCA']
>Lys381Gly
['GGC']
>Lys381Ile
['ATT']
>Lys381Leu
['CTC']
>Lys381His
['CAT']
>Lys381Arg
['CGT']
>Lys381Trp
['TGG']
>Lys381Val
['GTG']
>Lys381Glu
['GAG']
>Lys381Tyr
['TAT']
>Tyr382Cys
['TGT']
>Tyr382Asp
['GAC']
>Tyr382Ser
['AGC']
>Tyr382Gln
['CAA']
>Tyr382Met
['ATG']
>Tyr382Asn
['AAC']
>Tyr382Pro
['CCT']
>Tyr382Lys
['AAG']
>Tyr382Thr
['ACT']
>Tyr382Phe
['TTT']
>Tyr382Ala
['GCT']
>Tyr382Gly
['GGG']
>Tyr382Ile
['ATC']
>Tyr382Leu
['CTG']
>Tyr382His
['CAT']
>Tyr382Arg
['CGA']
>Tyr382Trp
['TGG']
>Tyr382Val
['GTT']
>Tyr382Glu
['GAA']
>Tyr382Tyr
['TAC']
>Val383Cys
['TGC']
>Val383Asp
['GAC']
>Val383Ser
['TCT']
>Val383Gln
['CAG']
>Val383Met
['ATG']
>Val383Asn
['AAT']
>Val383Pro
['CCC']
>Val383Lys
['AAG']
>Val383Thr
['ACT']
>Val383Phe
['TTT']
>Val383Ala
['GCC']
>Val383Gly
['GGG']
>Val383Ile
['ATC']
>Val383Leu
['CTT']
>Val383His
['CAC']
>Val383Arg
['AGA']
>Val383Trp
['TGG']
>Val383Val
['GTC']
>Val383Glu
['GAA']
>Val383Tyr
['TAT']
>Glu384Cys
['TGC']
>Glu384Asp
['GAT']
>Glu384Ser
['TCA']
>Glu384Gln
['CAA']
>Glu384Met
['ATG']
>Glu384Asn
['AAT']
>Glu384Pro
['CCT']
>Glu384Lys
['AAG']
>Glu384Thr
['ACC']
>Glu384Phe
['TTT']
>Glu384Ala
['GCA']
>Glu384Gly
['GGC']
>Glu384Ile
['ATA']
>Glu384Leu
['TTG']
>Glu384His
['CAC']
>Glu384Arg
['CGG']
>Glu384Trp
['TGG']
>Glu384Val
['GTC']
>Glu384Glu
['GAA']
>Glu384Tyr
['TAT']
>Asp385Cys
['TGC']
>Asp385Asp
['GAT']
>Asp385Ser
['AGT']
>Asp385Gln
['CAG']
>Asp385Met
['ATG']
>Asp385Asn
['AAT']
>Asp385Pro
['CCT']
>Asp385Lys
['AAG']
>Asp385Thr
['ACT']
>Asp385Phe
['TTT']
>Asp385Ala
['GCG']
>Asp385Gly
['GGT']
>Asp385Ile
['ATT']
>Asp385Leu
['TTA']
>Asp385His
['CAT']
>Asp385Arg
['CGG']
>Asp385Trp
['TGG']
>Asp385Val
['GTT']
>Asp385Glu
['GAG']
>Asp385Tyr
['TAC']
>Tyr386Cys
['TGT']
>Tyr386Asp
['GAT']
>Tyr386Ser
['TCT']
>Tyr386Gln
['CAG']
>Tyr386Met
['ATG']
>Tyr386Asn
['AAC']
>Tyr386Pro
['CCC']
>Tyr386Lys
['AAA']
>Tyr386Thr
['ACC']
>Tyr386Phe
['TTT']
>Tyr386Ala
['GCG']
>Tyr386Gly
['GGC']
>Tyr386Ile
['ATA']
>Tyr386Leu
['CTT']
>Tyr386His
['CAT']
>Tyr386Arg
['CGC']
>Tyr386Trp
['TGG']
>Tyr386Val
['GTG']
>Tyr386Glu
['GAG']
>Tyr386Tyr
['TAT']
>Glu387Cys
['TGC']
>Glu387Asp
['GAT']
>Glu387Ser
['TCA']
>Glu387Gln
['CAA']
>Glu387Met
['ATG']
>Glu387Asn
['AAT']
>Glu387Pro
['CCA']
>Glu387Lys
['AAG']
>Glu387Thr
['ACG']
>Glu387Phe
['TTC']
>Glu387Ala
['GCC']
>Glu387Gly
['GGT']
>Glu387Ile
['ATT']
>Glu387Leu
['CTG']
>Glu387His
['CAT']
>Glu387Arg
['AGA']
>Glu387Trp
['TGG']
>Glu387Val
['GTT']
>Glu387Glu
['GAG']
>Glu387Tyr
['TAT']
>Gln388Cys
['TGT']
>Gln388Asp
['GAT']
>Gln388Ser
['TCC']
>Gln388Gln
['CAG']
>Gln388Met
['ATG']
>Gln388Asn
['AAT']
>Gln388Pro
['CCT']
>Gln388Lys
['AAA']
>Gln388Thr
['ACT']
>Gln388Phe
['TTC']
>Gln388Ala
['GCG']
>Gln388Gly
['GGA']
>Gln388Ile
['ATT']
>Gln388Leu
['TTG']
>Gln388His
['CAC']
>Gln388Arg
['AGG']
>Gln388Trp
['TGG']
>Gln388Val
['GTA']
>Gln388Glu
['GAA']
>Gln388Tyr
['TAC']
>Gly389Cys
['TGC']
>Gly389Asp
['GAT']
>Gly389Ser
['AGT']
>Gly389Gln
['CAG']
>Gly389Met
['ATG']
>Gly389Asn
['AAC']
>Gly389Pro
['CCG']
>Gly389Lys
['AAA']
>Gly389Thr
['ACG']
>Gly389Phe
['TTT']
>Gly389Ala
['GCT']
>Gly389Gly
['GGG']
>Gly389Ile
['ATA']
>Gly389Leu
['CTT']
>Gly389His
['CAT']
>Gly389Arg
['AGG']
>Gly389Trp
['TGG']
>Gly389Val
['GTC']
>Gly389Glu
['GAG']
>Gly389Tyr
['TAC']
>Leu390Cys
['TGC']
>Leu390Asp
['GAC']
>Leu390Ser
['TCC']
>Leu390Gln
['CAG']
>Leu390Met
['ATG']
>Leu390Asn
['AAT']
>Leu390Pro
['CCA']
>Leu390Lys
['AAG']
>Leu390Thr
['ACT']
>Leu390Phe
['TTC']
>Leu390Ala
['GCG']
>Leu390Gly
['GGA']
>Leu390Ile
['ATC']
>Leu390Leu
['CTA']
>Leu390His
['CAT']
>Leu390Arg
['CGC']
>Leu390Trp
['TGG']
>Leu390Val
['GTA']
>Leu390Glu
['GAG']
>Leu390Tyr
['TAC']
>Ala391Cys
['TGC']
>Ala391Asp
['GAT']
>Ala391Ser
['AGC']
>Ala391Gln
['CAG']
>Ala391Met
['ATG']
>Ala391Asn
['AAT']
>Ala391Pro
['CCT']
>Ala391Lys
['AAA']
>Ala391Thr
['ACA']
>Ala391Phe
['TTT']
>Ala391Ala
['GCG']
>Ala391Gly
['GGA']
>Ala391Ile
['ATC']
>Ala391Leu
['CTT']
>Ala391His
['CAT']
>Ala391Arg
['AGG']
>Ala391Trp
['TGG']
>Ala391Val
['GTC']
>Ala391Glu
['GAG']
>Ala391Tyr
['TAC']
>Ser392Cys
['TGT']
>Ser392Asp
['GAC']
>Ser392Ser
['AGC']
>Ser392Gln
['CAG']
>Ser392Met
['ATG']
>Ser392Asn
['AAT']
>Ser392Pro
['CCA']
>Ser392Lys
['AAG']
>Ser392Thr
['ACA']
>Ser392Phe
['TTT']
>Ser392Ala
['GCT']
>Ser392Gly
['GGT']
>Ser392Ile
['ATC']
>Ser392Leu
['TTG']
>Ser392His
['CAC']
>Ser392Arg
['CGG']
>Ser392Trp
['TGG']
>Ser392Val
['GTG']
>Ser392Glu
['GAA']
>Ser392Tyr
['TAT']
>Glu393Cys
['TGT']
>Glu393Asp
['GAC']
>Glu393Ser
['TCT']
>Glu393Gln
['CAG']
>Glu393Met
['ATG']
>Glu393Asn
['AAT']
>Glu393Pro
['CCG']
>Glu393Lys
['AAG']
>Glu393Thr
['ACC']
>Glu393Phe
['TTT']
>Glu393Ala
['GCT']
>Glu393Gly
['GGT']
>Glu393Ile
['ATC']
>Glu393Leu
['CTG']
>Glu393His
['CAC']
>Glu393Arg
['CGG']
>Glu393Trp
['TGG']
>Glu393Val
['GTG']
>Glu393Glu
['GAA']
>Glu393Tyr
['TAC']
>Leu394Cys
['TGC']
>Leu394Asp
['GAT']
>Leu394Ser
['TCT']
>Leu394Gln
['CAG']
>Leu394Met
['ATG']
>Leu394Asn
['AAT']
>Leu394Pro
['CCG']
>Leu394Lys
['AAA']
>Leu394Thr
['ACG']
>Leu394Phe
['TTT']
>Leu394Ala
['GCG']
>Leu394Gly
['GGC']
>Leu394Ile
['ATA']
>Leu394Leu
['TTG']
>Leu394His
['CAC']
>Leu394Arg
['CGC']
>Leu394Trp
['TGG']
>Leu394Val
['GTA']
>Leu394Glu
['GAG']
>Leu394Tyr
['TAC']
>Asp395Cys
['TGT']
>Asp395Asp
['GAT']
>Asp395Ser
['TCT']
>Asp395Gln
['CAG']
>Asp395Met
['ATG']
>Asp395Asn
['AAT']
>Asp395Pro
['CCA']
>Asp395Lys
['AAG']
>Asp395Thr
['ACT']
>Asp395Phe
['TTC']
>Asp395Ala
['GCC']
>Asp395Gly
['GGT']
>Asp395Ile
['ATC']
>Asp395Leu
['CTC']
>Asp395His
['CAT']
>Asp395Arg
['AGA']
>Asp395Trp
['TGG']
>Asp395Val
['GTC']
>Asp395Glu
['GAG']
>Asp395Tyr
['TAT']
>Gln396Cys
['TGC']
>Gln396Asp
['GAC']
>Gln396Ser
['AGC']
>Gln396Gln
['CAA']
>Gln396Met
['ATG']
>Gln396Asn
['AAT']
>Gln396Pro
['CCG']
>Gln396Lys
['AAA']
>Gln396Thr
['ACC']
>Gln396Phe
['TTC']
>Gln396Ala
['GCT']
>Gln396Gly
['GGC']
>Gln396Ile
['ATA']
>Gln396Leu
['CTC']
>Gln396His
['CAC']
>Gln396Arg
['CGA']
>Gln396Trp
['TGG']
>Gln396Val
['GTT']
>Gln396Glu
['GAA']
>Gln396Tyr
['TAC']
