## Supplementary material for "Deep Insertion, Deletion, and Missense Mutation Libraries for Exploring Protein Variation in Evolution, Disease, and Biology": Piezo1_mutations.csv

>Asp2514Cys
['TGC']
>Asp2514Asp
['GAT']
>Asp2514Ser
['TCA']
>Asp2514Gln
['CAA']
>Asp2514Met
['ATG']
>Asp2514Asn
['AAT']
>Asp2514Pro
['CCC']
>Asp2514Lys
['AAG']
>Asp2514Thr
['ACT']
>Asp2514Phe
['TTC']
>Asp2514Ala
['GCT']
>Asp2514Gly
['GGC']
>Asp2514Ile
['ATC']
>Asp2514Leu
['TTG']
>Asp2514His
['CAT']
>Asp2514Arg
['CGG']
>Asp2514Trp
['TGG']
>Asp2514Val
['GTT']
>Asp2514Glu
['GAG']
>Asp2514Tyr
['TAC']
>Arg2515Cys
['TGC']
>Arg2515Asp
['GAC']
>Arg2515Ser
['TCG']
>Arg2515Gln
['CAG']
>Arg2515Met
['ATG']
>Arg2515Asn
['AAC']
>Arg2515Pro
['CCT']
>Arg2515Lys
['AAG']
>Arg2515Thr
['ACG']
>Arg2515Phe
['TTT']
>Arg2515Ala
['GCT']
>Arg2515Gly
['GGG']
>Arg2515Ile
['ATC']
>Arg2515Leu
['CTC']
>Arg2515His
['CAT']
>Arg2515Arg
['AGA']
>Arg2515Trp
['TGG']
>Arg2515Val
['GTC']
>Arg2515Glu
['GAG']
>Arg2515Tyr
['TAC']
>Ile2516Cys
['TGT']
>Ile2516Asp
['GAT']
>Ile2516Ser
['TCA']
>Ile2516Gln
['CAG']
>Ile2516Met
['ATG']
>Ile2516Asn
['AAC']
>Ile2516Pro
['CCG']
>Ile2516Lys
['AAG']
>Ile2516Thr
['ACG']
>Ile2516Phe
['TTC']
>Ile2516Ala
['GCA']
>Ile2516Gly
['GGC']
>Ile2516Ile
['ATA']
>Ile2516Leu
['CTC']
>Ile2516His
['CAC']
>Ile2516Arg
['AGA']
>Ile2516Trp
['TGG']
>Ile2516Val
['GTC']
>Ile2516Glu
['GAG']
>Ile2516Tyr
['TAC']
>Leu2517Cys
['TGC']
>Leu2517Asp
['GAC']
>Leu2517Ser
['AGT']
>Leu2517Gln
['CAA']
>Leu2517Met
['ATG']
>Leu2517Asn
['AAT']
>Leu2517Pro
['CCC']
>Leu2517Lys
['AAG']
>Leu2517Thr
['ACC']
>Leu2517Phe
['TTT']
>Leu2517Ala
['GCT']
>Leu2517Gly
['GGC']
>Leu2517Ile
['ATT']
>Leu2517Leu
['CTT']
>Leu2517His
['CAC']
>Leu2517Arg
['CGG']
>Leu2517Trp
['TGG']
>Leu2517Val
['GTG']
>Leu2517Glu
['GAA']
>Leu2517Tyr
['TAT']
>Lys2518Cys
['TGT']
>Lys2518Asp
['GAT']
>Lys2518Ser
['AGC']
>Lys2518Gln
['CAA']
>Lys2518Met
['ATG']
>Lys2518Asn
['AAC']
>Lys2518Pro
['CCT']
>Lys2518Lys
['AAA']
>Lys2518Thr
['ACT']
>Lys2518Phe
['TTC']
>Lys2518Ala
['GCG']
>Lys2518Gly
['GGG']
>Lys2518Ile
['ATC']
>Lys2518Leu
['CTA']
>Lys2518His
['CAT']
>Lys2518Arg
['CGC']
>Lys2518Trp
['TGG']
>Lys2518Val
['GTC']
>Lys2518Glu
['GAA']
>Lys2518Tyr
['TAC']
>Leu2519Cys
['TGT']
>Leu2519Asp
['GAT']
>Leu2519Ser
['TCG']
>Leu2519Gln
['CAA']
>Leu2519Met
['ATG']
>Leu2519Asn
['AAT']
>Leu2519Pro
['CCC']
>Leu2519Lys
['AAA']
>Leu2519Thr
['ACA']
>Leu2519Phe
['TTT']
>Leu2519Ala
['GCA']
>Leu2519Gly
['GGC']
>Leu2519Ile
['ATA']
>Leu2519Leu
['CTT']
>Leu2519His
['CAT']
>Leu2519Arg
['CGT']
>Leu2519Trp
['TGG']
>Leu2519Val
['GTG']
>Leu2519Glu
['GAG']
>Leu2519Tyr
['TAC']
>Cys2520Cys
['TGT']
>Cys2520Asp
['GAC']
>Cys2520Ser
['TCA']
>Cys2520Gln
['CAG']
>Cys2520Met
['ATG']
>Cys2520Asn
['AAC']
>Cys2520Pro
['CCC']
>Cys2520Lys
['AAA']
>Cys2520Thr
['ACA']
>Cys2520Phe
['TTT']
>Cys2520Ala
['GCT']
>Cys2520Gly
['GGC']
>Cys2520Ile
['ATC']
>Cys2520Leu
['CTC']
>Cys2520His
['CAT']
>Cys2520Arg
['CGG']
>Cys2520Trp
['TGG']
>Cys2520Val
['GTC']
>Cys2520Glu
['GAG']
>Cys2520Tyr
['TAC']
>Gln2521Cys
['TGC']
>Gln2521Asp
['GAC']
>Gln2521Ser
['AGT']
>Gln2521Gln
['CAA']
>Gln2521Met
['ATG']
>Gln2521Asn
['AAC']
>Gln2521Pro
['CCC']
>Gln2521Lys
['AAG']
>Gln2521Thr
['ACA']
>Gln2521Phe
['TTT']
>Gln2521Ala
['GCC']
>Gln2521Gly
['GGG']
>Gln2521Ile
['ATA']
>Gln2521Leu
['CTT']
>Gln2521His
['CAC']
>Gln2521Arg
['CGT']
>Gln2521Trp
['TGG']
>Gln2521Val
['GTT']
>Gln2521Glu
['GAA']
>Gln2521Tyr
['TAC']
>Asp2522Cys
['TGT']
>Asp2522Asp
['GAT']
>Asp2522Ser
['AGT']
>Asp2522Gln
['CAG']
>Asp2522Met
['ATG']
>Asp2522Asn
['AAT']
>Asp2522Pro
['CCT']
>Asp2522Lys
['AAG']
>Asp2522Thr
['ACC']
>Asp2522Phe
['TTT']
>Asp2522Ala
['GCC']
>Asp2522Gly
['GGG']
>Asp2522Ile
['ATA']
>Asp2522Leu
['CTG']
>Asp2522His
['CAC']
>Asp2522Arg
['AGG']
>Asp2522Trp
['TGG']
>Asp2522Val
['GTT']
>Asp2522Glu
['GAA']
>Asp2522Tyr
['TAC']
>Ile2523Cys
['TGC']
>Ile2523Asp
['GAT']
>Ile2523Ser
['TCA']
>Ile2523Gln
['CAA']
>Ile2523Met
['ATG']
>Ile2523Asn
['AAC']
>Ile2523Pro
['CCA']
>Ile2523Lys
['AAA']
>Ile2523Thr
['ACC']
>Ile2523Phe
['TTT']
>Ile2523Ala
['GCA']
>Ile2523Gly
['GGG']
>Ile2523Ile
['ATT']
>Ile2523Leu
['CTC']
>Ile2523His
['CAT']
>Ile2523Arg
['AGA']
>Ile2523Trp
['TGG']
>Ile2523Val
['GTC']
>Ile2523Glu
['GAG']
>Ile2523Tyr
['TAT']
>Phe2524Cys
['TGC']
>Phe2524Asp
['GAT']
>Phe2524Ser
['TCT']
>Phe2524Gln
['CAA']
>Phe2524Met
['ATG']
>Phe2524Asn
['AAC']
>Phe2524Pro
['CCA']
>Phe2524Lys
['AAG']
>Phe2524Thr
['ACT']
>Phe2524Phe
['TTT']
>Phe2524Ala
['GCC']
>Phe2524Gly
['GGT']
>Phe2524Ile
['ATT']
>Phe2524Leu
['CTA']
>Phe2524His
['CAC']
>Phe2524Arg
['CGC']
>Phe2524Trp
['TGG']
>Phe2524Val
['GTT']
>Phe2524Glu
['GAG']
>Phe2524Tyr
['TAC']
>Leu2525Cys
['TGC']
>Leu2525Asp
['GAC']
>Leu2525Ser
['TCC']
>Leu2525Gln
['CAG']
>Leu2525Met
['ATG']
>Leu2525Asn
['AAT']
>Leu2525Pro
['CCA']
>Leu2525Lys
['AAG']
>Leu2525Thr
['ACA']
>Leu2525Phe
['TTT']
>Leu2525Ala
['GCC']
>Leu2525Gly
['GGC']
>Leu2525Ile
['ATC']
>Leu2525Leu
['TTA']
>Leu2525His
['CAT']
>Leu2525Arg
['CGG']
>Leu2525Trp
['TGG']
>Leu2525Val
['GTT']
>Leu2525Glu
['GAA']
>Leu2525Tyr
['TAC']
>Val2526Cys
['TGT']
>Val2526Asp
['GAT']
>Val2526Ser
['TCA']
>Val2526Gln
['CAA']
>Val2526Met
['ATG']
>Val2526Asn
['AAC']
>Val2526Pro
['CCT']
>Val2526Lys
['AAG']
>Val2526Thr
['ACA']
>Val2526Phe
['TTT']
>Val2526Ala
['GCG']
>Val2526Gly
['GGG']
>Val2526Ile
['ATC']
>Val2526Leu
['CTT']
>Val2526His
['CAT']
>Val2526Arg
['CGT']
>Val2526Trp
['TGG']
>Val2526Val
['GTT']
>Val2526Glu
['GAG']
>Val2526Tyr
['TAT']
>Arg2527Cys
['TGT']
>Arg2527Asp
['GAC']
>Arg2527Ser
['TCA']
>Arg2527Gln
['CAG']
>Arg2527Met
['ATG']
>Arg2527Asn
['AAT']
>Arg2527Pro
['CCA']
>Arg2527Lys
['AAG']
>Arg2527Thr
['ACA']
>Arg2527Phe
['TTT']
>Arg2527Ala
['GCC']
>Arg2527Gly
['GGG']
>Arg2527Ile
['ATC']
>Arg2527Leu
['CTA']
>Arg2527His
['CAC']
>Arg2527Arg
['AGG']
>Arg2527Trp
['TGG']
>Arg2527Val
['GTC']
>Arg2527Glu
['GAG']
>Arg2527Tyr
['TAT']
>Glu2528Cys
['TGC']
>Glu2528Asp
['GAC']
>Glu2528Ser
['TCG']
>Glu2528Gln
['CAA']
>Glu2528Met
['ATG']
>Glu2528Asn
['AAC']
>Glu2528Pro
['CCT']
>Glu2528Lys
['AAG']
>Glu2528Thr
['ACG']
>Glu2528Phe
['TTC']
>Glu2528Ala
['GCA']
>Glu2528Gly
['GGC']
>Glu2528Ile
['ATT']
>Glu2528Leu
['TTA']
>Glu2528His
['CAC']
>Glu2528Arg
['CGG']
>Glu2528Trp
['TGG']
>Glu2528Val
['GTG']
>Glu2528Glu
['GAG']
>Glu2528Tyr
['TAC']
>Thr2529Cys
['TGT']
>Thr2529Asp
['GAT']
>Thr2529Ser
['TCC']
>Thr2529Gln
['CAG']
>Thr2529Met
['ATG']
>Thr2529Asn
['AAT']
>Thr2529Pro
['CCG']
>Thr2529Lys
['AAG']
>Thr2529Thr
['ACC']
>Thr2529Phe
['TTC']
>Thr2529Ala
['GCG']
>Thr2529Gly
['GGG']
>Thr2529Ile
['ATC']
>Thr2529Leu
['TTA']
>Thr2529His
['CAC']
>Thr2529Arg
['CGG']
>Thr2529Trp
['TGG']
>Thr2529Val
['GTA']
>Thr2529Glu
['GAA']
>Thr2529Tyr
['TAT']
>Arg2530Cys
['TGC']
>Arg2530Asp
['GAT']
>Arg2530Ser
['AGT']
>Arg2530Gln
['CAA']
>Arg2530Met
['ATG']
>Arg2530Asn
['AAC']
>Arg2530Pro
['CCC']
>Arg2530Lys
['AAA']
>Arg2530Thr
['ACT']
>Arg2530Phe
['TTC']
>Arg2530Ala
['GCT']
>Arg2530Gly
['GGC']
>Arg2530Ile
['ATT']
>Arg2530Leu
['TTA']
>Arg2530His
['CAT']
>Arg2530Arg
['AGA']
>Arg2530Trp
['TGG']
>Arg2530Val
['GTT']
>Arg2530Glu
['GAG']
>Arg2530Tyr
['TAT']
>Glu2531Cys
['TGC']
>Glu2531Asp
['GAT']
>Glu2531Ser
['AGT']
>Glu2531Gln
['CAG']
>Glu2531Met
['ATG']
>Glu2531Asn
['AAC']
>Glu2531Pro
['CCG']
>Glu2531Lys
['AAG']
>Glu2531Thr
['ACG']
>Glu2531Phe
['TTT']
>Glu2531Ala
['GCT']
>Glu2531Gly
['GGG']
>Glu2531Ile
['ATA']
>Glu2531Leu
['TTG']
>Glu2531His
['CAC']
>Glu2531Arg
['CGT']
>Glu2531Trp
['TGG']
>Glu2531Val
['GTC']
>Glu2531Glu
['GAA']
>Glu2531Tyr
['TAC']
>Leu2532Cys
['TGC']
>Leu2532Asp
['GAT']
>Leu2532Ser
['TCG']
>Leu2532Gln
['CAG']
>Leu2532Met
['ATG']
>Leu2532Asn
['AAC']
>Leu2532Pro
['CCC']
>Leu2532Lys
['AAG']
>Leu2532Thr
['ACT']
>Leu2532Phe
['TTT']
>Leu2532Ala
['GCT']
>Leu2532Gly
['GGA']
>Leu2532Ile
['ATT']
>Leu2532Leu
['CTA']
>Leu2532His
['CAT']
>Leu2532Arg
['AGG']
>Leu2532Trp
['TGG']
>Leu2532Val
['GTT']
>Leu2532Glu
['GAA']
>Leu2532Tyr
['TAT']
>Glu2533Cys
['TGT']
>Glu2533Asp
['GAT']
>Glu2533Ser
['TCC']
>Glu2533Gln
['CAG']
>Glu2533Met
['ATG']
>Glu2533Asn
['AAC']
>Glu2533Pro
['CCA']
>Glu2533Lys
['AAA']
>Glu2533Thr
['ACC']
>Glu2533Phe
['TTT']
>Glu2533Ala
['GCC']
>Glu2533Gly
['GGC']
>Glu2533Ile
['ATA']
>Glu2533Leu
['CTA']
>Glu2533His
['CAC']
>Glu2533Arg
['AGG']
>Glu2533Trp
['TGG']
>Glu2533Val
['GTA']
>Glu2533Glu
['GAA']
>Glu2533Tyr
['TAC']
>Leu2534Cys
['TGC']
>Leu2534Asp
['GAC']
>Leu2534Ser
['AGT']
>Leu2534Gln
['CAG']
>Leu2534Met
['ATG']
>Leu2534Asn
['AAT']
>Leu2534Pro
['CCT']
>Leu2534Lys
['AAG']
>Leu2534Thr
['ACA']
>Leu2534Phe
['TTT']
>Leu2534Ala
['GCG']
>Leu2534Gly
['GGG']
>Leu2534Ile
['ATA']
>Leu2534Leu
['TTA']
>Leu2534His
['CAC']
>Leu2534Arg
['AGG']
>Leu2534Trp
['TGG']
>Leu2534Val
['GTA']
>Leu2534Glu
['GAA']
>Leu2534Tyr
['TAT']
>Glu2535Cys
['TGT']
>Glu2535Asp
['GAC']
>Glu2535Ser
['AGC']
>Glu2535Gln
['CAG']
>Glu2535Met
['ATG']
>Glu2535Asn
['AAT']
>Glu2535Pro
['CCG']
>Glu2535Lys
['AAG']
>Glu2535Thr
['ACT']
>Glu2535Phe
['TTT']
>Glu2535Ala
['GCT']
>Glu2535Gly
['GGT']
>Glu2535Ile
['ATA']
>Glu2535Leu
['TTG']
>Glu2535His
['CAC']
>Glu2535Arg
['AGA']
>Glu2535Trp
['TGG']
>Glu2535Val
['GTG']
>Glu2535Glu
['GAA']
>Glu2535Tyr
['TAT']
>Glu2536Cys
['TGC']
>Glu2536Asp
['GAT']
>Glu2536Ser
['TCT']
>Glu2536Gln
['CAG']
>Glu2536Met
['ATG']
>Glu2536Asn
['AAT']
>Glu2536Pro
['CCT']
>Glu2536Lys
['AAA']
>Glu2536Thr
['ACC']
>Glu2536Phe
['TTC']
>Glu2536Ala
['GCT']
>Glu2536Gly
['GGT']
>Glu2536Ile
['ATT']
>Glu2536Leu
['CTA']
>Glu2536His
['CAC']
>Glu2536Arg
['CGG']
>Glu2536Trp
['TGG']
>Glu2536Val
['GTG']
>Glu2536Glu
['GAA']
>Glu2536Tyr
['TAT']
>Glu2537Cys
['TGC']
>Glu2537Asp
['GAC']
>Glu2537Ser
['AGT']
>Glu2537Gln
['CAG']
>Glu2537Met
['ATG']
>Glu2537Asn
['AAC']
>Glu2537Pro
['CCC']
>Glu2537Lys
['AAG']
>Glu2537Thr
['ACG']
>Glu2537Phe
['TTT']
>Glu2537Ala
['GCC']
>Glu2537Gly
['GGC']
>Glu2537Ile
['ATC']
>Glu2537Leu
['TTA']
>Glu2537His
['CAC']
>Glu2537Arg
['CGA']
>Glu2537Trp
['TGG']
>Glu2537Val
['GTA']
>Glu2537Glu
['GAA']
>Glu2537Tyr
['TAC']
>Leu2538Cys
['TGC']
>Leu2538Asp
['GAC']
>Leu2538Ser
['TCT']
>Leu2538Gln
['CAG']
>Leu2538Met
['ATG']
>Leu2538Asn
['AAT']
>Leu2538Pro
['CCT']
>Leu2538Lys
['AAG']
>Leu2538Thr
['ACG']
>Leu2538Phe
['TTT']
>Leu2538Ala
['GCC']
>Leu2538Gly
['GGC']
>Leu2538Ile
['ATT']
>Leu2538Leu
['CTG']
>Leu2538His
['CAC']
>Leu2538Arg
['CGG']
>Leu2538Trp
['TGG']
>Leu2538Val
['GTG']
>Leu2538Glu
['GAG']
>Leu2538Tyr
['TAC']
>Tyr2539Cys
['TGC']
>Tyr2539Asp
['GAC']
>Tyr2539Ser
['AGC']
>Tyr2539Gln
['CAG']
>Tyr2539Met
['ATG']
>Tyr2539Asn
['AAC']
>Tyr2539Pro
['CCC']
>Tyr2539Lys
['AAA']
>Tyr2539Thr
['ACT']
>Tyr2539Phe
['TTT']
>Tyr2539Ala
['GCG']
>Tyr2539Gly
['GGC']
>Tyr2539Ile
['ATT']
>Tyr2539Leu
['TTA']
>Tyr2539His
['CAC']
>Tyr2539Arg
['AGG']
>Tyr2539Trp
['TGG']
>Tyr2539Val
['GTC']
>Tyr2539Glu
['GAG']
>Tyr2539Tyr
['TAT']
>Ala2540Cys
['TGC']
>Ala2540Asp
['GAT']
>Ala2540Ser
['AGT']
>Ala2540Gln
['CAA']
>Ala2540Met
['ATG']
>Ala2540Asn
['AAT']
>Ala2540Pro
['CCA']
>Ala2540Lys
['AAA']
>Ala2540Thr
['ACC']
>Ala2540Phe
['TTC']
>Ala2540Ala
['GCA']
>Ala2540Gly
['GGC']
>Ala2540Ile
['ATT']
>Ala2540Leu
['TTA']
>Ala2540His
['CAC']
>Ala2540Arg
['CGT']
>Ala2540Trp
['TGG']
>Ala2540Val
['GTT']
>Ala2540Glu
['GAG']
>Ala2540Tyr
['TAC']
>Lys2541Cys
['TGC']
>Lys2541Asp
['GAT']
>Lys2541Ser
['AGT']
>Lys2541Gln
['CAA']
>Lys2541Met
['ATG']
>Lys2541Asn
['AAC']
>Lys2541Pro
['CCG']
>Lys2541Lys
['AAA']
>Lys2541Thr
['ACC']
>Lys2541Phe
['TTT']
>Lys2541Ala
['GCT']
>Lys2541Gly
['GGA']
>Lys2541Ile
['ATC']
>Lys2541Leu
['CTA']
>Lys2541His
['CAT']
>Lys2541Arg
['AGG']
>Lys2541Trp
['TGG']
>Lys2541Val
['GTA']
>Lys2541Glu
['GAG']
>Lys2541Tyr
['TAT']
>Leu2542Cys
['TGC']
>Leu2542Asp
['GAT']
>Leu2542Ser
['TCT']
>Leu2542Gln
['CAG']
>Leu2542Met
['ATG']
>Leu2542Asn
['AAT']
>Leu2542Pro
['CCC']
>Leu2542Lys
['AAG']
>Leu2542Thr
['ACT']
>Leu2542Phe
['TTT']
>Leu2542Ala
['GCC']
>Leu2542Gly
['GGC']
>Leu2542Ile
['ATT']
>Leu2542Leu
['CTG']
>Leu2542His
['CAC']
>Leu2542Arg
['AGG']
>Leu2542Trp
['TGG']
>Leu2542Val
['GTC']
>Leu2542Glu
['GAA']
>Leu2542Tyr
['TAT']
>Ile2543Cys
['TGT']
>Ile2543Asp
['GAT']
>Ile2543Ser
['TCG']
>Ile2543Gln
['CAG']
>Ile2543Met
['ATG']
>Ile2543Asn
['AAT']
>Ile2543Pro
['CCT']
>Ile2543Lys
['AAG']
>Ile2543Thr
['ACA']
>Ile2543Phe
['TTC']
>Ile2543Ala
['GCA']
>Ile2543Gly
['GGT']
>Ile2543Ile
['ATT']
>Ile2543Leu
['CTC']
>Ile2543His
['CAC']
>Ile2543Arg
['CGC']
>Ile2543Trp
['TGG']
>Ile2543Val
['GTA']
>Ile2543Glu
['GAG']
>Ile2543Tyr
['TAC']
>Phe2544Cys
['TGC']
>Phe2544Asp
['GAT']
>Phe2544Ser
['TCC']
>Phe2544Gln
['CAA']
>Phe2544Met
['ATG']
>Phe2544Asn
['AAT']
>Phe2544Pro
['CCG']
>Phe2544Lys
['AAG']
>Phe2544Thr
['ACC']
>Phe2544Phe
['TTT']
>Phe2544Ala
['GCA']
>Phe2544Gly
['GGA']
>Phe2544Ile
['ATA']
>Phe2544Leu
['CTC']
>Phe2544His
['CAC']
>Phe2544Arg
['CGT']
>Phe2544Trp
['TGG']
>Phe2544Val
['GTA']
>Phe2544Glu
['GAA']
>Phe2544Tyr
['TAC']
>Leu2545Cys
['TGC']
>Leu2545Asp
['GAC']
>Leu2545Ser
['TCG']
>Leu2545Gln
['CAA']
>Leu2545Met
['ATG']
>Leu2545Asn
['AAC']
>Leu2545Pro
['CCA']
>Leu2545Lys
['AAA']
>Leu2545Thr
['ACC']
>Leu2545Phe
['TTC']
>Leu2545Ala
['GCA']
>Leu2545Gly
['GGC']
>Leu2545Ile
['ATC']
>Leu2545Leu
['CTC']
>Leu2545His
['CAT']
>Leu2545Arg
['CGG']
>Leu2545Trp
['TGG']
>Leu2545Val
['GTA']
>Leu2545Glu
['GAA']
>Leu2545Tyr
['TAT']
>Tyr2546Cys
['TGC']
>Tyr2546Asp
['GAT']
>Tyr2546Ser
['TCT']
>Tyr2546Gln
['CAA']
>Tyr2546Met
['ATG']
>Tyr2546Asn
['AAC']
>Tyr2546Pro
['CCT']
>Tyr2546Lys
['AAA']
>Tyr2546Thr
['ACC']
>Tyr2546Phe
['TTT']
>Tyr2546Ala
['GCG']
>Tyr2546Gly
['GGA']
>Tyr2546Ile
['ATC']
>Tyr2546Leu
['CTC']
>Tyr2546His
['CAC']
>Tyr2546Arg
['CGG']
>Tyr2546Trp
['TGG']
>Tyr2546Val
['GTA']
>Tyr2546Glu
['GAG']
>Tyr2546Tyr
['TAT']
>Arg2547Cys
['TGC']
>Arg2547Asp
['GAT']
>Arg2547Ser
['AGT']
>Arg2547Gln
['CAA']
>Arg2547Met
['ATG']
>Arg2547Asn
['AAC']
>Arg2547Pro
['CCG']
>Arg2547Lys
['AAG']
>Arg2547Thr
['ACT']
>Arg2547Phe
['TTC']
>Arg2547Ala
['GCC']
>Arg2547Gly
['GGA']
>Arg2547Ile
['ATA']
>Arg2547Leu
['CTT']
>Arg2547His
['CAT']
>Arg2547Arg
['AGA']
>Arg2547Trp
['TGG']
>Arg2547Val
['GTA']
>Arg2547Glu
['GAG']
>Arg2547Tyr
['TAT']
>Ser2548Cys
['TGT']
>Ser2548Asp
['GAT']
>Ser2548Ser
['AGC']
>Ser2548Gln
['CAA']
>Ser2548Met
['ATG']
>Ser2548Asn
['AAC']
>Ser2548Pro
['CCG']
>Ser2548Lys
['AAA']
>Ser2548Thr
['ACT']
>Ser2548Phe
['TTT']
>Ser2548Ala
['GCG']
>Ser2548Gly
['GGA']
>Ser2548Ile
['ATA']
>Ser2548Leu
['CTT']
>Ser2548His
['CAC']
>Ser2548Arg
['CGG']
>Ser2548Trp
['TGG']
>Ser2548Val
['GTG']
>Ser2548Glu
['GAA']
>Ser2548Tyr
['TAC']
>Pro2549Cys
['TGC']
>Pro2549Asp
['GAC']
>Pro2549Ser
['TCT']
>Pro2549Gln
['CAG']
>Pro2549Met
['ATG']
>Pro2549Asn
['AAT']
>Pro2549Pro
['CCG']
>Pro2549Lys
['AAG']
>Pro2549Thr
['ACA']
>Pro2549Phe
['TTC']
>Pro2549Ala
['GCG']
>Pro2549Gly
['GGT']
>Pro2549Ile
['ATA']
>Pro2549Leu
['TTA']
>Pro2549His
['CAC']
>Pro2549Arg
['CGC']
>Pro2549Trp
['TGG']
>Pro2549Val
['GTC']
>Pro2549Glu
['GAG']
>Pro2549Tyr
['TAT']
>Glu2550Cys
['TGC']
>Glu2550Asp
['GAC']
>Glu2550Ser
['AGC']
>Glu2550Gln
['CAG']
>Glu2550Met
['ATG']
>Glu2550Asn
['AAT']
>Glu2550Pro
['CCC']
>Glu2550Lys
['AAG']
>Glu2550Thr
['ACT']
>Glu2550Phe
['TTC']
>Glu2550Ala
['GCA']
>Glu2550Gly
['GGG']
>Glu2550Ile
['ATC']
>Glu2550Leu
['CTT']
>Glu2550His
['CAC']
>Glu2550Arg
['CGT']
>Glu2550Trp
['TGG']
>Glu2550Val
['GTG']
>Glu2550Glu
['GAG']
>Glu2550Tyr
['TAT']
>Thr2551Cys
['TGT']
>Thr2551Asp
['GAC']
>Thr2551Ser
['TCT']
>Thr2551Gln
['CAA']
>Thr2551Met
['ATG']
>Thr2551Asn
['AAC']
>Thr2551Pro
['CCG']
>Thr2551Lys
['AAG']
>Thr2551Thr
['ACA']
>Thr2551Phe
['TTT']
>Thr2551Ala
['GCT']
>Thr2551Gly
['GGC']
>Thr2551Ile
['ATC']
>Thr2551Leu
['CTT']
>Thr2551His
['CAC']
>Thr2551Arg
['AGA']
>Thr2551Trp
['TGG']
>Thr2551Val
['GTA']
>Thr2551Glu
['GAG']
>Thr2551Tyr
['TAC']
>Met2552Cys
['TGT']
>Met2552Asp
['GAT']
>Met2552Ser
['TCC']
>Met2552Gln
['CAA']
>Met2552Asn
['AAC']
>Met2552Pro
['CCA']
>Met2552Lys
['AAG']
>Met2552Thr
['ACA']
>Met2552Phe
['TTC']
>Met2552Ala
['GCA']
>Met2552Gly
['GGG']
>Met2552Ile
['ATT']
>Met2552Leu
['CTT']
>Met2552His
['CAT']
>Met2552Arg
['AGA']
>Met2552Trp
['TGG']
>Met2552Val
['GTG']
>Met2552Glu
['GAG']
>Met2552Tyr
['TAT']
>Ile2553Cys
['TGC']
>Ile2553Asp
['GAC']
>Ile2553Ser
['AGC']
>Ile2553Gln
['CAG']
>Ile2553Met
['ATG']
>Ile2553Asn
['AAT']
>Ile2553Pro
['CCC']
>Ile2553Lys
['AAG']
>Ile2553Thr
['ACA']
>Ile2553Phe
['TTC']
>Ile2553Ala
['GCG']
>Ile2553Gly
['GGA']
>Ile2553Ile
['ATA']
>Ile2553Leu
['TTG']
>Ile2553His
['CAT']
>Ile2553Arg
['CGG']
>Ile2553Trp
['TGG']
>Ile2553Val
['GTC']
>Ile2553Glu
['GAG']
>Ile2553Tyr
['TAT']
>Lys2554Cys
['TGC']
>Lys2554Asp
['GAT']
>Lys2554Ser
['TCG']
>Lys2554Gln
['CAG']
>Lys2554Met
['ATG']
>Lys2554Asn
['AAC']
>Lys2554Pro
['CCC']
>Lys2554Lys
['AAA']
>Lys2554Thr
['ACA']
>Lys2554Phe
['TTC']
>Lys2554Ala
['GCA']
>Lys2554Gly
['GGC']
>Lys2554Ile
['ATC']
>Lys2554Leu
['CTC']
>Lys2554His
['CAC']
>Lys2554Arg
['CGA']
>Lys2554Trp
['TGG']
>Lys2554Val
['GTC']
>Lys2554Glu
['GAA']
>Lys2554Tyr
['TAT']
>Trp2555Cys
['TGT']
>Trp2555Asp
['GAT']
>Trp2555Ser
['TCG']
>Trp2555Gln
['CAA']
>Trp2555Met
['ATG']
>Trp2555Asn
['AAC']
>Trp2555Pro
['CCG']
>Trp2555Lys
['AAA']
>Trp2555Thr
['ACA']
>Trp2555Phe
['TTC']
>Trp2555Ala
['GCC']
>Trp2555Gly
['GGA']
>Trp2555Ile
['ATC']
>Trp2555Leu
['CTG']
>Trp2555His
['CAC']
>Trp2555Arg
['CGT']
>Trp2555Val
['GTT']
>Trp2555Glu
['GAG']
>Trp2555Tyr
['TAC']
>Thr2556Cys
['TGT']
>Thr2556Asp
['GAT']
>Thr2556Ser
['AGC']
>Thr2556Gln
['CAG']
>Thr2556Met
['ATG']
>Thr2556Asn
['AAT']
>Thr2556Pro
['CCA']
>Thr2556Lys
['AAA']
>Thr2556Thr
['ACC']
>Thr2556Phe
['TTT']
>Thr2556Ala
['GCA']
>Thr2556Gly
['GGC']
>Thr2556Ile
['ATT']
>Thr2556Leu
['CTT']
>Thr2556His
['CAT']
>Thr2556Arg
['CGA']
>Thr2556Trp
['TGG']
>Thr2556Val
['GTG']
>Thr2556Glu
['GAA']
>Thr2556Tyr
['TAC']
>Arg2557Cys
['TGC']
>Arg2557Asp
['GAC']
>Arg2557Ser
['AGT']
>Arg2557Gln
['CAA']
>Arg2557Met
['ATG']
>Arg2557Asn
['AAC']
>Arg2557Pro
['CCA']
>Arg2557Lys
['AAG']
>Arg2557Thr
['ACT']
>Arg2557Phe
['TTT']
>Arg2557Ala
['GCC']
>Arg2557Gly
['GGG']
>Arg2557Ile
['ATT']
>Arg2557Leu
['TTA']
>Arg2557His
['CAC']
>Arg2557Arg
['AGG']
>Arg2557Trp
['TGG']
>Arg2557Val
['GTG']
>Arg2557Glu
['GAA']
>Arg2557Tyr
['TAC']
>Glu2558Cys
['TGT']
>Glu2558Asp
['GAC']
>Glu2558Ser
['AGC']
>Glu2558Gln
['CAG']
>Glu2558Met
['ATG']
>Glu2558Asn
['AAC']
>Glu2558Pro
['CCT']
>Glu2558Lys
['AAG']
>Glu2558Thr
['ACT']
>Glu2558Phe
['TTC']
>Glu2558Ala
['GCA']
>Glu2558Gly
['GGG']
>Glu2558Ile
['ATT']
>Glu2558Leu
['TTA']
>Glu2558His
['CAT']
>Glu2558Arg
['CGG']
>Glu2558Trp
['TGG']
>Glu2558Val
['GTA']
>Glu2558Glu
['GAA']
>Glu2558Tyr
['TAT']
>Arg2559Cys
['TGT']
>Arg2559Asp
['GAC']
>Arg2559Ser
['AGT']
>Arg2559Gln
['CAA']
>Arg2559Met
['ATG']
>Arg2559Asn
['AAT']
>Arg2559Pro
['CCA']
>Arg2559Lys
['AAG']
>Arg2559Thr
['ACC']
>Arg2559Phe
['TTC']
>Arg2559Ala
['GCA']
>Arg2559Gly
['GGC']
>Arg2559Ile
['ATA']
>Arg2559Leu
['TTA']
>Arg2559His
['CAT']
>Arg2559Arg
['CGC']
>Arg2559Trp
['TGG']
>Arg2559Val
['GTT']
>Arg2559Glu
['GAG']
>Arg2559Tyr
['TAC']
>Glu2560Cys
['TGC']
>Glu2560Asp
['GAT']
>Glu2560Ser
['TCC']
>Glu2560Gln
['CAG']
>Glu2560Met
['ATG']
>Glu2560Asn
['AAC']
>Glu2560Pro
['CCA']
>Glu2560Lys
['AAG']
>Glu2560Thr
['ACG']
>Glu2560Phe
['TTT']
>Glu2560Ala
['GCC']
>Glu2560Gly
['GGG']
>Glu2560Ile
['ATT']
>Glu2560Leu
['CTA']
>Glu2560His
['CAT']
>Glu2560Arg
['AGA']
>Glu2560Trp
['TGG']
>Glu2560Val
['GTA']
>Glu2560Glu
['GAA']
>Glu2560Tyr
['TAT']
