## Supplementary material for "Deep Insertion, Deletion, and Missense Mutation Libraries for Exploring Protein Variation in Evolution, Disease, and Biology": Shaker_mutations.csv

>Gln569Cys
['TGC']
>Gln569Asp
['GAT']
>Gln569Ser
['TCA']
>Gln569Gln
['CAG']
>Gln569Met
['ATG']
>Gln569Asn
['AAC']
>Gln569Pro
['CCA']
>Gln569Lys
['AAG']
>Gln569Thr
['ACA']
>Gln569Phe
['TTT']
>Gln569Ala
['GCG']
>Gln569Gly
['GGA']
>Gln569Ile
['ATT']
>Gln569Leu
['TTA']
>Gln569His
['CAC']
>Gln569Arg
['CGT']
>Gln569Trp
['TGG']
>Gln569Val
['GTT']
>Gln569Glu
['GAA']
>Gln569Tyr
['TAC']
>Gln570Cys
['TGC']
>Gln570Asp
['GAT']
>Gln570Ser
['AGT']
>Gln570Gln
['CAG']
>Gln570Met
['ATG']
>Gln570Asn
['AAC']
>Gln570Pro
['CCT']
>Gln570Lys
['AAG']
>Gln570Thr
['ACA']
>Gln570Phe
['TTT']
>Gln570Ala
['GCC']
>Gln570Gly
['GGC']
>Gln570Ile
['ATT']
>Gln570Leu
['CTC']
>Gln570His
['CAC']
>Gln570Arg
['AGA']
>Gln570Trp
['TGG']
>Gln570Val
['GTC']
>Gln570Glu
['GAA']
>Gln570Tyr
['TAC']
>Thr571Cys
['TGT']
>Thr571Asp
['GAC']
>Thr571Ser
['TCT']
>Thr571Gln
['CAA']
>Thr571Met
['ATG']
>Thr571Asn
['AAC']
>Thr571Pro
['CCT']
>Thr571Lys
['AAG']
>Thr571Thr
['ACG']
>Thr571Phe
['TTT']
>Thr571Ala
['GCC']
>Thr571Gly
['GGA']
>Thr571Ile
['ATC']
>Thr571Leu
['TTG']
>Thr571His
['CAC']
>Thr571Arg
['CGC']
>Thr571Trp
['TGG']
>Thr571Val
['GTA']
>Thr571Glu
['GAG']
>Thr571Tyr
['TAT']
>Gln572Cys
['TGC']
>Gln572Asp
['GAC']
>Gln572Ser
['TCA']
>Gln572Gln
['CAA']
>Gln572Met
['ATG']
>Gln572Asn
['AAC']
>Gln572Pro
['CCT']
>Gln572Lys
['AAA']
>Gln572Thr
['ACC']
>Gln572Phe
['TTT']
>Gln572Ala
['GCA']
>Gln572Gly
['GGT']
>Gln572Ile
['ATC']
>Gln572Leu
['CTA']
>Gln572His
['CAT']
>Gln572Arg
['AGG']
>Gln572Trp
['TGG']
>Gln572Val
['GTA']
>Gln572Glu
['GAG']
>Gln572Tyr
['TAC']
>Gln573Cys
['TGT']
>Gln573Asp
['GAT']
>Gln573Ser
['TCA']
>Gln573Gln
['CAA']
>Gln573Met
['ATG']
>Gln573Asn
['AAT']
>Gln573Pro
['CCT']
>Gln573Lys
['AAA']
>Gln573Thr
['ACC']
>Gln573Phe
['TTC']
>Gln573Ala
['GCT']
>Gln573Gly
['GGT']
>Gln573Ile
['ATT']
>Gln573Leu
['TTG']
>Gln573His
['CAT']
>Gln573Arg
['CGG']
>Gln573Trp
['TGG']
>Gln573Val
['GTA']
>Gln573Glu
['GAG']
>Gln573Tyr
['TAT']
>Gln574Cys
['TGT']
>Gln574Asp
['GAC']
>Gln574Ser
['TCT']
>Gln574Gln
['CAG']
>Gln574Met
['ATG']
>Gln574Asn
['AAT']
>Gln574Pro
['CCT']
>Gln574Lys
['AAG']
>Gln574Thr
['ACG']
>Gln574Phe
['TTT']
>Gln574Ala
['GCC']
>Gln574Gly
['GGG']
>Gln574Ile
['ATC']
>Gln574Leu
['CTC']
>Gln574His
['CAC']
>Gln574Arg
['AGA']
>Gln574Trp
['TGG']
>Gln574Val
['GTG']
>Gln574Glu
['GAA']
>Gln574Tyr
['TAT']
>Leu575Cys
['TGC']
>Leu575Asp
['GAT']
>Leu575Ser
['AGC']
>Leu575Gln
['CAG']
>Leu575Met
['ATG']
>Leu575Asn
['AAC']
>Leu575Pro
['CCC']
>Leu575Lys
['AAA']
>Leu575Thr
['ACA']
>Leu575Phe
['TTT']
>Leu575Ala
['GCA']
>Leu575Gly
['GGT']
>Leu575Ile
['ATA']
>Leu575Leu
['TTA']
>Leu575His
['CAT']
>Leu575Arg
['CGG']
>Leu575Trp
['TGG']
>Leu575Val
['GTA']
>Leu575Glu
['GAA']
>Leu575Tyr
['TAC']
>Gln576Cys
['TGT']
>Gln576Asp
['GAC']
>Gln576Ser
['TCA']
>Gln576Gln
['CAG']
>Gln576Met
['ATG']
>Gln576Asn
['AAC']
>Gln576Pro
['CCG']
>Gln576Lys
['AAG']
>Gln576Thr
['ACA']
>Gln576Phe
['TTT']
>Gln576Ala
['GCC']
>Gln576Gly
['GGT']
>Gln576Ile
['ATC']
>Gln576Leu
['TTG']
>Gln576His
['CAC']
>Gln576Arg
['CGA']
>Gln576Trp
['TGG']
>Gln576Val
['GTA']
>Gln576Glu
['GAG']
>Gln576Tyr
['TAC']
>Gln577Cys
['TGT']
>Gln577Asp
['GAC']
>Gln577Ser
['TCA']
>Gln577Gln
['CAG']
>Gln577Met
['ATG']
>Gln577Asn
['AAC']
>Gln577Pro
['CCT']
>Gln577Lys
['AAA']
>Gln577Thr
['ACC']
>Gln577Phe
['TTC']
>Gln577Ala
['GCC']
>Gln577Gly
['GGG']
>Gln577Ile
['ATC']
>Gln577Leu
['CTC']
>Gln577His
['CAT']
>Gln577Arg
['AGG']
>Gln577Trp
['TGG']
>Gln577Val
['GTA']
>Gln577Glu
['GAG']
>Gln577Tyr
['TAT']
>Gln578Cys
['TGC']
>Gln578Asp
['GAT']
>Gln578Ser
['TCA']
>Gln578Gln
['CAA']
>Gln578Met
['ATG']
>Gln578Asn
['AAC']
>Gln578Pro
['CCA']
>Gln578Lys
['AAA']
>Gln578Thr
['ACT']
>Gln578Phe
['TTC']
>Gln578Ala
['GCA']
>Gln578Gly
['GGC']
>Gln578Ile
['ATC']
>Gln578Leu
['CTG']
>Gln578His
['CAT']
>Gln578Arg
['AGA']
>Gln578Trp
['TGG']
>Gln578Val
['GTC']
>Gln578Glu
['GAG']
>Gln578Tyr
['TAT']
>Gln579Cys
['TGC']
>Gln579Asp
['GAT']
>Gln579Ser
['AGT']
>Gln579Gln
['CAA']
>Gln579Met
['ATG']
>Gln579Asn
['AAC']
>Gln579Pro
['CCT']
>Gln579Lys
['AAG']
>Gln579Thr
['ACA']
>Gln579Phe
['TTT']
>Gln579Ala
['GCT']
>Gln579Gly
['GGT']
>Gln579Ile
['ATA']
>Gln579Leu
['CTA']
>Gln579His
['CAT']
>Gln579Arg
['CGT']
>Gln579Trp
['TGG']
>Gln579Val
['GTT']
>Gln579Glu
['GAG']
>Gln579Tyr
['TAC']
>Ser580Cys
['TGT']
>Ser580Asp
['GAC']
>Ser580Ser
['AGC']
>Ser580Gln
['CAG']
>Ser580Met
['ATG']
>Ser580Asn
['AAC']
>Ser580Pro
['CCC']
>Ser580Lys
['AAA']
>Ser580Thr
['ACA']
>Ser580Phe
['TTC']
>Ser580Ala
['GCT']
>Ser580Gly
['GGC']
>Ser580Ile
['ATT']
>Ser580Leu
['TTA']
>Ser580His
['CAC']
>Ser580Arg
['AGA']
>Ser580Trp
['TGG']
>Ser580Val
['GTG']
>Ser580Glu
['GAA']
>Ser580Tyr
['TAC']
>His581Cys
['TGT']
>His581Asp
['GAC']
>His581Ser
['TCC']
>His581Gln
['CAG']
>His581Met
['ATG']
>His581Asn
['AAT']
>His581Pro
['CCA']
>His581Lys
['AAG']
>His581Thr
['ACA']
>His581Phe
['TTT']
>His581Ala
['GCA']
>His581Gly
['GGA']
>His581Ile
['ATT']
>His581Leu
['CTA']
>His581His
['CAT']
>His581Arg
['CGT']
>His581Trp
['TGG']
>His581Val
['GTA']
>His581Glu
['GAA']
>His581Tyr
['TAT']
>Thr582Cys
['TGT']
>Thr582Asp
['GAT']
>Thr582Ser
['AGT']
>Thr582Gln
['CAG']
>Thr582Met
['ATG']
>Thr582Asn
['AAC']
>Thr582Pro
['CCT']
>Thr582Lys
['AAG']
>Thr582Thr
['ACT']
>Thr582Phe
['TTT']
>Thr582Ala
['GCT']
>Thr582Gly
['GGT']
>Thr582Ile
['ATA']
>Thr582Leu
['CTT']
>Thr582His
['CAC']
>Thr582Arg
['AGA']
>Thr582Trp
['TGG']
>Thr582Val
['GTA']
>Thr582Glu
['GAA']
>Thr582Tyr
['TAC']
>Ile583Cys
['TGT']
>Ile583Asp
['GAT']
>Ile583Ser
['TCG']
>Ile583Gln
['CAG']
>Ile583Met
['ATG']
>Ile583Asn
['AAT']
>Ile583Pro
['CCA']
>Ile583Lys
['AAA']
>Ile583Thr
['ACA']
>Ile583Phe
['TTC']
>Ile583Ala
['GCG']
>Ile583Gly
['GGT']
>Ile583Ile
['ATT']
>Ile583Leu
['CTG']
>Ile583His
['CAT']
>Ile583Arg
['CGC']
>Ile583Trp
['TGG']
>Ile583Val
['GTC']
>Ile583Glu
['GAA']
>Ile583Tyr
['TAT']
>Asn584Cys
['TGT']
>Asn584Asp
['GAT']
>Asn584Ser
['TCA']
>Asn584Gln
['CAA']
>Asn584Met
['ATG']
>Asn584Asn
['AAT']
>Asn584Pro
['CCC']
>Asn584Lys
['AAA']
>Asn584Thr
['ACT']
>Asn584Phe
['TTC']
>Asn584Ala
['GCT']
>Asn584Gly
['GGA']
>Asn584Ile
['ATC']
>Asn584Leu
['TTG']
>Asn584His
['CAT']
>Asn584Arg
['CGC']
>Asn584Trp
['TGG']
>Asn584Val
['GTG']
>Asn584Glu
['GAG']
>Asn584Tyr
['TAC']
>Ala585Cys
['TGT']
>Ala585Asp
['GAT']
>Ala585Ser
['AGT']
>Ala585Gln
['CAG']
>Ala585Met
['ATG']
>Ala585Asn
['AAC']
>Ala585Pro
['CCC']
>Ala585Lys
['AAA']
>Ala585Thr
['ACT']
>Ala585Phe
['TTT']
>Ala585Ala
['GCG']
>Ala585Gly
['GGA']
>Ala585Ile
['ATT']
>Ala585Leu
['CTA']
>Ala585His
['CAC']
>Ala585Arg
['AGA']
>Ala585Trp
['TGG']
>Ala585Val
['GTA']
>Ala585Glu
['GAA']
>Ala585Tyr
['TAT']
>Ser586Cys
['TGC']
>Ser586Asp
['GAC']
>Ser586Ser
['AGC']
>Ser586Gln
['CAG']
>Ser586Met
['ATG']
>Ser586Asn
['AAT']
>Ser586Pro
['CCA']
>Ser586Lys
['AAA']
>Ser586Thr
['ACG']
>Ser586Phe
['TTT']
>Ser586Ala
['GCA']
>Ser586Gly
['GGG']
>Ser586Ile
['ATA']
>Ser586Leu
['TTG']
>Ser586His
['CAC']
>Ser586Arg
['CGC']
>Ser586Trp
['TGG']
>Ser586Val
['GTC']
>Ser586Glu
['GAG']
>Ser586Tyr
['TAC']
>Ala587Cys
['TGC']
>Ala587Asp
['GAT']
>Ala587Ser
['AGC']
>Ala587Gln
['CAG']
>Ala587Met
['ATG']
>Ala587Asn
['AAC']
>Ala587Pro
['CCT']
>Ala587Lys
['AAA']
>Ala587Thr
['ACA']
>Ala587Phe
['TTC']
>Ala587Ala
['GCC']
>Ala587Gly
['GGA']
>Ala587Ile
['ATA']
>Ala587Leu
['CTT']
>Ala587His
['CAT']
>Ala587Arg
['CGA']
>Ala587Trp
['TGG']
>Ala587Val
['GTC']
>Ala587Glu
['GAA']
>Ala587Tyr
['TAC']
>Ala588Cys
['TGT']
>Ala588Asp
['GAC']
>Ala588Ser
['TCA']
>Ala588Gln
['CAG']
>Ala588Met
['ATG']
>Ala588Asn
['AAT']
>Ala588Pro
['CCG']
>Ala588Lys
['AAG']
>Ala588Thr
['ACG']
>Ala588Phe
['TTC']
>Ala588Ala
['GCA']
>Ala588Gly
['GGT']
>Ala588Ile
['ATA']
>Ala588Leu
['CTT']
>Ala588His
['CAC']
>Ala588Arg
['AGA']
>Ala588Trp
['TGG']
>Ala588Val
['GTA']
>Ala588Glu
['GAG']
>Ala588Tyr
['TAC']
>Ala589Cys
['TGC']
>Ala589Asp
['GAC']
>Ala589Ser
['AGT']
>Ala589Gln
['CAA']
>Ala589Met
['ATG']
>Ala589Asn
['AAC']
>Ala589Pro
['CCG']
>Ala589Lys
['AAA']
>Ala589Thr
['ACG']
>Ala589Phe
['TTC']
>Ala589Ala
['GCA']
>Ala589Gly
['GGC']
>Ala589Ile
['ATA']
>Ala589Leu
['CTT']
>Ala589His
['CAT']
>Ala589Arg
['CGT']
>Ala589Trp
['TGG']
>Ala589Val
['GTC']
>Ala589Glu
['GAG']
>Ala589Tyr
['TAT']
>Ala590Cys
['TGT']
>Ala590Asp
['GAC']
>Ala590Ser
['TCT']
>Ala590Gln
['CAA']
>Ala590Met
['ATG']
>Ala590Asn
['AAT']
>Ala590Pro
['CCC']
>Ala590Lys
['AAA']
>Ala590Thr
['ACA']
>Ala590Phe
['TTC']
>Ala590Ala
['GCT']
>Ala590Gly
['GGT']
>Ala590Ile
['ATT']
>Ala590Leu
['CTT']
>Ala590His
['CAT']
>Ala590Arg
['AGG']
>Ala590Trp
['TGG']
>Ala590Val
['GTG']
>Ala590Glu
['GAA']
>Ala590Tyr
['TAC']
>Thr591Cys
['TGT']
>Thr591Asp
['GAC']
>Thr591Ser
['TCT']
>Thr591Gln
['CAA']
>Thr591Met
['ATG']
>Thr591Asn
['AAT']
>Thr591Pro
['CCG']
>Thr591Lys
['AAG']
>Thr591Thr
['ACA']
>Thr591Phe
['TTC']
>Thr591Ala
['GCT']
>Thr591Gly
['GGT']
>Thr591Ile
['ATT']
>Thr591Leu
['CTG']
>Thr591His
['CAC']
>Thr591Arg
['CGT']
>Thr591Trp
['TGG']
>Thr591Val
['GTT']
>Thr591Glu
['GAG']
>Thr591Tyr
['TAC']
>Ser592Cys
['TGT']
>Ser592Asp
['GAC']
>Ser592Ser
['TCT']
>Ser592Gln
['CAA']
>Ser592Met
['ATG']
>Ser592Asn
['AAT']
>Ser592Pro
['CCT']
>Ser592Lys
['AAG']
>Ser592Thr
['ACC']
>Ser592Phe
['TTT']
>Ser592Ala
['GCC']
>Ser592Gly
['GGT']
>Ser592Ile
['ATT']
>Ser592Leu
['CTC']
>Ser592His
['CAT']
>Ser592Arg
['CGA']
>Ser592Trp
['TGG']
>Ser592Val
['GTA']
>Ser592Glu
['GAA']
>Ser592Tyr
['TAC']
>Gly593Cys
['TGT']
>Gly593Asp
['GAC']
>Gly593Ser
['TCA']
>Gly593Gln
['CAG']
>Gly593Met
['ATG']
>Gly593Asn
['AAC']
>Gly593Pro
['CCC']
>Gly593Lys
['AAG']
>Gly593Thr
['ACG']
>Gly593Phe
['TTC']
>Gly593Ala
['GCA']
>Gly593Gly
['GGT']
>Gly593Ile
['ATA']
>Gly593Leu
['TTA']
>Gly593His
['CAC']
>Gly593Arg
['AGA']
>Gly593Trp
['TGG']
>Gly593Val
['GTA']
>Gly593Glu
['GAG']
>Gly593Tyr
['TAC']
>Ser594Cys
['TGT']
>Ser594Asp
['GAC']
>Ser594Ser
['AGT']
>Ser594Gln
['CAA']
>Ser594Met
['ATG']
>Ser594Asn
['AAT']
>Ser594Pro
['CCA']
>Ser594Lys
['AAG']
>Ser594Thr
['ACG']
>Ser594Phe
['TTC']
>Ser594Ala
['GCT']
>Ser594Gly
['GGG']
>Ser594Ile
['ATC']
>Ser594Leu
['TTG']
>Ser594His
['CAC']
>Ser594Arg
['CGT']
>Ser594Trp
['TGG']
>Ser594Val
['GTC']
>Ser594Glu
['GAA']
>Ser594Tyr
['TAT']
>Gly595Cys
['TGT']
>Gly595Asp
['GAC']
>Gly595Ser
['TCT']
>Gly595Gln
['CAA']
>Gly595Met
['ATG']
>Gly595Asn
['AAT']
>Gly595Pro
['CCT']
>Gly595Lys
['AAA']
>Gly595Thr
['ACA']
>Gly595Phe
['TTC']
>Gly595Ala
['GCC']
>Gly595Gly
['GGT']
>Gly595Ile
['ATA']
>Gly595Leu
['TTA']
>Gly595His
['CAT']
>Gly595Arg
['CGC']
>Gly595Trp
['TGG']
>Gly595Val
['GTT']
>Gly595Glu
['GAA']
>Gly595Tyr
['TAC']
>Ser596Cys
['TGT']
>Ser596Asp
['GAT']
>Ser596Ser
['TCA']
>Ser596Gln
['CAG']
>Ser596Met
['ATG']
>Ser596Asn
['AAC']
>Ser596Pro
['CCC']
>Ser596Lys
['AAA']
>Ser596Thr
['ACT']
>Ser596Phe
['TTC']
>Ser596Ala
['GCT']
>Ser596Gly
['GGA']
>Ser596Ile
['ATT']
>Ser596Leu
['TTA']
>Ser596His
['CAC']
>Ser596Arg
['CGT']
>Ser596Trp
['TGG']
>Ser596Val
['GTT']
>Ser596Glu
['GAA']
>Ser596Tyr
['TAT']
>Ser597Cys
['TGC']
>Ser597Asp
['GAT']
>Ser597Ser
['TCG']
>Ser597Gln
['CAG']
>Ser597Met
['ATG']
>Ser597Asn
['AAC']
>Ser597Pro
['CCC']
>Ser597Lys
['AAG']
>Ser597Thr
['ACT']
>Ser597Phe
['TTT']
>Ser597Ala
['GCA']
>Ser597Gly
['GGA']
>Ser597Ile
['ATC']
>Ser597Leu
['CTG']
>Ser597His
['CAT']
>Ser597Arg
['AGA']
>Ser597Trp
['TGG']
>Ser597Val
['GTT']
>Ser597Glu
['GAG']
>Ser597Tyr
['TAC']
>Gly598Cys
['TGC']
>Gly598Asp
['GAC']
>Gly598Ser
['TCT']
>Gly598Gln
['CAA']
>Gly598Met
['ATG']
>Gly598Asn
['AAT']
>Gly598Pro
['CCA']
>Gly598Lys
['AAG']
>Gly598Thr
['ACC']
>Gly598Phe
['TTC']
>Gly598Ala
['GCC']
>Gly598Gly
['GGT']
>Gly598Ile
['ATA']
>Gly598Leu
['CTC']
>Gly598His
['CAC']
>Gly598Arg
['CGA']
>Gly598Trp
['TGG']
>Gly598Val
['GTG']
>Gly598Glu
['GAA']
>Gly598Tyr
['TAT']
>Leu599Cys
['TGC']
>Leu599Asp
['GAT']
>Leu599Ser
['AGT']
>Leu599Gln
['CAA']
>Leu599Met
['ATG']
>Leu599Asn
['AAT']
>Leu599Pro
['CCC']
>Leu599Lys
['AAG']
>Leu599Thr
['ACT']
>Leu599Phe
['TTC']
>Leu599Ala
['GCT']
>Leu599Gly
['GGA']
>Leu599Ile
['ATA']
>Leu599Leu
['CTA']
>Leu599His
['CAC']
>Leu599Arg
['CGG']
>Leu599Trp
['TGG']
>Leu599Val
['GTC']
>Leu599Glu
['GAA']
>Leu599Tyr
['TAC']
>Thr600Cys
['TGC']
>Thr600Asp
['GAT']
>Thr600Ser
['TCT']
>Thr600Gln
['CAA']
>Thr600Met
['ATG']
>Thr600Asn
['AAC']
>Thr600Pro
['CCG']
>Thr600Lys
['AAG']
>Thr600Thr
['ACT']
>Thr600Phe
['TTT']
>Thr600Ala
['GCA']
>Thr600Gly
['GGA']
>Thr600Ile
['ATA']
>Thr600Leu
['CTC']
>Thr600His
['CAT']
>Thr600Arg
['AGG']
>Thr600Trp
['TGG']
>Thr600Val
['GTA']
>Thr600Glu
['GAA']
>Thr600Tyr
['TAT']
>Met601Cys
['TGC']
>Met601Asp
['GAT']
>Met601Ser
['AGT']
>Met601Gln
['CAG']
>Met601Asn
['AAT']
>Met601Pro
['CCC']
>Met601Lys
['AAA']
>Met601Thr
['ACG']
>Met601Phe
['TTC']
>Met601Ala
['GCG']
>Met601Gly
['GGA']
>Met601Ile
['ATT']
>Met601Leu
['CTG']
>Met601His
['CAT']
>Met601Arg
['CGT']
>Met601Trp
['TGG']
>Met601Val
['GTC']
>Met601Glu
['GAA']
>Met601Tyr
['TAC']
>Arg602Cys
['TGT']
>Arg602Asp
['GAT']
>Arg602Ser
['TCG']
>Arg602Gln
['CAG']
>Arg602Met
['ATG']
>Arg602Asn
['AAT']
>Arg602Pro
['CCT']
>Arg602Lys
['AAA']
>Arg602Thr
['ACG']
>Arg602Phe
['TTT']
>Arg602Ala
['GCG']
>Arg602Gly
['GGG']
>Arg602Ile
['ATA']
>Arg602Leu
['CTG']
>Arg602His
['CAC']
>Arg602Arg
['AGA']
>Arg602Trp
['TGG']
>Arg602Val
['GTT']
>Arg602Glu
['GAA']
>Arg602Tyr
['TAC']
>His603Cys
['TGC']
>His603Asp
['GAC']
>His603Ser
['AGC']
>His603Gln
['CAG']
>His603Met
['ATG']
>His603Asn
['AAT']
>His603Pro
['CCC']
>His603Lys
['AAG']
>His603Thr
['ACA']
>His603Phe
['TTC']
>His603Ala
['GCT']
>His603Gly
['GGA']
>His603Ile
['ATA']
>His603Leu
['CTA']
>His603His
['CAT']
>His603Arg
['CGG']
>His603Trp
['TGG']
>His603Val
['GTC']
>His603Glu
['GAA']
>His603Tyr
['TAC']
>Asn604Cys
['TGT']
>Asn604Asp
['GAC']
>Asn604Ser
['TCC']
>Asn604Gln
['CAG']
>Asn604Met
['ATG']
>Asn604Asn
['AAC']
>Asn604Pro
['CCA']
>Asn604Lys
['AAG']
>Asn604Thr
['ACA']
>Asn604Phe
['TTC']
>Asn604Ala
['GCC']
>Asn604Gly
['GGC']
>Asn604Ile
['ATC']
>Asn604Leu
['CTC']
>Asn604His
['CAC']
>Asn604Arg
['CGT']
>Asn604Trp
['TGG']
>Asn604Val
['GTG']
>Asn604Glu
['GAG']
>Asn604Tyr
['TAC']
>Asn605Cys
['TGC']
>Asn605Asp
['GAT']
>Asn605Ser
['TCG']
>Asn605Gln
['CAG']
>Asn605Met
['ATG']
>Asn605Asn
['AAC']
>Asn605Pro
['CCA']
>Asn605Lys
['AAA']
>Asn605Thr
['ACT']
>Asn605Phe
['TTT']
>Asn605Ala
['GCG']
>Asn605Gly
['GGA']
>Asn605Ile
['ATC']
>Asn605Leu
['CTT']
>Asn605His
['CAC']
>Asn605Arg
['AGG']
>Asn605Trp
['TGG']
>Asn605Val
['GTA']
>Asn605Glu
['GAA']
>Asn605Tyr
['TAC']
>Ala606Cys
['TGC']
>Ala606Asp
['GAT']
>Ala606Ser
['TCA']
>Ala606Gln
['CAG']
>Ala606Met
['ATG']
>Ala606Asn
['AAT']
>Ala606Pro
['CCC']
>Ala606Lys
['AAG']
>Ala606Thr
['ACT']
>Ala606Phe
['TTT']
>Ala606Ala
['GCA']
>Ala606Gly
['GGT']
>Ala606Ile
['ATC']
>Ala606Leu
['CTA']
>Ala606His
['CAT']
>Ala606Arg
['AGG']
>Ala606Trp
['TGG']
>Ala606Val
['GTT']
>Ala606Glu
['GAA']
>Ala606Tyr
['TAC']
>Leu607Cys
['TGT']
>Leu607Asp
['GAT']
>Leu607Ser
['TCG']
>Leu607Gln
['CAA']
>Leu607Met
['ATG']
>Leu607Asn
['AAT']
>Leu607Pro
['CCG']
>Leu607Lys
['AAA']
>Leu607Thr
['ACT']
>Leu607Phe
['TTC']
>Leu607Ala
['GCA']
>Leu607Gly
['GGA']
>Leu607Ile
['ATC']
>Leu607Leu
['CTG']
>Leu607His
['CAT']
>Leu607Arg
['AGG']
>Leu607Trp
['TGG']
>Leu607Val
['GTA']
>Leu607Glu
['GAA']
>Leu607Tyr
['TAC']
>Ala608Cys
['TGC']
>Ala608Asp
['GAC']
>Ala608Ser
['TCC']
>Ala608Gln
['CAG']
>Ala608Met
['ATG']
>Ala608Asn
['AAC']
>Ala608Pro
['CCT']
>Ala608Lys
['AAG']
>Ala608Thr
['ACA']
>Ala608Phe
['TTC']
>Ala608Ala
['GCG']
>Ala608Gly
['GGC']
>Ala608Ile
['ATC']
>Ala608Leu
['CTT']
>Ala608His
['CAT']
>Ala608Arg
['CGC']
>Ala608Trp
['TGG']
>Ala608Val
['GTT']
>Ala608Glu
['GAG']
>Ala608Tyr
['TAT']
>Val609Cys
['TGT']
>Val609Asp
['GAT']
>Val609Ser
['TCT']
>Val609Gln
['CAG']
>Val609Met
['ATG']
>Val609Asn
['AAC']
>Val609Pro
['CCG']
>Val609Lys
['AAG']
>Val609Thr
['ACT']
>Val609Phe
['TTT']
>Val609Ala
['GCG']
>Val609Gly
['GGG']
>Val609Ile
['ATA']
>Val609Leu
['CTG']
>Val609His
['CAT']
>Val609Arg
['CGC']
>Val609Trp
['TGG']
>Val609Val
['GTA']
>Val609Glu
['GAG']
>Val609Tyr
['TAT']
>Ser610Cys
['TGC']
>Ser610Asp
['GAC']
>Ser610Ser
['TCG']
>Ser610Gln
['CAG']
>Ser610Met
['ATG']
>Ser610Asn
['AAC']
>Ser610Pro
['CCA']
>Ser610Lys
['AAG']
>Ser610Thr
['ACA']
>Ser610Phe
['TTC']
>Ser610Ala
['GCG']
>Ser610Gly
['GGA']
>Ser610Ile
['ATT']
>Ser610Leu
['CTT']
>Ser610His
['CAC']
>Ser610Arg
['CGT']
>Ser610Trp
['TGG']
>Ser610Val
['GTT']
>Ser610Glu
['GAG']
>Ser610Tyr
['TAT']
>Ile611Cys
['TGC']
>Ile611Asp
['GAT']
>Ile611Ser
['TCC']
>Ile611Gln
['CAA']
>Ile611Met
['ATG']
>Ile611Asn
['AAC']
>Ile611Pro
['CCT']
>Ile611Lys
['AAG']
>Ile611Thr
['ACT']
>Ile611Phe
['TTT']
>Ile611Ala
['GCG']
>Ile611Gly
['GGG']
>Ile611Ile
['ATA']
>Ile611Leu
['TTG']
>Ile611His
['CAT']
>Ile611Arg
['CGT']
>Ile611Trp
['TGG']
>Ile611Val
['GTA']
>Ile611Glu
['GAG']
>Ile611Tyr
['TAC']
>Glu612Cys
['TGT']
>Glu612Asp
['GAC']
>Glu612Ser
['AGT']
>Glu612Gln
['CAA']
>Glu612Met
['ATG']
>Glu612Asn
['AAT']
>Glu612Pro
['CCA']
>Glu612Lys
['AAA']
>Glu612Thr
['ACT']
>Glu612Phe
['TTC']
>Glu612Ala
['GCT']
>Glu612Gly
['GGC']
>Glu612Ile
['ATA']
>Glu612Leu
['TTG']
>Glu612His
['CAT']
>Glu612Arg
['CGG']
>Glu612Trp
['TGG']
>Glu612Val
['GTC']
>Glu612Glu
['GAG']
>Glu612Tyr
['TAC']
>Thr613Cys
['TGC']
>Thr613Asp
['GAT']
>Thr613Ser
['TCT']
>Thr613Gln
['CAG']
>Thr613Met
['ATG']
>Thr613Asn
['AAT']
>Thr613Pro
['CCT']
>Thr613Lys
['AAG']
>Thr613Thr
['ACC']
>Thr613Phe
['TTT']
>Thr613Ala
['GCT']
>Thr613Gly
['GGC']
>Thr613Ile
['ATA']
>Thr613Leu
['CTT']
>Thr613His
['CAT']
>Thr613Arg
['AGA']
>Thr613Trp
['TGG']
>Thr613Val
['GTT']
>Thr613Glu
['GAA']
>Thr613Tyr
['TAC']
>Asp614Cys
['TGC']
>Asp614Asp
['GAC']
>Asp614Ser
['AGT']
>Asp614Gln
['CAG']
>Asp614Met
['ATG']
>Asp614Asn
['AAC']
>Asp614Pro
['CCC']
>Asp614Lys
['AAA']
>Asp614Thr
['ACA']
>Asp614Phe
['TTC']
>Asp614Ala
['GCC']
>Asp614Gly
['GGC']
>Asp614Ile
['ATA']
>Asp614Leu
['CTG']
>Asp614His
['CAC']
>Asp614Arg
['CGA']
>Asp614Trp
['TGG']
>Asp614Val
['GTG']
>Asp614Glu
['GAG']
>Asp614Tyr
['TAC']
>Val615Cys
['TGC']
>Val615Asp
['GAC']
>Val615Ser
['TCC']
>Val615Gln
['CAG']
>Val615Met
['ATG']
>Val615Asn
['AAT']
>Val615Pro
['CCC']
>Val615Lys
['AAA']
>Val615Thr
['ACT']
>Val615Phe
['TTC']
>Val615Ala
['GCA']
>Val615Gly
['GGA']
>Val615Ile
['ATT']
>Val615Leu
['CTT']
>Val615His
['CAT']
>Val615Arg
['CGG']
>Val615Trp
['TGG']
>Val615Val
['GTC']
>Val615Glu
['GAA']
>Val615Tyr
['TAC']
