## Supplementary material for "Deep Insertion, Deletion, and Missense Mutation Libraries for Exploring Protein Variation in Evolution, Disease, and Biology": Tem1_mutations.csv

>Arg241Cys
['TGT']
>Arg241Asp
['GAC']
>Arg241Ser
['AGC']
>Arg241Gln
['CAA']
>Arg241Met
['ATG']
>Arg241Asn
['AAT']
>Arg241Pro
['CCA']
>Arg241Lys
['AAG']
>Arg241Thr
['ACC']
>Arg241Phe
['TTT']
>Arg241Ala
['GCC']
>Arg241Gly
['GGT']
>Arg241Ile
['ATC']
>Arg241Leu
['TTA']
>Arg241His
['CAC']
>Arg241Arg
['CGA']
>Arg241Trp
['TGG']
>Arg241Val
['GTA']
>Arg241Glu
['GAG']
>Arg241Tyr
['TAT']
>Gly242Cys
['TGT']
>Gly242Asp
['GAC']
>Gly242Ser
['AGC']
>Gly242Gln
['CAA']
>Gly242Met
['ATG']
>Gly242Asn
['AAC']
>Gly242Pro
['CCC']
>Gly242Lys
['AAG']
>Gly242Thr
['ACC']
>Gly242Phe
['TTC']
>Gly242Ala
['GCA']
>Gly242Gly
['GGT']
>Gly242Ile
['ATA']
>Gly242Leu
['CTC']
>Gly242His
['CAT']
>Gly242Arg
['CGG']
>Gly242Trp
['TGG']
>Gly242Val
['GTC']
>Gly242Glu
['GAG']
>Gly242Tyr
['TAC']
>Ile243Cys
['TGT']
>Ile243Asp
['GAC']
>Ile243Ser
['TCG']
>Ile243Gln
['CAG']
>Ile243Met
['ATG']
>Ile243Asn
['AAT']
>Ile243Pro
['CCT']
>Ile243Lys
['AAA']
>Ile243Thr
['ACT']
>Ile243Phe
['TTT']
>Ile243Ala
['GCG']
>Ile243Gly
['GGG']
>Ile243Ile
['ATA']
>Ile243Leu
['CTG']
>Ile243His
['CAT']
>Ile243Arg
['CGA']
>Ile243Trp
['TGG']
>Ile243Val
['GTG']
>Ile243Glu
['GAG']
>Ile243Tyr
['TAC']
>Ile244Cys
['TGT']
>Ile244Asp
['GAT']
>Ile244Ser
['TCT']
>Ile244Gln
['CAA']
>Ile244Met
['ATG']
>Ile244Asn
['AAT']
>Ile244Pro
['CCG']
>Ile244Lys
['AAG']
>Ile244Thr
['ACG']
>Ile244Phe
['TTC']
>Ile244Ala
['GCG']
>Ile244Gly
['GGA']
>Ile244Ile
['ATC']
>Ile244Leu
['TTA']
>Ile244His
['CAC']
>Ile244Arg
['CGC']
>Ile244Trp
['TGG']
>Ile244Val
['GTG']
>Ile244Glu
['GAA']
>Ile244Tyr
['TAC']
>Ala245Cys
['TGC']
>Ala245Asp
['GAC']
>Ala245Ser
['TCT']
>Ala245Gln
['CAG']
>Ala245Met
['ATG']
>Ala245Asn
['AAC']
>Ala245Pro
['CCG']
>Ala245Lys
['AAA']
>Ala245Thr
['ACG']
>Ala245Phe
['TTC']
>Ala245Ala
['GCC']
>Ala245Gly
['GGG']
>Ala245Ile
['ATA']
>Ala245Leu
['TTG']
>Ala245His
['CAC']
>Ala245Arg
['CGA']
>Ala245Trp
['TGG']
>Ala245Val
['GTA']
>Ala245Glu
['GAG']
>Ala245Tyr
['TAT']
>Ala246Cys
['TGC']
>Ala246Asp
['GAT']
>Ala246Ser
['TCA']
>Ala246Gln
['CAA']
>Ala246Met
['ATG']
>Ala246Asn
['AAT']
>Ala246Pro
['CCT']
>Ala246Lys
['AAA']
>Ala246Thr
['ACT']
>Ala246Phe
['TTT']
>Ala246Ala
['GCC']
>Ala246Gly
['GGA']
>Ala246Ile
['ATT']
>Ala246Leu
['CTG']
>Ala246His
['CAC']
>Ala246Arg
['AGG']
>Ala246Trp
['TGG']
>Ala246Val
['GTG']
>Ala246Glu
['GAA']
>Ala246Tyr
['TAT']
>Leu247Cys
['TGC']
>Leu247Asp
['GAC']
>Leu247Ser
['AGC']
>Leu247Gln
['CAG']
>Leu247Met
['ATG']
>Leu247Asn
['AAC']
>Leu247Pro
['CCT']
>Leu247Lys
['AAG']
>Leu247Thr
['ACA']
>Leu247Phe
['TTT']
>Leu247Ala
['GCC']
>Leu247Gly
['GGA']
>Leu247Ile
['ATT']
>Leu247Leu
['CTG']
>Leu247His
['CAC']
>Leu247Arg
['CGA']
>Leu247Trp
['TGG']
>Leu247Val
['GTC']
>Leu247Glu
['GAG']
>Leu247Tyr
['TAC']
>Gly248Cys
['TGC']
>Gly248Asp
['GAC']
>Gly248Ser
['AGC']
>Gly248Gln
['CAG']
>Gly248Met
['ATG']
>Gly248Asn
['AAC']
>Gly248Pro
['CCT']
>Gly248Lys
['AAG']
>Gly248Thr
['ACG']
>Gly248Phe
['TTT']
>Gly248Ala
['GCC']
>Gly248Gly
['GGC']
>Gly248Ile
['ATC']
>Gly248Leu
['CTT']
>Gly248His
['CAT']
>Gly248Arg
['CGG']
>Gly248Trp
['TGG']
>Gly248Val
['GTA']
>Gly248Glu
['GAA']
>Gly248Tyr
['TAC']
>Pro249Cys
['TGT']
>Pro249Asp
['GAT']
>Pro249Ser
['TCA']
>Pro249Gln
['CAA']
>Pro249Met
['ATG']
>Pro249Asn
['AAT']
>Pro249Pro
['CCG']
>Pro249Lys
['AAG']
>Pro249Thr
['ACC']
>Pro249Phe
['TTC']
>Pro249Ala
['GCG']
>Pro249Gly
['GGA']
>Pro249Ile
['ATT']
>Pro249Leu
['CTT']
>Pro249His
['CAC']
>Pro249Arg
['CGC']
>Pro249Trp
['TGG']
>Pro249Val
['GTA']
>Pro249Glu
['GAG']
>Pro249Tyr
['TAC']
>Asp250Cys
['TGC']
>Asp250Asp
['GAT']
>Asp250Ser
['AGC']
>Asp250Gln
['CAG']
>Asp250Met
['ATG']
>Asp250Asn
['AAT']
>Asp250Pro
['CCG']
>Asp250Lys
['AAA']
>Asp250Thr
['ACG']
>Asp250Phe
['TTT']
>Asp250Ala
['GCT']
>Asp250Gly
['GGA']
>Asp250Ile
['ATA']
>Asp250Leu
['CTT']
>Asp250His
['CAT']
>Asp250Arg
['AGA']
>Asp250Trp
['TGG']
>Asp250Val
['GTT']
>Asp250Glu
['GAG']
>Asp250Tyr
['TAC']
>Gly251Cys
['TGT']
>Gly251Asp
['GAC']
>Gly251Ser
['TCC']
>Gly251Gln
['CAG']
>Gly251Met
['ATG']
>Gly251Asn
['AAC']
>Gly251Pro
['CCC']
>Gly251Lys
['AAA']
>Gly251Thr
['ACA']
>Gly251Phe
['TTT']
>Gly251Ala
['GCG']
>Gly251Gly
['GGA']
>Gly251Ile
['ATC']
>Gly251Leu
['CTG']
>Gly251His
['CAC']
>Gly251Arg
['CGA']
>Gly251Trp
['TGG']
>Gly251Val
['GTT']
>Gly251Glu
['GAG']
>Gly251Tyr
['TAT']
>Lys252Cys
['TGC']
>Lys252Asp
['GAC']
>Lys252Ser
['TCC']
>Lys252Gln
['CAG']
>Lys252Met
['ATG']
>Lys252Asn
['AAC']
>Lys252Pro
['CCG']
>Lys252Lys
['AAA']
>Lys252Thr
['ACA']
>Lys252Phe
['TTC']
>Lys252Ala
['GCG']
>Lys252Gly
['GGT']
>Lys252Ile
['ATT']
>Lys252Leu
['CTC']
>Lys252His
['CAC']
>Lys252Arg
['CGG']
>Lys252Trp
['TGG']
>Lys252Val
['GTG']
>Lys252Glu
['GAG']
>Lys252Tyr
['TAC']
>Pro253Cys
['TGC']
>Pro253Asp
['GAC']
>Pro253Ser
['TCC']
>Pro253Gln
['CAG']
>Pro253Met
['ATG']
>Pro253Asn
['AAT']
>Pro253Pro
['CCC']
>Pro253Lys
['AAA']
>Pro253Thr
['ACC']
>Pro253Phe
['TTC']
>Pro253Ala
['GCT']
>Pro253Gly
['GGG']
>Pro253Ile
['ATC']
>Pro253Leu
['CTA']
>Pro253His
['CAC']
>Pro253Arg
['CGG']
>Pro253Trp
['TGG']
>Pro253Val
['GTC']
>Pro253Glu
['GAA']
>Pro253Tyr
['TAT']
>Ser254Cys
['TGC']
>Ser254Asp
['GAT']
>Ser254Ser
['AGC']
>Ser254Gln
['CAA']
>Ser254Met
['ATG']
>Ser254Asn
['AAC']
>Ser254Pro
['CCG']
>Ser254Lys
['AAG']
>Ser254Thr
['ACG']
>Ser254Phe
['TTT']
>Ser254Ala
['GCA']
>Ser254Gly
['GGG']
>Ser254Ile
['ATA']
>Ser254Leu
['TTA']
>Ser254His
['CAC']
>Ser254Arg
['CGT']
>Ser254Trp
['TGG']
>Ser254Val
['GTC']
>Ser254Glu
['GAG']
>Ser254Tyr
['TAC']
>Arg255Cys
['TGC']
>Arg255Asp
['GAC']
>Arg255Ser
['TCA']
>Arg255Gln
['CAG']
>Arg255Met
['ATG']
>Arg255Asn
['AAC']
>Arg255Pro
['CCT']
>Arg255Lys
['AAA']
>Arg255Thr
['ACT']
>Arg255Phe
['TTC']
>Arg255Ala
['GCC']
>Arg255Gly
['GGT']
>Arg255Ile
['ATA']
>Arg255Leu
['CTG']
>Arg255His
['CAT']
>Arg255Arg
['AGA']
>Arg255Trp
['TGG']
>Arg255Val
['GTC']
>Arg255Glu
['GAA']
>Arg255Tyr
['TAC']
>Ile256Cys
['TGC']
>Ile256Asp
['GAT']
>Ile256Ser
['AGC']
>Ile256Gln
['CAA']
>Ile256Met
['ATG']
>Ile256Asn
['AAC']
>Ile256Pro
['CCA']
>Ile256Lys
['AAA']
>Ile256Thr
['ACC']
>Ile256Phe
['TTT']
>Ile256Ala
['GCG']
>Ile256Gly
['GGG']
>Ile256Ile
['ATA']
>Ile256Leu
['CTT']
>Ile256His
['CAC']
>Ile256Arg
['AGG']
>Ile256Trp
['TGG']
>Ile256Val
['GTA']
>Ile256Glu
['GAG']
>Ile256Tyr
['TAC']
>Val257Cys
['TGC']
>Val257Asp
['GAT']
>Val257Ser
['TCG']
>Val257Gln
['CAG']
>Val257Met
['ATG']
>Val257Asn
['AAT']
>Val257Pro
['CCT']
>Val257Lys
['AAG']
>Val257Thr
['ACG']
>Val257Phe
['TTT']
>Val257Ala
['GCG']
>Val257Gly
['GGG']
>Val257Ile
['ATC']
>Val257Leu
['CTT']
>Val257His
['CAC']
>Val257Arg
['CGA']
>Val257Trp
['TGG']
>Val257Val
['GTG']
>Val257Glu
['GAG']
>Val257Tyr
['TAT']
>Val258Cys
['TGC']
>Val258Asp
['GAT']
>Val258Ser
['TCT']
>Val258Gln
['CAG']
>Val258Met
['ATG']
>Val258Asn
['AAC']
>Val258Pro
['CCA']
>Val258Lys
['AAG']
>Val258Thr
['ACC']
>Val258Phe
['TTT']
>Val258Ala
['GCG']
>Val258Gly
['GGC']
>Val258Ile
['ATA']
>Val258Leu
['TTG']
>Val258His
['CAC']
>Val258Arg
['CGT']
>Val258Trp
['TGG']
>Val258Val
['GTC']
>Val258Glu
['GAA']
>Val258Tyr
['TAT']
>Ile259Cys
['TGC']
>Ile259Asp
['GAT']
>Ile259Ser
['TCC']
>Ile259Gln
['CAA']
>Ile259Met
['ATG']
>Ile259Asn
['AAT']
>Ile259Pro
['CCA']
>Ile259Lys
['AAA']
>Ile259Thr
['ACC']
>Ile259Phe
['TTT']
>Ile259Ala
['GCA']
>Ile259Gly
['GGT']
>Ile259Ile
['ATC']
>Ile259Leu
['CTG']
>Ile259His
['CAC']
>Ile259Arg
['CGC']
>Ile259Trp
['TGG']
>Ile259Val
['GTG']
>Ile259Glu
['GAA']
>Ile259Tyr
['TAC']
>Tyr260Cys
['TGC']
>Tyr260Asp
['GAT']
>Tyr260Ser
['AGT']
>Tyr260Gln
['CAA']
>Tyr260Met
['ATG']
>Tyr260Asn
['AAC']
>Tyr260Pro
['CCC']
>Tyr260Lys
['AAA']
>Tyr260Thr
['ACA']
>Tyr260Phe
['TTT']
>Tyr260Ala
['GCT']
>Tyr260Gly
['GGG']
>Tyr260Ile
['ATA']
>Tyr260Leu
['CTT']
>Tyr260His
['CAT']
>Tyr260Arg
['CGT']
>Tyr260Trp
['TGG']
>Tyr260Val
['GTA']
>Tyr260Glu
['GAG']
>Tyr260Tyr
['TAC']
>Thr261Cys
['TGT']
>Thr261Asp
['GAT']
>Thr261Ser
['AGC']
>Thr261Gln
['CAA']
>Thr261Met
['ATG']
>Thr261Asn
['AAT']
>Thr261Pro
['CCA']
>Thr261Lys
['AAG']
>Thr261Thr
['ACG']
>Thr261Phe
['TTC']
>Thr261Ala
['GCT']
>Thr261Gly
['GGC']
>Thr261Ile
['ATC']
>Thr261Leu
['CTA']
>Thr261His
['CAT']
>Thr261Arg
['CGG']
>Thr261Trp
['TGG']
>Thr261Val
['GTC']
>Thr261Glu
['GAG']
>Thr261Tyr
['TAC']
>Thr262Cys
['TGC']
>Thr262Asp
['GAT']
>Thr262Ser
['AGT']
>Thr262Gln
['CAG']
>Thr262Met
['ATG']
>Thr262Asn
['AAC']
>Thr262Pro
['CCG']
>Thr262Lys
['AAA']
>Thr262Thr
['ACT']
>Thr262Phe
['TTT']
>Thr262Ala
['GCA']
>Thr262Gly
['GGT']
>Thr262Ile
['ATA']
>Thr262Leu
['TTG']
>Thr262His
['CAT']
>Thr262Arg
['CGA']
>Thr262Trp
['TGG']
>Thr262Val
['GTC']
>Thr262Glu
['GAG']
>Thr262Tyr
['TAC']
>Gly263Cys
['TGT']
>Gly263Asp
['GAC']
>Gly263Ser
['TCC']
>Gly263Gln
['CAA']
>Gly263Met
['ATG']
>Gly263Asn
['AAC']
>Gly263Pro
['CCA']
>Gly263Lys
['AAA']
>Gly263Thr
['ACA']
>Gly263Phe
['TTC']
>Gly263Ala
['GCT']
>Gly263Gly
['GGC']
>Gly263Ile
['ATT']
>Gly263Leu
['TTG']
>Gly263His
['CAT']
>Gly263Arg
['CGG']
>Gly263Trp
['TGG']
>Gly263Val
['GTG']
>Gly263Glu
['GAG']
>Gly263Tyr
['TAT']
>Ser264Cys
['TGC']
>Ser264Asp
['GAT']
>Ser264Ser
['AGT']
>Ser264Gln
['CAG']
>Ser264Met
['ATG']
>Ser264Asn
['AAC']
>Ser264Pro
['CCA']
>Ser264Lys
['AAA']
>Ser264Thr
['ACT']
>Ser264Phe
['TTC']
>Ser264Ala
['GCC']
>Ser264Gly
['GGT']
>Ser264Ile
['ATC']
>Ser264Leu
['TTG']
>Ser264His
['CAC']
>Ser264Arg
['CGT']
>Ser264Trp
['TGG']
>Ser264Val
['GTA']
>Ser264Glu
['GAG']
>Ser264Tyr
['TAC']
>Gln265Cys
['TGC']
>Gln265Asp
['GAC']
>Gln265Ser
['AGT']
>Gln265Gln
['CAA']
>Gln265Met
['ATG']
>Gln265Asn
['AAC']
>Gln265Pro
['CCA']
>Gln265Lys
['AAG']
>Gln265Thr
['ACT']
>Gln265Phe
['TTC']
>Gln265Ala
['GCG']
>Gln265Gly
['GGA']
>Gln265Ile
['ATT']
>Gln265Leu
['TTG']
>Gln265His
['CAC']
>Gln265Arg
['AGG']
>Gln265Trp
['TGG']
>Gln265Val
['GTC']
>Gln265Glu
['GAG']
>Gln265Tyr
['TAC']
>Ala266Cys
['TGT']
>Ala266Asp
['GAC']
>Ala266Ser
['TCG']
>Ala266Gln
['CAG']
>Ala266Met
['ATG']
>Ala266Asn
['AAT']
>Ala266Pro
['CCT']
>Ala266Lys
['AAA']
>Ala266Thr
['ACA']
>Ala266Phe
['TTT']
>Ala266Ala
['GCC']
>Ala266Gly
['GGG']
>Ala266Ile
['ATC']
>Ala266Leu
['CTG']
>Ala266His
['CAT']
>Ala266Arg
['AGA']
>Ala266Trp
['TGG']
>Ala266Val
['GTT']
>Ala266Glu
['GAG']
>Ala266Tyr
['TAT']
>Thr267Cys
['TGC']
>Thr267Asp
['GAC']
>Thr267Ser
['AGT']
>Thr267Gln
['CAG']
>Thr267Met
['ATG']
>Thr267Asn
['AAC']
>Thr267Pro
['CCA']
>Thr267Lys
['AAG']
>Thr267Thr
['ACA']
>Thr267Phe
['TTC']
>Thr267Ala
['GCT']
>Thr267Gly
['GGG']
>Thr267Ile
['ATC']
>Thr267Leu
['CTT']
>Thr267His
['CAC']
>Thr267Arg
['CGG']
>Thr267Trp
['TGG']
>Thr267Val
['GTT']
>Thr267Glu
['GAA']
>Thr267Tyr
['TAT']
>Met268Cys
['TGC']
>Met268Asp
['GAT']
>Met268Ser
['TCA']
>Met268Gln
['CAG']
>Met268Asn
['AAC']
>Met268Pro
['CCG']
>Met268Lys
['AAA']
>Met268Thr
['ACA']
>Met268Phe
['TTT']
>Met268Ala
['GCA']
>Met268Gly
['GGA']
>Met268Ile
['ATA']
>Met268Leu
['TTG']
>Met268His
['CAC']
>Met268Arg
['CGG']
>Met268Trp
['TGG']
>Met268Val
['GTA']
>Met268Glu
['GAG']
>Met268Tyr
['TAC']
>Asp269Cys
['TGT']
>Asp269Asp
['GAC']
>Asp269Ser
['TCT']
>Asp269Gln
['CAG']
>Asp269Met
['ATG']
>Asp269Asn
['AAC']
>Asp269Pro
['CCC']
>Asp269Lys
['AAA']
>Asp269Thr
['ACT']
>Asp269Phe
['TTC']
>Asp269Ala
['GCG']
>Asp269Gly
['GGC']
>Asp269Ile
['ATT']
>Asp269Leu
['TTG']
>Asp269His
['CAC']
>Asp269Arg
['CGA']
>Asp269Trp
['TGG']
>Asp269Val
['GTC']
>Asp269Glu
['GAA']
>Asp269Tyr
['TAC']
>Glu270Cys
['TGT']
>Glu270Asp
['GAC']
>Glu270Ser
['AGC']
>Glu270Gln
['CAA']
>Glu270Met
['ATG']
>Glu270Asn
['AAT']
>Glu270Pro
['CCA']
>Glu270Lys
['AAG']
>Glu270Thr
['ACA']
>Glu270Phe
['TTC']
>Glu270Ala
['GCA']
>Glu270Gly
['GGG']
>Glu270Ile
['ATA']
>Glu270Leu
['TTA']
>Glu270His
['CAT']
>Glu270Arg
['CGA']
>Glu270Trp
['TGG']
>Glu270Val
['GTG']
>Glu270Glu
['GAA']
>Glu270Tyr
['TAT']
>Arg271Cys
['TGT']
>Arg271Asp
['GAC']
>Arg271Ser
['TCA']
>Arg271Gln
['CAG']
>Arg271Met
['ATG']
>Arg271Asn
['AAT']
>Arg271Pro
['CCA']
>Arg271Lys
['AAG']
>Arg271Thr
['ACG']
>Arg271Phe
['TTT']
>Arg271Ala
['GCA']
>Arg271Gly
['GGT']
>Arg271Ile
['ATC']
>Arg271Leu
['TTA']
>Arg271His
['CAC']
>Arg271Arg
['AGA']
>Arg271Trp
['TGG']
>Arg271Val
['GTT']
>Arg271Glu
['GAA']
>Arg271Tyr
['TAC']
>Asn272Cys
['TGT']
>Asn272Asp
['GAT']
>Asn272Ser
['TCT']
>Asn272Gln
['CAG']
>Asn272Met
['ATG']
>Asn272Asn
['AAT']
>Asn272Pro
['CCC']
>Asn272Lys
['AAG']
>Asn272Thr
['ACT']
>Asn272Phe
['TTC']
>Asn272Ala
['GCC']
>Asn272Gly
['GGT']
>Asn272Ile
['ATT']
>Asn272Leu
['TTA']
>Asn272His
['CAT']
>Asn272Arg
['AGA']
>Asn272Trp
['TGG']
>Asn272Val
['GTG']
>Asn272Glu
['GAG']
>Asn272Tyr
['TAT']
>Arg273Cys
['TGT']
>Arg273Asp
['GAC']
>Arg273Ser
['AGC']
>Arg273Gln
['CAA']
>Arg273Met
['ATG']
>Arg273Asn
['AAC']
>Arg273Pro
['CCA']
>Arg273Lys
['AAG']
>Arg273Thr
['ACT']
>Arg273Phe
['TTT']
>Arg273Ala
['GCC']
>Arg273Gly
['GGA']
>Arg273Ile
['ATT']
>Arg273Leu
['CTC']
>Arg273His
['CAC']
>Arg273Arg
['CGC']
>Arg273Trp
['TGG']
>Arg273Val
['GTC']
>Arg273Glu
['GAA']
>Arg273Tyr
['TAC']
>Gln274Cys
['TGT']
>Gln274Asp
['GAT']
>Gln274Ser
['TCT']
>Gln274Gln
['CAA']
>Gln274Met
['ATG']
>Gln274Asn
['AAC']
>Gln274Pro
['CCC']
>Gln274Lys
['AAA']
>Gln274Thr
['ACG']
>Gln274Phe
['TTT']
>Gln274Ala
['GCC']
>Gln274Gly
['GGA']
>Gln274Ile
['ATC']
>Gln274Leu
['TTG']
>Gln274His
['CAT']
>Gln274Arg
['CGA']
>Gln274Trp
['TGG']
>Gln274Val
['GTC']
>Gln274Glu
['GAA']
>Gln274Tyr
['TAT']
>Ile275Cys
['TGC']
>Ile275Asp
['GAC']
>Ile275Ser
['TCA']
>Ile275Gln
['CAG']
>Ile275Met
['ATG']
>Ile275Asn
['AAC']
>Ile275Pro
['CCT']
>Ile275Lys
['AAA']
>Ile275Thr
['ACC']
>Ile275Phe
['TTC']
>Ile275Ala
['GCC']
>Ile275Gly
['GGT']
>Ile275Ile
['ATT']
>Ile275Leu
['TTG']
>Ile275His
['CAC']
>Ile275Arg
['CGA']
>Ile275Trp
['TGG']
>Ile275Val
['GTA']
>Ile275Glu
['GAA']
>Ile275Tyr
['TAC']
>Ala276Cys
['TGC']
>Ala276Asp
['GAC']
>Ala276Ser
['TCC']
>Ala276Gln
['CAG']
>Ala276Met
['ATG']
>Ala276Asn
['AAC']
>Ala276Pro
['CCC']
>Ala276Lys
['AAG']
>Ala276Thr
['ACG']
>Ala276Phe
['TTT']
>Ala276Ala
['GCA']
>Ala276Gly
['GGC']
>Ala276Ile
['ATT']
>Ala276Leu
['CTA']
>Ala276His
['CAC']
>Ala276Arg
['AGG']
>Ala276Trp
['TGG']
>Ala276Val
['GTT']
>Ala276Glu
['GAG']
>Ala276Tyr
['TAC']
>Glu277Cys
['TGC']
>Glu277Asp
['GAC']
>Glu277Ser
['TCT']
>Glu277Gln
['CAA']
>Glu277Met
['ATG']
>Glu277Asn
['AAC']
>Glu277Pro
['CCT']
>Glu277Lys
['AAA']
>Glu277Thr
['ACT']
>Glu277Phe
['TTC']
>Glu277Ala
['GCA']
>Glu277Gly
['GGG']
>Glu277Ile
['ATA']
>Glu277Leu
['CTG']
>Glu277His
['CAC']
>Glu277Arg
['CGA']
>Glu277Trp
['TGG']
>Glu277Val
['GTT']
>Glu277Glu
['GAG']
>Glu277Tyr
['TAT']
>Ile278Cys
['TGT']
>Ile278Asp
['GAT']
>Ile278Ser
['TCC']
>Ile278Gln
['CAG']
>Ile278Met
['ATG']
>Ile278Asn
['AAT']
>Ile278Pro
['CCG']
>Ile278Lys
['AAA']
>Ile278Thr
['ACA']
>Ile278Phe
['TTC']
>Ile278Ala
['GCC']
>Ile278Gly
['GGA']
>Ile278Ile
['ATT']
>Ile278Leu
['CTT']
>Ile278His
['CAC']
>Ile278Arg
['CGC']
>Ile278Trp
['TGG']
>Ile278Val
['GTA']
>Ile278Glu
['GAA']
>Ile278Tyr
['TAC']
>Gly279Cys
['TGT']
>Gly279Asp
['GAT']
>Gly279Ser
['TCG']
>Gly279Gln
['CAG']
>Gly279Met
['ATG']
>Gly279Asn
['AAT']
>Gly279Pro
['CCA']
>Gly279Lys
['AAA']
>Gly279Thr
['ACC']
>Gly279Phe
['TTC']
>Gly279Ala
['GCC']
>Gly279Gly
['GGG']
>Gly279Ile
['ATA']
>Gly279Leu
['CTG']
>Gly279His
['CAT']
>Gly279Arg
['AGG']
>Gly279Trp
['TGG']
>Gly279Val
['GTA']
>Gly279Glu
['GAG']
>Gly279Tyr
['TAC']
>Ala280Cys
['TGT']
>Ala280Asp
['GAT']
>Ala280Ser
['TCC']
>Ala280Gln
['CAA']
>Ala280Met
['ATG']
>Ala280Asn
['AAT']
>Ala280Pro
['CCA']
>Ala280Lys
['AAA']
>Ala280Thr
['ACT']
>Ala280Phe
['TTC']
>Ala280Ala
['GCT']
>Ala280Gly
['GGA']
>Ala280Ile
['ATA']
>Ala280Leu
['TTG']
>Ala280His
['CAC']
>Ala280Arg
['CGT']
>Ala280Trp
['TGG']
>Ala280Val
['GTA']
>Ala280Glu
['GAA']
>Ala280Tyr
['TAT']
>Ser281Cys
['TGC']
>Ser281Asp
['GAC']
>Ser281Ser
['AGT']
>Ser281Gln
['CAG']
>Ser281Met
['ATG']
>Ser281Asn
['AAT']
>Ser281Pro
['CCC']
>Ser281Lys
['AAG']
>Ser281Thr
['ACA']
>Ser281Phe
['TTC']
>Ser281Ala
['GCA']
>Ser281Gly
['GGC']
>Ser281Ile
['ATT']
>Ser281Leu
['TTG']
>Ser281His
['CAT']
>Ser281Arg
['CGG']
>Ser281Trp
['TGG']
>Ser281Val
['GTT']
>Ser281Glu
['GAG']
>Ser281Tyr
['TAC']
>Leu282Cys
['TGC']
>Leu282Asp
['GAC']
>Leu282Ser
['TCC']
>Leu282Gln
['CAG']
>Leu282Met
['ATG']
>Leu282Asn
['AAT']
>Leu282Pro
['CCG']
>Leu282Lys
['AAG']
>Leu282Thr
['ACT']
>Leu282Phe
['TTT']
>Leu282Ala
['GCG']
>Leu282Gly
['GGG']
>Leu282Ile
['ATT']
>Leu282Leu
['CTC']
>Leu282His
['CAT']
>Leu282Arg
['CGG']
>Leu282Trp
['TGG']
>Leu282Val
['GTA']
>Leu282Glu
['GAA']
>Leu282Tyr
['TAC']
>Ile283Cys
['TGC']
>Ile283Asp
['GAC']
>Ile283Ser
['AGC']
>Ile283Gln
['CAG']
>Ile283Met
['ATG']
>Ile283Asn
['AAC']
>Ile283Pro
['CCG']
>Ile283Lys
['AAA']
>Ile283Thr
['ACA']
>Ile283Phe
['TTT']
>Ile283Ala
['GCA']
>Ile283Gly
['GGT']
>Ile283Ile
['ATT']
>Ile283Leu
['CTG']
>Ile283His
['CAT']
>Ile283Arg
['CGG']
>Ile283Trp
['TGG']
>Ile283Val
['GTC']
>Ile283Glu
['GAG']
>Ile283Tyr
['TAT']
>Lys284Cys
['TGC']
>Lys284Asp
['GAC']
>Lys284Ser
['AGT']
>Lys284Gln
['CAG']
>Lys284Met
['ATG']
>Lys284Asn
['AAT']
>Lys284Pro
['CCT']
>Lys284Lys
['AAG']
>Lys284Thr
['ACC']
>Lys284Phe
['TTC']
>Lys284Ala
['GCC']
>Lys284Gly
['GGG']
>Lys284Ile
['ATT']
>Lys284Leu
['CTT']
>Lys284His
['CAC']
>Lys284Arg
['CGA']
>Lys284Trp
['TGG']
>Lys284Val
['GTC']
>Lys284Glu
['GAG']
>Lys284Tyr
['TAT']
>His285Cys
['TGT']
>His285Asp
['GAT']
>His285Ser
['TCG']
>His285Gln
['CAA']
>His285Met
['ATG']
>His285Asn
['AAT']
>His285Pro
['CCC']
>His285Lys
['AAA']
>His285Thr
['ACG']
>His285Phe
['TTT']
>His285Ala
['GCC']
>His285Gly
['GGG']
>His285Ile
['ATC']
>His285Leu
['TTG']
>His285His
['CAC']
>His285Arg
['CGC']
>His285Trp
['TGG']
>His285Val
['GTG']
>His285Glu
['GAA']
>His285Tyr
['TAT']
>Trp286Cys
['TGC']
>Trp286Asp
['GAT']
>Trp286Ser
['TCG']
>Trp286Gln
['CAA']
>Trp286Met
['ATG']
>Trp286Asn
['AAC']
>Trp286Pro
['CCG']
>Trp286Lys
['AAA']
>Trp286Thr
['ACG']
>Trp286Phe
['TTT']
>Trp286Ala
['GCC']
>Trp286Gly
['GGC']
>Trp286Ile
['ATC']
>Trp286Leu
['TTA']
>Trp286His
['CAC']
>Trp286Arg
['AGG']
>Trp286Val
['GTT']
>Trp286Glu
['GAA']
>Trp286Tyr
['TAT']
