## Supplementary material for "Deep Insertion, Deletion, and Missense Mutation Libraries for Exploring Protein Variation in Evolution, Disease, and Biology": TSHR_mutations.csv

>Ile698Cys
['TGC']
>Ile698Asp
['GAC']
>Ile698Ser
['TCT']
>Ile698Gln
['CAA']
>Ile698Met
['ATG']
>Ile698Asn
['AAT']
>Ile698Pro
['CCG']
>Ile698Lys
['AAG']
>Ile698Thr
['ACC']
>Ile698Phe
['TTC']
>Ile698Ala
['GCT']
>Ile698Gly
['GGA']
>Ile698Ile
['ATA']
>Ile698Leu
['CTC']
>Ile698His
['CAT']
>Ile698Arg
['CGT']
>Ile698Trp
['TGG']
>Ile698Val
['GTT']
>Ile698Glu
['GAG']
>Ile698Tyr
['TAT']
>Gln699Cys
['TGC']
>Gln699Asp
['GAC']
>Gln699Ser
['AGC']
>Gln699Gln
['CAA']
>Gln699Met
['ATG']
>Gln699Asn
['AAT']
>Gln699Pro
['CCA']
>Gln699Lys
['AAG']
>Gln699Thr
['ACT']
>Gln699Phe
['TTC']
>Gln699Ala
['GCG']
>Gln699Gly
['GGA']
>Gln699Ile
['ATC']
>Gln699Leu
['TTA']
>Gln699His
['CAT']
>Gln699Arg
['CGC']
>Gln699Trp
['TGG']
>Gln699Val
['GTC']
>Gln699Glu
['GAA']
>Gln699Tyr
['TAT']
>Val700Cys
['TGT']
>Val700Asp
['GAC']
>Val700Ser
['AGT']
>Val700Gln
['CAA']
>Val700Met
['ATG']
>Val700Asn
['AAC']
>Val700Pro
['CCA']
>Val700Lys
['AAG']
>Val700Thr
['ACA']
>Val700Phe
['TTT']
>Val700Ala
['GCA']
>Val700Gly
['GGT']
>Val700Ile
['ATA']
>Val700Leu
['TTG']
>Val700His
['CAC']
>Val700Arg
['CGC']
>Val700Trp
['TGG']
>Val700Val
['GTA']
>Val700Glu
['GAA']
>Val700Tyr
['TAC']
>Gln701Cys
['TGC']
>Gln701Asp
['GAT']
>Gln701Ser
['TCT']
>Gln701Gln
['CAA']
>Gln701Met
['ATG']
>Gln701Asn
['AAT']
>Gln701Pro
['CCA']
>Gln701Lys
['AAG']
>Gln701Thr
['ACG']
>Gln701Phe
['TTC']
>Gln701Ala
['GCC']
>Gln701Gly
['GGG']
>Gln701Ile
['ATA']
>Gln701Leu
['CTA']
>Gln701His
['CAT']
>Gln701Arg
['CGT']
>Gln701Trp
['TGG']
>Gln701Val
['GTG']
>Gln701Glu
['GAA']
>Gln701Tyr
['TAC']
>Lys702Cys
['TGC']
>Lys702Asp
['GAC']
>Lys702Ser
['TCC']
>Lys702Gln
['CAA']
>Lys702Met
['ATG']
>Lys702Asn
['AAC']
>Lys702Pro
['CCA']
>Lys702Lys
['AAA']
>Lys702Thr
['ACA']
>Lys702Phe
['TTT']
>Lys702Ala
['GCA']
>Lys702Gly
['GGT']
>Lys702Ile
['ATC']
>Lys702Leu
['TTG']
>Lys702His
['CAT']
>Lys702Arg
['AGG']
>Lys702Trp
['TGG']
>Lys702Val
['GTC']
>Lys702Glu
['GAG']
>Lys702Tyr
['TAT']
>Val703Cys
['TGT']
>Val703Asp
['GAC']
>Val703Ser
['TCA']
>Val703Gln
['CAA']
>Val703Met
['ATG']
>Val703Asn
['AAC']
>Val703Pro
['CCA']
>Val703Lys
['AAG']
>Val703Thr
['ACC']
>Val703Phe
['TTT']
>Val703Ala
['GCT']
>Val703Gly
['GGA']
>Val703Ile
['ATA']
>Val703Leu
['CTT']
>Val703His
['CAT']
>Val703Arg
['CGA']
>Val703Trp
['TGG']
>Val703Val
['GTA']
>Val703Glu
['GAA']
>Val703Tyr
['TAT']
>Thr704Cys
['TGC']
>Thr704Asp
['GAC']
>Thr704Ser
['AGT']
>Thr704Gln
['CAG']
>Thr704Met
['ATG']
>Thr704Asn
['AAC']
>Thr704Pro
['CCC']
>Thr704Lys
['AAG']
>Thr704Thr
['ACT']
>Thr704Phe
['TTT']
>Thr704Ala
['GCG']
>Thr704Gly
['GGG']
>Thr704Ile
['ATC']
>Thr704Leu
['CTG']
>Thr704His
['CAT']
>Thr704Arg
['CGA']
>Thr704Trp
['TGG']
>Thr704Val
['GTA']
>Thr704Glu
['GAA']
>Thr704Tyr
['TAT']
>His705Cys
['TGC']
>His705Asp
['GAC']
>His705Ser
['AGC']
>His705Gln
['CAG']
>His705Met
['ATG']
>His705Asn
['AAC']
>His705Pro
['CCT']
>His705Lys
['AAA']
>His705Thr
['ACG']
>His705Phe
['TTT']
>His705Ala
['GCA']
>His705Gly
['GGA']
>His705Ile
['ATT']
>His705Leu
['TTG']
>His705His
['CAC']
>His705Arg
['AGG']
>His705Trp
['TGG']
>His705Val
['GTC']
>His705Glu
['GAA']
>His705Tyr
['TAC']
>Glu706Cys
['TGC']
>Glu706Asp
['GAT']
>Glu706Ser
['TCT']
>Glu706Gln
['CAA']
>Glu706Met
['ATG']
>Glu706Asn
['AAT']
>Glu706Pro
['CCG']
>Glu706Lys
['AAG']
>Glu706Thr
['ACG']
>Glu706Phe
['TTT']
>Glu706Ala
['GCG']
>Glu706Gly
['GGA']
>Glu706Ile
['ATA']
>Glu706Leu
['TTG']
>Glu706His
['CAT']
>Glu706Arg
['CGA']
>Glu706Trp
['TGG']
>Glu706Val
['GTA']
>Glu706Glu
['GAA']
>Glu706Tyr
['TAT']
>Met707Cys
['TGT']
>Met707Asp
['GAT']
>Met707Ser
['AGT']
>Met707Gln
['CAA']
>Met707Asn
['AAC']
>Met707Pro
['CCG']
>Met707Lys
['AAG']
>Met707Thr
['ACG']
>Met707Phe
['TTT']
>Met707Ala
['GCC']
>Met707Gly
['GGT']
>Met707Ile
['ATT']
>Met707Leu
['CTC']
>Met707His
['CAT']
>Met707Arg
['CGC']
>Met707Trp
['TGG']
>Met707Val
['GTG']
>Met707Glu
['GAG']
>Met707Tyr
['TAC']
>Arg708Cys
['TGC']
>Arg708Asp
['GAT']
>Arg708Ser
['AGT']
>Arg708Gln
['CAG']
>Arg708Met
['ATG']
>Arg708Asn
['AAC']
>Arg708Pro
['CCG']
>Arg708Lys
['AAA']
>Arg708Thr
['ACC']
>Arg708Phe
['TTT']
>Arg708Ala
['GCT']
>Arg708Gly
['GGG']
>Arg708Ile
['ATC']
>Arg708Leu
['TTG']
>Arg708His
['CAT']
>Arg708Arg
['CGA']
>Arg708Trp
['TGG']
>Arg708Val
['GTT']
>Arg708Glu
['GAA']
>Arg708Tyr
['TAC']
>Gln709Cys
['TGC']
>Gln709Asp
['GAC']
>Gln709Ser
['AGT']
>Gln709Gln
['CAG']
>Gln709Met
['ATG']
>Gln709Asn
['AAT']
>Gln709Pro
['CCA']
>Gln709Lys
['AAA']
>Gln709Thr
['ACC']
>Gln709Phe
['TTC']
>Gln709Ala
['GCT']
>Gln709Gly
['GGG']
>Gln709Ile
['ATA']
>Gln709Leu
['CTC']
>Gln709His
['CAC']
>Gln709Arg
['CGC']
>Gln709Trp
['TGG']
>Gln709Val
['GTT']
>Gln709Glu
['GAG']
>Gln709Tyr
['TAC']
>Gly710Cys
['TGT']
>Gly710Asp
['GAT']
>Gly710Ser
['TCT']
>Gly710Gln
['CAA']
>Gly710Met
['ATG']
>Gly710Asn
['AAC']
>Gly710Pro
['CCC']
>Gly710Lys
['AAA']
>Gly710Thr
['ACC']
>Gly710Phe
['TTC']
>Gly710Ala
['GCC']
>Gly710Gly
['GGG']
>Gly710Ile
['ATA']
>Gly710Leu
['CTT']
>Gly710His
['CAT']
>Gly710Arg
['CGC']
>Gly710Trp
['TGG']
>Gly710Val
['GTG']
>Gly710Glu
['GAA']
>Gly710Tyr
['TAT']
>Leu711Cys
['TGC']
>Leu711Asp
['GAT']
>Leu711Ser
['AGC']
>Leu711Gln
['CAA']
>Leu711Met
['ATG']
>Leu711Asn
['AAC']
>Leu711Pro
['CCT']
>Leu711Lys
['AAG']
>Leu711Thr
['ACC']
>Leu711Phe
['TTC']
>Leu711Ala
['GCT']
>Leu711Gly
['GGT']
>Leu711Ile
['ATA']
>Leu711Leu
['TTG']
>Leu711His
['CAC']
>Leu711Arg
['CGA']
>Leu711Trp
['TGG']
>Leu711Val
['GTT']
>Leu711Glu
['GAA']
>Leu711Tyr
['TAT']
>His712Cys
['TGC']
>His712Asp
['GAC']
>His712Ser
['AGT']
>His712Gln
['CAG']
>His712Met
['ATG']
>His712Asn
['AAT']
>His712Pro
['CCA']
>His712Lys
['AAA']
>His712Thr
['ACC']
>His712Phe
['TTC']
>His712Ala
['GCC']
>His712Gly
['GGG']
>His712Ile
['ATA']
>His712Leu
['TTA']
>His712His
['CAC']
>His712Arg
['CGA']
>His712Trp
['TGG']
>His712Val
['GTA']
>His712Glu
['GAA']
>His712Tyr
['TAC']
>Asn713Cys
['TGC']
>Asn713Asp
['GAT']
>Asn713Ser
['TCT']
>Asn713Gln
['CAG']
>Asn713Met
['ATG']
>Asn713Asn
['AAC']
>Asn713Pro
['CCC']
>Asn713Lys
['AAG']
>Asn713Thr
['ACC']
>Asn713Phe
['TTC']
>Asn713Ala
['GCG']
>Asn713Gly
['GGA']
>Asn713Ile
['ATC']
>Asn713Leu
['CTT']
>Asn713His
['CAC']
>Asn713Arg
['CGA']
>Asn713Trp
['TGG']
>Asn713Val
['GTA']
>Asn713Glu
['GAA']
>Asn713Tyr
['TAT']
>Met714Cys
['TGC']
>Met714Asp
['GAT']
>Met714Ser
['AGT']
>Met714Gln
['CAG']
>Met714Asn
['AAC']
>Met714Pro
['CCC']
>Met714Lys
['AAG']
>Met714Thr
['ACC']
>Met714Phe
['TTT']
>Met714Ala
['GCC']
>Met714Gly
['GGC']
>Met714Ile
['ATC']
>Met714Leu
['TTA']
>Met714His
['CAC']
>Met714Arg
['CGC']
>Met714Trp
['TGG']
>Met714Val
['GTC']
>Met714Glu
['GAG']
>Met714Tyr
['TAT']
>Glu715Cys
['TGT']
>Glu715Asp
['GAC']
>Glu715Ser
['AGC']
>Glu715Gln
['CAG']
>Glu715Met
['ATG']
>Glu715Asn
['AAT']
>Glu715Pro
['CCG']
>Glu715Lys
['AAG']
>Glu715Thr
['ACC']
>Glu715Phe
['TTC']
>Glu715Ala
['GCT']
>Glu715Gly
['GGG']
>Glu715Ile
['ATA']
>Glu715Leu
['CTA']
>Glu715His
['CAC']
>Glu715Arg
['CGG']
>Glu715Trp
['TGG']
>Glu715Val
['GTA']
>Glu715Glu
['GAA']
>Glu715Tyr
['TAT']
>Asp716Cys
['TGT']
>Asp716Asp
['GAT']
>Asp716Ser
['TCG']
>Asp716Gln
['CAG']
>Asp716Met
['ATG']
>Asp716Asn
['AAC']
>Asp716Pro
['CCA']
>Asp716Lys
['AAG']
>Asp716Thr
['ACC']
>Asp716Phe
['TTC']
>Asp716Ala
['GCA']
>Asp716Gly
['GGT']
>Asp716Ile
['ATT']
>Asp716Leu
['CTC']
>Asp716His
['CAC']
>Asp716Arg
['CGT']
>Asp716Trp
['TGG']
>Asp716Val
['GTT']
>Asp716Glu
['GAA']
>Asp716Tyr
['TAC']
>Val717Cys
['TGT']
>Val717Asp
['GAC']
>Val717Ser
['AGT']
>Val717Gln
['CAG']
>Val717Met
['ATG']
>Val717Asn
['AAC']
>Val717Pro
['CCT']
>Val717Lys
['AAG']
>Val717Thr
['ACA']
>Val717Phe
['TTT']
>Val717Ala
['GCT']
>Val717Gly
['GGC']
>Val717Ile
['ATT']
>Val717Leu
['CTA']
>Val717His
['CAC']
>Val717Arg
['CGA']
>Val717Trp
['TGG']
>Val717Val
['GTA']
>Val717Glu
['GAG']
>Val717Tyr
['TAC']
>Tyr718Cys
['TGC']
>Tyr718Asp
['GAT']
>Tyr718Ser
['TCG']
>Tyr718Gln
['CAG']
>Tyr718Met
['ATG']
>Tyr718Asn
['AAT']
>Tyr718Pro
['CCC']
>Tyr718Lys
['AAA']
>Tyr718Thr
['ACA']
>Tyr718Phe
['TTT']
>Tyr718Ala
['GCG']
>Tyr718Gly
['GGA']
>Tyr718Ile
['ATT']
>Tyr718Leu
['TTG']
>Tyr718His
['CAC']
>Tyr718Arg
['CGT']
>Tyr718Trp
['TGG']
>Tyr718Val
['GTC']
>Tyr718Glu
['GAA']
>Tyr718Tyr
['TAT']
>Glu719Cys
['TGT']
>Glu719Asp
['GAT']
>Glu719Ser
['TCT']
>Glu719Gln
['CAG']
>Glu719Met
['ATG']
>Glu719Asn
['AAC']
>Glu719Pro
['CCC']
>Glu719Lys
['AAG']
>Glu719Thr
['ACC']
>Glu719Phe
['TTC']
>Glu719Ala
['GCC']
>Glu719Gly
['GGA']
>Glu719Ile
['ATA']
>Glu719Leu
['CTA']
>Glu719His
['CAC']
>Glu719Arg
['AGA']
>Glu719Trp
['TGG']
>Glu719Val
['GTG']
>Glu719Glu
['GAA']
>Glu719Tyr
['TAC']
>Leu720Cys
['TGC']
>Leu720Asp
['GAC']
>Leu720Ser
['TCA']
>Leu720Gln
['CAG']
>Leu720Met
['ATG']
>Leu720Asn
['AAT']
>Leu720Pro
['CCA']
>Leu720Lys
['AAG']
>Leu720Thr
['ACT']
>Leu720Phe
['TTT']
>Leu720Ala
['GCA']
>Leu720Gly
['GGT']
>Leu720Ile
['ATC']
>Leu720Leu
['CTT']
>Leu720His
['CAT']
>Leu720Arg
['CGC']
>Leu720Trp
['TGG']
>Leu720Val
['GTG']
>Leu720Glu
['GAG']
>Leu720Tyr
['TAC']
>Ile721Cys
['TGT']
>Ile721Asp
['GAT']
>Ile721Ser
['TCT']
>Ile721Gln
['CAG']
>Ile721Met
['ATG']
>Ile721Asn
['AAT']
>Ile721Pro
['CCG']
>Ile721Lys
['AAA']
>Ile721Thr
['ACT']
>Ile721Phe
['TTT']
>Ile721Ala
['GCT']
>Ile721Gly
['GGG']
>Ile721Ile
['ATC']
>Ile721Leu
['CTG']
>Ile721His
['CAT']
>Ile721Arg
['CGT']
>Ile721Trp
['TGG']
>Ile721Val
['GTA']
>Ile721Glu
['GAG']
>Ile721Tyr
['TAT']
>Glu722Cys
['TGC']
>Glu722Asp
['GAT']
>Glu722Ser
['TCC']
>Glu722Gln
['CAG']
>Glu722Met
['ATG']
>Glu722Asn
['AAC']
>Glu722Pro
['CCA']
>Glu722Lys
['AAG']
>Glu722Thr
['ACA']
>Glu722Phe
['TTT']
>Glu722Ala
['GCG']
>Glu722Gly
['GGT']
>Glu722Ile
['ATA']
>Glu722Leu
['CTA']
>Glu722His
['CAC']
>Glu722Arg
['CGC']
>Glu722Trp
['TGG']
>Glu722Val
['GTT']
>Glu722Glu
['GAA']
>Glu722Tyr
['TAT']
>Asn723Cys
['TGC']
>Asn723Asp
['GAC']
>Asn723Ser
['TCT']
>Asn723Gln
['CAG']
>Asn723Met
['ATG']
>Asn723Asn
['AAC']
>Asn723Pro
['CCG']
>Asn723Lys
['AAA']
>Asn723Thr
['ACA']
>Asn723Phe
['TTC']
>Asn723Ala
['GCT']
>Asn723Gly
['GGC']
>Asn723Ile
['ATA']
>Asn723Leu
['CTG']
>Asn723His
['CAT']
>Asn723Arg
['CGG']
>Asn723Trp
['TGG']
>Asn723Val
['GTC']
>Asn723Glu
['GAG']
>Asn723Tyr
['TAC']
>Ser724Cys
['TGC']
>Ser724Asp
['GAT']
>Ser724Ser
['TCC']
>Ser724Gln
['CAA']
>Ser724Met
['ATG']
>Ser724Asn
['AAC']
>Ser724Pro
['CCT']
>Ser724Lys
['AAA']
>Ser724Thr
['ACT']
>Ser724Phe
['TTC']
>Ser724Ala
['GCA']
>Ser724Gly
['GGA']
>Ser724Ile
['ATC']
>Ser724Leu
['TTG']
>Ser724His
['CAT']
>Ser724Arg
['CGC']
>Ser724Trp
['TGG']
>Ser724Val
['GTG']
>Ser724Glu
['GAA']
>Ser724Tyr
['TAC']
>His725Cys
['TGC']
>His725Asp
['GAT']
>His725Ser
['TCC']
>His725Gln
['CAA']
>His725Met
['ATG']
>His725Asn
['AAC']
>His725Pro
['CCA']
>His725Lys
['AAA']
>His725Thr
['ACC']
>His725Phe
['TTT']
>His725Ala
['GCG']
>His725Gly
['GGG']
>His725Ile
['ATC']
>His725Leu
['TTA']
>His725His
['CAC']
>His725Arg
['AGG']
>His725Trp
['TGG']
>His725Val
['GTT']
>His725Glu
['GAG']
>His725Tyr
['TAT']
>Leu726Cys
['TGC']
>Leu726Asp
['GAT']
>Leu726Ser
['AGC']
>Leu726Gln
['CAA']
>Leu726Met
['ATG']
>Leu726Asn
['AAT']
>Leu726Pro
['CCT']
>Leu726Lys
['AAA']
>Leu726Thr
['ACG']
>Leu726Phe
['TTC']
>Leu726Ala
['GCC']
>Leu726Gly
['GGA']
>Leu726Ile
['ATC']
>Leu726Leu
['CTG']
>Leu726His
['CAC']
>Leu726Arg
['CGG']
>Leu726Trp
['TGG']
>Leu726Val
['GTG']
>Leu726Glu
['GAG']
>Leu726Tyr
['TAC']
>Thr727Cys
['TGT']
>Thr727Asp
['GAC']
>Thr727Ser
['TCA']
>Thr727Gln
['CAA']
>Thr727Met
['ATG']
>Thr727Asn
['AAC']
>Thr727Pro
['CCG']
>Thr727Lys
['AAA']
>Thr727Thr
['ACT']
>Thr727Phe
['TTC']
>Thr727Ala
['GCC']
>Thr727Gly
['GGG']
>Thr727Ile
['ATC']
>Thr727Leu
['TTA']
>Thr727His
['CAT']
>Thr727Arg
['AGA']
>Thr727Trp
['TGG']
>Thr727Val
['GTC']
>Thr727Glu
['GAA']
>Thr727Tyr
['TAT']
>Pro728Cys
['TGC']
>Pro728Asp
['GAT']
>Pro728Ser
['TCG']
>Pro728Gln
['CAA']
>Pro728Met
['ATG']
>Pro728Asn
['AAC']
>Pro728Pro
['CCT']
>Pro728Lys
['AAG']
>Pro728Thr
['ACC']
>Pro728Phe
['TTC']
>Pro728Ala
['GCG']
>Pro728Gly
['GGG']
>Pro728Ile
['ATT']
>Pro728Leu
['TTG']
>Pro728His
['CAT']
>Pro728Arg
['CGG']
>Pro728Trp
['TGG']
>Pro728Val
['GTC']
>Pro728Glu
['GAA']
>Pro728Tyr
['TAC']
>Lys729Cys
['TGT']
>Lys729Asp
['GAT']
>Lys729Ser
['AGC']
>Lys729Gln
['CAA']
>Lys729Met
['ATG']
>Lys729Asn
['AAC']
>Lys729Pro
['CCC']
>Lys729Lys
['AAG']
>Lys729Thr
['ACT']
>Lys729Phe
['TTT']
>Lys729Ala
['GCA']
>Lys729Gly
['GGA']
>Lys729Ile
['ATT']
>Lys729Leu
['CTG']
>Lys729His
['CAT']
>Lys729Arg
['CGA']
>Lys729Trp
['TGG']
>Lys729Val
['GTT']
>Lys729Glu
['GAG']
>Lys729Tyr
['TAT']
>Lys730Cys
['TGC']
>Lys730Asp
['GAC']
>Lys730Ser
['TCG']
>Lys730Gln
['CAG']
>Lys730Met
['ATG']
>Lys730Asn
['AAC']
>Lys730Pro
['CCT']
>Lys730Lys
['AAG']
>Lys730Thr
['ACA']
>Lys730Phe
['TTC']
>Lys730Ala
['GCC']
>Lys730Gly
['GGT']
>Lys730Ile
['ATC']
>Lys730Leu
['CTT']
>Lys730His
['CAC']
>Lys730Arg
['AGG']
>Lys730Trp
['TGG']
>Lys730Val
['GTC']
>Lys730Glu
['GAA']
>Lys730Tyr
['TAC']
>Gln731Cys
['TGC']
>Gln731Asp
['GAT']
>Gln731Ser
['TCT']
>Gln731Gln
['CAA']
>Gln731Met
['ATG']
>Gln731Asn
['AAT']
>Gln731Pro
['CCA']
>Gln731Lys
['AAA']
>Gln731Thr
['ACT']
>Gln731Phe
['TTT']
>Gln731Ala
['GCG']
>Gln731Gly
['GGT']
>Gln731Ile
['ATT']
>Gln731Leu
['TTA']
>Gln731His
['CAT']
>Gln731Arg
['CGA']
>Gln731Trp
['TGG']
>Gln731Val
['GTA']
>Gln731Glu
['GAG']
>Gln731Tyr
['TAT']
>Gly732Cys
['TGC']
>Gly732Asp
['GAC']
>Gly732Ser
['AGT']
>Gly732Gln
['CAG']
>Gly732Met
['ATG']
>Gly732Asn
['AAT']
>Gly732Pro
['CCA']
>Gly732Lys
['AAA']
>Gly732Thr
['ACC']
>Gly732Phe
['TTC']
>Gly732Ala
['GCA']
>Gly732Gly
['GGG']
>Gly732Ile
['ATA']
>Gly732Leu
['CTC']
>Gly732His
['CAT']
>Gly732Arg
['CGC']
>Gly732Trp
['TGG']
>Gly732Val
['GTG']
>Gly732Glu
['GAA']
>Gly732Tyr
['TAT']
>Gln733Cys
['TGT']
>Gln733Asp
['GAC']
>Gln733Ser
['TCT']
>Gln733Gln
['CAG']
>Gln733Met
['ATG']
>Gln733Asn
['AAC']
>Gln733Pro
['CCT']
>Gln733Lys
['AAG']
>Gln733Thr
['ACA']
>Gln733Phe
['TTT']
>Gln733Ala
['GCG']
>Gln733Gly
['GGC']
>Gln733Ile
['ATC']
>Gln733Leu
['CTG']
>Gln733His
['CAT']
>Gln733Arg
['AGA']
>Gln733Trp
['TGG']
>Gln733Val
['GTC']
>Gln733Glu
['GAA']
>Gln733Tyr
['TAC']
>Ile734Cys
['TGC']
>Ile734Asp
['GAT']
>Ile734Ser
['AGT']
>Ile734Gln
['CAA']
>Ile734Met
['ATG']
>Ile734Asn
['AAC']
>Ile734Pro
['CCT']
>Ile734Lys
['AAA']
>Ile734Thr
['ACG']
>Ile734Phe
['TTC']
>Ile734Ala
['GCT']
>Ile734Gly
['GGT']
>Ile734Ile
['ATA']
>Ile734Leu
['CTG']
>Ile734His
['CAC']
>Ile734Arg
['CGG']
>Ile734Trp
['TGG']
>Ile734Val
['GTC']
>Ile734Glu
['GAG']
>Ile734Tyr
['TAT']
>Ser735Cys
['TGC']
>Ser735Asp
['GAC']
>Ser735Ser
['AGC']
>Ser735Gln
['CAG']
>Ser735Met
['ATG']
>Ser735Asn
['AAC']
>Ser735Pro
['CCC']
>Ser735Lys
['AAA']
>Ser735Thr
['ACT']
>Ser735Phe
['TTT']
>Ser735Ala
['GCC']
>Ser735Gly
['GGG']
>Ser735Ile
['ATC']
>Ser735Leu
['CTG']
>Ser735His
['CAT']
>Ser735Arg
['CGT']
>Ser735Trp
['TGG']
>Ser735Val
['GTT']
>Ser735Glu
['GAG']
>Ser735Tyr
['TAC']
>Glu736Cys
['TGT']
>Glu736Asp
['GAT']
>Glu736Ser
['TCC']
>Glu736Gln
['CAA']
>Glu736Met
['ATG']
>Glu736Asn
['AAT']
>Glu736Pro
['CCT']
>Glu736Lys
['AAG']
>Glu736Thr
['ACT']
>Glu736Phe
['TTT']
>Glu736Ala
['GCT']
>Glu736Gly
['GGA']
>Glu736Ile
['ATC']
>Glu736Leu
['CTA']
>Glu736His
['CAT']
>Glu736Arg
['CGT']
>Glu736Trp
['TGG']
>Glu736Val
['GTG']
>Glu736Glu
['GAA']
>Glu736Tyr
['TAT']
>Glu737Cys
['TGT']
>Glu737Asp
['GAC']
>Glu737Ser
['TCG']
>Glu737Gln
['CAG']
>Glu737Met
['ATG']
>Glu737Asn
['AAT']
>Glu737Pro
['CCC']
>Glu737Lys
['AAG']
>Glu737Thr
['ACG']
>Glu737Phe
['TTC']
>Glu737Ala
['GCT']
>Glu737Gly
['GGC']
>Glu737Ile
['ATC']
>Glu737Leu
['CTG']
>Glu737His
['CAT']
>Glu737Arg
['CGC']
>Glu737Trp
['TGG']
>Glu737Val
['GTC']
>Glu737Glu
['GAA']
>Glu737Tyr
['TAT']
>Tyr738Cys
['TGC']
>Tyr738Asp
['GAC']
>Tyr738Ser
['AGC']
>Tyr738Gln
['CAG']
>Tyr738Met
['ATG']
>Tyr738Asn
['AAC']
>Tyr738Pro
['CCA']
>Tyr738Lys
['AAG']
>Tyr738Thr
['ACT']
>Tyr738Phe
['TTT']
>Tyr738Ala
['GCA']
>Tyr738Gly
['GGT']
>Tyr738Ile
['ATT']
>Tyr738Leu
['CTC']
>Tyr738His
['CAC']
>Tyr738Arg
['CGG']
>Tyr738Trp
['TGG']
>Tyr738Val
['GTG']
>Tyr738Glu
['GAG']
>Tyr738Tyr
['TAT']
>Met739Cys
['TGC']
>Met739Asp
['GAT']
>Met739Ser
['AGT']
>Met739Gln
['CAG']
>Met739Asn
['AAC']
>Met739Pro
['CCA']
>Met739Lys
['AAA']
>Met739Thr
['ACG']
>Met739Phe
['TTC']
>Met739Ala
['GCC']
>Met739Gly
['GGG']
>Met739Ile
['ATT']
>Met739Leu
['TTA']
>Met739His
['CAC']
>Met739Arg
['CGC']
>Met739Trp
['TGG']
>Met739Val
['GTC']
>Met739Glu
['GAA']
>Met739Tyr
['TAT']
>Gln740Cys
['TGC']
>Gln740Asp
['GAC']
>Gln740Ser
['TCC']
>Gln740Gln
['CAG']
>Gln740Met
['ATG']
>Gln740Asn
['AAC']
>Gln740Pro
['CCG']
>Gln740Lys
['AAA']
>Gln740Thr
['ACA']
>Gln740Phe
['TTT']
>Gln740Ala
['GCG']
>Gln740Gly
['GGA']
>Gln740Ile
['ATA']
>Gln740Leu
['CTA']
>Gln740His
['CAT']
>Gln740Arg
['CGC']
>Gln740Trp
['TGG']
>Gln740Val
['GTC']
>Gln740Glu
['GAA']
>Gln740Tyr
['TAT']
>Thr741Cys
['TGT']
>Thr741Asp
['GAC']
>Thr741Ser
['TCG']
>Thr741Gln
['CAG']
>Thr741Met
['ATG']
>Thr741Asn
['AAC']
>Thr741Pro
['CCG']
>Thr741Lys
['AAA']
>Thr741Thr
['ACT']
>Thr741Phe
['TTT']
>Thr741Ala
['GCG']
>Thr741Gly
['GGT']
>Thr741Ile
['ATT']
>Thr741Leu
['TTG']
>Thr741His
['CAC']
>Thr741Arg
['AGA']
>Thr741Trp
['TGG']
>Thr741Val
['GTG']
>Thr741Glu
['GAA']
>Thr741Tyr
['TAC']
>Val742Cys
['TGC']
>Val742Asp
['GAT']
>Val742Ser
['TCT']
>Val742Gln
['CAG']
>Val742Met
['ATG']
>Val742Asn
['AAC']
>Val742Pro
['CCG']
>Val742Lys
['AAA']
>Val742Thr
['ACC']
>Val742Phe
['TTC']
>Val742Ala
['GCC']
>Val742Gly
['GGA']
>Val742Ile
['ATA']
>Val742Leu
['TTG']
>Val742His
['CAC']
>Val742Arg
['AGA']
>Val742Trp
['TGG']
>Val742Val
['GTC']
>Val742Glu
['GAA']
>Val742Tyr
['TAT']
>Leu743Cys
['TGC']
>Leu743Asp
['GAC']
>Leu743Ser
['TCT']
>Leu743Gln
['CAA']
>Leu743Met
['ATG']
>Leu743Asn
['AAT']
>Leu743Pro
['CCG']
>Leu743Lys
['AAA']
>Leu743Thr
['ACC']
>Leu743Phe
['TTT']
>Leu743Ala
['GCC']
>Leu743Gly
['GGA']
>Leu743Ile
['ATC']
>Leu743Leu
['CTC']
>Leu743His
['CAC']
>Leu743Arg
['CGG']
>Leu743Trp
['TGG']
>Leu743Val
['GTA']
>Leu743Glu
['GAA']
>Leu743Tyr
['TAC']
