## Supplementary material for "Deep Insertion, Deletion, and Missense Mutation Libraries for Exploring Protein Variation in Evolution, Disease, and Biology": VatD_mutations.csv

>Asp169Cys
['TGC']
>Asp169Asp
['GAC']
>Asp169Ser
['TCC']
>Asp169Gln
['CAG']
>Asp169Met
['ATG']
>Asp169Asn
['AAC']
>Asp169Pro
['CCC']
>Asp169Lys
['AAA']
>Asp169Thr
['ACG']
>Asp169Phe
['TTC']
>Asp169Ala
['GCG']
>Asp169Gly
['GGC']
>Asp169Ile
['ATA']
>Asp169Leu
['CTG']
>Asp169His
['CAT']
>Asp169Arg
['CGT']
>Asp169Trp
['TGG']
>Asp169Val
['GTA']
>Asp169Glu
['GAA']
>Asp169Tyr
['TAC']
>Gln170Cys
['TGT']
>Gln170Asp
['GAC']
>Gln170Ser
['TCT']
>Gln170Gln
['CAA']
>Gln170Met
['ATG']
>Gln170Asn
['AAT']
>Gln170Pro
['CCG']
>Gln170Lys
['AAG']
>Gln170Thr
['ACG']
>Gln170Phe
['TTC']
>Gln170Ala
['GCG']
>Gln170Gly
['GGG']
>Gln170Ile
['ATA']
>Gln170Leu
['CTT']
>Gln170His
['CAC']
>Gln170Arg
['AGA']
>Gln170Trp
['TGG']
>Gln170Val
['GTT']
>Gln170Glu
['GAA']
>Gln170Tyr
['TAT']
>Asp171Cys
['TGT']
>Asp171Asp
['GAT']
>Asp171Ser
['TCT']
>Asp171Gln
['CAA']
>Asp171Met
['ATG']
>Asp171Asn
['AAC']
>Asp171Pro
['CCT']
>Asp171Lys
['AAG']
>Asp171Thr
['ACA']
>Asp171Phe
['TTC']
>Asp171Ala
['GCT']
>Asp171Gly
['GGT']
>Asp171Ile
['ATC']
>Asp171Leu
['TTA']
>Asp171His
['CAC']
>Asp171Arg
['AGG']
>Asp171Trp
['TGG']
>Asp171Val
['GTC']
>Asp171Glu
['GAG']
>Asp171Tyr
['TAC']
>Thr172Cys
['TGT']
>Thr172Asp
['GAT']
>Thr172Ser
['TCA']
>Thr172Gln
['CAA']
>Thr172Met
['ATG']
>Thr172Asn
['AAC']
>Thr172Pro
['CCC']
>Thr172Lys
['AAG']
>Thr172Thr
['ACG']
>Thr172Phe
['TTT']
>Thr172Ala
['GCG']
>Thr172Gly
['GGC']
>Thr172Ile
['ATT']
>Thr172Leu
['TTA']
>Thr172His
['CAC']
>Thr172Arg
['CGC']
>Thr172Trp
['TGG']
>Thr172Val
['GTT']
>Thr172Glu
['GAG']
>Thr172Tyr
['TAC']
>Ile173Cys
['TGC']
>Ile173Asp
['GAT']
>Ile173Ser
['TCT']
>Ile173Gln
['CAA']
>Ile173Met
['ATG']
>Ile173Asn
['AAT']
>Ile173Pro
['CCT']
>Ile173Lys
['AAA']
>Ile173Thr
['ACA']
>Ile173Phe
['TTC']
>Ile173Ala
['GCC']
>Ile173Gly
['GGC']
>Ile173Ile
['ATA']
>Ile173Leu
['CTA']
>Ile173His
['CAT']
>Ile173Arg
['AGG']
>Ile173Trp
['TGG']
>Ile173Val
['GTC']
>Ile173Glu
['GAA']
>Ile173Tyr
['TAT']
>Asn174Cys
['TGC']
>Asn174Asp
['GAC']
>Asn174Ser
['AGC']
>Asn174Gln
['CAG']
>Asn174Met
['ATG']
>Asn174Asn
['AAC']
>Asn174Pro
['CCA']
>Asn174Lys
['AAG']
>Asn174Thr
['ACG']
>Asn174Phe
['TTC']
>Asn174Ala
['GCA']
>Asn174Gly
['GGG']
>Asn174Ile
['ATT']
>Asn174Leu
['TTA']
>Asn174His
['CAT']
>Asn174Arg
['CGA']
>Asn174Trp
['TGG']
>Asn174Val
['GTT']
>Asn174Glu
['GAA']
>Asn174Tyr
['TAT']
>Gln175Cys
['TGC']
>Gln175Asp
['GAC']
>Gln175Ser
['TCC']
>Gln175Gln
['CAA']
>Gln175Met
['ATG']
>Gln175Asn
['AAT']
>Gln175Pro
['CCT']
>Gln175Lys
['AAA']
>Gln175Thr
['ACC']
>Gln175Phe
['TTT']
>Gln175Ala
['GCA']
>Gln175Gly
['GGC']
>Gln175Ile
['ATT']
>Gln175Leu
['TTG']
>Gln175His
['CAC']
>Gln175Arg
['AGG']
>Gln175Trp
['TGG']
>Gln175Val
['GTC']
>Gln175Glu
['GAA']
>Gln175Tyr
['TAC']
>Leu176Cys
['TGC']
>Leu176Asp
['GAC']
>Leu176Ser
['AGT']
>Leu176Gln
['CAG']
>Leu176Met
['ATG']
>Leu176Asn
['AAT']
>Leu176Pro
['CCC']
>Leu176Lys
['AAA']
>Leu176Thr
['ACC']
>Leu176Phe
['TTT']
>Leu176Ala
['GCG']
>Leu176Gly
['GGT']
>Leu176Ile
['ATC']
>Leu176Leu
['CTC']
>Leu176His
['CAC']
>Leu176Arg
['CGA']
>Leu176Trp
['TGG']
>Leu176Val
['GTG']
>Leu176Glu
['GAA']
>Leu176Tyr
['TAT']
>Leu177Cys
['TGC']
>Leu177Asp
['GAT']
>Leu177Ser
['TCC']
>Leu177Gln
['CAG']
>Leu177Met
['ATG']
>Leu177Asn
['AAC']
>Leu177Pro
['CCG']
>Leu177Lys
['AAA']
>Leu177Thr
['ACA']
>Leu177Phe
['TTT']
>Leu177Ala
['GCC']
>Leu177Gly
['GGG']
>Leu177Ile
['ATT']
>Leu177Leu
['CTG']
>Leu177His
['CAC']
>Leu177Arg
['AGG']
>Leu177Trp
['TGG']
>Leu177Val
['GTT']
>Leu177Glu
['GAA']
>Leu177Tyr
['TAT']
>Asp178Cys
['TGT']
>Asp178Asp
['GAT']
>Asp178Ser
['AGT']
>Asp178Gln
['CAG']
>Asp178Met
['ATG']
>Asp178Asn
['AAT']
>Asp178Pro
['CCT']
>Asp178Lys
['AAA']
>Asp178Thr
['ACT']
>Asp178Phe
['TTT']
>Asp178Ala
['GCA']
>Asp178Gly
['GGT']
>Asp178Ile
['ATA']
>Asp178Leu
['CTT']
>Asp178His
['CAC']
>Asp178Arg
['CGT']
>Asp178Trp
['TGG']
>Asp178Val
['GTT']
>Asp178Glu
['GAG']
>Asp178Tyr
['TAT']
>Ile179Cys
['TGT']
>Ile179Asp
['GAT']
>Ile179Ser
['TCC']
>Ile179Gln
['CAG']
>Ile179Met
['ATG']
>Ile179Asn
['AAT']
>Ile179Pro
['CCC']
>Ile179Lys
['AAG']
>Ile179Thr
['ACG']
>Ile179Phe
['TTC']
>Ile179Ala
['GCG']
>Ile179Gly
['GGC']
>Ile179Ile
['ATT']
>Ile179Leu
['CTG']
>Ile179His
['CAT']
>Ile179Arg
['AGG']
>Ile179Trp
['TGG']
>Ile179Val
['GTT']
>Ile179Glu
['GAA']
>Ile179Tyr
['TAT']
>Lys180Cys
['TGC']
>Lys180Asp
['GAT']
>Lys180Ser
['AGC']
>Lys180Gln
['CAG']
>Lys180Met
['ATG']
>Lys180Asn
['AAT']
>Lys180Pro
['CCC']
>Lys180Lys
['AAA']
>Lys180Thr
['ACG']
>Lys180Phe
['TTT']
>Lys180Ala
['GCA']
>Lys180Gly
['GGC']
>Lys180Ile
['ATA']
>Lys180Leu
['CTT']
>Lys180His
['CAC']
>Lys180Arg
['AGA']
>Lys180Trp
['TGG']
>Lys180Val
['GTT']
>Lys180Glu
['GAA']
>Lys180Tyr
['TAC']
>Trp181Cys
['TGC']
>Trp181Asp
['GAC']
>Trp181Ser
['TCA']
>Trp181Gln
['CAA']
>Trp181Met
['ATG']
>Trp181Asn
['AAT']
>Trp181Pro
['CCT']
>Trp181Lys
['AAG']
>Trp181Thr
['ACA']
>Trp181Phe
['TTC']
>Trp181Ala
['GCT']
>Trp181Gly
['GGT']
>Trp181Ile
['ATA']
>Trp181Leu
['CTT']
>Trp181His
['CAC']
>Trp181Arg
['AGG']
>Trp181Val
['GTA']
>Trp181Glu
['GAA']
>Trp181Tyr
['TAT']
>Trp182Cys
['TGT']
>Trp182Asp
['GAC']
>Trp182Ser
['TCA']
>Trp182Gln
['CAG']
>Trp182Met
['ATG']
>Trp182Asn
['AAT']
>Trp182Pro
['CCT']
>Trp182Lys
['AAG']
>Trp182Thr
['ACG']
>Trp182Phe
['TTT']
>Trp182Ala
['GCC']
>Trp182Gly
['GGT']
>Trp182Ile
['ATA']
>Trp182Leu
['CTA']
>Trp182His
['CAC']
>Trp182Arg
['CGA']
>Trp182Val
['GTT']
>Trp182Glu
['GAA']
>Trp182Tyr
['TAC']
>Asn183Cys
['TGT']
>Asn183Asp
['GAC']
>Asn183Ser
['AGC']
>Asn183Gln
['CAG']
>Asn183Met
['ATG']
>Asn183Asn
['AAC']
>Asn183Pro
['CCA']
>Asn183Lys
['AAG']
>Asn183Thr
['ACT']
>Asn183Phe
['TTC']
>Asn183Ala
['GCA']
>Asn183Gly
['GGA']
>Asn183Ile
['ATT']
>Asn183Leu
['CTC']
>Asn183His
['CAT']
>Asn183Arg
['AGA']
>Asn183Trp
['TGG']
>Asn183Val
['GTG']
>Asn183Glu
['GAG']
>Asn183Tyr
['TAC']
>Trp184Cys
['TGT']
>Trp184Asp
['GAT']
>Trp184Ser
['AGT']
>Trp184Gln
['CAA']
>Trp184Met
['ATG']
>Trp184Asn
['AAC']
>Trp184Pro
['CCG']
>Trp184Lys
['AAA']
>Trp184Thr
['ACG']
>Trp184Phe
['TTT']
>Trp184Ala
['GCA']
>Trp184Gly
['GGT']
>Trp184Ile
['ATT']
>Trp184Leu
['TTG']
>Trp184His
['CAC']
>Trp184Arg
['AGA']
>Trp184Val
['GTG']
>Trp184Glu
['GAA']
>Trp184Tyr
['TAC']
>Pro185Cys
['TGT']
>Pro185Asp
['GAT']
>Pro185Ser
['TCG']
>Pro185Gln
['CAG']
>Pro185Met
['ATG']
>Pro185Asn
['AAT']
>Pro185Pro
['CCT']
>Pro185Lys
['AAA']
>Pro185Thr
['ACG']
>Pro185Phe
['TTT']
>Pro185Ala
['GCG']
>Pro185Gly
['GGG']
>Pro185Ile
['ATT']
>Pro185Leu
['CTT']
>Pro185His
['CAC']
>Pro185Arg
['CGA']
>Pro185Trp
['TGG']
>Pro185Val
['GTA']
>Pro185Glu
['GAG']
>Pro185Tyr
['TAT']
>Ile186Cys
['TGT']
>Ile186Asp
['GAT']
>Ile186Ser
['TCC']
>Ile186Gln
['CAA']
>Ile186Met
['ATG']
>Ile186Asn
['AAC']
>Ile186Pro
['CCC']
>Ile186Lys
['AAG']
>Ile186Thr
['ACT']
>Ile186Phe
['TTC']
>Ile186Ala
['GCC']
>Ile186Gly
['GGT']
>Ile186Ile
['ATC']
>Ile186Leu
['CTG']
>Ile186His
['CAT']
>Ile186Arg
['CGG']
>Ile186Trp
['TGG']
>Ile186Val
['GTT']
>Ile186Glu
['GAA']
>Ile186Tyr
['TAT']
>Asp187Cys
['TGT']
>Asp187Asp
['GAT']
>Asp187Ser
['AGT']
>Asp187Gln
['CAA']
>Asp187Met
['ATG']
>Asp187Asn
['AAC']
>Asp187Pro
['CCT']
>Asp187Lys
['AAG']
>Asp187Thr
['ACG']
>Asp187Phe
['TTT']
>Asp187Ala
['GCC']
>Asp187Gly
['GGT']
>Asp187Ile
['ATC']
>Asp187Leu
['CTG']
>Asp187His
['CAC']
>Asp187Arg
['AGA']
>Asp187Trp
['TGG']
>Asp187Val
['GTC']
>Asp187Glu
['GAA']
>Asp187Tyr
['TAT']
>Ile188Cys
['TGT']
>Ile188Asp
['GAC']
>Ile188Ser
['TCG']
>Ile188Gln
['CAG']
>Ile188Met
['ATG']
>Ile188Asn
['AAT']
>Ile188Pro
['CCC']
>Ile188Lys
['AAG']
>Ile188Thr
['ACA']
>Ile188Phe
['TTC']
>Ile188Ala
['GCT']
>Ile188Gly
['GGA']
>Ile188Ile
['ATA']
>Ile188Leu
['TTG']
>Ile188His
['CAT']
>Ile188Arg
['CGC']
>Ile188Trp
['TGG']
>Ile188Val
['GTG']
>Ile188Glu
['GAG']
>Ile188Tyr
['TAC']
>Ile189Cys
['TGC']
>Ile189Asp
['GAT']
>Ile189Ser
['TCG']
>Ile189Gln
['CAG']
>Ile189Met
['ATG']
>Ile189Asn
['AAC']
>Ile189Pro
['CCT']
>Ile189Lys
['AAA']
>Ile189Thr
['ACT']
>Ile189Phe
['TTC']
>Ile189Ala
['GCC']
>Ile189Gly
['GGC']
>Ile189Ile
['ATA']
>Ile189Leu
['CTG']
>Ile189His
['CAC']
>Ile189Arg
['CGT']
>Ile189Trp
['TGG']
>Ile189Val
['GTC']
>Ile189Glu
['GAA']
>Ile189Tyr
['TAT']
>Asn190Cys
['TGC']
>Asn190Asp
['GAT']
>Asn190Ser
['AGC']
>Asn190Gln
['CAA']
>Asn190Met
['ATG']
>Asn190Asn
['AAT']
>Asn190Pro
['CCA']
>Asn190Lys
['AAA']
>Asn190Thr
['ACG']
>Asn190Phe
['TTT']
>Asn190Ala
['GCC']
>Asn190Gly
['GGA']
>Asn190Ile
['ATA']
>Asn190Leu
['TTA']
>Asn190His
['CAT']
>Asn190Arg
['CGG']
>Asn190Trp
['TGG']
>Asn190Val
['GTT']
>Asn190Glu
['GAA']
>Asn190Tyr
['TAC']
>Glu191Cys
['TGC']
>Glu191Asp
['GAC']
>Glu191Ser
['TCG']
>Glu191Gln
['CAA']
>Glu191Met
['ATG']
>Glu191Asn
['AAC']
>Glu191Pro
['CCC']
>Glu191Lys
['AAA']
>Glu191Thr
['ACG']
>Glu191Phe
['TTC']
>Glu191Ala
['GCT']
>Glu191Gly
['GGG']
>Glu191Ile
['ATT']
>Glu191Leu
['TTA']
>Glu191His
['CAT']
>Glu191Arg
['AGG']
>Glu191Trp
['TGG']
>Glu191Val
['GTC']
>Glu191Glu
['GAG']
>Glu191Tyr
['TAT']
>Asn192Cys
['TGC']
>Asn192Asp
['GAT']
>Asn192Ser
['TCG']
>Asn192Gln
['CAA']
>Asn192Met
['ATG']
>Asn192Asn
['AAT']
>Asn192Pro
['CCC']
>Asn192Lys
['AAG']
>Asn192Thr
['ACC']
>Asn192Phe
['TTC']
>Asn192Ala
['GCA']
>Asn192Gly
['GGT']
>Asn192Ile
['ATA']
>Asn192Leu
['CTT']
>Asn192His
['CAC']
>Asn192Arg
['AGG']
>Asn192Trp
['TGG']
>Asn192Val
['GTA']
>Asn192Glu
['GAA']
>Asn192Tyr
['TAT']
>Ile193Cys
['TGC']
>Ile193Asp
['GAC']
>Ile193Ser
['AGT']
>Ile193Gln
['CAG']
>Ile193Met
['ATG']
>Ile193Asn
['AAC']
>Ile193Pro
['CCC']
>Ile193Lys
['AAA']
>Ile193Thr
['ACA']
>Ile193Phe
['TTT']
>Ile193Ala
['GCA']
>Ile193Gly
['GGT']
>Ile193Ile
['ATT']
>Ile193Leu
['CTA']
>Ile193His
['CAT']
>Ile193Arg
['AGA']
>Ile193Trp
['TGG']
>Ile193Val
['GTG']
>Ile193Glu
['GAG']
>Ile193Tyr
['TAC']
>Asp194Cys
['TGT']
>Asp194Asp
['GAC']
>Asp194Ser
['TCG']
>Asp194Gln
['CAA']
>Asp194Met
['ATG']
>Asp194Asn
['AAT']
>Asp194Pro
['CCC']
>Asp194Lys
['AAA']
>Asp194Thr
['ACT']
>Asp194Phe
['TTC']
>Asp194Ala
['GCC']
>Asp194Gly
['GGT']
>Asp194Ile
['ATA']
>Asp194Leu
['CTC']
>Asp194His
['CAT']
>Asp194Arg
['CGG']
>Asp194Trp
['TGG']
>Asp194Val
['GTA']
>Asp194Glu
['GAA']
>Asp194Tyr
['TAT']
>Lys195Cys
['TGT']
>Lys195Asp
['GAC']
>Lys195Ser
['TCT']
>Lys195Gln
['CAG']
>Lys195Met
['ATG']
>Lys195Asn
['AAC']
>Lys195Pro
['CCA']
>Lys195Lys
['AAA']
>Lys195Thr
['ACA']
>Lys195Phe
['TTC']
>Lys195Ala
['GCT']
>Lys195Gly
['GGG']
>Lys195Ile
['ATT']
>Lys195Leu
['TTA']
>Lys195His
['CAC']
>Lys195Arg
['CGG']
>Lys195Trp
['TGG']
>Lys195Val
['GTT']
>Lys195Glu
['GAG']
>Lys195Tyr
['TAC']
>Ile196Cys
['TGT']
>Ile196Asp
['GAC']
>Ile196Ser
['TCG']
>Ile196Gln
['CAA']
>Ile196Met
['ATG']
>Ile196Asn
['AAT']
>Ile196Pro
['CCC']
>Ile196Lys
['AAG']
>Ile196Thr
['ACA']
>Ile196Phe
['TTT']
>Ile196Ala
['GCC']
>Ile196Gly
['GGA']
>Ile196Ile
['ATA']
>Ile196Leu
['TTA']
>Ile196His
['CAT']
>Ile196Arg
['CGG']
>Ile196Trp
['TGG']
>Ile196Val
['GTA']
>Ile196Glu
['GAA']
>Ile196Tyr
['TAT']
>Leu197Cys
['TGT']
>Leu197Asp
['GAC']
>Leu197Ser
['TCG']
>Leu197Gln
['CAG']
>Leu197Met
['ATG']
>Leu197Asn
['AAT']
>Leu197Pro
['CCA']
>Leu197Lys
['AAG']
>Leu197Thr
['ACT']
>Leu197Phe
['TTC']
>Leu197Ala
['GCA']
>Leu197Gly
['GGC']
>Leu197Ile
['ATC']
>Leu197Leu
['CTC']
>Leu197His
['CAT']
>Leu197Arg
['CGG']
>Leu197Trp
['TGG']
>Leu197Val
['GTC']
>Leu197Glu
['GAA']
>Leu197Tyr
['TAC']
>Asp198Cys
['TGT']
>Asp198Asp
['GAT']
>Asp198Ser
['AGC']
>Asp198Gln
['CAG']
>Asp198Met
['ATG']
>Asp198Asn
['AAC']
>Asp198Pro
['CCA']
>Asp198Lys
['AAA']
>Asp198Thr
['ACA']
>Asp198Phe
['TTT']
>Asp198Ala
['GCA']
>Asp198Gly
['GGC']
>Asp198Ile
['ATA']
>Asp198Leu
['TTA']
>Asp198His
['CAT']
>Asp198Arg
['CGG']
>Asp198Trp
['TGG']
>Asp198Val
['GTT']
>Asp198Glu
['GAA']
>Asp198Tyr
['TAT']
>Asn199Cys
['TGT']
>Asn199Asp
['GAC']
>Asn199Ser
['AGT']
>Asn199Gln
['CAG']
>Asn199Met
['ATG']
>Asn199Asn
['AAC']
>Asn199Pro
['CCA']
>Asn199Lys
['AAG']
>Asn199Thr
['ACA']
>Asn199Phe
['TTT']
>Asn199Ala
['GCG']
>Asn199Gly
['GGG']
>Asn199Ile
['ATT']
>Asn199Leu
['TTA']
>Asn199His
['CAC']
>Asn199Arg
['CGG']
>Asn199Trp
['TGG']
>Asn199Val
['GTC']
>Asn199Glu
['GAA']
>Asn199Tyr
['TAC']
>Ser200Cys
['TGC']
>Ser200Asp
['GAC']
>Ser200Ser
['TCC']
>Ser200Gln
['CAA']
>Ser200Met
['ATG']
>Ser200Asn
['AAC']
>Ser200Pro
['CCC']
>Ser200Lys
['AAA']
>Ser200Thr
['ACA']
>Ser200Phe
['TTC']
>Ser200Ala
['GCC']
>Ser200Gly
['GGC']
>Ser200Ile
['ATC']
>Ser200Leu
['TTG']
>Ser200His
['CAC']
>Ser200Arg
['CGA']
>Ser200Trp
['TGG']
>Ser200Val
['GTT']
>Ser200Glu
['GAA']
>Ser200Tyr
['TAC']
>Ile201Cys
['TGC']
>Ile201Asp
['GAC']
>Ile201Ser
['TCT']
>Ile201Gln
['CAG']
>Ile201Met
['ATG']
>Ile201Asn
['AAT']
>Ile201Pro
['CCT']
>Ile201Lys
['AAA']
>Ile201Thr
['ACC']
>Ile201Phe
['TTC']
>Ile201Ala
['GCA']
>Ile201Gly
['GGG']
>Ile201Ile
['ATA']
>Ile201Leu
['CTC']
>Ile201His
['CAC']
>Ile201Arg
['CGT']
>Ile201Trp
['TGG']
>Ile201Val
['GTT']
>Ile201Glu
['GAG']
>Ile201Tyr
['TAT']
>Ile202Cys
['TGT']
>Ile202Asp
['GAT']
>Ile202Ser
['TCT']
>Ile202Gln
['CAA']
>Ile202Met
['ATG']
>Ile202Asn
['AAC']
>Ile202Pro
['CCG']
>Ile202Lys
['AAG']
>Ile202Thr
['ACG']
>Ile202Phe
['TTT']
>Ile202Ala
['GCC']
>Ile202Gly
['GGG']
>Ile202Ile
['ATA']
>Ile202Leu
['CTT']
>Ile202His
['CAC']
>Ile202Arg
['CGG']
>Ile202Trp
['TGG']
>Ile202Val
['GTA']
>Ile202Glu
['GAG']
>Ile202Tyr
['TAC']
>Arg203Cys
['TGC']
>Arg203Asp
['GAC']
>Arg203Ser
['AGT']
>Arg203Gln
['CAA']
>Arg203Met
['ATG']
>Arg203Asn
['AAC']
>Arg203Pro
['CCC']
>Arg203Lys
['AAA']
>Arg203Thr
['ACA']
>Arg203Phe
['TTC']
>Arg203Ala
['GCT']
>Arg203Gly
['GGA']
>Arg203Ile
['ATT']
>Arg203Leu
['CTC']
>Arg203His
['CAC']
>Arg203Arg
['CGT']
>Arg203Trp
['TGG']
>Arg203Val
['GTC']
>Arg203Glu
['GAA']
>Arg203Tyr
['TAT']
>Glu204Cys
['TGC']
>Glu204Asp
['GAC']
>Glu204Ser
['AGT']
>Glu204Gln
['CAA']
>Glu204Met
['ATG']
>Glu204Asn
['AAC']
>Glu204Pro
['CCG']
>Glu204Lys
['AAA']
>Glu204Thr
['ACG']
>Glu204Phe
['TTT']
>Glu204Ala
['GCT']
>Glu204Gly
['GGT']
>Glu204Ile
['ATA']
>Glu204Leu
['CTC']
>Glu204His
['CAC']
>Glu204Arg
['CGC']
>Glu204Trp
['TGG']
>Glu204Val
['GTC']
>Glu204Glu
['GAG']
>Glu204Tyr
['TAC']
>Val205Cys
['TGC']
>Val205Asp
['GAC']
>Val205Ser
['TCA']
>Val205Gln
['CAA']
>Val205Met
['ATG']
>Val205Asn
['AAT']
>Val205Pro
['CCG']
>Val205Lys
['AAA']
>Val205Thr
['ACC']
>Val205Phe
['TTT']
>Val205Ala
['GCC']
>Val205Gly
['GGA']
>Val205Ile
['ATT']
>Val205Leu
['CTA']
>Val205His
['CAT']
>Val205Arg
['AGA']
>Val205Trp
['TGG']
>Val205Val
['GTT']
>Val205Glu
['GAG']
>Val205Tyr
['TAT']
>Ile206Cys
['TGT']
>Ile206Asp
['GAT']
>Ile206Ser
['AGT']
>Ile206Gln
['CAA']
>Ile206Met
['ATG']
>Ile206Asn
['AAT']
>Ile206Pro
['CCT']
>Ile206Lys
['AAG']
>Ile206Thr
['ACG']
>Ile206Phe
['TTT']
>Ile206Ala
['GCC']
>Ile206Gly
['GGG']
>Ile206Ile
['ATA']
>Ile206Leu
['TTG']
>Ile206His
['CAT']
>Ile206Arg
['AGG']
>Ile206Trp
['TGG']
>Ile206Val
['GTC']
>Ile206Glu
['GAG']
>Ile206Tyr
['TAT']
>Trp207Cys
['TGC']
>Trp207Asp
['GAC']
>Trp207Ser
['AGT']
>Trp207Gln
['CAG']
>Trp207Met
['ATG']
>Trp207Asn
['AAT']
>Trp207Pro
['CCC']
>Trp207Lys
['AAG']
>Trp207Thr
['ACT']
>Trp207Phe
['TTC']
>Trp207Ala
['GCA']
>Trp207Gly
['GGG']
>Trp207Ile
['ATT']
>Trp207Leu
['CTA']
>Trp207His
['CAT']
>Trp207Arg
['CGC']
>Trp207Val
['GTA']
>Trp207Glu
['GAA']
>Trp207Tyr
['TAC']
>Lys208Cys
['TGT']
>Lys208Asp
['GAT']
>Lys208Ser
['TCT']
>Lys208Gln
['CAA']
>Lys208Met
['ATG']
>Lys208Asn
['AAT']
>Lys208Pro
['CCT']
>Lys208Lys
['AAG']
>Lys208Thr
['ACC']
>Lys208Phe
['TTC']
>Lys208Ala
['GCG']
>Lys208Gly
['GGG']
>Lys208Ile
['ATA']
>Lys208Leu
['CTT']
>Lys208His
['CAC']
>Lys208Arg
['CGG']
>Lys208Trp
['TGG']
>Lys208Val
['GTA']
>Lys208Glu
['GAA']
>Lys208Tyr
['TAT']
>Lys209Cys
['TGC']
>Lys209Asp
['GAC']
>Lys209Ser
['TCT']
>Lys209Gln
['CAA']
>Lys209Met
['ATG']
>Lys209Asn
['AAC']
>Lys209Pro
['CCG']
>Lys209Lys
['AAA']
>Lys209Thr
['ACT']
>Lys209Phe
['TTC']
>Lys209Ala
['GCC']
>Lys209Gly
['GGG']
>Lys209Ile
['ATT']
>Lys209Leu
['TTA']
>Lys209His
['CAC']
>Lys209Arg
['CGG']
>Lys209Trp
['TGG']
>Lys209Val
['GTA']
>Lys209Glu
['GAG']
>Lys209Tyr
['TAC']
>STOP210Cys
['TGC']
>STOP210Asp
['GAT']
>STOP210Ser
['AGT']
>STOP210Gln
['CAA']
>STOP210Met
['ATG']
>STOP210Asn
['AAT']
>STOP210Pro
['CCA']
>STOP210Lys
['AAG']
>STOP210Thr
['ACA']
>STOP210Phe
['TTT']
>STOP210Ala
['GCC']
>STOP210Gly
['GGT']
>STOP210Ile
['ATC']
>STOP210Leu
['TTG']
>STOP210His
['CAT']
>STOP210Arg
['CGT']
>STOP210Trp
['TGG']
>STOP210Val
['GTG']
>STOP210Glu
['GAA']
>STOP210Tyr
['TAC']
